# Water content, transition temperature and fragility influence protection and anhydrobiotic capacity

**DOI:** 10.1101/2023.06.30.547256

**Authors:** John F. Ramirez, U.G.V.S.S. Kumara, Navamoney Arulsamy, Thomas C. Boothby

## Abstract

Water is essential for metabolism and all life processes. Despite this, many organisms distributed across the kingdoms of life survive near-complete desiccation or anhydrobiosis (Greek for “life without water”). Increased intracellular viscosity, leading to the formation of a vitrified state is necessary, but not sufficient, for survival while dry. What properties of a vitrified system make it desiccation-tolerant or -sensitive are unknown. We have analyzed 18 different *in vitro* vitrified systems, composed of one of three protective disaccharides (trehalose, sucrose, or maltose) and varying amounts of glycerol, quantifying their enzyme-protective capacity and their material properties in a dry state. We find that protection conferred by mixtures containing maltose correlates strongly with increased water content, increased glass-transition temperature, and reduced glass former fragility, while the protection of glasses formed with sucrose correlates with increased glass transition temperature and the protection conferred by trehalose glasses correlates with reduced glass former fragility. Thus, *in vitro* different vitrified sugars confer protection through distinct material properties. Extending on this, we have examined the material properties of a dry desiccation tolerant and intolerant life stage from three different organisms. In all cases, the dried desiccation tolerant life stage of an organism had an increased glass transition temperature relative to its dried desiccation intolerant life stage, and this trend is also seen in all three organisms when considering reduced glass former fragility. These results suggest that while drying of different protective sugars *in vitro* results in vitrified systems with distinct material properties that correlate with their enzyme-protective capacity, in nature organismal desiccation tolerance relies on a combination of these properties. This study advances our understanding of how protective and non-protective glasses differ in terms of material properties that promote anhydrobiosis. This knowledge presents avenues to develop novel stabilization technologies for pharmaceuticals that currently rely on the cold-chain.

**Statement of significance:** For the past three decades the anhydrobiosis field has lived with a paradox, while vitrification is necessary for survival in the dry state, it is not sufficient. Understanding what property(s) distinguishes a desiccation tolerant from an intolerant vitrified system and how anhydrobiotic organisms survive drying is one of the enduring mysteries of organismal physiology. Here we show *in vitro* the enzyme-protective capacity of different vitrifying sugars can be correlated with distinct material properties. However, *in vivo,* diverse desiccation tolerant organisms appear to combine these material properties to promote their survival in a dry state.

**Highlights:**

- The enzyme-protective capacities of different glass forming sugars correlate with distinct material properties.
- Material properties of dried anhydrobiotic organisms differ dramatically when examined in desiccation tolerant and intolerant life stages.
- Organismal desiccation tolerance is concomitant with changes in glassy properties including increased glass transition temperature and reduced glass former fragility.
