## Supplementary material for "Water content, transition temperature and fragility influence protection and anhydrobiotic capacity": File S8: ldh assay 3_31_2022 2_40_39 AM 1.csv

Date	Stage	Time (seconds)	A340	A340(delta)	A260	A260(delta)	A280	A280(delta)
3/31/2022 2:40:39 AM	1	0.00	0.570	0.0000	1.478	0.0000	0.364	0.0000
3/31/2022 2:40:41 AM	1	2.00	0.552	-0.0186	1.492	0.0148	0.365	0.0011
3/31/2022 2:40:43 AM	1	4.00	0.529	-0.0232	1.510	0.0174	0.365	0.0001
3/31/2022 2:40:45 AM	1	6.00	0.506	-0.0231	1.509	-0.0006	0.365	-0.0002
3/31/2022 2:40:47 AM	1	8.00	0.488	-0.0173	1.536	0.0273	0.369	0.0049
3/31/2022 2:40:49 AM	1	10.00	0.468	-0.0201	1.547	0.0110	0.370	0.0006
3/31/2022 2:40:51 AM	1	12.00	0.450	-0.0185	1.570	0.0227	0.375	0.0048
3/31/2022 2:40:53 AM	1	14.00	0.429	-0.0210	1.589	0.0189	0.376	0.0011
3/31/2022 2:40:55 AM	1	16.00	0.405	-0.0234	1.584	-0.0050	0.375	-0.0012
3/31/2022 2:40:57 AM	1	18.00	0.383	-0.0227	1.587	0.0024	0.375	0.0001
3/31/2022 2:40:59 AM	1	20.00	0.362	-0.0210	1.594	0.0077	0.372	-0.0028
3/31/2022 2:41:01 AM	1	22.00	0.339	-0.0221	1.604	0.0100	0.374	0.0020
3/31/2022 2:41:03 AM	1	24.00	0.310	-0.0300	1.579	-0.0257	0.367	-0.0072
3/31/2022 2:41:05 AM	1	26.00	0.279	-0.0309	1.560	-0.0190	0.359	-0.0077
3/31/2022 2:41:07 AM	1	28.00	0.267	-0.0113	1.583	0.0231	0.362	0.0032
3/31/2022 2:41:09 AM	1	30.00	0.251	-0.0168	1.603	0.0203	0.369	0.0063
3/31/2022 2:41:11 AM	1	32.00	0.237	-0.0139	1.626	0.0235	0.372	0.0037
3/31/2022 2:41:13 AM	1	34.00	0.213	-0.0237	1.645	0.0185	0.373	0.0001
3/31/2022 2:41:15 AM	1	36.00	0.194	-0.0193	1.652	0.0068	0.373	0.0007
3/31/2022 2:41:17 AM	1	38.00	0.175	-0.0192	1.653	0.0014	0.374	0.0003
3/31/2022 2:41:19 AM	1	40.00	0.160	-0.0146	1.680	0.0269	0.377	0.0030
3/31/2022 2:41:21 AM	1	42.00	0.148	-0.0121	1.715	0.0349	0.382	0.0050
3/31/2022 2:41:23 AM	1	44.00	0.134	-0.0142	1.716	0.0015	0.383	0.0012
3/31/2022 2:41:25 AM	1	46.00	0.117	-0.0164	1.715	-0.0010	0.382	-0.0008
3/31/2022 2:41:27 AM	1	48.00	0.107	-0.0106	1.719	0.0041	0.384	0.0015
3/31/2022 2:41:29 AM	1	50.00	0.096	-0.0106	1.723	0.0034	0.384	0.0002
3/31/2022 2:41:31 AM	1	52.00	0.083	-0.0135	1.727	0.0040	0.384	-0.0001
3/31/2022 2:41:33 AM	1	54.00	0.074	-0.0088	1.730	0.0030	0.382	-0.0014
3/31/2022 2:41:35 AM	1	56.00	0.065	-0.0089	1.727	-0.0026	0.381	-0.0011
3/31/2022 2:41:37 AM	1	58.00	0.056	-0.0091	1.723	-0.0044	0.379	-0.0020
3/31/2022 2:41:39 AM	1	60.00	0.049	-0.0070	1.728	0.0050	0.382	0.0029
