## Supplementary material for "Water content, transition temperature and fragility influence protection and anhydrobiotic capacity": File S8: ldh assay 3_31_2022 2_44_03 AM 2.csv

Date	Stage	Time (seconds)	A340	A340(delta)	A260	A260(delta)	A280	A280(delta)
3/31/2022 2:44:03 AM	1	0.00	0.635	0.0000	1.735	0.0000	0.431	0.0000
3/31/2022 2:44:05 AM	1	2.00	0.611	-0.0240	1.756	0.0209	0.431	0.0004
3/31/2022 2:44:07 AM	1	4.00	0.590	-0.0215	1.768	0.0117	0.431	0.0001
3/31/2022 2:44:09 AM	1	6.00	0.566	-0.0239	1.761	-0.0067	0.434	0.0026
3/31/2022 2:44:11 AM	1	8.00	0.546	-0.0200	1.773	0.0113	0.435	0.0015
3/31/2022 2:44:13 AM	1	10.00	0.521	-0.0245	1.795	0.0227	0.435	-0.0006
3/31/2022 2:44:15 AM	1	12.00	0.501	-0.0207	1.787	-0.0082	0.435	0.0001
3/31/2022 2:44:17 AM	1	14.00	0.479	-0.0220	1.806	0.0192	0.437	0.0018
3/31/2022 2:44:19 AM	1	16.00	0.457	-0.0213	1.829	0.0230	0.436	-0.0003
3/31/2022 2:44:21 AM	1	18.00	0.436	-0.0212	1.842	0.0130	0.441	0.0045
3/31/2022 2:44:23 AM	1	20.00	0.414	-0.0220	1.864	0.0220	0.440	-0.0009
3/31/2022 2:44:25 AM	1	22.00	0.392	-0.0221	1.847	-0.0170	0.440	0.0004
3/31/2022 2:44:27 AM	1	24.00	0.370	-0.0220	1.866	0.0185	0.441	0.0011
3/31/2022 2:44:29 AM	1	26.00	0.349	-0.0207	1.874	0.0083	0.441	-0.0002
3/31/2022 2:44:31 AM	1	28.00	0.330	-0.0190	1.871	-0.0034	0.442	0.0006
3/31/2022 2:44:33 AM	1	30.00	0.311	-0.0198	1.904	0.0335	0.445	0.0031
3/31/2022 2:44:35 AM	1	32.00	0.291	-0.0194	1.934	0.0297	0.445	-0.0004
3/31/2022 2:44:37 AM	1	34.00	0.271	-0.0202	1.910	-0.0236	0.446	0.0010
3/31/2022 2:44:39 AM	1	36.00	0.251	-0.0195	1.949	0.0386	0.445	0.0000
3/31/2022 2:44:41 AM	1	38.00	0.233	-0.0189	1.942	-0.0065	0.446	0.0008
3/31/2022 2:44:43 AM	1	40.00	0.214	-0.0186	1.943	0.0009	0.446	-0.0002
3/31/2022 2:44:45 AM	1	42.00	0.196	-0.0179	1.950	0.0064	0.446	0.0003
3/31/2022 2:44:47 AM	1	44.00	0.180	-0.0164	1.957	0.0075	0.448	0.0016
3/31/2022 2:44:49 AM	1	46.00	0.164	-0.0153	1.994	0.0367	0.450	0.0019
3/31/2022 2:44:51 AM	1	48.00	0.148	-0.0164	1.977	-0.0165	0.449	-0.0010
3/31/2022 2:44:53 AM	1	50.00	0.134	-0.0144	1.978	0.0008	0.450	0.0009
3/31/2022 2:44:55 AM	1	52.00	0.121	-0.0130	2.013	0.0350	0.451	0.0017
3/31/2022 2:44:57 AM	1	54.00	0.107	-0.0138	1.988	-0.0252	0.452	0.0005
3/31/2022 2:44:59 AM	1	56.00	0.096	-0.0109	1.988	-0.0001	0.452	0.0000
3/31/2022 2:45:01 AM	1	58.00	0.084	-0.0119	2.003	0.0155	0.452	0.0006
3/31/2022 2:45:03 AM	1	60.00	0.074	-0.0098	2.032	0.0283	0.452	-0.0008
