## Supplementary material for "Water content, transition temperature and fragility influence protection and anhydrobiotic capacity": File S8: ldh assay 3_31_2022 2_49_09 AM 4.csv

Date	Stage	Time (seconds)	A340	A340(delta)	A260	A260(delta)	A280	A280(delta)
3/31/2022 2:49:09 AM	1	0.00	0.661	0.0000	1.534	0.0000	0.378	0.0000
3/31/2022 2:49:11 AM	1	2.00	0.661	0.0005	1.535	0.0006	0.379	0.0005
3/31/2022 2:49:13 AM	1	4.00	0.658	-0.0035	1.525	-0.0093	0.380	0.0015
3/31/2022 2:49:15 AM	1	6.00	0.654	-0.0036	1.520	-0.0055	0.377	-0.0026
3/31/2022 2:49:17 AM	1	8.00	0.654	-0.0003	1.527	0.0076	0.378	0.0003
3/31/2022 2:49:19 AM	1	10.00	0.660	0.0064	1.534	0.0063	0.382	0.0041
3/31/2022 2:49:21 AM	1	12.00	0.662	0.0023	1.554	0.0208	0.381	-0.0006
3/31/2022 2:49:23 AM	1	14.00	0.658	-0.0040	1.546	-0.0080	0.383	0.0015
3/31/2022 2:49:25 AM	1	16.00	0.660	0.0012	1.539	-0.0069	0.383	-0.0002
3/31/2022 2:49:27 AM	1	18.00	0.655	-0.0045	1.524	-0.0157	0.380	-0.0026
3/31/2022 2:49:29 AM	1	20.00	0.658	0.0027	1.529	0.0051	0.381	0.0012
3/31/2022 2:49:31 AM	1	22.00	0.656	-0.0016	1.532	0.0034	0.381	-0.0006
3/31/2022 2:49:33 AM	1	24.00	0.655	-0.0012	1.530	-0.0020	0.379	-0.0013
3/31/2022 2:49:35 AM	1	26.00	0.657	0.0020	1.541	0.0107	0.381	0.0014
3/31/2022 2:49:37 AM	1	28.00	0.655	-0.0021	1.517	-0.0235	0.381	0.0005
3/31/2022 2:49:39 AM	1	30.00	0.654	-0.0009	1.535	0.0180	0.380	-0.0009
3/31/2022 2:49:41 AM	1	32.00	0.654	0.0006	1.523	-0.0124	0.381	0.0001
3/31/2022 2:49:43 AM	1	34.00	0.651	-0.0039	1.528	0.0055	0.381	0.0005
3/31/2022 2:49:45 AM	1	36.00	0.648	-0.0030	1.518	-0.0102	0.377	-0.0037
3/31/2022 2:49:47 AM	1	38.00	0.643	-0.0049	1.513	-0.0050	0.374	-0.0034
3/31/2022 2:49:49 AM	1	40.00	0.641	-0.0017	1.509	-0.0044	0.375	0.0011
3/31/2022 2:49:51 AM	1	42.00	0.642	0.0006	1.510	0.0013	0.374	-0.0007
3/31/2022 2:49:53 AM	1	44.00	0.646	0.0045	1.516	0.0063	0.376	0.0022
3/31/2022 2:49:55 AM	1	46.00	0.646	0.0004	1.514	-0.0021	0.377	0.0002
3/31/2022 2:49:57 AM	1	48.00	0.646	-0.0001	1.523	0.0084	0.378	0.0011
3/31/2022 2:49:59 AM	1	50.00	0.648	0.0020	1.530	0.0069	0.379	0.0013
3/31/2022 2:50:01 AM	1	52.00	0.648	-0.0004	1.527	-0.0027	0.380	0.0006
3/31/2022 2:50:03 AM	1	54.00	0.650	0.0025	1.544	0.0169	0.381	0.0010
3/31/2022 2:50:05 AM	1	56.00	0.648	-0.0028	1.528	-0.0153	0.380	-0.0009
3/31/2022 2:50:07 AM	1	58.00	0.647	-0.0007	1.527	-0.0013	0.381	0.0011
3/31/2022 2:50:09 AM	1	60.00	0.646	-0.0011	1.530	0.0029	0.378	-0.0032
