## Supplementary material for "Water content, transition temperature and fragility influence protection and anhydrobiotic capacity": File S8: ldh assay 3_31_2022 2_51_10 AM 5.csv

Date	Stage	Time (seconds)	A340	A340(delta)	A260	A260(delta)	A280	A280(delta)
3/31/2022 2:51:10 AM	1	0.00	0.690	0.0000	1.605	0.0000	0.398	0.0000
3/31/2022 2:51:12 AM	1	2.00	0.690	0.0003	1.609	0.0046	0.399	0.0012
3/31/2022 2:51:14 AM	1	4.00	0.690	-0.0004	1.609	-0.0004	0.400	0.0014
3/31/2022 2:51:16 AM	1	6.00	0.692	0.0018	1.612	0.0032	0.401	0.0004
3/31/2022 2:51:18 AM	1	8.00	0.690	-0.0015	1.620	0.0076	0.402	0.0011
3/31/2022 2:51:20 AM	1	10.00	0.689	-0.0017	1.617	-0.0031	0.402	0.0002
3/31/2022 2:51:22 AM	1	12.00	0.688	-0.0008	1.619	0.0027	0.400	-0.0021
3/31/2022 2:51:24 AM	1	14.00	0.687	-0.0008	1.619	-0.0003	0.401	0.0011
3/31/2022 2:51:26 AM	1	16.00	0.690	0.0028	1.617	-0.0015	0.402	0.0014
3/31/2022 2:51:28 AM	1	18.00	0.684	-0.0056	1.626	0.0084	0.401	-0.0018
3/31/2022 2:51:30 AM	1	20.00	0.686	0.0016	1.617	-0.0089	0.402	0.0012
3/31/2022 2:51:32 AM	1	22.00	0.686	0.0002	1.634	0.0169	0.402	0.0004
3/31/2022 2:51:34 AM	1	24.00	0.683	-0.0032	1.629	-0.0043	0.402	-0.0005
3/31/2022 2:51:36 AM	1	26.00	0.681	-0.0021	1.623	-0.0065	0.400	-0.0014
3/31/2022 2:51:38 AM	1	28.00	0.677	-0.0035	1.617	-0.0057	0.399	-0.0017
3/31/2022 2:51:40 AM	1	30.00	0.670	-0.0068	1.598	-0.0196	0.396	-0.0026
3/31/2022 2:51:42 AM	1	32.00	0.667	-0.0036	1.595	-0.0026	0.395	-0.0009
3/31/2022 2:51:44 AM	1	34.00	0.666	-0.0003	1.596	0.0005	0.396	0.0013
3/31/2022 2:51:46 AM	1	36.00	0.663	-0.0036	1.602	0.0061	0.394	-0.0024
3/31/2022 2:51:48 AM	1	38.00	0.664	0.0011	1.591	-0.0110	0.396	0.0015
3/31/2022 2:51:50 AM	1	40.00	0.665	0.0014	1.602	0.0112	0.397	0.0014
3/31/2022 2:51:52 AM	1	42.00	0.665	-0.0003	1.603	0.0013	0.398	0.0010
3/31/2022 2:51:54 AM	1	44.00	0.668	0.0027	1.600	-0.0035	0.398	0.0002
3/31/2022 2:51:56 AM	1	46.00	0.665	-0.0032	1.613	0.0135	0.398	0.0002
3/31/2022 2:51:58 AM	1	48.00	0.667	0.0028	1.625	0.0122	0.400	0.0021
3/31/2022 2:52:00 AM	1	50.00	0.668	0.0012	1.617	-0.0081	0.399	-0.0015
3/31/2022 2:52:02 AM	1	52.00	0.666	-0.0029	1.618	0.0010	0.400	0.0016
3/31/2022 2:52:04 AM	1	54.00	0.665	-0.0005	1.613	-0.0051	0.402	0.0016
3/31/2022 2:52:06 AM	1	56.00	0.666	0.0006	1.640	0.0264	0.400	-0.0016
3/31/2022 2:52:08 AM	1	58.00	0.664	-0.0014	1.634	-0.0059	0.403	0.0029
3/31/2022 2:52:10 AM	1	60.00	0.663	-0.0013	1.631	-0.0028	0.402	-0.0016
