## Supplementary material for "Water content, transition temperature and fragility influence protection and anhydrobiotic capacity": File S8: ldh assay 3_31_2022 2_53_14 AM 6.csv

Date	Stage	Time (seconds)	A340	A340(delta)	A260	A260(delta)	A280	A280(delta)
3/31/2022 2:53:14 AM	1	0.00	0.618	0.0000	1.438	0.0000	0.357	0.0000
3/31/2022 2:53:16 AM	1	2.00	0.619	0.0007	1.445	0.0071	0.357	0.0000
3/31/2022 2:53:18 AM	1	4.00	0.620	0.0011	1.450	0.0048	0.359	0.0014
3/31/2022 2:53:20 AM	1	6.00	0.619	-0.0014	1.446	-0.0042	0.361	0.0017
3/31/2022 2:53:22 AM	1	8.00	0.614	-0.0045	1.444	-0.0015	0.358	-0.0029
3/31/2022 2:53:24 AM	1	10.00	0.615	0.0007	1.443	-0.0011	0.359	0.0011
3/31/2022 2:53:26 AM	1	12.00	0.615	-0.0006	1.448	0.0052	0.359	0.0005
3/31/2022 2:53:28 AM	1	14.00	0.615	0.0009	1.453	0.0050	0.361	0.0019
3/31/2022 2:53:30 AM	1	16.00	0.615	-0.0008	1.451	-0.0024	0.362	0.0008
3/31/2022 2:53:32 AM	1	18.00	0.613	-0.0021	1.454	0.0029	0.360	-0.0015
3/31/2022 2:53:34 AM	1	20.00	0.613	0.0008	1.457	0.0030	0.361	0.0007
3/31/2022 2:53:36 AM	1	22.00	0.611	-0.0025	1.454	-0.0024	0.361	0.0000
3/31/2022 2:53:38 AM	1	24.00	0.610	-0.0008	1.448	-0.0062	0.360	-0.0007
3/31/2022 2:53:40 AM	1	26.00	0.610	-0.0005	1.451	0.0024	0.360	-0.0004
3/31/2022 2:53:42 AM	1	28.00	0.606	-0.0036	1.450	-0.0007	0.360	0.0003
3/31/2022 2:53:44 AM	1	30.00	0.606	-0.0003	1.447	-0.0025	0.360	-0.0001
3/31/2022 2:53:46 AM	1	32.00	0.605	-0.0008	1.447	-0.0002	0.360	-0.0005
3/31/2022 2:53:48 AM	1	34.00	0.604	-0.0007	1.457	0.0094	0.360	0.0007
3/31/2022 2:53:50 AM	1	36.00	0.602	-0.0025	1.460	0.0036	0.360	0.0000
3/31/2022 2:53:52 AM	1	38.00	0.603	0.0013	1.456	-0.0044	0.361	0.0006
3/31/2022 2:53:54 AM	1	40.00	0.601	-0.0018	1.450	-0.0059	0.359	-0.0019
3/31/2022 2:53:56 AM	1	42.00	0.600	-0.0017	1.460	0.0102	0.361	0.0015
3/31/2022 2:53:58 AM	1	44.00	0.600	0.0005	1.453	-0.0074	0.361	0.0005
3/31/2022 2:54:00 AM	1	46.00	0.599	-0.0008	1.458	0.0050	0.360	-0.0012
3/31/2022 2:54:02 AM	1	48.00	0.596	-0.0030	1.455	-0.0026	0.361	0.0014
3/31/2022 2:54:04 AM	1	50.00	0.597	0.0007	1.457	0.0017	0.361	0.0000
3/31/2022 2:54:06 AM	1	52.00	0.596	-0.0008	1.459	0.0026	0.362	0.0003
3/31/2022 2:54:08 AM	1	54.00	0.596	0.0002	1.458	-0.0012	0.360	-0.0016
3/31/2022 2:54:10 AM	1	56.00	0.595	-0.0015	1.456	-0.0021	0.361	0.0009
3/31/2022 2:54:12 AM	1	58.00	0.595	0.0005	1.461	0.0049	0.361	0.0001
3/31/2022 2:54:14 AM	1	60.00	0.593	-0.0026	1.456	-0.0047	0.361	0.0003
