## Supplementary material for "Water content, transition temperature and fragility influence protection and anhydrobiotic capacity": File S8: ldh assay 3_31_2022 2_55_16 AM 7.csv

Date	Stage	Time (seconds)	A340	A340(delta)	A260	A260(delta)	A280	A280(delta)
3/31/2022 2:55:16 AM	1	0.00	0.609	0.0000	1.579	0.0000	0.387	0.0000
3/31/2022 2:55:18 AM	1	2.00	0.587	-0.0219	1.586	0.0075	0.388	0.0016
3/31/2022 2:55:20 AM	1	4.00	0.567	-0.0193	1.592	0.0057	0.389	0.0001
3/31/2022 2:55:22 AM	1	6.00	0.542	-0.0253	1.605	0.0133	0.389	0.0000
3/31/2022 2:55:24 AM	1	8.00	0.526	-0.0161	1.625	0.0196	0.391	0.0024
3/31/2022 2:55:26 AM	1	10.00	0.503	-0.0232	1.640	0.0151	0.393	0.0020
3/31/2022 2:55:28 AM	1	12.00	0.485	-0.0180	1.652	0.0118	0.395	0.0021
3/31/2022 2:55:30 AM	1	14.00	0.470	-0.0149	1.674	0.0225	0.399	0.0035
3/31/2022 2:55:32 AM	1	16.00	0.447	-0.0235	1.677	0.0027	0.400	0.0016
3/31/2022 2:55:34 AM	1	18.00	0.423	-0.0237	1.695	0.0182	0.402	0.0015
3/31/2022 2:55:36 AM	1	20.00	0.403	-0.0198	1.698	0.0031	0.403	0.0014
3/31/2022 2:55:38 AM	1	22.00	0.381	-0.0219	1.712	0.0141	0.403	-0.0004
3/31/2022 2:55:40 AM	1	24.00	0.362	-0.0190	1.718	0.0060	0.404	0.0009
3/31/2022 2:55:42 AM	1	26.00	0.339	-0.0234	1.730	0.0112	0.404	0.0002
3/31/2022 2:55:44 AM	1	28.00	0.314	-0.0244	1.733	0.0032	0.399	-0.0045
3/31/2022 2:55:46 AM	1	30.00	0.294	-0.0208	1.741	0.0079	0.401	0.0014
3/31/2022 2:55:48 AM	1	32.00	0.274	-0.0198	1.751	0.0107	0.399	-0.0020
3/31/2022 2:55:50 AM	1	34.00	0.258	-0.0160	1.744	-0.0071	0.401	0.0022
3/31/2022 2:55:52 AM	1	36.00	0.240	-0.0179	1.782	0.0378	0.402	0.0014
3/31/2022 2:55:54 AM	1	38.00	0.221	-0.0191	1.779	-0.0034	0.404	0.0015
3/31/2022 2:55:56 AM	1	40.00	0.203	-0.0181	1.780	0.0012	0.404	0.0002
3/31/2022 2:55:58 AM	1	42.00	0.186	-0.0165	1.788	0.0083	0.403	-0.0011
3/31/2022 2:56:00 AM	1	44.00	0.169	-0.0170	1.800	0.0121	0.404	0.0010
3/31/2022 2:56:02 AM	1	46.00	0.154	-0.0153	1.795	-0.0054	0.404	0.0004
3/31/2022 2:56:04 AM	1	48.00	0.139	-0.0152	1.816	0.0212	0.405	0.0000
3/31/2022 2:56:06 AM	1	50.00	0.122	-0.0167	1.828	0.0121	0.405	0.0005
3/31/2022 2:56:08 AM	1	52.00	0.108	-0.0140	1.825	-0.0036	0.405	-0.0004
3/31/2022 2:56:10 AM	1	54.00	0.098	-0.0104	1.832	0.0077	0.408	0.0035
3/31/2022 2:56:12 AM	1	56.00	0.085	-0.0127	1.834	0.0020	0.407	-0.0007
3/31/2022 2:56:14 AM	1	58.00	0.074	-0.0111	1.858	0.0234	0.407	-0.0007
3/31/2022 2:56:16 AM	1	60.00	0.065	-0.0086	1.864	0.0067	0.407	-0.0001
