## Supplementary material for "Water content, transition temperature and fragility influence protection and anhydrobiotic capacity": File S8: ldh assay 3_31_2022 2_57_18 AM 8.csv

Date	Stage	Time (seconds)	A340	A340(delta)	A260	A260(delta)	A280	A280(delta)
3/31/2022 2:57:18 AM	1	0.00	0.569	0.0000	1.487	0.0000	0.360	0.0000
3/31/2022 2:57:20 AM	1	2.00	0.552	-0.0169	1.501	0.0143	0.365	0.0048
3/31/2022 2:57:22 AM	1	4.00	0.530	-0.0216	1.506	0.0054	0.365	-0.0003
3/31/2022 2:57:24 AM	1	6.00	0.510	-0.0205	1.523	0.0171	0.367	0.0026
3/31/2022 2:57:26 AM	1	8.00	0.490	-0.0193	1.538	0.0143	0.368	0.0010
3/31/2022 2:57:28 AM	1	10.00	0.471	-0.0195	1.546	0.0079	0.370	0.0014
3/31/2022 2:57:30 AM	1	12.00	0.451	-0.0200	1.550	0.0041	0.370	0.0002
3/31/2022 2:57:32 AM	1	14.00	0.431	-0.0203	1.554	0.0043	0.371	0.0012
3/31/2022 2:57:34 AM	1	16.00	0.411	-0.0192	1.576	0.0219	0.371	0.0000
3/31/2022 2:57:36 AM	1	18.00	0.392	-0.0196	1.589	0.0129	0.372	0.0010
3/31/2022 2:57:38 AM	1	20.00	0.372	-0.0197	1.586	-0.0027	0.372	0.0002
3/31/2022 2:57:40 AM	1	22.00	0.353	-0.0187	1.605	0.0191	0.373	0.0013
3/31/2022 2:57:42 AM	1	24.00	0.336	-0.0170	1.615	0.0095	0.376	0.0024
3/31/2022 2:57:44 AM	1	26.00	0.317	-0.0198	1.619	0.0048	0.375	-0.0013
3/31/2022 2:57:46 AM	1	28.00	0.297	-0.0200	1.625	0.0054	0.374	-0.0007
3/31/2022 2:57:48 AM	1	30.00	0.278	-0.0183	1.641	0.0158	0.376	0.0019
3/31/2022 2:57:50 AM	1	32.00	0.261	-0.0171	1.646	0.0052	0.376	0.0003
3/31/2022 2:57:52 AM	1	34.00	0.244	-0.0168	1.653	0.0075	0.378	0.0020
3/31/2022 2:57:54 AM	1	36.00	0.225	-0.0193	1.665	0.0112	0.377	-0.0015
3/31/2022 2:57:56 AM	1	38.00	0.210	-0.0153	1.682	0.0176	0.378	0.0015
3/31/2022 2:57:58 AM	1	40.00	0.193	-0.0166	1.686	0.0039	0.377	-0.0005
3/31/2022 2:58:00 AM	1	42.00	0.176	-0.0175	1.688	0.0015	0.379	0.0017
3/31/2022 2:58:02 AM	1	44.00	0.162	-0.0138	1.689	0.0012	0.380	0.0012
3/31/2022 2:58:04 AM	1	46.00	0.147	-0.0150	1.720	0.0317	0.381	0.0010
3/31/2022 2:58:06 AM	1	48.00	0.133	-0.0137	1.707	-0.0136	0.380	-0.0010
3/31/2022 2:58:08 AM	1	50.00	0.119	-0.0141	1.719	0.0120	0.381	0.0003
3/31/2022 2:58:10 AM	1	52.00	0.106	-0.0127	1.722	0.0036	0.384	0.0033
3/31/2022 2:58:12 AM	1	54.00	0.097	-0.0093	1.729	0.0069	0.383	-0.0008
3/31/2022 2:58:14 AM	1	56.00	0.083	-0.0143	1.741	0.0120	0.381	-0.0017
3/31/2022 2:58:16 AM	1	58.00	0.074	-0.0093	1.747	0.0060	0.384	0.0023
3/31/2022 2:58:18 AM	1	60.00	0.065	-0.0090	1.739	-0.0086	0.383	-0.0007
