## Supplementary material for "Water content, transition temperature and fragility influence protection and anhydrobiotic capacity": File S8: ldh assay 3_31_2022 2_59_27 AM 9.csv

Date	Stage	Time (seconds)	A340	A340(delta)	A260	A260(delta)	A280	A280(delta)
3/31/2022 2:59:27 AM	1	0.00	0.569	0.0000	1.470	0.0000	0.360	0.0000
3/31/2022 2:59:29 AM	1	2.00	0.546	-0.0229	1.479	0.0090	0.361	0.0006
3/31/2022 2:59:31 AM	1	4.00	0.527	-0.0194	1.494	0.0149	0.361	0.0003
3/31/2022 2:59:33 AM	1	6.00	0.507	-0.0198	1.501	0.0076	0.361	0.0001
3/31/2022 2:59:35 AM	1	8.00	0.484	-0.0226	1.508	0.0069	0.362	0.0010
3/31/2022 2:59:37 AM	1	10.00	0.465	-0.0194	1.515	0.0063	0.362	-0.0001
3/31/2022 2:59:39 AM	1	12.00	0.447	-0.0177	1.532	0.0178	0.364	0.0021
3/31/2022 2:59:41 AM	1	14.00	0.427	-0.0196	1.543	0.0107	0.366	0.0015
3/31/2022 2:59:43 AM	1	16.00	0.410	-0.0178	1.549	0.0055	0.366	0.0005
3/31/2022 2:59:45 AM	1	18.00	0.392	-0.0181	1.556	0.0073	0.368	0.0014
3/31/2022 2:59:47 AM	1	20.00	0.373	-0.0185	1.569	0.0127	0.369	0.0012
3/31/2022 2:59:49 AM	1	22.00	0.354	-0.0193	1.587	0.0182	0.369	-0.0001
3/31/2022 2:59:51 AM	1	24.00	0.333	-0.0211	1.589	0.0023	0.370	0.0008
3/31/2022 2:59:53 AM	1	26.00	0.314	-0.0187	1.600	0.0112	0.370	0.0009
3/31/2022 2:59:55 AM	1	28.00	0.297	-0.0173	1.610	0.0095	0.371	0.0006
3/31/2022 2:59:57 AM	1	30.00	0.278	-0.0189	1.622	0.0127	0.372	0.0007
3/31/2022 2:59:59 AM	1	32.00	0.259	-0.0189	1.627	0.0047	0.371	-0.0006
3/31/2022 3:00:01 AM	1	34.00	0.241	-0.0182	1.622	-0.0051	0.371	-0.0004
3/31/2022 3:00:03 AM	1	36.00	0.223	-0.0175	1.647	0.0246	0.371	0.0000
3/31/2022 3:00:05 AM	1	38.00	0.207	-0.0159	1.650	0.0035	0.373	0.0021
3/31/2022 3:00:07 AM	1	40.00	0.190	-0.0174	1.649	-0.0016	0.370	-0.0026
3/31/2022 3:00:09 AM	1	42.00	0.173	-0.0163	1.656	0.0074	0.372	0.0017
3/31/2022 3:00:11 AM	1	44.00	0.159	-0.0141	1.662	0.0063	0.374	0.0016
3/31/2022 3:00:13 AM	1	46.00	0.144	-0.0152	1.676	0.0132	0.373	-0.0005
3/31/2022 3:00:15 AM	1	48.00	0.132	-0.0125	1.691	0.0158	0.376	0.0033
3/31/2022 3:00:17 AM	1	50.00	0.118	-0.0140	1.690	-0.0012	0.375	-0.0014
3/31/2022 3:00:19 AM	1	52.00	0.106	-0.0121	1.695	0.0048	0.376	0.0013
3/31/2022 3:00:21 AM	1	54.00	0.094	-0.0112	1.708	0.0127	0.378	0.0013
3/31/2022 3:00:23 AM	1	56.00	0.083	-0.0117	1.714	0.0062	0.378	0.0007
3/31/2022 3:00:25 AM	1	58.00	0.074	-0.0085	1.726	0.0123	0.379	0.0009
3/31/2022 3:00:27 AM	1	60.00	0.067	-0.0073	1.738	0.0116	0.382	0.0029
