## Supplementary material for "Water content, transition temperature and fragility influence protection and anhydrobiotic capacity": File S8: ldh assay 3_31_2022 3_01_25 AM 10.csv

Date	Stage	Time (seconds)	A340	A340(delta)	A260	A260(delta)	A280	A280(delta)
3/31/2022 3:01:25 AM	1	0.00	0.681	0.0000	1.614	0.0000	0.398	0.0000
3/31/2022 3:01:27 AM	1	2.00	0.676	-0.0055	1.606	-0.0081	0.399	0.0003
3/31/2022 3:01:29 AM	1	4.00	0.678	0.0024	1.629	0.0235	0.402	0.0034
3/31/2022 3:01:31 AM	1	6.00	0.668	-0.0103	1.618	-0.0107	0.401	-0.0014
3/31/2022 3:01:33 AM	1	8.00	0.642	-0.0262	1.581	-0.0377	0.389	-0.0119
3/31/2022 3:01:35 AM	1	10.00	0.641	-0.0010	1.592	0.0111	0.390	0.0010
3/31/2022 3:01:37 AM	1	12.00	0.640	-0.0008	1.596	0.0038	0.394	0.0040
3/31/2022 3:01:39 AM	1	14.00	0.637	-0.0031	1.604	0.0085	0.394	0.0005
3/31/2022 3:01:41 AM	1	16.00	0.631	-0.0053	1.607	0.0032	0.394	-0.0003
3/31/2022 3:01:43 AM	1	18.00	0.628	-0.0036	1.602	-0.0058	0.395	0.0011
3/31/2022 3:01:45 AM	1	20.00	0.616	-0.0116	1.575	-0.0261	0.389	-0.0054
3/31/2022 3:01:47 AM	1	22.00	0.602	-0.0137	1.575	-0.0009	0.386	-0.0033
3/31/2022 3:01:49 AM	1	24.00	0.599	-0.0038	1.574	-0.0003	0.386	0.0000
3/31/2022 3:01:51 AM	1	26.00	0.591	-0.0077	1.567	-0.0074	0.386	-0.0003
3/31/2022 3:01:53 AM	1	28.00	0.583	-0.0077	1.572	0.0048	0.384	-0.0020
3/31/2022 3:01:55 AM	1	30.00	0.581	-0.0018	1.591	0.0192	0.386	0.0020
3/31/2022 3:01:57 AM	1	32.00	0.577	-0.0042	1.580	-0.0105	0.386	0.0005
3/31/2022 3:01:59 AM	1	34.00	0.573	-0.0046	1.578	-0.0019	0.385	-0.0011
3/31/2022 3:02:01 AM	1	36.00	0.571	-0.0013	1.600	0.0214	0.391	0.0053
3/31/2022 3:02:03 AM	1	38.00	0.568	-0.0028	1.599	-0.0005	0.391	0.0009
3/31/2022 3:02:05 AM	1	40.00	0.564	-0.0041	1.607	0.0072	0.393	0.0012
3/31/2022 3:02:07 AM	1	42.00	0.560	-0.0048	1.615	0.0083	0.392	-0.0005
3/31/2022 3:02:09 AM	1	44.00	0.555	-0.0044	1.611	-0.0039	0.393	0.0004
3/31/2022 3:02:11 AM	1	46.00	0.553	-0.0025	1.631	0.0201	0.394	0.0014
3/31/2022 3:02:13 AM	1	48.00	0.547	-0.0057	1.631	0.0003	0.394	0.0004
3/31/2022 3:02:15 AM	1	50.00	0.542	-0.0046	1.633	0.0012	0.395	0.0004
3/31/2022 3:02:17 AM	1	52.00	0.537	-0.0056	1.644	0.0119	0.395	0.0004
3/31/2022 3:02:19 AM	1	54.00	0.534	-0.0023	1.653	0.0089	0.398	0.0024
3/31/2022 3:02:21 AM	1	56.00	0.532	-0.0029	1.665	0.0115	0.398	0.0001
3/31/2022 3:02:23 AM	1	58.00	0.524	-0.0079	1.654	-0.0111	0.397	-0.0006
3/31/2022 3:02:25 AM	1	60.00	0.518	-0.0059	1.666	0.0124	0.397	0.0000
