## Supplementary material for "Water content, transition temperature and fragility influence protection and anhydrobiotic capacity": File S8: ldh assay 3_31_2022 3_03_23 AM 11.csv

Date	Stage	Time (seconds)	A340	A340(delta)	A260	A260(delta)	A280	A280(delta)
3/31/2022 3:03:24 AM	1	0.00	0.652	0.0000	1.551	0.0000	0.384	0.0000
3/31/2022 3:03:26 AM	1	2.00	0.650	-0.0024	1.567	0.0155	0.388	0.0035
3/31/2022 3:03:28 AM	1	4.00	0.639	-0.0112	1.568	0.0011	0.386	-0.0016
3/31/2022 3:03:30 AM	1	6.00	0.633	-0.0052	1.561	-0.0072	0.384	-0.0015
3/31/2022 3:03:32 AM	1	8.00	0.632	-0.0015	1.575	0.0145	0.388	0.0035
3/31/2022 3:03:34 AM	1	10.00	0.627	-0.0052	1.574	-0.0013	0.388	0.0005
3/31/2022 3:03:36 AM	1	12.00	0.620	-0.0062	1.583	0.0091	0.390	0.0017
3/31/2022 3:03:38 AM	1	14.00	0.612	-0.0080	1.589	0.0058	0.389	-0.0014
3/31/2022 3:03:40 AM	1	16.00	0.605	-0.0072	1.581	-0.0078	0.388	-0.0007
3/31/2022 3:03:42 AM	1	18.00	0.601	-0.0043	1.583	0.0024	0.390	0.0016
3/31/2022 3:03:44 AM	1	20.00	0.596	-0.0045	1.588	0.0046	0.390	0.0000
3/31/2022 3:03:46 AM	1	22.00	0.587	-0.0090	1.579	-0.0088	0.389	-0.0003
3/31/2022 3:03:48 AM	1	24.00	0.582	-0.0058	1.593	0.0141	0.389	0.0001
3/31/2022 3:03:50 AM	1	26.00	0.577	-0.0044	1.601	0.0082	0.391	0.0015
3/31/2022 3:03:52 AM	1	28.00	0.569	-0.0079	1.588	-0.0131	0.389	-0.0018
3/31/2022 3:03:54 AM	1	30.00	0.565	-0.0042	1.593	0.0046	0.389	-0.0003
3/31/2022 3:03:56 AM	1	32.00	0.557	-0.0086	1.613	0.0196	0.389	0.0005
3/31/2022 3:03:58 AM	1	34.00	0.553	-0.0031	1.616	0.0033	0.391	0.0015
3/31/2022 3:04:00 AM	1	36.00	0.546	-0.0074	1.606	-0.0100	0.390	-0.0009
3/31/2022 3:04:02 AM	1	38.00	0.538	-0.0084	1.613	0.0068	0.390	0.0005
3/31/2022 3:04:04 AM	1	40.00	0.530	-0.0074	1.598	-0.0148	0.388	-0.0019
3/31/2022 3:04:06 AM	1	42.00	0.526	-0.0048	1.618	0.0205	0.389	0.0010
3/31/2022 3:04:08 AM	1	44.00	0.520	-0.0058	1.615	-0.0031	0.392	0.0030
3/31/2022 3:04:10 AM	1	46.00	0.513	-0.0064	1.628	0.0124	0.390	-0.0020
3/31/2022 3:04:12 AM	1	48.00	0.505	-0.0083	1.624	-0.0042	0.390	0.0000
3/31/2022 3:04:14 AM	1	50.00	0.498	-0.0073	1.623	-0.0001	0.390	0.0000
3/31/2022 3:04:16 AM	1	52.00	0.495	-0.0028	1.627	0.0036	0.392	0.0019
3/31/2022 3:04:18 AM	1	54.00	0.487	-0.0074	1.640	0.0126	0.391	-0.0008
3/31/2022 3:04:20 AM	1	56.00	0.480	-0.0077	1.648	0.0085	0.392	0.0006
3/31/2022 3:04:22 AM	1	58.00	0.474	-0.0054	1.641	-0.0075	0.393	0.0013
3/31/2022 3:04:24 AM	1	60.00	0.467	-0.0071	1.633	-0.0080	0.393	-0.0006
