## Supplementary material for "Water content, transition temperature and fragility influence protection and anhydrobiotic capacity": File S8: ldh assay 3_31_2022 3_05_31 AM 12.csv

Date	Stage	Time (seconds)	A340	A340(delta)	A260	A260(delta)	A280	A280(delta)
3/31/2022 3:05:31 AM	1	0.00	0.641	0.0000	1.543	0.0000	0.380	0.0000
3/31/2022 3:05:33 AM	1	2.00	0.641	0.0001	1.558	0.0146	0.387	0.0069
3/31/2022 3:05:35 AM	1	4.00	0.638	-0.0028	1.577	0.0193	0.388	0.0015
3/31/2022 3:05:37 AM	1	6.00	0.634	-0.0044	1.575	-0.0018	0.388	0.0000
3/31/2022 3:05:39 AM	1	8.00	0.632	-0.0019	1.581	0.0059	0.392	0.0036
3/31/2022 3:05:41 AM	1	10.00	0.628	-0.0034	1.590	0.0090	0.391	-0.0004
3/31/2022 3:05:43 AM	1	12.00	0.621	-0.0069	1.597	0.0067	0.392	0.0010
3/31/2022 3:05:45 AM	1	14.00	0.616	-0.0051	1.597	0.0004	0.393	0.0011
3/31/2022 3:05:47 AM	1	16.00	0.607	-0.0094	1.589	-0.0083	0.391	-0.0026
3/31/2022 3:05:49 AM	1	18.00	0.605	-0.0018	1.597	0.0086	0.391	0.0004
3/31/2022 3:05:51 AM	1	20.00	0.599	-0.0056	1.606	0.0089	0.394	0.0027
3/31/2022 3:05:53 AM	1	22.00	0.591	-0.0081	1.600	-0.0060	0.394	0.0002
3/31/2022 3:05:55 AM	1	24.00	0.586	-0.0058	1.604	0.0038	0.392	-0.0024
3/31/2022 3:05:57 AM	1	26.00	0.578	-0.0074	1.605	0.0013	0.393	0.0016
3/31/2022 3:05:59 AM	1	28.00	0.569	-0.0088	1.604	-0.0015	0.391	-0.0017
3/31/2022 3:06:01 AM	1	30.00	0.567	-0.0024	1.615	0.0115	0.393	0.0013
3/31/2022 3:06:03 AM	1	32.00	0.564	-0.0033	1.629	0.0134	0.395	0.0023
3/31/2022 3:06:05 AM	1	34.00	0.557	-0.0071	1.628	-0.0004	0.396	0.0011
3/31/2022 3:06:07 AM	1	36.00	0.552	-0.0043	1.632	0.0038	0.395	-0.0015
3/31/2022 3:06:09 AM	1	38.00	0.546	-0.0064	1.643	0.0112	0.397	0.0029
3/31/2022 3:06:11 AM	1	40.00	0.539	-0.0065	1.648	0.0044	0.397	-0.0005
3/31/2022 3:06:13 AM	1	42.00	0.531	-0.0082	1.647	-0.0007	0.396	-0.0015
3/31/2022 3:06:15 AM	1	44.00	0.524	-0.0075	1.646	-0.0006	0.397	0.0015
3/31/2022 3:06:17 AM	1	46.00	0.516	-0.0072	1.641	-0.0056	0.397	-0.0002
3/31/2022 3:06:19 AM	1	48.00	0.509	-0.0071	1.644	0.0032	0.395	-0.0023
3/31/2022 3:06:21 AM	1	50.00	0.506	-0.0033	1.654	0.0097	0.396	0.0019
3/31/2022 3:06:23 AM	1	52.00	0.498	-0.0084	1.662	0.0083	0.398	0.0018
3/31/2022 3:06:25 AM	1	54.00	0.492	-0.0051	1.656	-0.0060	0.397	-0.0015
3/31/2022 3:06:27 AM	1	56.00	0.484	-0.0089	1.669	0.0126	0.397	0.0002
3/31/2022 3:06:29 AM	1	58.00	0.475	-0.0081	1.669	0.0007	0.398	0.0009
3/31/2022 3:06:31 AM	1	60.00	0.474	-0.0010	1.687	0.0177	0.399	0.0015
