## Supplementary material for "Water content, transition temperature and fragility influence protection and anhydrobiotic capacity": File S8: ldh assay 3_31_2022 3_07_35 AM 13.csv

Date	Stage	Time (seconds)	A340	A340(delta)	A260	A260(delta)	A280	A280(delta)
3/31/2022 3:07:35 AM	1	0.00	0.585	0.0000	1.570	0.0000	0.382	0.0000
3/31/2022 3:07:37 AM	1	2.00	0.564	-0.0202	1.587	0.0176	0.384	0.0019
3/31/2022 3:07:39 AM	1	4.00	0.541	-0.0239	1.590	0.0030	0.383	-0.0007
3/31/2022 3:07:41 AM	1	6.00	0.519	-0.0220	1.600	0.0093	0.386	0.0025
3/31/2022 3:07:43 AM	1	8.00	0.497	-0.0219	1.619	0.0192	0.386	0.0005
3/31/2022 3:07:45 AM	1	10.00	0.475	-0.0214	1.626	0.0074	0.388	0.0013
3/31/2022 3:07:47 AM	1	12.00	0.452	-0.0231	1.630	0.0040	0.388	0.0001
3/31/2022 3:07:49 AM	1	14.00	0.429	-0.0230	1.645	0.0144	0.389	0.0013
3/31/2022 3:07:51 AM	1	16.00	0.407	-0.0221	1.655	0.0103	0.390	0.0013
3/31/2022 3:07:53 AM	1	18.00	0.384	-0.0229	1.671	0.0157	0.392	0.0014
3/31/2022 3:07:55 AM	1	20.00	0.364	-0.0205	1.680	0.0097	0.392	0.0003
3/31/2022 3:07:57 AM	1	22.00	0.344	-0.0195	1.695	0.0148	0.394	0.0017
3/31/2022 3:07:59 AM	1	24.00	0.323	-0.0209	1.700	0.0049	0.394	0.0002
3/31/2022 3:08:01 AM	1	26.00	0.303	-0.0206	1.703	0.0026	0.395	0.0011
3/31/2022 3:08:03 AM	1	28.00	0.280	-0.0221	1.728	0.0253	0.395	-0.0005
3/31/2022 3:08:05 AM	1	30.00	0.261	-0.0199	1.731	0.0027	0.396	0.0013
3/31/2022 3:08:07 AM	1	32.00	0.242	-0.0183	1.731	0.0004	0.398	0.0018
3/31/2022 3:08:09 AM	1	34.00	0.222	-0.0205	1.765	0.0342	0.397	-0.0005
3/31/2022 3:08:11 AM	1	36.00	0.202	-0.0194	1.781	0.0158	0.397	0.0004
3/31/2022 3:08:13 AM	1	38.00	0.186	-0.0165	1.770	-0.0108	0.401	0.0033
3/31/2022 3:08:15 AM	1	40.00	0.168	-0.0180	1.788	0.0180	0.399	-0.0019
3/31/2022 3:08:17 AM	1	42.00	0.149	-0.0186	1.789	0.0004	0.399	0.0003
3/31/2022 3:08:19 AM	1	44.00	0.133	-0.0160	1.792	0.0039	0.400	0.0009
3/31/2022 3:08:21 AM	1	46.00	0.119	-0.0138	1.810	0.0174	0.401	0.0008
3/31/2022 3:08:23 AM	1	48.00	0.105	-0.0145	1.823	0.0131	0.402	0.0009
3/31/2022 3:08:25 AM	1	50.00	0.091	-0.0136	1.835	0.0125	0.402	0.0001
3/31/2022 3:08:27 AM	1	52.00	0.081	-0.0101	1.828	-0.0073	0.403	0.0015
3/31/2022 3:08:29 AM	1	54.00	0.069	-0.0121	1.808	-0.0197	0.403	-0.0005
3/31/2022 3:08:31 AM	1	56.00	0.060	-0.0090	1.837	0.0285	0.401	-0.0015
3/31/2022 3:08:33 AM	1	58.00	0.052	-0.0085	1.856	0.0193	0.403	0.0019
3/31/2022 3:08:35 AM	1	60.00	0.046	-0.0059	1.834	-0.0225	0.405	0.0014
