## Supplementary material for "Water content, transition temperature and fragility influence protection and anhydrobiotic capacity": File S8: ldh assay 3_31_2022 3_09_33 AM 14.csv

Date	Stage	Time (seconds)	A340	A340(delta)	A260	A260(delta)	A280	A280(delta)
3/31/2022 3:09:34 AM	1	0.00	0.597	0.0000	1.557	0.0000	0.379	0.0000
3/31/2022 3:09:36 AM	1	2.00	0.577	-0.0195	1.561	0.0049	0.380	0.0012
3/31/2022 3:09:38 AM	1	4.00	0.558	-0.0190	1.574	0.0122	0.382	0.0022
3/31/2022 3:09:40 AM	1	6.00	0.539	-0.0194	1.583	0.0097	0.384	0.0019
3/31/2022 3:09:42 AM	1	8.00	0.518	-0.0208	1.592	0.0088	0.383	-0.0010
3/31/2022 3:09:44 AM	1	10.00	0.498	-0.0203	1.602	0.0100	0.385	0.0022
3/31/2022 3:09:46 AM	1	12.00	0.479	-0.0187	1.615	0.0125	0.386	0.0006
3/31/2022 3:09:48 AM	1	14.00	0.460	-0.0188	1.610	-0.0050	0.387	0.0012
3/31/2022 3:09:50 AM	1	16.00	0.439	-0.0215	1.627	0.0169	0.387	-0.0001
3/31/2022 3:09:52 AM	1	18.00	0.418	-0.0209	1.653	0.0260	0.389	0.0019
3/31/2022 3:09:54 AM	1	20.00	0.399	-0.0193	1.665	0.0121	0.389	-0.0006
3/31/2022 3:09:56 AM	1	22.00	0.380	-0.0184	1.672	0.0070	0.390	0.0015
3/31/2022 3:09:58 AM	1	24.00	0.360	-0.0201	1.673	0.0012	0.391	0.0009
3/31/2022 3:10:00 AM	1	26.00	0.340	-0.0199	1.688	0.0149	0.391	0.0004
3/31/2022 3:10:02 AM	1	28.00	0.322	-0.0184	1.700	0.0123	0.392	0.0007
3/31/2022 3:10:04 AM	1	30.00	0.304	-0.0181	1.719	0.0188	0.394	0.0018
3/31/2022 3:10:06 AM	1	32.00	0.285	-0.0189	1.719	-0.0003	0.394	0.0001
3/31/2022 3:10:08 AM	1	34.00	0.267	-0.0182	1.730	0.0118	0.395	0.0009
3/31/2022 3:10:10 AM	1	36.00	0.249	-0.0181	1.733	0.0026	0.395	0.0004
3/31/2022 3:10:12 AM	1	38.00	0.231	-0.0180	1.745	0.0120	0.395	-0.0007
3/31/2022 3:10:14 AM	1	40.00	0.211	-0.0192	1.749	0.0036	0.394	-0.0002
3/31/2022 3:10:16 AM	1	42.00	0.198	-0.0132	1.761	0.0125	0.397	0.0028
3/31/2022 3:10:18 AM	1	44.00	0.180	-0.0179	1.756	-0.0050	0.396	-0.0011
3/31/2022 3:10:20 AM	1	46.00	0.164	-0.0163	1.783	0.0269	0.397	0.0012
3/31/2022 3:10:22 AM	1	48.00	0.151	-0.0127	1.785	0.0022	0.398	0.0012
3/31/2022 3:10:24 AM	1	50.00	0.136	-0.0149	1.781	-0.0038	0.399	0.0006
3/31/2022 3:10:26 AM	1	52.00	0.123	-0.0138	1.807	0.0258	0.399	0.0002
3/31/2022 3:10:28 AM	1	54.00	0.109	-0.0138	1.811	0.0041	0.399	0.0003
3/31/2022 3:10:30 AM	1	56.00	0.097	-0.0118	1.804	-0.0078	0.399	-0.0009
3/31/2022 3:10:32 AM	1	58.00	0.087	-0.0095	1.826	0.0227	0.402	0.0031
3/31/2022 3:10:34 AM	1	60.00	0.076	-0.0115	1.832	0.0060	0.401	-0.0003
