## Supplementary material for "Water content, transition temperature and fragility influence protection and anhydrobiotic capacity": File S8: ldh assay 3_31_2022 3_11_45 AM 15.csv

Date	Stage	Time (seconds)	A340	A340(delta)	A260	A260(delta)	A280	A280(delta)
3/31/2022 3:11:45 AM	1	0.00	0.553	0.0000	1.483	0.0000	0.359	0.0000
3/31/2022 3:11:47 AM	1	2.00	0.533	-0.0201	1.499	0.0159	0.362	0.0026
3/31/2022 3:11:49 AM	1	4.00	0.513	-0.0195	1.504	0.0052	0.362	0.0007
3/31/2022 3:11:51 AM	1	6.00	0.494	-0.0190	1.514	0.0101	0.365	0.0026
3/31/2022 3:11:53 AM	1	8.00	0.475	-0.0191	1.525	0.0105	0.365	0.0004
3/31/2022 3:11:55 AM	1	10.00	0.455	-0.0202	1.538	0.0129	0.366	0.0009
3/31/2022 3:11:57 AM	1	12.00	0.435	-0.0200	1.548	0.0103	0.368	0.0020
3/31/2022 3:11:59 AM	1	14.00	0.416	-0.0185	1.567	0.0187	0.369	0.0011
3/31/2022 3:12:01 AM	1	16.00	0.396	-0.0205	1.565	-0.0019	0.369	0.0003
3/31/2022 3:12:03 AM	1	18.00	0.375	-0.0205	1.578	0.0127	0.370	0.0003
3/31/2022 3:12:05 AM	1	20.00	0.356	-0.0189	1.588	0.0103	0.371	0.0011
3/31/2022 3:12:07 AM	1	22.00	0.339	-0.0171	1.609	0.0212	0.372	0.0008
3/31/2022 3:12:09 AM	1	24.00	0.319	-0.0200	1.609	-0.0002	0.372	0.0004
3/31/2022 3:12:11 AM	1	26.00	0.299	-0.0200	1.611	0.0027	0.371	-0.0012
3/31/2022 3:12:13 AM	1	28.00	0.281	-0.0181	1.619	0.0074	0.373	0.0019
3/31/2022 3:12:15 AM	1	30.00	0.261	-0.0195	1.628	0.0093	0.371	-0.0017
3/31/2022 3:12:17 AM	1	32.00	0.244	-0.0171	1.637	0.0090	0.372	0.0015
3/31/2022 3:12:19 AM	1	34.00	0.229	-0.0159	1.661	0.0235	0.375	0.0021
3/31/2022 3:12:21 AM	1	36.00	0.211	-0.0181	1.653	-0.0075	0.374	-0.0007
3/31/2022 3:12:23 AM	1	38.00	0.194	-0.0165	1.654	0.0009	0.375	0.0009
3/31/2022 3:12:25 AM	1	40.00	0.177	-0.0171	1.675	0.0209	0.375	0.0001
3/31/2022 3:12:27 AM	1	42.00	0.162	-0.0154	1.674	-0.0006	0.376	0.0005
3/31/2022 3:12:29 AM	1	44.00	0.146	-0.0152	1.677	0.0023	0.377	0.0018
3/31/2022 3:12:31 AM	1	46.00	0.132	-0.0144	1.700	0.0233	0.376	-0.0013
3/31/2022 3:12:33 AM	1	48.00	0.118	-0.0138	1.688	-0.0125	0.376	0.0001
3/31/2022 3:12:35 AM	1	50.00	0.106	-0.0125	1.712	0.0247	0.378	0.0015
3/31/2022 3:12:37 AM	1	52.00	0.093	-0.0126	1.718	0.0062	0.377	-0.0010
3/31/2022 3:12:39 AM	1	54.00	0.083	-0.0104	1.715	-0.0034	0.378	0.0012
3/31/2022 3:12:41 AM	1	56.00	0.072	-0.0107	1.732	0.0167	0.380	0.0016
3/31/2022 3:12:43 AM	1	58.00	0.063	-0.0086	1.716	-0.0156	0.380	0.0000
3/31/2022 3:12:45 AM	1	60.00	0.056	-0.0075	1.733	0.0168	0.379	-0.0006
