## Supplementary material for "Water content, transition temperature and fragility influence protection and anhydrobiotic capacity": File S8: ldh assay 3_31_2022 3_13_47 AM 16.csv

Date	Stage	Time (seconds)	A340	A340(delta)	A260	A260(delta)	A280	A280(delta)
3/31/2022 3:13:47 AM	1	0.00	0.654	0.0000	1.554	0.0000	0.383	0.0000
3/31/2022 3:13:49 AM	1	2.00	0.650	-0.0040	1.561	0.0078	0.383	0.0000
3/31/2022 3:13:51 AM	1	4.00	0.646	-0.0039	1.566	0.0049	0.384	0.0009
3/31/2022 3:13:53 AM	1	6.00	0.643	-0.0026	1.572	0.0060	0.385	0.0007
3/31/2022 3:13:55 AM	1	8.00	0.637	-0.0061	1.563	-0.0094	0.385	0.0006
3/31/2022 3:13:57 AM	1	10.00	0.638	0.0007	1.570	0.0068	0.388	0.0027
3/31/2022 3:13:59 AM	1	12.00	0.629	-0.0088	1.569	-0.0009	0.386	-0.0016
3/31/2022 3:14:01 AM	1	14.00	0.626	-0.0029	1.563	-0.0060	0.385	-0.0008
3/31/2022 3:14:03 AM	1	16.00	0.621	-0.0055	1.585	0.0222	0.388	0.0027
3/31/2022 3:14:05 AM	1	18.00	0.618	-0.0023	1.581	-0.0040	0.388	-0.0004
3/31/2022 3:14:07 AM	1	20.00	0.611	-0.0073	1.585	0.0041	0.389	0.0008
3/31/2022 3:14:09 AM	1	22.00	0.606	-0.0054	1.582	-0.0032	0.387	-0.0015
3/31/2022 3:14:11 AM	1	24.00	0.601	-0.0048	1.590	0.0076	0.388	0.0014
3/31/2022 3:14:13 AM	1	26.00	0.588	-0.0125	1.568	-0.0214	0.383	-0.0050
3/31/2022 3:14:15 AM	1	28.00	0.586	-0.0023	1.572	0.0042	0.384	0.0010
3/31/2022 3:14:17 AM	1	30.00	0.586	0.0001	1.589	0.0162	0.387	0.0023
3/31/2022 3:14:19 AM	1	32.00	0.580	-0.0064	1.592	0.0036	0.387	0.0006
3/31/2022 3:14:21 AM	1	34.00	0.578	-0.0016	1.596	0.0039	0.388	0.0008
3/31/2022 3:14:23 AM	1	36.00	0.570	-0.0080	1.596	0.0001	0.387	-0.0010
3/31/2022 3:14:25 AM	1	38.00	0.565	-0.0054	1.597	0.0005	0.386	-0.0007
3/31/2022 3:14:27 AM	1	40.00	0.561	-0.0036	1.597	-0.0002	0.388	0.0019
3/31/2022 3:14:29 AM	1	42.00	0.557	-0.0038	1.611	0.0146	0.390	0.0013
3/31/2022 3:14:31 AM	1	44.00	0.553	-0.0044	1.608	-0.0032	0.389	-0.0002
3/31/2022 3:14:33 AM	1	46.00	0.545	-0.0075	1.604	-0.0036	0.389	-0.0008
3/31/2022 3:14:35 AM	1	48.00	0.542	-0.0029	1.635	0.0307	0.388	-0.0001
3/31/2022 3:14:37 AM	1	50.00	0.537	-0.0052	1.627	-0.0086	0.390	0.0011
3/31/2022 3:14:39 AM	1	52.00	0.531	-0.0057	1.615	-0.0113	0.389	-0.0002
3/31/2022 3:14:41 AM	1	54.00	0.526	-0.0052	1.628	0.0129	0.389	0.0000
3/31/2022 3:14:43 AM	1	56.00	0.523	-0.0037	1.624	-0.0041	0.391	0.0012
3/31/2022 3:14:45 AM	1	58.00	0.517	-0.0054	1.623	-0.0015	0.391	0.0004
3/31/2022 3:14:47 AM	1	60.00	0.512	-0.0049	1.627	0.0044	0.389	-0.0015
