## Supplementary material for "Water content, transition temperature and fragility influence protection and anhydrobiotic capacity": File S8: ldh assay 3_31_2022 3_15_54 AM 16.csv

Date	Stage	Time (seconds)	A340	A340(delta)	A260	A260(delta)	A280	A280(delta)
3/31/2022 3:15:54 AM	1	0.00	0.662	0.0000	1.578	0.0000	0.389	0.0000
3/31/2022 3:15:56 AM	1	2.00	0.657	-0.0043	1.587	0.0096	0.389	-0.0003
3/31/2022 3:15:58 AM	1	4.00	0.648	-0.0089	1.574	-0.0133	0.391	0.0024
3/31/2022 3:16:00 AM	1	6.00	0.645	-0.0033	1.577	0.0027	0.392	0.0002
3/31/2022 3:16:02 AM	1	8.00	0.638	-0.0072	1.584	0.0074	0.391	-0.0011
3/31/2022 3:16:04 AM	1	10.00	0.633	-0.0044	1.587	0.0029	0.392	0.0015
3/31/2022 3:16:06 AM	1	12.00	0.628	-0.0057	1.600	0.0125	0.394	0.0016
3/31/2022 3:16:08 AM	1	14.00	0.622	-0.0057	1.599	-0.0002	0.393	-0.0006
3/31/2022 3:16:10 AM	1	16.00	0.616	-0.0062	1.603	0.0039	0.392	-0.0010
3/31/2022 3:16:12 AM	1	18.00	0.611	-0.0050	1.598	-0.0055	0.395	0.0028
3/31/2022 3:16:14 AM	1	20.00	0.606	-0.0044	1.605	0.0069	0.394	-0.0003
3/31/2022 3:16:16 AM	1	22.00	0.599	-0.0071	1.598	-0.0063	0.393	-0.0019
3/31/2022 3:16:18 AM	1	24.00	0.591	-0.0086	1.606	0.0076	0.392	-0.0008
3/31/2022 3:16:20 AM	1	26.00	0.587	-0.0038	1.608	0.0024	0.394	0.0019
3/31/2022 3:16:22 AM	1	28.00	0.579	-0.0078	1.617	0.0091	0.393	-0.0003
3/31/2022 3:16:24 AM	1	30.00	0.574	-0.0052	1.611	-0.0061	0.394	0.0004
3/31/2022 3:16:26 AM	1	32.00	0.570	-0.0039	1.624	0.0129	0.395	0.0013
3/31/2022 3:16:28 AM	1	34.00	0.561	-0.0088	1.617	-0.0074	0.394	-0.0008
3/31/2022 3:16:30 AM	1	36.00	0.558	-0.0027	1.625	0.0083	0.398	0.0037
3/31/2022 3:16:32 AM	1	38.00	0.552	-0.0063	1.627	0.0021	0.397	-0.0012
3/31/2022 3:16:34 AM	1	40.00	0.544	-0.0076	1.625	-0.0024	0.395	-0.0019
3/31/2022 3:16:36 AM	1	42.00	0.540	-0.0048	1.639	0.0138	0.396	0.0015
3/31/2022 3:16:38 AM	1	44.00	0.530	-0.0101	1.648	0.0091	0.394	-0.0026
3/31/2022 3:16:40 AM	1	46.00	0.525	-0.0045	1.642	-0.0052	0.396	0.0020
3/31/2022 3:16:42 AM	1	48.00	0.518	-0.0066	1.646	0.0038	0.397	0.0013
3/31/2022 3:16:44 AM	1	50.00	0.513	-0.0053	1.650	0.0037	0.398	0.0003
3/31/2022 3:16:46 AM	1	52.00	0.507	-0.0064	1.656	0.0064	0.397	0.0000
3/31/2022 3:16:48 AM	1	54.00	0.502	-0.0052	1.661	0.0045	0.398	0.0006
3/31/2022 3:16:50 AM	1	56.00	0.495	-0.0063	1.659	-0.0017	0.400	0.0016
3/31/2022 3:16:52 AM	1	58.00	0.488	-0.0070	1.663	0.0037	0.398	-0.0015
3/31/2022 3:16:54 AM	1	60.00	0.481	-0.0069	1.663	0.0005	0.398	0.0003
