## Supplementary material for "Water content, transition temperature and fragility influence protection and anhydrobiotic capacity": File S8: ldh assay 3_31_2022 3_17_54 AM 18.csv

Date	Stage	Time (seconds)	A340	A340(delta)	A260	A260(delta)	A280	A280(delta)
3/31/2022 3:17:54 AM	1	0.00	0.635	0.0000	1.519	0.0000	0.373	0.0000
3/31/2022 3:17:56 AM	1	2.00	0.630	-0.0049	1.527	0.0078	0.373	-0.0002
3/31/2022 3:17:58 AM	1	4.00	0.627	-0.0029	1.528	0.0013	0.375	0.0015
3/31/2022 3:18:00 AM	1	6.00	0.622	-0.0046	1.531	0.0033	0.375	0.0006
3/31/2022 3:18:02 AM	1	8.00	0.615	-0.0074	1.525	-0.0056	0.375	0.0000
3/31/2022 3:18:04 AM	1	10.00	0.611	-0.0041	1.533	0.0073	0.375	-0.0002
3/31/2022 3:18:06 AM	1	12.00	0.606	-0.0047	1.530	-0.0029	0.375	0.0000
3/31/2022 3:18:08 AM	1	14.00	0.600	-0.0061	1.533	0.0028	0.377	0.0017
3/31/2022 3:18:10 AM	1	16.00	0.596	-0.0045	1.541	0.0087	0.377	0.0005
3/31/2022 3:18:12 AM	1	18.00	0.590	-0.0058	1.548	0.0063	0.378	0.0004
3/31/2022 3:18:14 AM	1	20.00	0.585	-0.0048	1.555	0.0072	0.377	-0.0010
3/31/2022 3:18:16 AM	1	22.00	0.578	-0.0071	1.546	-0.0086	0.377	-0.0001
3/31/2022 3:18:18 AM	1	24.00	0.575	-0.0033	1.542	-0.0041	0.377	0.0002
3/31/2022 3:18:20 AM	1	26.00	0.567	-0.0073	1.547	0.0049	0.377	0.0005
3/31/2022 3:18:22 AM	1	28.00	0.561	-0.0067	1.548	0.0008	0.377	-0.0005
3/31/2022 3:18:24 AM	1	30.00	0.556	-0.0045	1.556	0.0082	0.377	0.0004
3/31/2022 3:18:26 AM	1	32.00	0.549	-0.0067	1.556	-0.0002	0.376	-0.0016
3/31/2022 3:18:28 AM	1	34.00	0.546	-0.0035	1.561	0.0050	0.378	0.0022
3/31/2022 3:18:30 AM	1	36.00	0.539	-0.0070	1.558	-0.0026	0.377	-0.0003
3/31/2022 3:18:32 AM	1	38.00	0.535	-0.0035	1.567	0.0087	0.378	0.0006
3/31/2022 3:18:34 AM	1	40.00	0.528	-0.0075	1.567	-0.0002	0.377	-0.0006
3/31/2022 3:18:36 AM	1	42.00	0.523	-0.0046	1.574	0.0070	0.380	0.0022
3/31/2022 3:18:38 AM	1	44.00	0.519	-0.0045	1.575	0.0010	0.379	-0.0008
3/31/2022 3:18:40 AM	1	46.00	0.513	-0.0055	1.577	0.0026	0.379	0.0005
3/31/2022 3:18:42 AM	1	48.00	0.508	-0.0050	1.584	0.0065	0.381	0.0014
3/31/2022 3:18:44 AM	1	50.00	0.502	-0.0058	1.594	0.0103	0.381	-0.0001
3/31/2022 3:18:46 AM	1	52.00	0.495	-0.0071	1.597	0.0028	0.380	-0.0010
3/31/2022 3:18:48 AM	1	54.00	0.491	-0.0043	1.595	-0.0023	0.381	0.0012
3/31/2022 3:18:50 AM	1	56.00	0.486	-0.0052	1.604	0.0092	0.381	0.0004
3/31/2022 3:18:52 AM	1	58.00	0.480	-0.0055	1.597	-0.0064	0.382	0.0002
3/31/2022 3:18:54 AM	1	60.00	0.474	-0.0061	1.602	0.0045	0.382	0.0003
