## Supplementary material for "Water content, transition temperature and fragility influence protection and anhydrobiotic capacity": File S8: ldh assay 3_31_2022 3_20_11 AM 19.csv

Date	Stage	Time (seconds)	A340	A340(delta)	A260	A260(delta)	A280	A280(delta)
3/31/2022 3:20:11 AM	1	0.00	0.585	0.0000	1.550	0.0000	0.377	0.0000
3/31/2022 3:20:13 AM	1	2.00	0.561	-0.0237	1.565	0.0152	0.377	-0.0002
3/31/2022 3:20:15 AM	1	4.00	0.539	-0.0225	1.584	0.0191	0.380	0.0026
3/31/2022 3:20:17 AM	1	6.00	0.516	-0.0229	1.569	-0.0146	0.380	0.0004
3/31/2022 3:20:19 AM	1	8.00	0.494	-0.0215	1.594	0.0246	0.381	0.0014
3/31/2022 3:20:21 AM	1	10.00	0.471	-0.0231	1.605	0.0108	0.381	-0.0004
3/31/2022 3:20:23 AM	1	12.00	0.450	-0.0208	1.618	0.0132	0.382	0.0015
3/31/2022 3:20:25 AM	1	14.00	0.430	-0.0208	1.631	0.0126	0.382	0.0000
3/31/2022 3:20:27 AM	1	16.00	0.407	-0.0229	1.623	-0.0078	0.383	0.0007
3/31/2022 3:20:29 AM	1	18.00	0.383	-0.0233	1.639	0.0167	0.382	-0.0015
3/31/2022 3:20:31 AM	1	20.00	0.364	-0.0191	1.642	0.0024	0.385	0.0032
3/31/2022 3:20:33 AM	1	22.00	0.342	-0.0226	1.652	0.0099	0.386	0.0011
3/31/2022 3:20:35 AM	1	24.00	0.321	-0.0210	1.674	0.0218	0.386	0.0005
3/31/2022 3:20:37 AM	1	26.00	0.300	-0.0205	1.677	0.0031	0.385	-0.0013
3/31/2022 3:20:39 AM	1	28.00	0.280	-0.0198	1.687	0.0108	0.387	0.0024
3/31/2022 3:20:41 AM	1	30.00	0.260	-0.0202	1.707	0.0197	0.388	0.0002
3/31/2022 3:20:43 AM	1	32.00	0.241	-0.0195	1.721	0.0142	0.389	0.0015
3/31/2022 3:20:45 AM	1	34.00	0.223	-0.0182	1.722	0.0003	0.389	0.0000
3/31/2022 3:20:47 AM	1	36.00	0.203	-0.0195	1.747	0.0253	0.391	0.0014
3/31/2022 3:20:49 AM	1	38.00	0.186	-0.0176	1.733	-0.0137	0.392	0.0019
3/31/2022 3:20:51 AM	1	40.00	0.168	-0.0174	1.747	0.0141	0.391	-0.0011
3/31/2022 3:20:53 AM	1	42.00	0.151	-0.0172	1.759	0.0114	0.393	0.0019
3/31/2022 3:20:55 AM	1	44.00	0.137	-0.0143	1.775	0.0161	0.394	0.0004
3/31/2022 3:20:57 AM	1	46.00	0.120	-0.0163	1.777	0.0027	0.395	0.0012
3/31/2022 3:20:59 AM	1	48.00	0.106	-0.0143	1.774	-0.0034	0.394	-0.0008
3/31/2022 3:21:01 AM	1	50.00	0.094	-0.0120	1.778	0.0035	0.395	0.0011
3/31/2022 3:21:03 AM	1	52.00	0.082	-0.0125	1.806	0.0288	0.395	-0.0001
3/31/2022 3:21:05 AM	1	54.00	0.071	-0.0105	1.802	-0.0047	0.396	0.0004
3/31/2022 3:21:07 AM	1	56.00	0.061	-0.0097	1.800	-0.0022	0.396	0.0005
3/31/2022 3:21:09 AM	1	58.00	0.053	-0.0083	1.808	0.0088	0.398	0.0019
3/31/2022 3:21:11 AM	1	60.00	0.046	-0.0075	1.818	0.0095	0.397	-0.0009
