## Supplementary material for "Water content, transition temperature and fragility influence protection and anhydrobiotic capacity": File S8: ldh assay 3_31_2022 3_22_16 AM 20.csv

Date	Stage	Time (seconds)	A340	A340(delta)	A260	A260(delta)	A280	A280(delta)
3/31/2022 3:22:16 AM	1	0.00	0.599	0.0000	1.535	0.0000	0.376	0.0000
3/31/2022 3:22:18 AM	1	2.00	0.581	-0.0177	1.563	0.0275	0.377	0.0015
3/31/2022 3:22:20 AM	1	4.00	0.563	-0.0183	1.561	-0.0020	0.378	0.0009
3/31/2022 3:22:22 AM	1	6.00	0.543	-0.0201	1.570	0.0097	0.381	0.0029
3/31/2022 3:22:24 AM	1	8.00	0.523	-0.0191	1.585	0.0143	0.383	0.0023
3/31/2022 3:22:26 AM	1	10.00	0.503	-0.0201	1.598	0.0133	0.384	0.0003
3/31/2022 3:22:28 AM	1	12.00	0.481	-0.0221	1.608	0.0100	0.384	-0.0002
3/31/2022 3:22:30 AM	1	14.00	0.462	-0.0197	1.606	-0.0024	0.383	-0.0009
3/31/2022 3:22:32 AM	1	16.00	0.442	-0.0192	1.628	0.0226	0.385	0.0025
3/31/2022 3:22:34 AM	1	18.00	0.423	-0.0189	1.646	0.0173	0.386	0.0011
3/31/2022 3:22:36 AM	1	20.00	0.403	-0.0205	1.647	0.0017	0.385	-0.0009
3/31/2022 3:22:38 AM	1	22.00	0.385	-0.0185	1.647	0.0000	0.388	0.0026
3/31/2022 3:22:40 AM	1	24.00	0.362	-0.0222	1.648	0.0008	0.386	-0.0023
3/31/2022 3:22:42 AM	1	26.00	0.344	-0.0185	1.664	0.0155	0.387	0.0013
3/31/2022 3:22:44 AM	1	28.00	0.325	-0.0188	1.674	0.0104	0.388	0.0012
3/31/2022 3:22:46 AM	1	30.00	0.306	-0.0188	1.690	0.0165	0.390	0.0015
3/31/2022 3:22:48 AM	1	32.00	0.289	-0.0175	1.701	0.0105	0.390	-0.0002
3/31/2022 3:22:50 AM	1	34.00	0.269	-0.0193	1.698	-0.0024	0.389	-0.0005
3/31/2022 3:22:52 AM	1	36.00	0.252	-0.0171	1.722	0.0236	0.390	0.0007
3/31/2022 3:22:54 AM	1	38.00	0.234	-0.0183	1.725	0.0028	0.390	0.0006
3/31/2022 3:22:56 AM	1	40.00	0.218	-0.0161	1.735	0.0099	0.392	0.0013
3/31/2022 3:22:58 AM	1	42.00	0.201	-0.0169	1.738	0.0036	0.392	0.0005
3/31/2022 3:23:00 AM	1	44.00	0.186	-0.0152	1.745	0.0067	0.395	0.0026
3/31/2022 3:23:02 AM	1	46.00	0.170	-0.0153	1.772	0.0270	0.394	-0.0002
3/31/2022 3:23:04 AM	1	48.00	0.152	-0.0182	1.756	-0.0162	0.393	-0.0010
3/31/2022 3:23:06 AM	1	50.00	0.141	-0.0114	1.780	0.0236	0.394	0.0006
3/31/2022 3:23:08 AM	1	52.00	0.126	-0.0145	1.784	0.0046	0.396	0.0024
3/31/2022 3:23:10 AM	1	54.00	0.114	-0.0124	1.797	0.0131	0.397	0.0009
3/31/2022 3:23:12 AM	1	56.00	0.100	-0.0136	1.786	-0.0107	0.395	-0.0023
3/31/2022 3:23:14 AM	1	58.00	0.090	-0.0104	1.807	0.0201	0.398	0.0026
3/31/2022 3:23:16 AM	1	60.00	0.079	-0.0107	1.811	0.0045	0.397	-0.0004
