## Supplementary material for "Water content, transition temperature and fragility influence protection and anhydrobiotic capacity": File S8: ldh assay 3_31_2022 3_24_25 AM 21.csv

Date	Stage	Time (seconds)	A340	A340(delta)	A260	A260(delta)	A280	A280(delta)
3/31/2022 3:24:25 AM	1	0.00	0.577	0.0000	1.461	0.0000	0.358	0.0000
3/31/2022 3:24:27 AM	1	2.00	0.554	-0.0227	1.473	0.0121	0.360	0.0018
3/31/2022 3:24:29 AM	1	4.00	0.533	-0.0208	1.483	0.0102	0.361	0.0014
3/31/2022 3:24:31 AM	1	6.00	0.517	-0.0160	1.503	0.0193	0.364	0.0025
3/31/2022 3:24:33 AM	1	8.00	0.494	-0.0228	1.518	0.0156	0.363	-0.0002
3/31/2022 3:24:35 AM	1	10.00	0.473	-0.0214	1.511	-0.0068	0.363	-0.0004
3/31/2022 3:24:37 AM	1	12.00	0.451	-0.0216	1.522	0.0104	0.363	-0.0005
3/31/2022 3:24:39 AM	1	14.00	0.432	-0.0191	1.537	0.0150	0.363	0.0006
3/31/2022 3:24:41 AM	1	16.00	0.413	-0.0194	1.556	0.0190	0.367	0.0036
3/31/2022 3:24:43 AM	1	18.00	0.394	-0.0191	1.564	0.0087	0.366	-0.0009
3/31/2022 3:24:45 AM	1	20.00	0.375	-0.0186	1.560	-0.0049	0.369	0.0028
3/31/2022 3:24:47 AM	1	22.00	0.356	-0.0195	1.575	0.0155	0.368	-0.0009
3/31/2022 3:24:49 AM	1	24.00	0.335	-0.0204	1.585	0.0100	0.367	-0.0005
3/31/2022 3:24:51 AM	1	26.00	0.314	-0.0212	1.591	0.0064	0.369	0.0019
3/31/2022 3:24:53 AM	1	28.00	0.295	-0.0186	1.608	0.0166	0.369	0.0002
3/31/2022 3:24:55 AM	1	30.00	0.277	-0.0180	1.620	0.0117	0.371	0.0021
3/31/2022 3:24:57 AM	1	32.00	0.259	-0.0187	1.625	0.0056	0.371	-0.0004
3/31/2022 3:24:59 AM	1	34.00	0.242	-0.0164	1.642	0.0164	0.373	0.0021
3/31/2022 3:25:01 AM	1	36.00	0.224	-0.0186	1.644	0.0026	0.372	-0.0011
3/31/2022 3:25:03 AM	1	38.00	0.206	-0.0175	1.657	0.0127	0.373	0.0008
3/31/2022 3:25:05 AM	1	40.00	0.190	-0.0166	1.656	-0.0005	0.374	0.0014
3/31/2022 3:25:07 AM	1	42.00	0.173	-0.0165	1.687	0.0301	0.374	0.0000
3/31/2022 3:25:09 AM	1	44.00	0.158	-0.0151	1.681	-0.0057	0.376	0.0021
3/31/2022 3:25:11 AM	1	46.00	0.143	-0.0153	1.681	-0.0003	0.377	0.0007
3/31/2022 3:25:13 AM	1	48.00	0.128	-0.0149	1.692	0.0112	0.377	0.0000
3/31/2022 3:25:15 AM	1	50.00	0.115	-0.0126	1.697	0.0051	0.377	0.0003
3/31/2022 3:25:17 AM	1	52.00	0.103	-0.0120	1.710	0.0136	0.379	0.0015
3/31/2022 3:25:19 AM	1	54.00	0.089	-0.0141	1.717	0.0062	0.378	-0.0009
3/31/2022 3:25:21 AM	1	56.00	0.078	-0.0110	1.703	-0.0140	0.379	0.0007
3/31/2022 3:25:23 AM	1	58.00	0.068	-0.0103	1.718	0.0156	0.378	-0.0008
3/31/2022 3:25:25 AM	1	60.00	0.060	-0.0082	1.729	0.0105	0.379	0.0010
