## Supplementary material for "Water content, transition temperature and fragility influence protection and anhydrobiotic capacity": File S8: ldh assay 3_31_2022 3_26_28 AM 22.csv

Date	Stage	Time (seconds)	A340	A340(delta)	A260	A260(delta)	A280	A280(delta)
3/31/2022 3:26:28 AM	1	0.00	0.668	0.0000	1.584	0.0000	0.390	0.0000
3/31/2022 3:26:30 AM	1	2.00	0.662	-0.0058	1.572	-0.0117	0.390	-0.0006
3/31/2022 3:26:32 AM	1	4.00	0.656	-0.0061	1.576	0.0036	0.389	-0.0004
3/31/2022 3:26:34 AM	1	6.00	0.651	-0.0044	1.573	-0.0031	0.391	0.0017
3/31/2022 3:26:36 AM	1	8.00	0.644	-0.0071	1.573	0.0003	0.387	-0.0040
3/31/2022 3:26:38 AM	1	10.00	0.632	-0.0124	1.555	-0.0185	0.386	-0.0011
3/31/2022 3:26:40 AM	1	12.00	0.626	-0.0064	1.561	0.0067	0.385	-0.0007
3/31/2022 3:26:42 AM	1	14.00	0.622	-0.0039	1.560	-0.0010	0.383	-0.0019
3/31/2022 3:26:44 AM	1	16.00	0.621	-0.0010	1.564	0.0038	0.385	0.0022
3/31/2022 3:26:46 AM	1	18.00	0.612	-0.0090	1.557	-0.0074	0.384	-0.0018
3/31/2022 3:26:48 AM	1	20.00	0.601	-0.0105	1.545	-0.0114	0.380	-0.0040
3/31/2022 3:26:50 AM	1	22.00	0.600	-0.0008	1.561	0.0161	0.382	0.0026
3/31/2022 3:26:52 AM	1	24.00	0.600	-0.0007	1.566	0.0046	0.387	0.0044
3/31/2022 3:26:54 AM	1	26.00	0.600	0.0001	1.591	0.0250	0.389	0.0020
3/31/2022 3:26:56 AM	1	28.00	0.594	-0.0062	1.596	0.0048	0.388	-0.0005
3/31/2022 3:26:58 AM	1	30.00	0.589	-0.0043	1.581	-0.0146	0.387	-0.0008
3/31/2022 3:27:00 AM	1	32.00	0.585	-0.0048	1.586	0.0049	0.390	0.0026
3/31/2022 3:27:02 AM	1	34.00	0.586	0.0017	1.601	0.0152	0.392	0.0022
3/31/2022 3:27:04 AM	1	36.00	0.577	-0.0090	1.598	-0.0030	0.390	-0.0017
3/31/2022 3:27:06 AM	1	38.00	0.568	-0.0096	1.606	0.0077	0.389	-0.0010
3/31/2022 3:27:08 AM	1	40.00	0.561	-0.0068	1.614	0.0075	0.390	0.0006
3/31/2022 3:27:10 AM	1	42.00	0.559	-0.0019	1.616	0.0027	0.392	0.0019
3/31/2022 3:27:12 AM	1	44.00	0.554	-0.0047	1.617	0.0009	0.391	-0.0012
3/31/2022 3:27:14 AM	1	46.00	0.549	-0.0049	1.617	0.0000	0.390	-0.0005
3/31/2022 3:27:16 AM	1	48.00	0.546	-0.0035	1.638	0.0208	0.391	0.0010
3/31/2022 3:27:18 AM	1	50.00	0.540	-0.0062	1.622	-0.0155	0.392	0.0011
3/31/2022 3:27:20 AM	1	52.00	0.540	0.0002	1.632	0.0097	0.394	0.0016
3/31/2022 3:27:22 AM	1	54.00	0.534	-0.0053	1.629	-0.0028	0.394	0.0005
3/31/2022 3:27:24 AM	1	56.00	0.529	-0.0059	1.632	0.0025	0.393	-0.0015
3/31/2022 3:27:26 AM	1	58.00	0.523	-0.0055	1.639	0.0074	0.394	0.0008
3/31/2022 3:27:28 AM	1	60.00	0.518	-0.0053	1.633	-0.0066	0.394	0.0001
