## Supplementary material for "Water content, transition temperature and fragility influence protection and anhydrobiotic capacity": File S8: ldh assay 3_31_2022 3_28_34 AM 23.csv

Date	Stage	Time (seconds)	A340	A340(delta)	A260	A260(delta)	A280	A280(delta)
3/31/2022 3:28:34 AM	1	0.00	0.634	0.0000	1.502	0.0000	0.372	0.0000
3/31/2022 3:28:36 AM	1	2.00	0.629	-0.0049	1.509	0.0071	0.371	-0.0004
3/31/2022 3:28:38 AM	1	4.00	0.624	-0.0051	1.511	0.0016	0.374	0.0027
3/31/2022 3:28:40 AM	1	6.00	0.620	-0.0038	1.512	0.0009	0.373	-0.0007
3/31/2022 3:28:42 AM	1	8.00	0.615	-0.0051	1.519	0.0074	0.375	0.0015
3/31/2022 3:28:44 AM	1	10.00	0.612	-0.0030	1.519	-0.0002	0.374	-0.0008
3/31/2022 3:28:46 AM	1	12.00	0.607	-0.0049	1.529	0.0098	0.375	0.0012
3/31/2022 3:28:48 AM	1	14.00	0.601	-0.0065	1.524	-0.0045	0.375	0.0001
3/31/2022 3:28:50 AM	1	16.00	0.599	-0.0023	1.530	0.0057	0.376	0.0003
3/31/2022 3:28:52 AM	1	18.00	0.591	-0.0077	1.530	-0.0001	0.375	-0.0007
3/31/2022 3:28:54 AM	1	20.00	0.586	-0.0048	1.534	0.0037	0.376	0.0009
3/31/2022 3:28:56 AM	1	22.00	0.583	-0.0028	1.533	-0.0011	0.376	-0.0001
3/31/2022 3:28:58 AM	1	24.00	0.580	-0.0027	1.543	0.0101	0.378	0.0021
3/31/2022 3:29:00 AM	1	26.00	0.574	-0.0061	1.535	-0.0080	0.376	-0.0020
3/31/2022 3:29:02 AM	1	28.00	0.569	-0.0052	1.546	0.0108	0.376	0.0003
3/31/2022 3:29:04 AM	1	30.00	0.562	-0.0068	1.545	-0.0004	0.376	-0.0001
3/31/2022 3:29:06 AM	1	32.00	0.560	-0.0021	1.555	0.0102	0.378	0.0019
3/31/2022 3:29:08 AM	1	34.00	0.554	-0.0065	1.546	-0.0097	0.377	-0.0012
3/31/2022 3:29:10 AM	1	36.00	0.550	-0.0039	1.558	0.0123	0.378	0.0011
3/31/2022 3:29:12 AM	1	38.00	0.545	-0.0051	1.551	-0.0072	0.378	0.0001
3/31/2022 3:29:14 AM	1	40.00	0.539	-0.0055	1.561	0.0106	0.377	-0.0003
3/31/2022 3:29:16 AM	1	42.00	0.535	-0.0043	1.556	-0.0058	0.377	0.0000
3/31/2022 3:29:18 AM	1	44.00	0.529	-0.0057	1.562	0.0061	0.378	0.0005
3/31/2022 3:29:20 AM	1	46.00	0.525	-0.0046	1.572	0.0103	0.378	0.0001
3/31/2022 3:29:22 AM	1	48.00	0.519	-0.0052	1.563	-0.0090	0.380	0.0021
3/31/2022 3:29:24 AM	1	50.00	0.513	-0.0067	1.576	0.0127	0.379	-0.0008
3/31/2022 3:29:26 AM	1	52.00	0.507	-0.0055	1.575	-0.0004	0.379	-0.0002
3/31/2022 3:29:28 AM	1	54.00	0.503	-0.0039	1.569	-0.0060	0.379	0.0004
3/31/2022 3:29:30 AM	1	56.00	0.498	-0.0050	1.581	0.0113	0.380	0.0007
3/31/2022 3:29:32 AM	1	58.00	0.492	-0.0064	1.581	0.0009	0.379	-0.0006
3/31/2022 3:29:34 AM	1	60.00	0.488	-0.0040	1.587	0.0059	0.380	0.0002
