## Supplementary material for "Water content, transition temperature and fragility influence protection and anhydrobiotic capacity": File S8: ldh assay 3_31_2022 3_30_40 AM 24.csv

Date	Stage	Time (seconds)	A340	A340(delta)	A260	A260(delta)	A280	A280(delta)
3/31/2022 3:30:41 AM	1	0.00	0.662	0.0000	1.579	0.0000	0.390	0.0000
3/31/2022 3:30:43 AM	1	2.00	0.656	-0.0057	1.573	-0.0064	0.391	0.0002
3/31/2022 3:30:45 AM	1	4.00	0.652	-0.0038	1.578	0.0052	0.390	-0.0003
3/31/2022 3:30:47 AM	1	6.00	0.644	-0.0088	1.578	0.0004	0.389	-0.0011
3/31/2022 3:30:49 AM	1	8.00	0.639	-0.0048	1.572	-0.0065	0.389	-0.0003
3/31/2022 3:30:51 AM	1	10.00	0.634	-0.0052	1.586	0.0147	0.390	0.0014
3/31/2022 3:30:53 AM	1	12.00	0.627	-0.0066	1.583	-0.0038	0.390	-0.0006
3/31/2022 3:30:55 AM	1	14.00	0.621	-0.0064	1.582	-0.0011	0.388	-0.0012
3/31/2022 3:30:57 AM	1	16.00	0.606	-0.0140	1.559	-0.0222	0.384	-0.0049
3/31/2022 3:30:59 AM	1	18.00	0.595	-0.0116	1.541	-0.0182	0.380	-0.0040
3/31/2022 3:31:01 AM	1	20.00	0.592	-0.0025	1.550	0.0085	0.384	0.0046
3/31/2022 3:31:03 AM	1	22.00	0.588	-0.0047	1.565	0.0151	0.384	-0.0006
3/31/2022 3:31:05 AM	1	24.00	0.588	0.0004	1.560	-0.0044	0.388	0.0047
3/31/2022 3:31:07 AM	1	26.00	0.575	-0.0134	1.555	-0.0054	0.381	-0.0078
3/31/2022 3:31:09 AM	1	28.00	0.563	-0.0116	1.545	-0.0102	0.377	-0.0032
3/31/2022 3:31:11 AM	1	30.00	0.552	-0.0113	1.535	-0.0096	0.373	-0.0045
3/31/2022 3:31:13 AM	1	32.00	0.549	-0.0024	1.545	0.0105	0.374	0.0010
3/31/2022 3:31:15 AM	1	34.00	0.548	-0.0018	1.554	0.0082	0.378	0.0039
3/31/2022 3:31:17 AM	1	36.00	0.541	-0.0060	1.561	0.0070	0.378	0.0001
3/31/2022 3:31:19 AM	1	38.00	0.537	-0.0042	1.564	0.0035	0.379	0.0014
3/31/2022 3:31:21 AM	1	40.00	0.531	-0.0064	1.567	0.0025	0.378	-0.0012
3/31/2022 3:31:23 AM	1	42.00	0.525	-0.0056	1.568	0.0009	0.379	0.0009
3/31/2022 3:31:25 AM	1	44.00	0.526	0.0004	1.583	0.0157	0.384	0.0052
3/31/2022 3:31:27 AM	1	46.00	0.522	-0.0036	1.599	0.0160	0.384	-0.0002
3/31/2022 3:31:29 AM	1	48.00	0.518	-0.0037	1.609	0.0096	0.385	0.0015
3/31/2022 3:31:31 AM	1	50.00	0.512	-0.0065	1.607	-0.0015	0.386	0.0010
3/31/2022 3:31:33 AM	1	52.00	0.505	-0.0064	1.598	-0.0097	0.387	0.0007
3/31/2022 3:31:35 AM	1	54.00	0.501	-0.0043	1.611	0.0136	0.387	-0.0006
3/31/2022 3:31:37 AM	1	56.00	0.500	-0.0014	1.621	0.0100	0.390	0.0037
3/31/2022 3:31:39 AM	1	58.00	0.490	-0.0096	1.626	0.0045	0.387	-0.0030
3/31/2022 3:31:41 AM	1	60.00	0.485	-0.0049	1.622	-0.0032	0.389	0.0015
