## Supplementary material for "Water content, transition temperature and fragility influence protection and anhydrobiotic capacity": File S8: ldh assay 3_31_2022 3_33_08 AM 25.csv

Date	Stage	Time (seconds)	A340	A340(delta)	A260	A260(delta)	A280	A280(delta)
3/31/2022 3:33:08 AM	1	0.00	0.566	0.0000	1.508	0.0000	0.366	0.0000
3/31/2022 3:33:10 AM	1	2.00	0.543	-0.0232	1.515	0.0070	0.368	0.0018
3/31/2022 3:33:12 AM	1	4.00	0.521	-0.0219	1.529	0.0142	0.368	0.0007
3/31/2022 3:33:14 AM	1	6.00	0.500	-0.0212	1.559	0.0298	0.371	0.0025
3/31/2022 3:33:16 AM	1	8.00	0.476	-0.0245	1.553	-0.0054	0.370	-0.0011
3/31/2022 3:33:18 AM	1	10.00	0.451	-0.0243	1.554	0.0010	0.371	0.0010
3/31/2022 3:33:20 AM	1	12.00	0.431	-0.0208	1.572	0.0171	0.372	0.0016
3/31/2022 3:33:22 AM	1	14.00	0.409	-0.0216	1.583	0.0116	0.375	0.0027
3/31/2022 3:33:24 AM	1	16.00	0.387	-0.0221	1.597	0.0140	0.374	-0.0008
3/31/2022 3:33:26 AM	1	18.00	0.364	-0.0224	1.604	0.0074	0.374	0.0003
3/31/2022 3:33:28 AM	1	20.00	0.342	-0.0224	1.624	0.0191	0.375	0.0008
3/31/2022 3:33:30 AM	1	22.00	0.320	-0.0223	1.618	-0.0052	0.375	-0.0007
3/31/2022 3:33:32 AM	1	24.00	0.299	-0.0210	1.627	0.0084	0.376	0.0014
3/31/2022 3:33:34 AM	1	26.00	0.276	-0.0223	1.642	0.0152	0.375	-0.0006
3/31/2022 3:33:36 AM	1	28.00	0.256	-0.0207	1.654	0.0122	0.376	0.0003
3/31/2022 3:33:38 AM	1	30.00	0.235	-0.0202	1.668	0.0140	0.378	0.0025
3/31/2022 3:33:40 AM	1	32.00	0.216	-0.0193	1.672	0.0042	0.378	-0.0003
3/31/2022 3:33:42 AM	1	34.00	0.195	-0.0208	1.686	0.0140	0.379	0.0012
3/31/2022 3:33:44 AM	1	36.00	0.180	-0.0158	1.697	0.0105	0.381	0.0017
3/31/2022 3:33:46 AM	1	38.00	0.160	-0.0193	1.701	0.0042	0.381	0.0006
3/31/2022 3:33:48 AM	1	40.00	0.144	-0.0161	1.711	0.0099	0.382	0.0003
3/31/2022 3:33:50 AM	1	42.00	0.130	-0.0146	1.723	0.0126	0.383	0.0010
3/31/2022 3:33:52 AM	1	44.00	0.115	-0.0145	1.734	0.0105	0.384	0.0015
3/31/2022 3:33:54 AM	1	46.00	0.101	-0.0139	1.745	0.0109	0.383	-0.0007
3/31/2022 3:33:56 AM	1	48.00	0.089	-0.0124	1.741	-0.0041	0.385	0.0014
3/31/2022 3:33:58 AM	1	50.00	0.077	-0.0120	1.749	0.0085	0.385	0.0000
3/31/2022 3:34:00 AM	1	52.00	0.068	-0.0088	1.770	0.0208	0.387	0.0026
3/31/2022 3:34:02 AM	1	54.00	0.059	-0.0090	1.781	0.0107	0.387	-0.0002
3/31/2022 3:34:04 AM	1	56.00	0.050	-0.0087	1.762	-0.0191	0.389	0.0013
3/31/2022 3:34:06 AM	1	58.00	0.043	-0.0079	1.778	0.0165	0.386	-0.0028
3/31/2022 3:34:08 AM	1	60.00	0.037	-0.0054	1.777	-0.0010	0.387	0.0011
