## Supplementary material for "Water content, transition temperature and fragility influence protection and anhydrobiotic capacity": File S8: ldh assay 3_31_2022 3_35_35 AM 26.csv

Date	Stage	Time (seconds)	A340	A340(delta)	A260	A260(delta)	A280	A280(delta)
3/31/2022 3:35:36 AM	1	0.00	0.597	0.0000	1.561	0.0000	0.380	0.0000
3/31/2022 3:35:38 AM	1	2.00	0.572	-0.0250	1.558	-0.0028	0.379	-0.0007
3/31/2022 3:35:40 AM	1	4.00	0.545	-0.0261	1.560	0.0019	0.377	-0.0024
3/31/2022 3:35:42 AM	1	6.00	0.521	-0.0241	1.562	0.0024	0.376	-0.0008
3/31/2022 3:35:44 AM	1	8.00	0.500	-0.0216	1.578	0.0159	0.377	0.0009
3/31/2022 3:35:46 AM	1	10.00	0.480	-0.0199	1.589	0.0109	0.380	0.0024
3/31/2022 3:35:48 AM	1	12.00	0.461	-0.0192	1.600	0.0113	0.381	0.0017
3/31/2022 3:35:50 AM	1	14.00	0.438	-0.0221	1.612	0.0121	0.380	-0.0012
3/31/2022 3:35:52 AM	1	16.00	0.415	-0.0233	1.617	0.0045	0.381	0.0007
3/31/2022 3:35:54 AM	1	18.00	0.393	-0.0223	1.621	0.0042	0.379	-0.0019
3/31/2022 3:35:56 AM	1	20.00	0.370	-0.0226	1.637	0.0157	0.380	0.0008
3/31/2022 3:35:58 AM	1	22.00	0.348	-0.0224	1.637	0.0003	0.380	-0.0002
3/31/2022 3:36:00 AM	1	24.00	0.329	-0.0192	1.653	0.0153	0.380	0.0003
3/31/2022 3:36:02 AM	1	26.00	0.307	-0.0212	1.662	0.0095	0.381	0.0008
3/31/2022 3:36:04 AM	1	28.00	0.285	-0.0229	1.652	-0.0096	0.378	-0.0024
3/31/2022 3:36:06 AM	1	30.00	0.264	-0.0208	1.663	0.0102	0.379	0.0002
3/31/2022 3:36:08 AM	1	32.00	0.246	-0.0176	1.681	0.0183	0.379	0.0003
3/31/2022 3:36:10 AM	1	34.00	0.229	-0.0172	1.687	0.0061	0.383	0.0040
3/31/2022 3:36:12 AM	1	36.00	0.211	-0.0179	1.709	0.0218	0.385	0.0025
3/31/2022 3:36:14 AM	1	38.00	0.195	-0.0164	1.713	0.0039	0.386	0.0002
3/31/2022 3:36:16 AM	1	40.00	0.178	-0.0165	1.732	0.0188	0.387	0.0011
3/31/2022 3:36:18 AM	1	42.00	0.162	-0.0162	1.735	0.0036	0.388	0.0011
3/31/2022 3:36:20 AM	1	44.00	0.146	-0.0162	1.735	-0.0002	0.387	-0.0006
3/31/2022 3:36:22 AM	1	46.00	0.132	-0.0142	1.754	0.0193	0.390	0.0027
3/31/2022 3:36:24 AM	1	48.00	0.117	-0.0149	1.774	0.0192	0.389	-0.0005
3/31/2022 3:36:26 AM	1	50.00	0.103	-0.0134	1.760	-0.0138	0.390	0.0003
3/31/2022 3:36:28 AM	1	52.00	0.092	-0.0107	1.783	0.0236	0.392	0.0023
3/31/2022 3:36:30 AM	1	54.00	0.079	-0.0130	1.786	0.0031	0.391	-0.0010
3/31/2022 3:36:32 AM	1	56.00	0.070	-0.0099	1.800	0.0140	0.392	0.0009
3/31/2022 3:36:34 AM	1	58.00	0.061	-0.0089	1.788	-0.0122	0.391	-0.0004
3/31/2022 3:36:36 AM	1	60.00	0.053	-0.0077	1.795	0.0065	0.393	0.0019
