## Supplementary material for "Water content, transition temperature and fragility influence protection and anhydrobiotic capacity": File S8: ldh assay 3_31_2022 3_37_46 AM 27.csv

Date	Stage	Time (seconds)	A340	A340(delta)	A260	A260(delta)	A280	A280(delta)
3/31/2022 3:37:46 AM	1	0.00	0.589	0.0000	1.556	0.0000	0.378	0.0000
3/31/2022 3:37:48 AM	1	2.00	0.574	-0.0157	1.566	0.0101	0.380	0.0024
3/31/2022 3:37:50 AM	1	4.00	0.553	-0.0205	1.578	0.0120	0.382	0.0020
3/31/2022 3:37:52 AM	1	6.00	0.532	-0.0216	1.607	0.0289	0.384	0.0017
3/31/2022 3:37:54 AM	1	8.00	0.513	-0.0181	1.602	-0.0042	0.385	0.0009
3/31/2022 3:37:56 AM	1	10.00	0.491	-0.0223	1.608	0.0059	0.386	0.0013
3/31/2022 3:37:58 AM	1	12.00	0.472	-0.0192	1.628	0.0194	0.386	-0.0004
3/31/2022 3:38:00 AM	1	14.00	0.450	-0.0217	1.643	0.0149	0.386	0.0007
3/31/2022 3:38:02 AM	1	16.00	0.430	-0.0202	1.635	-0.0077	0.386	-0.0002
3/31/2022 3:38:04 AM	1	18.00	0.409	-0.0207	1.647	0.0120	0.387	0.0013
3/31/2022 3:38:06 AM	1	20.00	0.388	-0.0211	1.664	0.0174	0.387	-0.0001
3/31/2022 3:38:08 AM	1	22.00	0.370	-0.0187	1.665	0.0009	0.388	0.0008
3/31/2022 3:38:10 AM	1	24.00	0.351	-0.0182	1.677	0.0116	0.389	0.0014
3/31/2022 3:38:12 AM	1	26.00	0.333	-0.0182	1.699	0.0218	0.391	0.0019
3/31/2022 3:38:14 AM	1	28.00	0.310	-0.0229	1.707	0.0087	0.390	-0.0008
3/31/2022 3:38:16 AM	1	30.00	0.292	-0.0187	1.702	-0.0055	0.392	0.0010
3/31/2022 3:38:18 AM	1	32.00	0.271	-0.0210	1.709	0.0071	0.389	-0.0022
3/31/2022 3:38:20 AM	1	34.00	0.251	-0.0196	1.710	0.0009	0.390	0.0004
3/31/2022 3:38:22 AM	1	36.00	0.234	-0.0167	1.716	0.0061	0.391	0.0011
3/31/2022 3:38:24 AM	1	38.00	0.215	-0.0193	1.730	0.0143	0.390	-0.0012
3/31/2022 3:38:26 AM	1	40.00	0.197	-0.0184	1.734	0.0037	0.388	-0.0012
3/31/2022 3:38:28 AM	1	42.00	0.182	-0.0148	1.734	-0.0004	0.391	0.0029
3/31/2022 3:38:30 AM	1	44.00	0.165	-0.0168	1.751	0.0179	0.391	0.0000
3/31/2022 3:38:32 AM	1	46.00	0.150	-0.0154	1.772	0.0202	0.391	-0.0003
3/31/2022 3:38:34 AM	1	48.00	0.136	-0.0142	1.765	-0.0066	0.392	0.0007
3/31/2022 3:38:36 AM	1	50.00	0.122	-0.0132	1.778	0.0131	0.393	0.0015
3/31/2022 3:38:38 AM	1	52.00	0.108	-0.0140	1.792	0.0135	0.393	-0.0003
3/31/2022 3:38:40 AM	1	54.00	0.097	-0.0114	1.793	0.0018	0.395	0.0022
3/31/2022 3:38:42 AM	1	56.00	0.085	-0.0116	1.800	0.0069	0.393	-0.0024
3/31/2022 3:38:44 AM	1	58.00	0.075	-0.0101	1.805	0.0043	0.395	0.0025
3/31/2022 3:38:46 AM	1	60.00	0.065	-0.0102	1.797	-0.0078	0.395	-0.0009
