## Supplementary material for "Water content, transition temperature and fragility influence protection and anhydrobiotic capacity": File S8: ldh assay 3_31_2022 3_39_51 AM 28.csv

Date	Stage	Time (seconds)	A340	A340(delta)	A260	A260(delta)	A280	A280(delta)
3/31/2022 3:39:51 AM	1	0.00	0.638	0.0000	1.517	0.0000	0.376	0.0000
3/31/2022 3:39:53 AM	1	2.00	0.633	-0.0048	1.525	0.0083	0.375	-0.0006
3/31/2022 3:39:55 AM	1	4.00	0.628	-0.0056	1.527	0.0021	0.375	0.0004
3/31/2022 3:39:57 AM	1	6.00	0.626	-0.0012	1.522	-0.0049	0.376	0.0007
3/31/2022 3:39:59 AM	1	8.00	0.624	-0.0027	1.530	0.0075	0.380	0.0039
3/31/2022 3:40:01 AM	1	10.00	0.621	-0.0024	1.536	0.0059	0.380	0.0004
3/31/2022 3:40:03 AM	1	12.00	0.612	-0.0087	1.532	-0.0032	0.378	-0.0026
3/31/2022 3:40:05 AM	1	14.00	0.607	-0.0059	1.538	0.0052	0.377	-0.0012
3/31/2022 3:40:07 AM	1	16.00	0.604	-0.0028	1.537	-0.0002	0.378	0.0020
3/31/2022 3:40:09 AM	1	18.00	0.598	-0.0055	1.539	0.0013	0.379	0.0006
3/31/2022 3:40:11 AM	1	20.00	0.593	-0.0049	1.537	-0.0012	0.379	-0.0005
3/31/2022 3:40:13 AM	1	22.00	0.588	-0.0052	1.541	0.0034	0.379	-0.0001
3/31/2022 3:40:15 AM	1	24.00	0.579	-0.0096	1.540	-0.0011	0.377	-0.0019
3/31/2022 3:40:17 AM	1	26.00	0.570	-0.0086	1.536	-0.0036	0.374	-0.0022
3/31/2022 3:40:19 AM	1	28.00	0.567	-0.0033	1.533	-0.0029	0.375	0.0007
3/31/2022 3:40:21 AM	1	30.00	0.564	-0.0026	1.542	0.0087	0.378	0.0028
3/31/2022 3:40:23 AM	1	32.00	0.561	-0.0035	1.559	0.0171	0.379	0.0014
3/31/2022 3:40:25 AM	1	34.00	0.554	-0.0063	1.550	-0.0086	0.379	-0.0006
3/31/2022 3:40:27 AM	1	36.00	0.553	-0.0014	1.563	0.0128	0.380	0.0014
3/31/2022 3:40:29 AM	1	38.00	0.548	-0.0048	1.571	0.0081	0.380	-0.0003
3/31/2022 3:40:31 AM	1	40.00	0.544	-0.0044	1.564	-0.0074	0.380	0.0007
3/31/2022 3:40:33 AM	1	42.00	0.538	-0.0061	1.567	0.0029	0.382	0.0012
3/31/2022 3:40:35 AM	1	44.00	0.532	-0.0053	1.581	0.0138	0.381	-0.0009
3/31/2022 3:40:37 AM	1	46.00	0.527	-0.0049	1.578	-0.0022	0.381	0.0003
3/31/2022 3:40:39 AM	1	48.00	0.523	-0.0040	1.573	-0.0050	0.382	0.0008
3/31/2022 3:40:41 AM	1	50.00	0.518	-0.0058	1.583	0.0101	0.381	-0.0005
3/31/2022 3:40:43 AM	1	52.00	0.511	-0.0067	1.594	0.0101	0.381	-0.0008
3/31/2022 3:40:45 AM	1	54.00	0.509	-0.0017	1.594	0.0002	0.383	0.0024
3/31/2022 3:40:47 AM	1	56.00	0.502	-0.0068	1.580	-0.0136	0.382	-0.0008
3/31/2022 3:40:49 AM	1	58.00	0.498	-0.0042	1.592	0.0117	0.383	0.0014
3/31/2022 3:40:51 AM	1	60.00	0.491	-0.0072	1.598	0.0063	0.383	-0.0009
