## Supplementary material for "Water content, transition temperature and fragility influence protection and anhydrobiotic capacity": File S8: ldh assay 3_31_2022 3_42_08 AM 29.csv

Date	Stage	Time (seconds)	A340	A340(delta)	A260	A260(delta)	A280	A280(delta)
3/31/2022 3:42:08 AM	1	0.00	0.630	0.0000	1.498	0.0000	0.370	0.0000
3/31/2022 3:42:10 AM	1	2.00	0.625	-0.0050	1.503	0.0049	0.371	0.0013
3/31/2022 3:42:12 AM	1	4.00	0.623	-0.0013	1.517	0.0145	0.373	0.0016
3/31/2022 3:42:14 AM	1	6.00	0.617	-0.0059	1.510	-0.0072	0.372	-0.0012
3/31/2022 3:42:16 AM	1	8.00	0.611	-0.0062	1.508	-0.0021	0.371	-0.0006
3/31/2022 3:42:18 AM	1	10.00	0.607	-0.0037	1.512	0.0035	0.372	0.0015
3/31/2022 3:42:20 AM	1	12.00	0.605	-0.0022	1.516	0.0039	0.372	-0.0006
3/31/2022 3:42:22 AM	1	14.00	0.598	-0.0077	1.516	0.0001	0.374	0.0018
3/31/2022 3:42:24 AM	1	16.00	0.593	-0.0046	1.510	-0.0059	0.372	-0.0019
3/31/2022 3:42:26 AM	1	18.00	0.588	-0.0050	1.523	0.0138	0.372	0.0006
3/31/2022 3:42:28 AM	1	20.00	0.585	-0.0032	1.529	0.0053	0.372	-0.0007
3/31/2022 3:42:30 AM	1	22.00	0.582	-0.0025	1.526	-0.0032	0.374	0.0022
3/31/2022 3:42:32 AM	1	24.00	0.576	-0.0062	1.528	0.0026	0.374	0.0000
3/31/2022 3:42:34 AM	1	26.00	0.572	-0.0038	1.529	0.0007	0.374	0.0003
3/31/2022 3:42:36 AM	1	28.00	0.566	-0.0067	1.528	-0.0004	0.374	-0.0006
3/31/2022 3:42:38 AM	1	30.00	0.564	-0.0014	1.526	-0.0024	0.373	-0.0002
3/31/2022 3:42:40 AM	1	32.00	0.556	-0.0079	1.533	0.0067	0.374	0.0005
3/31/2022 3:42:42 AM	1	34.00	0.553	-0.0030	1.545	0.0118	0.375	0.0011
3/31/2022 3:42:44 AM	1	36.00	0.548	-0.0050	1.536	-0.0086	0.374	-0.0009
3/31/2022 3:42:46 AM	1	38.00	0.544	-0.0041	1.545	0.0094	0.375	0.0005
3/31/2022 3:42:48 AM	1	40.00	0.541	-0.0034	1.557	0.0113	0.376	0.0018
3/31/2022 3:42:50 AM	1	42.00	0.535	-0.0056	1.547	-0.0097	0.376	-0.0007
3/31/2022 3:42:52 AM	1	44.00	0.532	-0.0036	1.559	0.0118	0.377	0.0014
3/31/2022 3:42:54 AM	1	46.00	0.524	-0.0073	1.546	-0.0124	0.375	-0.0025
3/31/2022 3:42:56 AM	1	48.00	0.519	-0.0049	1.549	0.0022	0.374	-0.0002
3/31/2022 3:42:58 AM	1	50.00	0.515	-0.0049	1.556	0.0074	0.376	0.0019
3/31/2022 3:43:00 AM	1	52.00	0.509	-0.0056	1.557	0.0013	0.374	-0.0024
3/31/2022 3:43:02 AM	1	54.00	0.505	-0.0036	1.564	0.0063	0.376	0.0017
3/31/2022 3:43:04 AM	1	56.00	0.499	-0.0063	1.564	0.0001	0.375	-0.0007
3/31/2022 3:43:06 AM	1	58.00	0.496	-0.0030	1.565	0.0016	0.376	0.0013
3/31/2022 3:43:08 AM	1	60.00	0.492	-0.0043	1.574	0.0087	0.378	0.0023
