## Supplementary material for "Water content, transition temperature and fragility influence protection and anhydrobiotic capacity": File S8: ldh assay 3_31_2022 3_44_17 AM 30.csv

Date	Stage	Time (seconds)	A340	A340(delta)	A260	A260(delta)	A280	A280(delta)
3/31/2022 3:44:17 AM	1	0.00	0.624	0.0000	1.485	0.0000	0.367	0.0000
3/31/2022 3:44:19 AM	1	2.00	0.619	-0.0047	1.488	0.0033	0.370	0.0029
3/31/2022 3:44:21 AM	1	4.00	0.620	0.0007	1.489	0.0009	0.370	0.0002
3/31/2022 3:44:23 AM	1	6.00	0.614	-0.0059	1.506	0.0166	0.371	0.0009
3/31/2022 3:44:25 AM	1	8.00	0.610	-0.0046	1.497	-0.0090	0.371	0.0001
3/31/2022 3:44:27 AM	1	10.00	0.605	-0.0045	1.506	0.0089	0.372	0.0013
3/31/2022 3:44:29 AM	1	12.00	0.603	-0.0022	1.500	-0.0060	0.371	-0.0011
3/31/2022 3:44:31 AM	1	14.00	0.596	-0.0071	1.513	0.0135	0.371	-0.0002
3/31/2022 3:44:33 AM	1	16.00	0.592	-0.0040	1.511	-0.0023	0.372	0.0014
3/31/2022 3:44:35 AM	1	18.00	0.587	-0.0050	1.522	0.0110	0.372	-0.0006
3/31/2022 3:44:37 AM	1	20.00	0.582	-0.0049	1.515	-0.0064	0.372	-0.0001
3/31/2022 3:44:39 AM	1	22.00	0.577	-0.0043	1.517	0.0018	0.372	-0.0001
3/31/2022 3:44:41 AM	1	24.00	0.573	-0.0040	1.517	0.0001	0.371	-0.0002
3/31/2022 3:44:43 AM	1	26.00	0.570	-0.0033	1.526	0.0083	0.372	0.0009
3/31/2022 3:44:45 AM	1	28.00	0.564	-0.0056	1.523	-0.0031	0.374	0.0015
3/31/2022 3:44:47 AM	1	30.00	0.559	-0.0059	1.520	-0.0030	0.373	-0.0012
3/31/2022 3:44:49 AM	1	32.00	0.556	-0.0028	1.533	0.0129	0.372	-0.0005
3/31/2022 3:44:51 AM	1	34.00	0.549	-0.0070	1.522	-0.0103	0.371	-0.0007
3/31/2022 3:44:53 AM	1	36.00	0.545	-0.0036	1.531	0.0092	0.373	0.0019
3/31/2022 3:44:55 AM	1	38.00	0.538	-0.0069	1.535	0.0034	0.372	-0.0012
3/31/2022 3:44:57 AM	1	40.00	0.537	-0.0015	1.536	0.0014	0.374	0.0020
3/31/2022 3:44:59 AM	1	42.00	0.530	-0.0068	1.543	0.0065	0.373	-0.0013
3/31/2022 3:45:01 AM	1	44.00	0.525	-0.0048	1.542	-0.0012	0.373	0.0005
3/31/2022 3:45:03 AM	1	46.00	0.524	-0.0018	1.539	-0.0026	0.374	0.0008
3/31/2022 3:45:05 AM	1	48.00	0.518	-0.0059	1.552	0.0126	0.376	0.0015
3/31/2022 3:45:07 AM	1	50.00	0.512	-0.0057	1.548	-0.0040	0.374	-0.0016
3/31/2022 3:45:09 AM	1	52.00	0.508	-0.0045	1.543	-0.0044	0.374	0.0002
3/31/2022 3:45:11 AM	1	54.00	0.502	-0.0056	1.551	0.0082	0.373	-0.0010
3/31/2022 3:45:13 AM	1	56.00	0.498	-0.0038	1.558	0.0069	0.375	0.0020
3/31/2022 3:45:15 AM	1	58.00	0.493	-0.0050	1.569	0.0106	0.376	0.0009
3/31/2022 3:45:17 AM	1	60.00	0.489	-0.0038	1.556	-0.0129	0.376	0.0002
