## Supplementary material for "Water content, transition temperature and fragility influence protection and anhydrobiotic capacity": File S8: ldh assay 3_31_2022 3_46_29 AM 31.csv

Date	Stage	Time (seconds)	A340	A340(delta)	A260	A260(delta)	A280	A280(delta)
3/31/2022 3:46:29 AM	1	0.00	0.572	0.0000	1.508	0.0000	0.367	0.0000
3/31/2022 3:46:31 AM	1	2.00	0.553	-0.0194	1.524	0.0163	0.370	0.0026
3/31/2022 3:46:33 AM	1	4.00	0.531	-0.0213	1.546	0.0218	0.372	0.0018
3/31/2022 3:46:35 AM	1	6.00	0.510	-0.0217	1.555	0.0090	0.373	0.0008
3/31/2022 3:46:37 AM	1	8.00	0.489	-0.0207	1.564	0.0085	0.375	0.0022
3/31/2022 3:46:39 AM	1	10.00	0.467	-0.0220	1.572	0.0084	0.375	-0.0002
3/31/2022 3:46:41 AM	1	12.00	0.450	-0.0169	1.590	0.0175	0.382	0.0072
3/31/2022 3:46:43 AM	1	14.00	0.421	-0.0296	1.601	0.0113	0.373	-0.0085
3/31/2022 3:46:45 AM	1	16.00	0.403	-0.0176	1.603	0.0026	0.379	0.0054
3/31/2022 3:46:47 AM	1	18.00	0.383	-0.0195	1.613	0.0096	0.379	0.0006
3/31/2022 3:46:49 AM	1	20.00	0.363	-0.0205	1.641	0.0275	0.379	-0.0007
3/31/2022 3:46:51 AM	1	22.00	0.341	-0.0222	1.641	0.0002	0.381	0.0019
3/31/2022 3:46:53 AM	1	24.00	0.320	-0.0206	1.653	0.0122	0.381	0.0000
3/31/2022 3:46:55 AM	1	26.00	0.300	-0.0200	1.667	0.0137	0.380	-0.0007
3/31/2022 3:46:57 AM	1	28.00	0.282	-0.0182	1.678	0.0117	0.383	0.0034
3/31/2022 3:46:59 AM	1	30.00	0.261	-0.0210	1.666	-0.0122	0.383	-0.0004
3/31/2022 3:47:01 AM	1	32.00	0.241	-0.0201	1.678	0.0114	0.384	0.0011
3/31/2022 3:47:03 AM	1	34.00	0.225	-0.0160	1.711	0.0333	0.386	0.0022
3/31/2022 3:47:05 AM	1	36.00	0.206	-0.0185	1.706	-0.0046	0.387	0.0005
3/31/2022 3:47:07 AM	1	38.00	0.186	-0.0200	1.714	0.0072	0.385	-0.0018
3/31/2022 3:47:09 AM	1	40.00	0.174	-0.0123	1.731	0.0172	0.392	0.0068
3/31/2022 3:47:11 AM	1	42.00	0.153	-0.0205	1.733	0.0026	0.388	-0.0036
3/31/2022 3:47:13 AM	1	44.00	0.138	-0.0158	1.745	0.0116	0.388	-0.0001
3/31/2022 3:47:15 AM	1	46.00	0.122	-0.0153	1.741	-0.0041	0.388	-0.0001
3/31/2022 3:47:17 AM	1	48.00	0.109	-0.0130	1.764	0.0234	0.390	0.0017
3/31/2022 3:47:19 AM	1	50.00	0.095	-0.0138	1.760	-0.0047	0.388	-0.0013
3/31/2022 3:47:21 AM	1	52.00	0.083	-0.0124	1.778	0.0179	0.389	0.0010
3/31/2022 3:47:23 AM	1	54.00	0.071	-0.0118	1.765	-0.0121	0.389	0.0002
3/31/2022 3:47:25 AM	1	56.00	0.063	-0.0080	1.780	0.0151	0.390	0.0002
3/31/2022 3:47:27 AM	1	58.00	0.054	-0.0088	1.778	-0.0027	0.390	0.0006
3/31/2022 3:47:29 AM	1	60.00	0.047	-0.0070	1.774	-0.0041	0.392	0.0014
