## Supplementary material for "Water content, transition temperature and fragility influence protection and anhydrobiotic capacity": File S8: ldh assay 3_31_2022 3_48_37 AM 32.csv

Date	Stage	Time (seconds)	A340	A340(delta)	A260	A260(delta)	A280	A280(delta)
3/31/2022 3:48:37 AM	1	0.00	0.569	0.0000	1.507	0.0000	0.371	0.0000
3/31/2022 3:48:39 AM	1	2.00	0.550	-0.0182	1.532	0.0257	0.370	-0.0009
3/31/2022 3:48:41 AM	1	4.00	0.529	-0.0219	1.532	-0.0004	0.371	0.0008
3/31/2022 3:48:43 AM	1	6.00	0.509	-0.0197	1.554	0.0223	0.374	0.0031
3/31/2022 3:48:45 AM	1	8.00	0.487	-0.0214	1.569	0.0153	0.374	0.0003
3/31/2022 3:48:47 AM	1	10.00	0.468	-0.0194	1.575	0.0056	0.377	0.0033
3/31/2022 3:48:49 AM	1	12.00	0.445	-0.0234	1.580	0.0053	0.375	-0.0024
3/31/2022 3:48:51 AM	1	14.00	0.425	-0.0195	1.595	0.0148	0.377	0.0021
3/31/2022 3:48:53 AM	1	16.00	0.402	-0.0231	1.592	-0.0030	0.375	-0.0017
3/31/2022 3:48:55 AM	1	18.00	0.382	-0.0203	1.611	0.0192	0.377	0.0020
3/31/2022 3:48:57 AM	1	20.00	0.361	-0.0207	1.613	0.0020	0.377	-0.0003
3/31/2022 3:48:59 AM	1	22.00	0.342	-0.0196	1.633	0.0196	0.378	0.0012
3/31/2022 3:49:01 AM	1	24.00	0.320	-0.0217	1.633	0.0005	0.379	0.0004
3/31/2022 3:49:03 AM	1	26.00	0.300	-0.0201	1.651	0.0176	0.379	0.0001
3/31/2022 3:49:05 AM	1	28.00	0.280	-0.0198	1.652	0.0009	0.379	0.0001
3/31/2022 3:49:07 AM	1	30.00	0.262	-0.0183	1.665	0.0137	0.380	0.0010
3/31/2022 3:49:09 AM	1	32.00	0.246	-0.0160	1.681	0.0158	0.384	0.0040
3/31/2022 3:49:11 AM	1	34.00	0.225	-0.0202	1.674	-0.0069	0.381	-0.0027
3/31/2022 3:49:13 AM	1	36.00	0.207	-0.0186	1.688	0.0140	0.382	0.0007
3/31/2022 3:49:15 AM	1	38.00	0.192	-0.0149	1.703	0.0144	0.383	0.0010
3/31/2022 3:49:17 AM	1	40.00	0.174	-0.0176	1.721	0.0182	0.384	0.0013
3/31/2022 3:49:19 AM	1	42.00	0.158	-0.0167	1.721	0.0000	0.386	0.0022
3/31/2022 3:49:21 AM	1	44.00	0.143	-0.0143	1.732	0.0109	0.387	0.0002
3/31/2022 3:49:23 AM	1	46.00	0.126	-0.0176	1.736	0.0044	0.386	-0.0008
3/31/2022 3:49:25 AM	1	48.00	0.113	-0.0128	1.731	-0.0047	0.386	0.0000
3/31/2022 3:49:27 AM	1	50.00	0.100	-0.0133	1.745	0.0136	0.387	0.0007
3/31/2022 3:49:29 AM	1	52.00	0.087	-0.0127	1.758	0.0128	0.386	-0.0007
3/31/2022 3:49:31 AM	1	54.00	0.076	-0.0108	1.757	-0.0012	0.387	0.0011
3/31/2022 3:49:33 AM	1	56.00	0.066	-0.0100	1.753	-0.0040	0.387	0.0002
3/31/2022 3:49:35 AM	1	58.00	0.059	-0.0075	1.772	0.0195	0.388	0.0010
3/31/2022 3:49:37 AM	1	60.00	0.051	-0.0081	1.768	-0.0041	0.388	-0.0002
