## Supplementary material for "Water content, transition temperature and fragility influence protection and anhydrobiotic capacity": File S8: ldh assay 3_31_2022 3_50_45 AM 33.csv

Date	Stage	Time (seconds)	A340	A340(delta)	A260	A260(delta)	A280	A280(delta)
3/31/2022 3:50:45 AM	1	0.00	0.533	0.0000	1.547	0.0000	0.369	0.0000
3/31/2022 3:50:47 AM	1	2.00	0.515	-0.0179	1.543	-0.0036	0.371	0.0022
3/31/2022 3:50:49 AM	1	4.00	0.495	-0.0205	1.545	0.0025	0.372	0.0008
3/31/2022 3:50:51 AM	1	6.00	0.474	-0.0210	1.565	0.0190	0.371	-0.0012
3/31/2022 3:50:53 AM	1	8.00	0.451	-0.0229	1.567	0.0029	0.371	0.0001
3/31/2022 3:50:55 AM	1	10.00	0.431	-0.0203	1.577	0.0091	0.370	-0.0004
3/31/2022 3:50:57 AM	1	12.00	0.411	-0.0197	1.585	0.0088	0.373	0.0023
3/31/2022 3:50:59 AM	1	14.00	0.392	-0.0186	1.597	0.0120	0.373	0.0006
3/31/2022 3:51:01 AM	1	16.00	0.372	-0.0201	1.603	0.0059	0.371	-0.0018
3/31/2022 3:51:03 AM	1	18.00	0.351	-0.0211	1.611	0.0079	0.372	0.0002
3/31/2022 3:51:05 AM	1	20.00	0.331	-0.0199	1.620	0.0094	0.373	0.0018
3/31/2022 3:51:07 AM	1	22.00	0.313	-0.0187	1.628	0.0075	0.374	0.0005
3/31/2022 3:51:09 AM	1	24.00	0.294	-0.0183	1.640	0.0125	0.374	0.0006
3/31/2022 3:51:11 AM	1	26.00	0.278	-0.0167	1.656	0.0152	0.376	0.0020
3/31/2022 3:51:13 AM	1	28.00	0.258	-0.0192	1.668	0.0124	0.377	0.0003
3/31/2022 3:51:15 AM	1	30.00	0.242	-0.0167	1.665	-0.0032	0.376	-0.0002
3/31/2022 3:51:17 AM	1	32.00	0.224	-0.0178	1.673	0.0078	0.377	0.0003
3/31/2022 3:51:19 AM	1	34.00	0.206	-0.0178	1.680	0.0074	0.378	0.0009
3/31/2022 3:51:21 AM	1	36.00	0.192	-0.0143	1.686	0.0062	0.380	0.0024
3/31/2022 3:51:23 AM	1	38.00	0.176	-0.0159	1.700	0.0137	0.382	0.0020
3/31/2022 3:51:25 AM	1	40.00	0.160	-0.0162	1.704	0.0039	0.379	-0.0029
3/31/2022 3:51:27 AM	1	42.00	0.146	-0.0138	1.721	0.0172	0.382	0.0023
3/31/2022 3:51:29 AM	1	44.00	0.132	-0.0137	1.723	0.0021	0.382	0.0009
3/31/2022 3:51:31 AM	1	46.00	0.119	-0.0131	1.733	0.0102	0.383	0.0008
3/31/2022 3:51:33 AM	1	48.00	0.108	-0.0112	1.745	0.0115	0.386	0.0024
3/31/2022 3:51:35 AM	1	50.00	0.095	-0.0126	1.753	0.0078	0.386	0.0004
3/31/2022 3:51:37 AM	1	52.00	0.086	-0.0096	1.750	-0.0025	0.387	0.0010
3/31/2022 3:51:39 AM	1	54.00	0.075	-0.0111	1.766	0.0159	0.387	0.0004
3/31/2022 3:51:41 AM	1	56.00	0.066	-0.0086	1.783	0.0170	0.387	-0.0008
3/31/2022 3:51:43 AM	1	58.00	0.058	-0.0078	1.759	-0.0237	0.388	0.0017
3/31/2022 3:51:45 AM	1	60.00	0.050	-0.0080	1.767	0.0076	0.388	0.0002
