## Supplementary material for "Water content, transition temperature and fragility influence protection and anhydrobiotic capacity": File S8: ldh assay 3_31_2022 3_53_05 AM 34.csv

Date	Stage	Time (seconds)	A340	A340(delta)	A260	A260(delta)	A280	A280(delta)
3/31/2022 3:53:05 AM	1	0.00	0.626	0.0000	1.489	0.0000	0.366	0.0000
3/31/2022 3:53:07 AM	1	2.00	0.622	-0.0045	1.486	-0.0024	0.368	0.0025
3/31/2022 3:53:09 AM	1	4.00	0.619	-0.0031	1.493	0.0068	0.368	-0.0003
3/31/2022 3:53:11 AM	1	6.00	0.617	-0.0017	1.504	0.0108	0.369	0.0009
3/31/2022 3:53:13 AM	1	8.00	0.613	-0.0038	1.501	-0.0034	0.369	0.0004
3/31/2022 3:53:15 AM	1	10.00	0.612	-0.0014	1.513	0.0127	0.373	0.0036
3/31/2022 3:53:17 AM	1	12.00	0.608	-0.0037	1.513	-0.0006	0.373	0.0002
3/31/2022 3:53:19 AM	1	14.00	0.603	-0.0054	1.509	-0.0035	0.373	-0.0006
3/31/2022 3:53:21 AM	1	16.00	0.598	-0.0043	1.514	0.0046	0.371	-0.0014
3/31/2022 3:53:23 AM	1	18.00	0.596	-0.0026	1.526	0.0124	0.374	0.0024
3/31/2022 3:53:25 AM	1	20.00	0.589	-0.0068	1.528	0.0016	0.371	-0.0024
3/31/2022 3:53:27 AM	1	22.00	0.584	-0.0052	1.515	-0.0133	0.372	0.0005
3/31/2022 3:53:29 AM	1	24.00	0.573	-0.0109	1.493	-0.0218	0.366	-0.0055
3/31/2022 3:53:31 AM	1	26.00	0.568	-0.0042	1.500	0.0069	0.367	0.0007
3/31/2022 3:53:33 AM	1	28.00	0.565	-0.0032	1.513	0.0137	0.369	0.0022
3/31/2022 3:53:35 AM	1	30.00	0.563	-0.0022	1.517	0.0039	0.369	-0.0005
3/31/2022 3:53:37 AM	1	32.00	0.559	-0.0038	1.520	0.0029	0.370	0.0010
3/31/2022 3:53:39 AM	1	34.00	0.553	-0.0066	1.516	-0.0042	0.370	0.0001
3/31/2022 3:53:41 AM	1	36.00	0.549	-0.0041	1.522	0.0062	0.368	-0.0018
3/31/2022 3:53:43 AM	1	38.00	0.546	-0.0026	1.533	0.0110	0.372	0.0041
3/31/2022 3:53:45 AM	1	40.00	0.543	-0.0031	1.541	0.0075	0.373	0.0009
3/31/2022 3:53:47 AM	1	42.00	0.540	-0.0028	1.544	0.0035	0.373	0.0003
3/31/2022 3:53:49 AM	1	44.00	0.535	-0.0052	1.543	-0.0013	0.374	0.0008
3/31/2022 3:53:51 AM	1	46.00	0.530	-0.0050	1.553	0.0102	0.373	-0.0014
3/31/2022 3:53:53 AM	1	48.00	0.526	-0.0039	1.546	-0.0074	0.372	-0.0002
3/31/2022 3:53:55 AM	1	50.00	0.522	-0.0037	1.549	0.0037	0.375	0.0026
3/31/2022 3:53:57 AM	1	52.00	0.516	-0.0060	1.548	-0.0009	0.373	-0.0021
3/31/2022 3:53:59 AM	1	54.00	0.513	-0.0036	1.553	0.0041	0.375	0.0017
3/31/2022 3:54:01 AM	1	56.00	0.506	-0.0062	1.552	-0.0001	0.374	-0.0002
3/31/2022 3:54:03 AM	1	58.00	0.501	-0.0057	1.560	0.0071	0.374	-0.0001
3/31/2022 3:54:05 AM	1	60.00	0.497	-0.0036	1.561	0.0010	0.375	0.0004
