## Supplementary material for "Water content, transition temperature and fragility influence protection and anhydrobiotic capacity": File S8: ldh assay 3_31_2022 3_55_27 AM 35.csv

Date	Stage	Time (seconds)	A340	A340(delta)	A260	A260(delta)	A280	A280(delta)
3/31/2022 3:55:27 AM	1	0.00	0.627	0.0000	1.471	0.0000	0.365	0.0000
3/31/2022 3:55:29 AM	1	2.00	0.621	-0.0058	1.482	0.0116	0.365	0.0001
3/31/2022 3:55:31 AM	1	4.00	0.618	-0.0025	1.480	-0.0025	0.365	-0.0002
3/31/2022 3:55:33 AM	1	6.00	0.612	-0.0061	1.479	-0.0010	0.363	-0.0019
3/31/2022 3:55:35 AM	1	8.00	0.609	-0.0034	1.479	-0.0002	0.365	0.0021
3/31/2022 3:55:37 AM	1	10.00	0.607	-0.0021	1.485	0.0060	0.365	-0.0002
3/31/2022 3:55:39 AM	1	12.00	0.603	-0.0043	1.481	-0.0034	0.365	0.0002
3/31/2022 3:55:41 AM	1	14.00	0.599	-0.0033	1.493	0.0114	0.367	0.0017
3/31/2022 3:55:43 AM	1	16.00	0.595	-0.0040	1.494	0.0015	0.365	-0.0013
3/31/2022 3:55:45 AM	1	18.00	0.593	-0.0026	1.492	-0.0019	0.366	0.0006
3/31/2022 3:55:47 AM	1	20.00	0.590	-0.0030	1.494	0.0013	0.365	-0.0006
3/31/2022 3:55:49 AM	1	22.00	0.586	-0.0043	1.494	0.0007	0.366	0.0007
3/31/2022 3:55:51 AM	1	24.00	0.583	-0.0024	1.502	0.0082	0.368	0.0016
3/31/2022 3:55:53 AM	1	26.00	0.579	-0.0046	1.504	0.0021	0.368	0.0000
3/31/2022 3:55:55 AM	1	28.00	0.575	-0.0032	1.512	0.0079	0.368	-0.0001
3/31/2022 3:55:57 AM	1	30.00	0.572	-0.0031	1.522	0.0096	0.370	0.0026
3/31/2022 3:55:59 AM	1	32.00	0.568	-0.0038	1.506	-0.0158	0.368	-0.0022
3/31/2022 3:56:01 AM	1	34.00	0.562	-0.0062	1.508	0.0021	0.367	-0.0014
3/31/2022 3:56:03 AM	1	36.00	0.559	-0.0035	1.516	0.0081	0.367	0.0005
3/31/2022 3:56:05 AM	1	38.00	0.556	-0.0031	1.511	-0.0053	0.369	0.0015
3/31/2022 3:56:07 AM	1	40.00	0.552	-0.0038	1.516	0.0054	0.369	0.0005
3/31/2022 3:56:09 AM	1	42.00	0.550	-0.0022	1.515	-0.0010	0.370	0.0006
3/31/2022 3:56:11 AM	1	44.00	0.546	-0.0038	1.524	0.0084	0.370	0.0008
3/31/2022 3:56:13 AM	1	46.00	0.542	-0.0037	1.521	-0.0031	0.369	-0.0011
3/31/2022 3:56:15 AM	1	48.00	0.538	-0.0044	1.532	0.0112	0.370	0.0011
3/31/2022 3:56:17 AM	1	50.00	0.533	-0.0047	1.527	-0.0053	0.370	-0.0009
3/31/2022 3:56:19 AM	1	52.00	0.529	-0.0039	1.530	0.0035	0.371	0.0012
3/31/2022 3:56:21 AM	1	54.00	0.524	-0.0049	1.531	0.0003	0.370	-0.0010
3/31/2022 3:56:23 AM	1	56.00	0.521	-0.0034	1.523	-0.0075	0.369	-0.0005
3/31/2022 3:56:25 AM	1	58.00	0.517	-0.0036	1.535	0.0120	0.371	0.0019
3/31/2022 3:56:27 AM	1	60.00	0.512	-0.0051	1.536	0.0006	0.370	-0.0013
