## Supplementary material for "Water content, transition temperature and fragility influence protection and anhydrobiotic capacity": File S8: ldh assay 3_31_2022 3_57_38 AM 36.csv

Date	Stage	Time (seconds)	A340	A340(delta)	A260	A260(delta)	A280	A280(delta)
3/31/2022 3:57:38 AM	1	0.00	0.613	0.0000	1.450	0.0000	0.356	0.0000
3/31/2022 3:57:40 AM	1	2.00	0.610	-0.0034	1.450	-0.0006	0.358	0.0019
3/31/2022 3:57:42 AM	1	4.00	0.608	-0.0013	1.455	0.0056	0.358	0.0004
3/31/2022 3:57:44 AM	1	6.00	0.606	-0.0026	1.465	0.0095	0.361	0.0028
3/31/2022 3:57:46 AM	1	8.00	0.608	0.0022	1.474	0.0093	0.364	0.0026
3/31/2022 3:57:48 AM	1	10.00	0.606	-0.0018	1.487	0.0126	0.365	0.0008
3/31/2022 3:57:50 AM	1	12.00	0.606	-0.0001	1.492	0.0051	0.366	0.0015
3/31/2022 3:57:52 AM	1	14.00	0.602	-0.0038	1.484	-0.0075	0.366	0.0000
3/31/2022 3:57:54 AM	1	16.00	0.598	-0.0037	1.490	0.0061	0.365	-0.0006
3/31/2022 3:57:56 AM	1	18.00	0.590	-0.0080	1.481	-0.0095	0.365	-0.0007
3/31/2022 3:57:58 AM	1	20.00	0.586	-0.0048	1.478	-0.0032	0.364	-0.0003
3/31/2022 3:58:00 AM	1	22.00	0.586	0.0002	1.494	0.0162	0.366	0.0015
3/31/2022 3:58:02 AM	1	24.00	0.585	-0.0007	1.495	0.0013	0.366	0.0004
3/31/2022 3:58:04 AM	1	26.00	0.579	-0.0064	1.503	0.0076	0.367	0.0011
3/31/2022 3:58:06 AM	1	28.00	0.575	-0.0038	1.500	-0.0028	0.367	-0.0008
3/31/2022 3:58:08 AM	1	30.00	0.573	-0.0021	1.521	0.0211	0.369	0.0029
3/31/2022 3:58:10 AM	1	32.00	0.569	-0.0036	1.519	-0.0022	0.369	-0.0004
3/31/2022 3:58:12 AM	1	34.00	0.563	-0.0060	1.505	-0.0138	0.367	-0.0020
3/31/2022 3:58:14 AM	1	36.00	0.558	-0.0049	1.499	-0.0061	0.367	-0.0004
3/31/2022 3:58:16 AM	1	38.00	0.552	-0.0065	1.505	0.0058	0.365	-0.0014
3/31/2022 3:58:18 AM	1	40.00	0.549	-0.0026	1.508	0.0032	0.367	0.0016
3/31/2022 3:58:20 AM	1	42.00	0.548	-0.0017	1.501	-0.0068	0.368	0.0014
3/31/2022 3:58:22 AM	1	44.00	0.545	-0.0027	1.514	0.0130	0.368	-0.0005
3/31/2022 3:58:24 AM	1	46.00	0.540	-0.0046	1.507	-0.0069	0.367	-0.0011
3/31/2022 3:58:26 AM	1	48.00	0.537	-0.0031	1.518	0.0113	0.367	0.0004
3/31/2022 3:58:28 AM	1	50.00	0.533	-0.0044	1.516	-0.0027	0.368	0.0008
3/31/2022 3:58:30 AM	1	52.00	0.528	-0.0044	1.515	-0.0004	0.366	-0.0018
3/31/2022 3:58:32 AM	1	54.00	0.526	-0.0025	1.520	0.0050	0.368	0.0019
3/31/2022 3:58:34 AM	1	56.00	0.519	-0.0069	1.520	-0.0004	0.367	-0.0008
3/31/2022 3:58:36 AM	1	58.00	0.515	-0.0043	1.523	0.0032	0.367	-0.0006
3/31/2022 3:58:38 AM	1	60.00	0.509	-0.0056	1.523	0.0001	0.368	0.0010
