## Supplementary material for "Water content, transition temperature and fragility influence protection and anhydrobiotic capacity": File S8: ldh assay 3_31_2022 3_59_58 AM 37.csv

Date	Stage	Time (seconds)	A340	A340(delta)	A260	A260(delta)	A280	A280(delta)
3/31/2022 3:59:58 AM	1	0.00	0.566	0.0000	1.517	0.0000	0.367	0.0000
3/31/2022 4:00:00 AM	1	2.00	0.542	-0.0245	1.528	0.0105	0.368	0.0003
3/31/2022 4:00:02 AM	1	4.00	0.524	-0.0172	1.544	0.0160	0.370	0.0020
3/31/2022 4:00:04 AM	1	6.00	0.498	-0.0263	1.546	0.0026	0.369	-0.0007
3/31/2022 4:00:06 AM	1	8.00	0.478	-0.0204	1.559	0.0129	0.372	0.0035
3/31/2022 4:00:08 AM	1	10.00	0.456	-0.0219	1.576	0.0166	0.373	0.0004
3/31/2022 4:00:10 AM	1	12.00	0.433	-0.0229	1.586	0.0107	0.373	-0.0002
3/31/2022 4:00:12 AM	1	14.00	0.411	-0.0219	1.594	0.0081	0.373	0.0008
3/31/2022 4:00:14 AM	1	16.00	0.390	-0.0213	1.600	0.0054	0.373	-0.0002
3/31/2022 4:00:16 AM	1	18.00	0.365	-0.0249	1.608	0.0086	0.372	-0.0009
3/31/2022 4:00:18 AM	1	20.00	0.361	-0.0036	1.656	0.0477	0.395	0.0227
3/31/2022 4:00:20 AM	1	22.00	0.325	-0.0365	1.632	-0.0242	0.375	-0.0205
3/31/2022 4:00:22 AM	1	24.00	0.304	-0.0209	1.641	0.0094	0.375	0.0006
3/31/2022 4:00:24 AM	1	26.00	0.284	-0.0200	1.660	0.0186	0.376	0.0013
3/31/2022 4:00:26 AM	1	28.00	0.263	-0.0211	1.653	-0.0074	0.375	-0.0015
3/31/2022 4:00:28 AM	1	30.00	0.244	-0.0184	1.679	0.0266	0.379	0.0039
3/31/2022 4:00:30 AM	1	32.00	0.223	-0.0213	1.687	0.0075	0.380	0.0011
3/31/2022 4:00:32 AM	1	34.00	0.206	-0.0174	1.694	0.0072	0.381	0.0014
3/31/2022 4:00:34 AM	1	36.00	0.188	-0.0179	1.703	0.0094	0.383	0.0020
3/31/2022 4:00:36 AM	1	38.00	0.168	-0.0197	1.718	0.0147	0.382	-0.0011
3/31/2022 4:00:38 AM	1	40.00	0.150	-0.0187	1.740	0.0220	0.383	0.0008
3/31/2022 4:00:40 AM	1	42.00	0.137	-0.0129	1.735	-0.0055	0.384	0.0009
3/31/2022 4:00:42 AM	1	44.00	0.121	-0.0157	1.734	-0.0007	0.385	0.0010
3/31/2022 4:00:44 AM	1	46.00	0.108	-0.0131	1.755	0.0215	0.386	0.0008
3/31/2022 4:00:46 AM	1	48.00	0.094	-0.0137	1.747	-0.0088	0.386	0.0006
3/31/2022 4:00:48 AM	1	50.00	0.083	-0.0114	1.752	0.0057	0.385	-0.0015
3/31/2022 4:00:50 AM	1	52.00	0.071	-0.0114	1.753	0.0007	0.385	-0.0002
3/31/2022 4:00:52 AM	1	54.00	0.060	-0.0111	1.770	0.0167	0.386	0.0015
3/31/2022 4:00:54 AM	1	56.00	0.054	-0.0061	1.773	0.0033	0.388	0.0014
3/31/2022 4:00:56 AM	1	58.00	0.046	-0.0084	1.781	0.0077	0.389	0.0015
3/31/2022 4:00:58 AM	1	60.00	0.039	-0.0067	1.785	0.0039	0.388	-0.0013
