## Supplementary material for "Water content, transition temperature and fragility influence protection and anhydrobiotic capacity": File S8: ldh assay 3_31_2022 4_02_32 AM 38.csv

Date	Stage	Time (seconds)	A340	A340(delta)	A260	A260(delta)	A280	A280(delta)
3/31/2022 4:02:33 AM	1	0.00	0.554	0.0000	1.496	0.0000	0.362	0.0000
3/31/2022 4:02:35 AM	1	2.00	0.532	-0.0219	1.506	0.0093	0.363	0.0012
3/31/2022 4:02:37 AM	1	4.00	0.509	-0.0231	1.525	0.0196	0.365	0.0020
3/31/2022 4:02:39 AM	1	6.00	0.488	-0.0208	1.524	-0.0008	0.365	0.0006
3/31/2022 4:02:41 AM	1	8.00	0.466	-0.0224	1.541	0.0162	0.367	0.0015
3/31/2022 4:02:43 AM	1	10.00	0.442	-0.0236	1.558	0.0168	0.368	0.0013
3/31/2022 4:02:45 AM	1	12.00	0.421	-0.0212	1.564	0.0068	0.369	0.0012
3/31/2022 4:02:47 AM	1	14.00	0.399	-0.0217	1.577	0.0128	0.371	0.0015
3/31/2022 4:02:49 AM	1	16.00	0.377	-0.0226	1.582	0.0044	0.369	-0.0014
3/31/2022 4:02:51 AM	1	18.00	0.356	-0.0205	1.602	0.0200	0.371	0.0018
3/31/2022 4:02:53 AM	1	20.00	0.333	-0.0227	1.613	0.0112	0.372	0.0005
3/31/2022 4:02:55 AM	1	22.00	0.313	-0.0201	1.617	0.0043	0.372	0.0005
3/31/2022 4:02:57 AM	1	24.00	0.295	-0.0185	1.627	0.0101	0.376	0.0035
3/31/2022 4:02:59 AM	1	26.00	0.272	-0.0227	1.646	0.0188	0.374	-0.0019
3/31/2022 4:03:01 AM	1	28.00	0.253	-0.0196	1.655	0.0094	0.375	0.0010
3/31/2022 4:03:03 AM	1	30.00	0.234	-0.0189	1.654	-0.0013	0.377	0.0018
3/31/2022 4:03:05 AM	1	32.00	0.213	-0.0209	1.661	0.0069	0.377	-0.0002
3/31/2022 4:03:07 AM	1	34.00	0.196	-0.0172	1.678	0.0169	0.377	0.0002
3/31/2022 4:03:09 AM	1	36.00	0.178	-0.0176	1.680	0.0018	0.377	0.0003
3/31/2022 4:03:11 AM	1	38.00	0.160	-0.0177	1.695	0.0153	0.380	0.0027
3/31/2022 4:03:13 AM	1	40.00	0.144	-0.0167	1.710	0.0147	0.379	-0.0006
3/31/2022 4:03:15 AM	1	42.00	0.129	-0.0151	1.712	0.0029	0.380	0.0006
3/31/2022 4:03:17 AM	1	44.00	0.114	-0.0146	1.721	0.0089	0.381	0.0011
3/31/2022 4:03:19 AM	1	46.00	0.101	-0.0133	1.720	-0.0015	0.381	0.0000
3/31/2022 4:03:21 AM	1	48.00	0.088	-0.0131	1.718	-0.0021	0.381	0.0000
3/31/2022 4:03:23 AM	1	50.00	0.076	-0.0117	1.735	0.0172	0.382	0.0015
3/31/2022 4:03:25 AM	1	52.00	0.066	-0.0102	1.749	0.0140	0.383	0.0006
3/31/2022 4:03:27 AM	1	54.00	0.057	-0.0086	1.754	0.0047	0.383	-0.0003
3/31/2022 4:03:29 AM	1	56.00	0.049	-0.0079	1.744	-0.0094	0.383	0.0002
3/31/2022 4:03:31 AM	1	58.00	0.042	-0.0074	1.759	0.0147	0.383	0.0000
3/31/2022 4:03:33 AM	1	60.00	0.038	-0.0038	1.764	0.0054	0.385	0.0018
