## Supplementary material for "Water content, transition temperature and fragility influence protection and anhydrobiotic capacity": File S8: ldh assay 3_31_2022 4_04_42 AM 39.csv

Date	Stage	Time (seconds)	A340	A340(delta)	A260	A260(delta)	A280	A280(delta)
3/31/2022 4:04:42 AM	1	0.00	0.601	0.0000	1.565	0.0000	0.380	0.0000
3/31/2022 4:04:44 AM	1	2.00	0.585	-0.0163	1.576	0.0111	0.384	0.0037
3/31/2022 4:04:46 AM	1	4.00	0.564	-0.0208	1.588	0.0118	0.386	0.0021
3/31/2022 4:04:48 AM	1	6.00	0.541	-0.0225	1.595	0.0069	0.385	-0.0015
3/31/2022 4:04:50 AM	1	8.00	0.518	-0.0235	1.588	-0.0062	0.383	-0.0018
3/31/2022 4:04:52 AM	1	10.00	0.491	-0.0269	1.595	0.0061	0.380	-0.0032
3/31/2022 4:04:54 AM	1	12.00	0.470	-0.0214	1.608	0.0136	0.381	0.0013
3/31/2022 4:04:56 AM	1	14.00	0.452	-0.0176	1.622	0.0139	0.383	0.0025
3/31/2022 4:04:58 AM	1	16.00	0.431	-0.0214	1.622	-0.0003	0.381	-0.0020
3/31/2022 4:05:00 AM	1	18.00	0.408	-0.0222	1.646	0.0239	0.381	-0.0003
3/31/2022 4:05:02 AM	1	20.00	0.388	-0.0201	1.643	-0.0029	0.382	0.0012
3/31/2022 4:05:04 AM	1	22.00	0.371	-0.0177	1.659	0.0158	0.384	0.0022
3/31/2022 4:05:06 AM	1	24.00	0.347	-0.0232	1.651	-0.0071	0.384	-0.0004
3/31/2022 4:05:08 AM	1	26.00	0.328	-0.0199	1.664	0.0129	0.384	-0.0004
3/31/2022 4:05:10 AM	1	28.00	0.306	-0.0213	1.681	0.0172	0.384	0.0005
3/31/2022 4:05:12 AM	1	30.00	0.288	-0.0179	1.675	-0.0065	0.385	0.0007
3/31/2022 4:05:14 AM	1	32.00	0.271	-0.0177	1.696	0.0213	0.387	0.0020
3/31/2022 4:05:16 AM	1	34.00	0.253	-0.0176	1.709	0.0131	0.388	0.0009
3/31/2022 4:05:18 AM	1	36.00	0.235	-0.0182	1.722	0.0132	0.390	0.0024
3/31/2022 4:05:20 AM	1	38.00	0.217	-0.0179	1.730	0.0073	0.391	0.0005
3/31/2022 4:05:22 AM	1	40.00	0.202	-0.0149	1.744	0.0138	0.392	0.0008
3/31/2022 4:05:24 AM	1	42.00	0.183	-0.0193	1.751	0.0071	0.392	0.0006
3/31/2022 4:05:26 AM	1	44.00	0.167	-0.0157	1.751	0.0003	0.393	0.0012
3/31/2022 4:05:28 AM	1	46.00	0.149	-0.0183	1.764	0.0135	0.393	0.0002
3/31/2022 4:05:30 AM	1	48.00	0.131	-0.0179	1.762	-0.0028	0.391	-0.0023
3/31/2022 4:05:32 AM	1	50.00	0.121	-0.0097	1.775	0.0134	0.393	0.0023
3/31/2022 4:05:34 AM	1	52.00	0.107	-0.0137	1.788	0.0129	0.394	0.0002
3/31/2022 4:05:36 AM	1	54.00	0.099	-0.0089	1.796	0.0084	0.396	0.0027
3/31/2022 4:05:38 AM	1	56.00	0.089	-0.0100	1.820	0.0234	0.398	0.0016
3/31/2022 4:05:40 AM	1	58.00	0.077	-0.0113	1.813	-0.0067	0.399	0.0011
3/31/2022 4:05:42 AM	1	60.00	0.068	-0.0092	1.829	0.0158	0.398	-0.0014
