## Supplementary material for "Water content, transition temperature and fragility influence protection and anhydrobiotic capacity": File S8: ldh assay 3_31_2022 4_06_56 AM 40.csv

Date	Stage	Time (seconds)	A340	A340(delta)	A260	A260(delta)	A280	A280(delta)
3/31/2022 4:06:56 AM	1	0.00	0.628	0.0000	1.492	0.0000	0.365	0.0000
3/31/2022 4:06:58 AM	1	2.00	0.625	-0.0038	1.481	-0.0111	0.366	0.0010
3/31/2022 4:07:00 AM	1	4.00	0.622	-0.0025	1.491	0.0099	0.366	0.0002
3/31/2022 4:07:02 AM	1	6.00	0.621	-0.0015	1.485	-0.0059	0.365	-0.0007
3/31/2022 4:07:04 AM	1	8.00	0.615	-0.0053	1.488	0.0022	0.366	0.0012
3/31/2022 4:07:06 AM	1	10.00	0.613	-0.0022	1.493	0.0051	0.366	0.0001
3/31/2022 4:07:08 AM	1	12.00	0.613	0.0004	1.488	-0.0045	0.368	0.0014
3/31/2022 4:07:10 AM	1	14.00	0.607	-0.0066	1.494	0.0061	0.368	0.0004
3/31/2022 4:07:12 AM	1	16.00	0.602	-0.0050	1.490	-0.0041	0.366	-0.0027
3/31/2022 4:07:14 AM	1	18.00	0.600	-0.0022	1.496	0.0059	0.366	0.0000
3/31/2022 4:07:16 AM	1	20.00	0.597	-0.0025	1.505	0.0085	0.367	0.0016
3/31/2022 4:07:18 AM	1	22.00	0.593	-0.0043	1.499	-0.0058	0.366	-0.0013
3/31/2022 4:07:20 AM	1	24.00	0.587	-0.0057	1.492	-0.0072	0.366	0.0000
3/31/2022 4:07:22 AM	1	26.00	0.581	-0.0064	1.484	-0.0072	0.363	-0.0032
3/31/2022 4:07:24 AM	1	28.00	0.578	-0.0029	1.486	0.0012	0.364	0.0012
3/31/2022 4:07:26 AM	1	30.00	0.576	-0.0017	1.494	0.0088	0.365	0.0010
3/31/2022 4:07:28 AM	1	32.00	0.575	-0.0012	1.491	-0.0038	0.365	0.0005
3/31/2022 4:07:30 AM	1	34.00	0.570	-0.0049	1.501	0.0106	0.364	-0.0012
3/31/2022 4:07:32 AM	1	36.00	0.566	-0.0037	1.503	0.0018	0.365	0.0013
3/31/2022 4:07:34 AM	1	38.00	0.565	-0.0016	1.503	0.0002	0.366	0.0005
3/31/2022 4:07:36 AM	1	40.00	0.562	-0.0025	1.505	0.0021	0.367	0.0009
3/31/2022 4:07:38 AM	1	42.00	0.562	-0.0004	1.515	0.0096	0.369	0.0018
3/31/2022 4:07:40 AM	1	44.00	0.558	-0.0035	1.510	-0.0047	0.369	0.0005
3/31/2022 4:07:42 AM	1	46.00	0.554	-0.0037	1.519	0.0087	0.369	-0.0006
3/31/2022 4:07:44 AM	1	48.00	0.550	-0.0043	1.513	-0.0055	0.368	-0.0008
3/31/2022 4:07:46 AM	1	50.00	0.546	-0.0038	1.511	-0.0020	0.367	-0.0002
3/31/2022 4:07:48 AM	1	52.00	0.542	-0.0039	1.515	0.0034	0.368	0.0008
3/31/2022 4:07:50 AM	1	54.00	0.543	0.0001	1.518	0.0031	0.369	0.0011
3/31/2022 4:07:52 AM	1	56.00	0.542	-0.0004	1.533	0.0155	0.372	0.0030
3/31/2022 4:07:54 AM	1	58.00	0.537	-0.0054	1.540	0.0063	0.371	-0.0015
3/31/2022 4:07:56 AM	1	60.00	0.532	-0.0048	1.530	-0.0102	0.371	0.0001
