## Supplementary material for "Water content, transition temperature and fragility influence protection and anhydrobiotic capacity": File S8: ldh assay 3_31_2022 4_09_00 AM 41.csv

Date	Stage	Time (seconds)	A340	A340(delta)	A260	A260(delta)	A280	A280(delta)
3/31/2022 4:09:00 AM	1	0.00	0.620	0.0000	1.458	0.0000	0.359	0.0000
3/31/2022 4:09:02 AM	1	2.00	0.618	-0.0020	1.473	0.0151	0.361	0.0014
3/31/2022 4:09:04 AM	1	4.00	0.617	-0.0011	1.471	-0.0022	0.362	0.0009
3/31/2022 4:09:06 AM	1	6.00	0.617	0.0000	1.474	0.0031	0.362	0.0006
3/31/2022 4:09:08 AM	1	8.00	0.613	-0.0036	1.471	-0.0028	0.363	0.0008
3/31/2022 4:09:10 AM	1	10.00	0.609	-0.0037	1.468	-0.0033	0.362	-0.0013
3/31/2022 4:09:12 AM	1	12.00	0.608	-0.0011	1.479	0.0108	0.362	0.0004
3/31/2022 4:09:14 AM	1	14.00	0.602	-0.0063	1.479	-0.0001	0.362	0.0000
3/31/2022 4:09:16 AM	1	16.00	0.601	-0.0005	1.476	-0.0027	0.364	0.0016
3/31/2022 4:09:18 AM	1	18.00	0.597	-0.0040	1.477	0.0008	0.362	-0.0015
3/31/2022 4:09:20 AM	1	20.00	0.597	-0.0005	1.475	-0.0015	0.362	0.0002
3/31/2022 4:09:22 AM	1	22.00	0.594	-0.0030	1.480	0.0053	0.363	0.0009
3/31/2022 4:09:24 AM	1	24.00	0.591	-0.0029	1.479	-0.0013	0.364	0.0002
3/31/2022 4:09:26 AM	1	26.00	0.589	-0.0022	1.483	0.0036	0.364	0.0002
3/31/2022 4:09:28 AM	1	28.00	0.587	-0.0016	1.487	0.0040	0.364	-0.0002
3/31/2022 4:09:30 AM	1	30.00	0.583	-0.0043	1.479	-0.0082	0.363	-0.0003
3/31/2022 4:09:32 AM	1	32.00	0.582	-0.0011	1.482	0.0032	0.363	-0.0003
3/31/2022 4:09:34 AM	1	34.00	0.578	-0.0041	1.492	0.0105	0.364	0.0006
3/31/2022 4:09:36 AM	1	36.00	0.573	-0.0050	1.484	-0.0085	0.364	0.0000
3/31/2022 4:09:38 AM	1	38.00	0.571	-0.0014	1.487	0.0037	0.362	-0.0013
3/31/2022 4:09:40 AM	1	40.00	0.568	-0.0031	1.487	-0.0003	0.363	0.0005
3/31/2022 4:09:42 AM	1	42.00	0.565	-0.0034	1.488	0.0009	0.364	0.0014
3/31/2022 4:09:44 AM	1	44.00	0.565	-0.0003	1.498	0.0095	0.364	0.0003
3/31/2022 4:09:46 AM	1	46.00	0.563	-0.0017	1.496	-0.0013	0.366	0.0014
3/31/2022 4:09:48 AM	1	48.00	0.558	-0.0050	1.495	-0.0014	0.365	-0.0011
3/31/2022 4:09:50 AM	1	50.00	0.557	-0.0008	1.504	0.0094	0.365	0.0000
3/31/2022 4:09:52 AM	1	52.00	0.553	-0.0037	1.500	-0.0039	0.366	0.0013
3/31/2022 4:09:54 AM	1	54.00	0.548	-0.0052	1.501	0.0004	0.364	-0.0026
3/31/2022 4:09:56 AM	1	56.00	0.546	-0.0020	1.499	-0.0014	0.365	0.0013
3/31/2022 4:09:58 AM	1	58.00	0.544	-0.0021	1.495	-0.0039	0.364	-0.0011
3/31/2022 4:10:00 AM	1	60.00	0.542	-0.0019	1.506	0.0103	0.366	0.0024
