## Supplementary material for "Water content, transition temperature and fragility influence protection and anhydrobiotic capacity": File S8: ldh assay 3_31_2022 4_12_05 AM 42.csv

Date	Stage	Time (seconds)	A340	A340(delta)	A260	A260(delta)	A280	A280(delta)
3/31/2022 4:12:05 AM	1	0.00	0.616	0.0000	1.466	0.0000	0.360	0.0000
3/31/2022 4:12:07 AM	1	2.00	0.614	-0.0021	1.468	0.0020	0.361	0.0008
3/31/2022 4:12:09 AM	1	4.00	0.612	-0.0019	1.468	0.0006	0.361	0.0004
3/31/2022 4:12:11 AM	1	6.00	0.609	-0.0039	1.476	0.0075	0.362	0.0006
3/31/2022 4:12:13 AM	1	8.00	0.608	-0.0010	1.473	-0.0030	0.362	0.0007
3/31/2022 4:12:15 AM	1	10.00	0.602	-0.0052	1.477	0.0040	0.362	0.0001
3/31/2022 4:12:17 AM	1	12.00	0.599	-0.0031	1.475	-0.0014	0.364	0.0017
3/31/2022 4:12:19 AM	1	14.00	0.596	-0.0036	1.482	0.0070	0.364	-0.0005
3/31/2022 4:12:21 AM	1	16.00	0.593	-0.0029	1.488	0.0053	0.364	0.0001
3/31/2022 4:12:23 AM	1	18.00	0.585	-0.0075	1.470	-0.0177	0.363	-0.0008
3/31/2022 4:12:25 AM	1	20.00	0.585	0.0000	1.479	0.0094	0.364	0.0014
3/31/2022 4:12:27 AM	1	22.00	0.580	-0.0055	1.488	0.0089	0.364	-0.0005
3/31/2022 4:12:29 AM	1	24.00	0.574	-0.0061	1.476	-0.0125	0.362	-0.0015
3/31/2022 4:12:31 AM	1	26.00	0.569	-0.0049	1.478	0.0024	0.361	-0.0012
3/31/2022 4:12:33 AM	1	28.00	0.567	-0.0023	1.495	0.0172	0.363	0.0019
3/31/2022 4:12:35 AM	1	30.00	0.564	-0.0029	1.487	-0.0083	0.363	-0.0002
3/31/2022 4:12:37 AM	1	32.00	0.559	-0.0045	1.488	0.0008	0.363	0.0005
3/31/2022 4:12:39 AM	1	34.00	0.554	-0.0050	1.488	0.0000	0.362	-0.0018
3/31/2022 4:12:41 AM	1	36.00	0.549	-0.0050	1.490	0.0018	0.363	0.0014
3/31/2022 4:12:43 AM	1	38.00	0.544	-0.0049	1.484	-0.0056	0.360	-0.0026
3/31/2022 4:12:45 AM	1	40.00	0.539	-0.0048	1.484	0.0004	0.360	-0.0004
3/31/2022 4:12:47 AM	1	42.00	0.538	-0.0017	1.493	0.0081	0.364	0.0041
3/31/2022 4:12:49 AM	1	44.00	0.534	-0.0038	1.496	0.0034	0.362	-0.0018
3/31/2022 4:12:51 AM	1	46.00	0.531	-0.0028	1.504	0.0078	0.362	-0.0001
3/31/2022 4:12:53 AM	1	48.00	0.528	-0.0034	1.500	-0.0036	0.363	0.0010
3/31/2022 4:12:55 AM	1	50.00	0.527	-0.0007	1.509	0.0085	0.366	0.0028
3/31/2022 4:12:57 AM	1	52.00	0.524	-0.0026	1.507	-0.0016	0.366	0.0001
3/31/2022 4:12:59 AM	1	54.00	0.521	-0.0036	1.514	0.0067	0.367	0.0013
3/31/2022 4:13:01 AM	1	56.00	0.515	-0.0057	1.515	0.0011	0.366	-0.0014
3/31/2022 4:13:03 AM	1	58.00	0.512	-0.0037	1.523	0.0086	0.366	0.0003
3/31/2022 4:13:05 AM	1	60.00	0.509	-0.0024	1.536	0.0122	0.366	0.0001
