## Supplementary material for "Water content, transition temperature and fragility influence protection and anhydrobiotic capacity": File S8: ldh assay 6_3_2022 2_20_32 AM 1.csv

Date	Stage	Time (seconds)	A340	A340(delta)	A260	A260(delta)	A280	A280(delta)
6/3/2022 2:20	1	0	0.55	0	1.436	0	0.353	0
6/3/2022 2:20	1	2	0.534	-0.0157	1.458	0.0224	0.354	0.0007
6/3/2022 2:20	1	4	0.515	-0.0192	1.457	-0.0008	0.356	0.0014
6/3/2022 2:20	1	6	0.496	-0.0189	1.467	0.0092	0.355	-0.0002
6/3/2022 2:20	1	8	0.478	-0.0186	1.481	0.015	0.356	0.0007
6/3/2022 2:20	1	10	0.46	-0.0179	1.486	0.0043	0.358	0.0019
6/3/2022 2:20	1	12	0.441	-0.019	1.501	0.0156	0.358	0.0005
6/3/2022 2:20	1	14	0.423	-0.0176	1.516	0.0148	0.36	0.0012
6/3/2022 2:20	1	16	0.403	-0.0196	1.512	-0.0038	0.358	-0.0018
6/3/2022 2:20	1	18	0.384	-0.0189	1.528	0.0154	0.359	0.0015
6/3/2022 2:20	1	20	0.37	-0.0148	1.535	0.0075	0.36	0.0007
6/3/2022 2:20	1	22	0.352	-0.0179	1.552	0.017	0.363	0.0025
6/3/2022 2:20	1	24	0.335	-0.0165	1.558	0.0061	0.362	-0.0009
6/3/2022 2:20	1	26	0.317	-0.0185	1.558	0.0002	0.363	0.0011
6/3/2022 2:21	1	28	0.3	-0.0165	1.567	0.0084	0.363	0
6/3/2022 2:21	1	30	0.285	-0.0157	1.581	0.0143	0.364	0.0007
6/3/2022 2:21	1	32	0.268	-0.0167	1.592	0.0111	0.365	0.0013
6/3/2022 2:21	1	34	0.252	-0.0162	1.596	0.0033	0.364	-0.0004
6/3/2022 2:21	1	36	0.237	-0.0153	1.605	0.0096	0.367	0.0022
6/3/2022 2:21	1	38	0.22	-0.0161	1.605	0.0001	0.367	0.0009
6/3/2022 2:21	1	40	0.205	-0.0152	1.627	0.0212	0.368	0.0007
6/3/2022 2:21	1	42	0.19	-0.0153	1.626	-0.0007	0.368	-0.0006
6/3/2022 2:21	1	44	0.172	-0.0175	1.637	0.0108	0.367	-0.0002
6/3/2022 2:21	1	46	0.159	-0.0135	1.636	-0.0011	0.368	0.0006
6/3/2022 2:21	1	48	0.146	-0.0129	1.658	0.0226	0.37	0.0024
6/3/2022 2:21	1	50	0.132	-0.0136	1.67	0.0117	0.369	-0.0012
6/3/2022 2:21	1	52	0.12	-0.013	1.661	-0.0093	0.369	-0.0002
6/3/2022 2:21	1	54	0.109	-0.0106	1.659	-0.0013	0.369	0.0003
6/3/2022 2:21	1	56	0.098	-0.0112	1.674	0.0143	0.37	0.001
6/3/2022 2:21	1	58	0.088	-0.0094	1.69	0.0164	0.372	0.0021
6/3/2022 2:21	1	60	0.078	-0.0107	1.674	-0.0159	0.372	0
