## Supplementary material for "Water content, transition temperature and fragility influence protection and anhydrobiotic capacity": File S8: ldh assay 6_3_2022 2_22_50 AM 2.csv

Date	Stage	Time (seconds)	A340	A340(delta)	A260	A260(delta)	A280	A280(delta)
6/3/2022 2:22:50 AM	1	0.00	0.617	0.0000	1.454	0.0000	0.354	0.0000
6/3/2022 2:22:52 AM	1	2.00	0.611	-0.0062	1.454	-0.0001	0.355	0.0011
6/3/2022 2:22:54 AM	1	4.00	0.609	-0.0024	1.455	0.0007	0.356	0.0003
6/3/2022 2:22:56 AM	1	6.00	0.606	-0.0032	1.456	0.0014	0.356	0.0005
6/3/2022 2:22:58 AM	1	8.00	0.603	-0.0031	1.466	0.0093	0.356	0.0002
6/3/2022 2:23:00 AM	1	10.00	0.599	-0.0032	1.473	0.0074	0.358	0.0016
6/3/2022 2:23:02 AM	1	12.00	0.594	-0.0054	1.472	-0.0009	0.357	-0.0008
6/3/2022 2:23:04 AM	1	14.00	0.590	-0.0042	1.479	0.0070	0.357	-0.0005
6/3/2022 2:23:06 AM	1	16.00	0.585	-0.0052	1.468	-0.0111	0.355	-0.0014
6/3/2022 2:23:08 AM	1	18.00	0.582	-0.0022	1.479	0.0112	0.358	0.0034
6/3/2022 2:23:10 AM	1	20.00	0.581	-0.0016	1.483	0.0040	0.359	0.0001
6/3/2022 2:23:12 AM	1	22.00	0.576	-0.0043	1.480	-0.0033	0.359	0.0002
6/3/2022 2:23:14 AM	1	24.00	0.572	-0.0049	1.485	0.0051	0.358	-0.0010
6/3/2022 2:23:16 AM	1	26.00	0.569	-0.0030	1.489	0.0045	0.360	0.0028
6/3/2022 2:23:18 AM	1	28.00	0.562	-0.0064	1.489	-0.0001	0.360	-0.0006
6/3/2022 2:23:20 AM	1	30.00	0.558	-0.0045	1.488	-0.0012	0.358	-0.0022
6/3/2022 2:23:22 AM	1	32.00	0.554	-0.0034	1.492	0.0039	0.359	0.0011
6/3/2022 2:23:24 AM	1	34.00	0.551	-0.0035	1.496	0.0041	0.358	-0.0004
6/3/2022 2:23:26 AM	1	36.01	0.547	-0.0037	1.498	0.0016	0.359	0.0010
6/3/2022 2:23:28 AM	1	38.00	0.544	-0.0035	1.496	-0.0022	0.361	0.0019
6/3/2022 2:23:30 AM	1	40.00	0.538	-0.0056	1.508	0.0127	0.359	-0.0021
6/3/2022 2:23:32 AM	1	42.00	0.533	-0.0049	1.501	-0.0075	0.358	-0.0013
6/3/2022 2:23:34 AM	1	44.00	0.527	-0.0063	1.499	-0.0018	0.358	0.0002
6/3/2022 2:23:36 AM	1	46.00	0.524	-0.0029	1.505	0.0061	0.359	0.0013
6/3/2022 2:23:38 AM	1	48.00	0.520	-0.0036	1.510	0.0053	0.360	0.0006
6/3/2022 2:23:40 AM	1	50.00	0.519	-0.0009	1.518	0.0072	0.365	0.0053
6/3/2022 2:23:42 AM	1	52.00	0.514	-0.0052	1.518	0.0007	0.363	-0.0024
6/3/2022 2:23:44 AM	1	54.00	0.508	-0.0065	1.516	-0.0025	0.360	-0.0027
6/3/2022 2:23:46 AM	1	56.00	0.502	-0.0058	1.521	0.0048	0.360	-0.0001
6/3/2022 2:23:48 AM	1	58.00	0.500	-0.0018	1.518	-0.0026	0.362	0.0022
6/3/2022 2:23:50 AM	1	60.00	0.493	-0.0074	1.514	-0.0036	0.361	-0.0014
