## Supplementary material for "Water content, transition temperature and fragility influence protection and anhydrobiotic capacity": File S8: ldh assay 6_3_2022 2_24_48 AM 3.csv

Date	Stage	Time (seconds)	A340	A340(delta)	A260	A260(delta)	A280	A280(delta)
6/3/2022 2:24:49 AM	1	0.00	0.583	0.0000	1.445	0.0000	0.354	0.0000
6/3/2022 2:24:51 AM	1	2.00	0.565	-0.0184	1.454	0.0092	0.353	-0.0007
6/3/2022 2:24:53 AM	1	4.00	0.548	-0.0163	1.472	0.0185	0.356	0.0034
6/3/2022 2:24:55 AM	1	6.00	0.531	-0.0173	1.476	0.0039	0.357	0.0008
6/3/2022 2:24:57 AM	1	8.00	0.512	-0.0193	1.488	0.0120	0.357	0.0002
6/3/2022 2:24:59 AM	1	10.00	0.494	-0.0181	1.489	0.0010	0.358	0.0005
6/3/2022 2:25:01 AM	1	12.00	0.476	-0.0172	1.502	0.0126	0.358	-0.0002
6/3/2022 2:25:03 AM	1	14.00	0.458	-0.0186	1.508	0.0059	0.357	-0.0001
6/3/2022 2:25:05 AM	1	16.00	0.440	-0.0179	1.514	0.0065	0.358	0.0008
6/3/2022 2:25:07 AM	1	18.00	0.425	-0.0154	1.537	0.0233	0.360	0.0018
6/3/2022 2:25:09 AM	1	20.00	0.406	-0.0189	1.527	-0.0099	0.360	-0.0005
6/3/2022 2:25:11 AM	1	22.00	0.389	-0.0161	1.548	0.0205	0.360	0.0008
6/3/2022 2:25:13 AM	1	24.00	0.369	-0.0203	1.551	0.0031	0.360	-0.0007
6/3/2022 2:25:15 AM	1	26.00	0.350	-0.0194	1.558	0.0070	0.359	-0.0011
6/3/2022 2:25:17 AM	1	28.00	0.333	-0.0171	1.562	0.0039	0.358	-0.0002
6/3/2022 2:25:19 AM	1	30.00	0.316	-0.0161	1.573	0.0110	0.360	0.0019
6/3/2022 2:25:21 AM	1	32.00	0.301	-0.0152	1.591	0.0176	0.363	0.0023
6/3/2022 2:25:23 AM	1	34.00	0.283	-0.0178	1.596	0.0053	0.363	0.0003
6/3/2022 2:25:25 AM	1	36.00	0.266	-0.0175	1.618	0.0221	0.363	-0.0003
6/3/2022 2:25:27 AM	1	38.00	0.251	-0.0154	1.606	-0.0117	0.365	0.0021
6/3/2022 2:25:29 AM	1	40.00	0.234	-0.0162	1.630	0.0238	0.363	-0.0018
6/3/2022 2:25:31 AM	1	42.00	0.218	-0.0160	1.622	-0.0084	0.364	0.0010
6/3/2022 2:25:33 AM	1	44.00	0.203	-0.0150	1.642	0.0199	0.366	0.0015
6/3/2022 2:25:35 AM	1	46.00	0.188	-0.0150	1.641	-0.0002	0.366	0.0008
6/3/2022 2:25:37 AM	1	48.00	0.174	-0.0142	1.645	0.0032	0.367	0.0008
6/3/2022 2:25:39 AM	1	50.00	0.160	-0.0141	1.663	0.0188	0.368	0.0005
6/3/2022 2:25:41 AM	1	52.00	0.144	-0.0161	1.666	0.0029	0.366	-0.0013
6/3/2022 2:25:43 AM	1	54.00	0.131	-0.0126	1.657	-0.0097	0.368	0.0016
6/3/2022 2:25:45 AM	1	56.00	0.120	-0.0116	1.686	0.0292	0.368	-0.0003
6/3/2022 2:25:47 AM	1	58.00	0.107	-0.0124	1.690	0.0037	0.369	0.0013
6/3/2022 2:25:49 AM	1	60.00	0.096	-0.0111	1.685	-0.0049	0.368	-0.0009
