## Supplementary material for "Water content, transition temperature and fragility influence protection and anhydrobiotic capacity": File S8: ldh assay 6_3_2022 2_26_45 AM 4.csv

Date	Stage	Time (seconds)	A340	A340(delta)	A260	A260(delta)	A280	A280(delta)
6/3/2022 2:26:45 AM	1	0.00	0.620	0.0000	1.438	0.0000	0.354	0.0000
6/3/2022 2:26:47 AM	1	2.00	0.619	-0.0008	1.446	0.0083	0.357	0.0029
6/3/2022 2:26:49 AM	1	4.00	0.616	-0.0029	1.453	0.0062	0.358	0.0003
6/3/2022 2:26:51 AM	1	6.00	0.616	-0.0006	1.454	0.0016	0.357	-0.0003
6/3/2022 2:26:53 AM	1	8.00	0.612	-0.0033	1.453	-0.0015	0.358	0.0003
6/3/2022 2:26:55 AM	1	10.00	0.610	-0.0026	1.445	-0.0072	0.357	-0.0008
6/3/2022 2:26:57 AM	1	12.00	0.607	-0.0032	1.442	-0.0037	0.357	-0.0002
6/3/2022 2:26:59 AM	1	14.00	0.604	-0.0025	1.445	0.0028	0.355	-0.0016
6/3/2022 2:27:01 AM	1	16.00	0.603	-0.0008	1.456	0.0114	0.358	0.0036
6/3/2022 2:27:03 AM	1	18.00	0.599	-0.0040	1.461	0.0051	0.356	-0.0027
6/3/2022 2:27:05 AM	1	20.00	0.600	0.0004	1.459	-0.0024	0.358	0.0025
6/3/2022 2:27:07 AM	1	22.00	0.596	-0.0033	1.453	-0.0055	0.359	0.0007
6/3/2022 2:27:09 AM	1	24.00	0.593	-0.0028	1.458	0.0045	0.358	-0.0005
6/3/2022 2:27:11 AM	1	26.00	0.588	-0.0051	1.458	0.0010	0.358	-0.0004
6/3/2022 2:27:13 AM	1	28.00	0.587	-0.0015	1.461	0.0030	0.356	-0.0019
6/3/2022 2:27:15 AM	1	30.00	0.585	-0.0019	1.459	-0.0024	0.358	0.0023
6/3/2022 2:27:17 AM	1	32.00	0.583	-0.0020	1.472	0.0125	0.358	-0.0004
6/3/2022 2:27:19 AM	1	34.00	0.580	-0.0028	1.459	-0.0121	0.357	-0.0005
6/3/2022 2:27:21 AM	1	36.00	0.578	-0.0018	1.468	0.0089	0.359	0.0012
6/3/2022 2:27:23 AM	1	38.00	0.574	-0.0039	1.466	-0.0022	0.358	-0.0007
6/3/2022 2:27:25 AM	1	40.00	0.572	-0.0026	1.470	0.0039	0.357	-0.0008
6/3/2022 2:27:27 AM	1	42.00	0.571	-0.0006	1.471	0.0007	0.359	0.0014
6/3/2022 2:27:29 AM	1	44.00	0.566	-0.0051	1.477	0.0064	0.360	0.0017
6/3/2022 2:27:31 AM	1	46.00	0.563	-0.0028	1.467	-0.0104	0.358	-0.0024
6/3/2022 2:27:33 AM	1	48.00	0.562	-0.0018	1.479	0.0122	0.359	0.0010
6/3/2022 2:27:35 AM	1	50.00	0.561	-0.0010	1.476	-0.0027	0.361	0.0016
6/3/2022 2:27:37 AM	1	52.00	0.556	-0.0043	1.482	0.0057	0.359	-0.0013
6/3/2022 2:27:39 AM	1	54.00	0.553	-0.0029	1.479	-0.0029	0.360	0.0012
6/3/2022 2:27:41 AM	1	56.00	0.552	-0.0014	1.485	0.0063	0.359	-0.0018
6/3/2022 2:27:43 AM	1	58.00	0.549	-0.0025	1.478	-0.0079	0.359	0.0005
6/3/2022 2:27:45 AM	1	60.00	0.543	-0.0062	1.477	-0.0001	0.359	0.0001
