## Supplementary material for "Water content, transition temperature and fragility influence protection and anhydrobiotic capacity": File S8: ldh assay 6_3_2022 2_28_39 AM 5.csv

Date	Stage	Time (seconds)	A340	A340(delta)	A260	A260(delta)	A280	A280(delta)
6/3/2022 2:28:39 AM	1	0.00	0.613	0.0000	1.561	0.0000	0.380	0.0000
6/3/2022 2:28:41 AM	1	2.00	0.600	-0.0136	1.587	0.0255	0.384	0.0037
6/3/2022 2:28:43 AM	1	4.00	0.578	-0.0219	1.576	-0.0104	0.383	-0.0004
6/3/2022 2:28:45 AM	1	6.00	0.560	-0.0178	1.600	0.0242	0.386	0.0022
6/3/2022 2:28:47 AM	1	8.00	0.541	-0.0188	1.609	0.0091	0.386	0.0003
6/3/2022 2:28:49 AM	1	10.00	0.524	-0.0177	1.628	0.0185	0.388	0.0019
6/3/2022 2:28:51 AM	1	12.00	0.502	-0.0212	1.624	-0.0034	0.388	0.0000
6/3/2022 2:28:53 AM	1	14.00	0.484	-0.0186	1.635	0.0108	0.387	-0.0013
6/3/2022 2:28:55 AM	1	16.00	0.465	-0.0189	1.647	0.0118	0.388	0.0014
6/3/2022 2:28:57 AM	1	18.00	0.443	-0.0218	1.639	-0.0084	0.386	-0.0019
6/3/2022 2:28:59 AM	1	20.00	0.424	-0.0193	1.657	0.0181	0.385	-0.0006
6/3/2022 2:29:01 AM	1	22.00	0.403	-0.0209	1.649	-0.0077	0.385	-0.0005
6/3/2022 2:29:03 AM	1	24.00	0.384	-0.0185	1.667	0.0178	0.388	0.0026
6/3/2022 2:29:05 AM	1	26.00	0.364	-0.0205	1.683	0.0158	0.388	0.0003
6/3/2022 2:29:07 AM	1	28.00	0.345	-0.0194	1.681	-0.0016	0.387	-0.0004
6/3/2022 2:29:09 AM	1	30.00	0.326	-0.0184	1.698	0.0171	0.388	0.0008
6/3/2022 2:29:11 AM	1	32.00	0.307	-0.0190	1.709	0.0109	0.388	0.0003
6/3/2022 2:29:13 AM	1	34.00	0.289	-0.0180	1.715	0.0066	0.389	0.0010
6/3/2022 2:29:15 AM	1	36.00	0.272	-0.0173	1.723	0.0074	0.389	0.0000
6/3/2022 2:29:17 AM	1	38.00	0.255	-0.0170	1.730	0.0069	0.391	0.0012
6/3/2022 2:29:19 AM	1	40.00	0.238	-0.0166	1.728	-0.0022	0.392	0.0014
6/3/2022 2:29:21 AM	1	42.00	0.222	-0.0164	1.753	0.0259	0.393	0.0007
6/3/2022 2:29:23 AM	1	44.00	0.204	-0.0178	1.773	0.0192	0.394	0.0009
6/3/2022 2:29:25 AM	1	46.00	0.188	-0.0154	1.777	0.0045	0.393	-0.0003
6/3/2022 2:29:27 AM	1	48.00	0.174	-0.0144	1.769	-0.0078	0.395	0.0015
6/3/2022 2:29:29 AM	1	50.00	0.159	-0.0150	1.780	0.0107	0.394	-0.0003
6/3/2022 2:29:31 AM	1	52.00	0.143	-0.0160	1.785	0.0048	0.397	0.0023
6/3/2022 2:29:33 AM	1	54.00	0.132	-0.0114	1.798	0.0128	0.396	-0.0004
6/3/2022 2:29:35 AM	1	56.00	0.117	-0.0145	1.812	0.0145	0.397	0.0003
6/3/2022 2:29:37 AM	1	58.00	0.105	-0.0118	1.817	0.0053	0.398	0.0010
6/3/2022 2:29:39 AM	1	60.00	0.093	-0.0121	1.812	-0.0051	0.397	-0.0010
