## Supplementary material for "Water content, transition temperature and fragility influence protection and anhydrobiotic capacity": File S8: ldh assay 6_3_2022 2_30_37 AM 6.csv

Date	Stage	Time (seconds)	A340	A340(delta)	A260	A260(delta)	A280	A280(delta)
6/3/2022 2:30:37 AM	1	0.00	0.623	0.0000	1.454	0.0000	0.360	0.0000
6/3/2022 2:30:39 AM	1	2.00	0.619	-0.0033	1.443	-0.0116	0.358	-0.0021
6/3/2022 2:30:41 AM	1	4.00	0.619	-0.0005	1.447	0.0042	0.357	-0.0010
6/3/2022 2:30:43 AM	1	6.00	0.617	-0.0020	1.445	-0.0018	0.359	0.0021
6/3/2022 2:30:45 AM	1	8.00	0.618	0.0009	1.459	0.0136	0.361	0.0019
6/3/2022 2:30:47 AM	1	10.00	0.614	-0.0034	1.458	-0.0004	0.358	-0.0022
6/3/2022 2:30:49 AM	1	12.00	0.608	-0.0068	1.450	-0.0080	0.358	-0.0006
6/3/2022 2:30:51 AM	1	14.00	0.609	0.0018	1.463	0.0131	0.359	0.0017
6/3/2022 2:30:53 AM	1	16.00	0.604	-0.0057	1.446	-0.0169	0.358	-0.0015
6/3/2022 2:30:55 AM	1	18.00	0.603	-0.0002	1.452	0.0055	0.358	0.0005
6/3/2022 2:30:57 AM	1	20.00	0.601	-0.0025	1.464	0.0118	0.360	0.0011
6/3/2022 2:30:59 AM	1	22.00	0.599	-0.0022	1.463	-0.0008	0.360	0.0004
6/3/2022 2:31:01 AM	1	24.00	0.597	-0.0016	1.463	0.0002	0.359	-0.0010
6/3/2022 2:31:03 AM	1	26.00	0.593	-0.0039	1.471	0.0078	0.360	0.0007
6/3/2022 2:31:05 AM	1	28.00	0.592	-0.0014	1.468	-0.0031	0.358	-0.0013
6/3/2022 2:31:07 AM	1	30.00	0.590	-0.0017	1.467	-0.0007	0.361	0.0028
6/3/2022 2:31:09 AM	1	32.00	0.586	-0.0039	1.463	-0.0040	0.360	-0.0015
6/3/2022 2:31:11 AM	1	34.00	0.583	-0.0035	1.465	0.0017	0.359	-0.0005
6/3/2022 2:31:13 AM	1	36.00	0.581	-0.0017	1.463	-0.0021	0.358	-0.0016
6/3/2022 2:31:15 AM	1	38.00	0.575	-0.0061	1.468	0.0054	0.358	-0.0001
6/3/2022 2:31:17 AM	1	40.00	0.575	0.0003	1.468	0.0001	0.359	0.0017
6/3/2022 2:31:19 AM	1	42.00	0.569	-0.0063	1.471	0.0029	0.357	-0.0019
6/3/2022 2:31:21 AM	1	44.00	0.568	-0.0010	1.470	-0.0009	0.359	0.0012
6/3/2022 2:31:23 AM	1	46.00	0.567	-0.0015	1.481	0.0105	0.359	0.0007
6/3/2022 2:31:25 AM	1	48.00	0.565	-0.0020	1.471	-0.0099	0.360	0.0011
6/3/2022 2:31:27 AM	1	50.00	0.563	-0.0020	1.481	0.0101	0.360	-0.0001
6/3/2022 2:31:29 AM	1	52.00	0.559	-0.0032	1.481	0.0002	0.359	-0.0016
6/3/2022 2:31:31 AM	1	54.00	0.557	-0.0028	1.481	-0.0002	0.360	0.0010
6/3/2022 2:31:33 AM	1	56.00	0.555	-0.0016	1.486	0.0057	0.360	0.0003
6/3/2022 2:31:35 AM	1	58.00	0.551	-0.0039	1.479	-0.0072	0.361	0.0005
6/3/2022 2:31:37 AM	1	60.00	0.549	-0.0021	1.488	0.0086	0.361	0.0000
