## Supplementary material for "Water content, transition temperature and fragility influence protection and anhydrobiotic capacity": File S8: ldh assay 6_3_2022 2_32_30 AM 7.csv

Date	Stage	Time (seconds)	A340	A340(delta)	A260	A260(delta)	A280	A280(delta)
6/3/2022 2:32:30 AM	1	0.00	0.595	0.0000	1.489	0.0000	0.363	0.0000
6/3/2022 2:32:32 AM	1	2.00	0.582	-0.0121	1.508	0.0188	0.365	0.0020
6/3/2022 2:32:34 AM	1	4.00	0.568	-0.0143	1.511	0.0024	0.368	0.0034
6/3/2022 2:32:36 AM	1	6.00	0.554	-0.0141	1.524	0.0137	0.370	0.0019
6/3/2022 2:32:38 AM	1	8.00	0.541	-0.0132	1.533	0.0082	0.371	0.0008
6/3/2022 2:32:40 AM	1	10.00	0.525	-0.0157	1.544	0.0112	0.374	0.0031
6/3/2022 2:32:42 AM	1	12.00	0.508	-0.0170	1.555	0.0116	0.373	-0.0012
6/3/2022 2:32:44 AM	1	14.00	0.484	-0.0245	1.537	-0.0181	0.368	-0.0050
6/3/2022 2:32:46 AM	1	16.00	0.464	-0.0197	1.538	0.0006	0.366	-0.0015
6/3/2022 2:32:48 AM	1	18.00	0.444	-0.0202	1.536	-0.0015	0.363	-0.0031
6/3/2022 2:32:50 AM	1	20.00	0.426	-0.0173	1.535	-0.0016	0.363	0.0001
6/3/2022 2:32:52 AM	1	22.00	0.410	-0.0163	1.548	0.0136	0.364	0.0001
6/3/2022 2:32:54 AM	1	24.00	0.395	-0.0153	1.554	0.0055	0.365	0.0011
6/3/2022 2:32:56 AM	1	26.00	0.377	-0.0178	1.559	0.0052	0.365	0.0002
6/3/2022 2:32:58 AM	1	28.00	0.361	-0.0156	1.572	0.0131	0.366	0.0008
6/3/2022 2:33:00 AM	1	30.00	0.346	-0.0157	1.564	-0.0086	0.365	-0.0005
6/3/2022 2:33:02 AM	1	32.00	0.329	-0.0164	1.596	0.0322	0.366	0.0008
6/3/2022 2:33:04 AM	1	34.00	0.314	-0.0153	1.607	0.0110	0.366	-0.0001
6/3/2022 2:33:06 AM	1	36.00	0.300	-0.0137	1.603	-0.0035	0.369	0.0032
6/3/2022 2:33:08 AM	1	38.00	0.287	-0.0129	1.622	0.0191	0.372	0.0032
6/3/2022 2:33:10 AM	1	40.00	0.274	-0.0135	1.634	0.0114	0.373	0.0008
6/3/2022 2:33:12 AM	1	42.00	0.258	-0.0157	1.655	0.0209	0.375	0.0022
6/3/2022 2:33:14 AM	1	44.00	0.245	-0.0131	1.654	-0.0007	0.376	0.0006
6/3/2022 2:33:16 AM	1	46.00	0.230	-0.0146	1.670	0.0158	0.375	-0.0002
6/3/2022 2:33:18 AM	1	48.00	0.216	-0.0146	1.686	0.0165	0.376	0.0001
6/3/2022 2:33:20 AM	1	50.00	0.202	-0.0143	1.683	-0.0034	0.377	0.0009
6/3/2022 2:33:22 AM	1	52.00	0.186	-0.0156	1.689	0.0064	0.375	-0.0013
6/3/2022 2:33:24 AM	1	54.00	0.171	-0.0154	1.700	0.0107	0.376	0.0004
6/3/2022 2:33:26 AM	1	56.00	0.159	-0.0119	1.693	-0.0064	0.376	0.0004
6/3/2022 2:33:28 AM	1	58.00	0.146	-0.0130	1.703	0.0096	0.378	0.0017
6/3/2022 2:33:30 AM	1	60.00	0.133	-0.0129	1.716	0.0131	0.377	-0.0012
