## Supplementary material for "Water content, transition temperature and fragility influence protection and anhydrobiotic capacity": File S8: ldh assay 6_3_2022 2_34_27 AM 8.csv

Date	Stage	Time (seconds)	A340	A340(delta)	A260	A260(delta)	A280	A280(delta)
6/3/2022 2:34:27 AM	1	0.00	0.601	0.0000	1.431	0.0000	0.351	0.0000
6/3/2022 2:34:29 AM	1	2.00	0.597	-0.0043	1.429	-0.0021	0.354	0.0029
6/3/2022 2:34:31 AM	1	4.00	0.591	-0.0065	1.431	0.0026	0.352	-0.0023
6/3/2022 2:34:33 AM	1	6.00	0.584	-0.0065	1.430	-0.0013	0.352	0.0004
6/3/2022 2:34:35 AM	1	8.00	0.579	-0.0053	1.442	0.0116	0.354	0.0016
6/3/2022 2:34:37 AM	1	10.00	0.572	-0.0070	1.428	-0.0135	0.354	0.0002
6/3/2022 2:34:39 AM	1	12.00	0.566	-0.0062	1.440	0.0122	0.353	-0.0007
6/3/2022 2:34:41 AM	1	14.00	0.560	-0.0057	1.448	0.0073	0.354	0.0010
6/3/2022 2:34:43 AM	1	16.00	0.554	-0.0060	1.448	0.0004	0.355	0.0004
6/3/2022 2:34:45 AM	1	18.00	0.551	-0.0030	1.460	0.0124	0.356	0.0009
6/3/2022 2:34:47 AM	1	20.00	0.544	-0.0073	1.458	-0.0023	0.356	-0.0001
6/3/2022 2:34:49 AM	1	22.00	0.541	-0.0032	1.465	0.0072	0.356	0.0009
6/3/2022 2:34:51 AM	1	24.00	0.533	-0.0080	1.472	0.0070	0.355	-0.0019
6/3/2022 2:34:53 AM	1	26.00	0.528	-0.0044	1.468	-0.0043	0.356	0.0014
6/3/2022 2:34:55 AM	1	28.00	0.519	-0.0091	1.473	0.0051	0.356	-0.0004
6/3/2022 2:34:57 AM	1	30.00	0.514	-0.0051	1.482	0.0085	0.357	0.0013
6/3/2022 2:34:59 AM	1	32.00	0.505	-0.0085	1.474	-0.0071	0.355	-0.0022
6/3/2022 2:35:01 AM	1	34.00	0.500	-0.0050	1.482	0.0074	0.355	0.0006
6/3/2022 2:35:03 AM	1	36.00	0.490	-0.0100	1.479	-0.0030	0.356	0.0008
6/3/2022 2:35:05 AM	1	38.00	0.484	-0.0060	1.487	0.0082	0.356	-0.0003
6/3/2022 2:35:07 AM	1	40.00	0.479	-0.0051	1.488	0.0006	0.357	0.0012
6/3/2022 2:35:09 AM	1	42.00	0.473	-0.0066	1.494	0.0062	0.357	0.0004
6/3/2022 2:35:11 AM	1	44.00	0.466	-0.0063	1.505	0.0111	0.358	0.0010
6/3/2022 2:35:13 AM	1	46.00	0.459	-0.0078	1.499	-0.0065	0.357	-0.0010
6/3/2022 2:35:15 AM	1	48.00	0.450	-0.0084	1.496	-0.0025	0.358	0.0006
6/3/2022 2:35:17 AM	1	50.00	0.443	-0.0072	1.505	0.0091	0.357	-0.0009
6/3/2022 2:35:19 AM	1	52.00	0.438	-0.0052	1.515	0.0102	0.358	0.0014
6/3/2022 2:35:21 AM	1	54.00	0.427	-0.0105	1.515	0.0002	0.357	-0.0014
6/3/2022 2:35:23 AM	1	56.00	0.420	-0.0071	1.525	0.0091	0.359	0.0019
6/3/2022 2:35:25 AM	1	58.00	0.415	-0.0057	1.527	0.0024	0.359	-0.0003
6/3/2022 2:35:27 AM	1	60.00	0.409	-0.0059	1.526	-0.0009	0.359	0.0003
