## Supplementary material for "Water content, transition temperature and fragility influence protection and anhydrobiotic capacity": File S8: ldh assay 6_3_2022 2_36_25 AM 9.csv

Date	Stage	Time (seconds)	A340	A340(delta)	A260	A260(delta)	A280	A280(delta)
6/3/2022 2:36:25 AM	1	0.00	0.576	0.0000	1.427	0.0000	0.351	0.0000
6/3/2022 2:36:27 AM	1	2.00	0.565	-0.0116	1.441	0.0142	0.352	0.0006
6/3/2022 2:36:29 AM	1	4.00	0.547	-0.0177	1.448	0.0066	0.353	0.0006
6/3/2022 2:36:31 AM	1	6.00	0.530	-0.0176	1.451	0.0036	0.352	-0.0008
6/3/2022 2:36:33 AM	1	8.00	0.516	-0.0136	1.459	0.0078	0.353	0.0017
6/3/2022 2:36:35 AM	1	10.00	0.501	-0.0146	1.468	0.0092	0.352	-0.0010
6/3/2022 2:36:37 AM	1	12.00	0.485	-0.0163	1.477	0.0089	0.353	0.0005
6/3/2022 2:36:39 AM	1	14.00	0.469	-0.0157	1.473	-0.0042	0.353	-0.0004
6/3/2022 2:36:41 AM	1	16.00	0.454	-0.0152	1.483	0.0098	0.353	0.0009
6/3/2022 2:36:43 AM	1	18.00	0.438	-0.0161	1.483	0.0004	0.353	-0.0008
6/3/2022 2:36:45 AM	1	20.00	0.422	-0.0158	1.483	-0.0006	0.351	-0.0012
6/3/2022 2:36:47 AM	1	22.00	0.406	-0.0158	1.498	0.0158	0.353	0.0012
6/3/2022 2:36:49 AM	1	24.00	0.391	-0.0157	1.507	0.0086	0.353	-0.0001
6/3/2022 2:36:51 AM	1	26.00	0.376	-0.0144	1.515	0.0077	0.353	-0.0001
6/3/2022 2:36:53 AM	1	28.00	0.361	-0.0154	1.523	0.0080	0.353	0.0006
6/3/2022 2:36:55 AM	1	30.00	0.346	-0.0147	1.543	0.0200	0.355	0.0018
6/3/2022 2:36:57 AM	1	32.00	0.331	-0.0152	1.536	-0.0065	0.353	-0.0016
6/3/2022 2:36:59 AM	1	34.00	0.318	-0.0133	1.543	0.0065	0.355	0.0019
6/3/2022 2:37:01 AM	1	36.00	0.301	-0.0166	1.554	0.0112	0.355	-0.0002
6/3/2022 2:37:03 AM	1	38.00	0.287	-0.0141	1.559	0.0055	0.357	0.0016
6/3/2022 2:37:05 AM	1	40.00	0.272	-0.0149	1.565	0.0054	0.356	-0.0003
6/3/2022 2:37:07 AM	1	42.00	0.259	-0.0130	1.569	0.0040	0.359	0.0021
6/3/2022 2:37:09 AM	1	44.00	0.245	-0.0146	1.588	0.0195	0.359	0.0002
6/3/2022 2:37:11 AM	1	46.00	0.230	-0.0148	1.589	0.0007	0.357	-0.0014
6/3/2022 2:37:13 AM	1	48.00	0.218	-0.0123	1.606	0.0174	0.359	0.0014
6/3/2022 2:37:15 AM	1	50.00	0.203	-0.0149	1.608	0.0018	0.360	0.0012
6/3/2022 2:37:17 AM	1	52.00	0.191	-0.0118	1.618	0.0101	0.362	0.0020
6/3/2022 2:37:19 AM	1	54.00	0.176	-0.0147	1.629	0.0111	0.361	-0.0014
6/3/2022 2:37:21 AM	1	56.00	0.164	-0.0120	1.627	-0.0029	0.361	0.0007
6/3/2022 2:37:23 AM	1	58.00	0.152	-0.0124	1.649	0.0226	0.362	0.0007
6/3/2022 2:37:25 AM	1	60.00	0.140	-0.0118	1.635	-0.0141	0.362	-0.0001
