## Supplementary material for "Water content, transition temperature and fragility influence protection and anhydrobiotic capacity": File S8: ldh assay 6_3_2022 2_38_23 AM 10.csv

Date	Stage	Time (seconds)	A340	A340(delta)	A260	A260(delta)	A280	A280(delta)
6/3/2022 2:38:23 AM	1	0.00	0.604	0.0000	1.462	0.0000	0.359	0.0000
6/3/2022 2:38:25 AM	1	2.00	0.594	-0.0097	1.458	-0.0039	0.360	0.0012
6/3/2022 2:38:27 AM	1	4.00	0.588	-0.0060	1.466	0.0081	0.360	-0.0005
6/3/2022 2:38:29 AM	1	6.00	0.582	-0.0061	1.491	0.0247	0.365	0.0049
6/3/2022 2:38:31 AM	1	8.00	0.575	-0.0069	1.489	-0.0023	0.364	-0.0010
6/3/2022 2:38:33 AM	1	10.00	0.567	-0.0084	1.516	0.0270	0.367	0.0032
6/3/2022 2:38:35 AM	1	12.00	0.562	-0.0051	1.508	-0.0082	0.367	0.0004
6/3/2022 2:38:37 AM	1	14.00	0.551	-0.0101	1.519	0.0111	0.367	0.0002
6/3/2022 2:38:39 AM	1	16.00	0.535	-0.0166	1.507	-0.0119	0.365	-0.0025
6/3/2022 2:38:41 AM	1	18.00	0.523	-0.0117	1.501	-0.0060	0.364	-0.0013
6/3/2022 2:38:43 AM	1	20.00	0.513	-0.0101	1.505	0.0038	0.362	-0.0016
6/3/2022 2:38:45 AM	1	22.00	0.504	-0.0092	1.509	0.0044	0.363	0.0010
6/3/2022 2:38:47 AM	1	24.00	0.493	-0.0107	1.508	-0.0015	0.362	-0.0008
6/3/2022 2:38:49 AM	1	26.00	0.486	-0.0075	1.525	0.0177	0.366	0.0037
6/3/2022 2:38:51 AM	1	28.00	0.478	-0.0075	1.536	0.0108	0.367	0.0007
6/3/2022 2:38:53 AM	1	30.00	0.470	-0.0076	1.550	0.0138	0.369	0.0029
6/3/2022 2:38:55 AM	1	32.00	0.457	-0.0138	1.552	0.0022	0.368	-0.0018
6/3/2022 2:38:57 AM	1	34.00	0.448	-0.0088	1.548	-0.0044	0.368	0.0003
6/3/2022 2:38:59 AM	1	36.00	0.437	-0.0112	1.547	-0.0003	0.368	-0.0002
6/3/2022 2:39:01 AM	1	38.00	0.423	-0.0133	1.554	0.0064	0.363	-0.0044
6/3/2022 2:39:03 AM	1	40.00	0.412	-0.0116	1.540	-0.0134	0.365	0.0016
6/3/2022 2:39:05 AM	1	42.00	0.400	-0.0121	1.548	0.0077	0.361	-0.0042
6/3/2022 2:39:07 AM	1	44.00	0.388	-0.0119	1.542	-0.0056	0.360	-0.0009
6/3/2022 2:39:09 AM	1	46.00	0.379	-0.0091	1.545	0.0027	0.361	0.0009
6/3/2022 2:39:11 AM	1	48.00	0.371	-0.0077	1.558	0.0129	0.362	0.0014
6/3/2022 2:39:13 AM	1	50.00	0.361	-0.0095	1.575	0.0172	0.364	0.0014
6/3/2022 2:39:15 AM	1	52.00	0.353	-0.0081	1.588	0.0123	0.368	0.0040
6/3/2022 2:39:17 AM	1	54.00	0.344	-0.0091	1.594	0.0061	0.368	0.0001
6/3/2022 2:39:19 AM	1	56.00	0.337	-0.0075	1.600	0.0065	0.368	0.0006
6/3/2022 2:39:21 AM	1	58.00	0.325	-0.0118	1.611	0.0111	0.369	0.0006
6/3/2022 2:39:23 AM	1	60.00	0.316	-0.0090	1.615	0.0038	0.370	0.0014
