## Supplementary material for "Water content, transition temperature and fragility influence protection and anhydrobiotic capacity": File S8: ldh assay 6_3_2022 2_40_15 AM 11.csv

Date	Stage	Time (seconds)	A340	A340(delta)	A260	A260(delta)	A280	A280(delta)
6/3/2022 2:40:15 AM	1	0.00	0.576	0.0000	1.432	0.0000	0.353	0.0000
6/3/2022 2:40:17 AM	1	2.00	0.559	-0.0168	1.436	0.0031	0.353	0.0005
6/3/2022 2:40:19 AM	1	4.00	0.544	-0.0147	1.453	0.0173	0.356	0.0027
6/3/2022 2:40:21 AM	1	6.00	0.525	-0.0186	1.456	0.0033	0.354	-0.0023
6/3/2022 2:40:23 AM	1	8.00	0.508	-0.0173	1.469	0.0124	0.355	0.0016
6/3/2022 2:40:25 AM	1	10.00	0.492	-0.0164	1.477	0.0081	0.355	-0.0003
6/3/2022 2:40:27 AM	1	12.00	0.472	-0.0197	1.494	0.0174	0.356	0.0011
6/3/2022 2:40:29 AM	1	14.00	0.457	-0.0148	1.501	0.0075	0.357	0.0005
6/3/2022 2:40:31 AM	1	16.00	0.439	-0.0185	1.507	0.0058	0.357	0.0007
6/3/2022 2:40:33 AM	1	18.00	0.422	-0.0167	1.507	-0.0004	0.356	-0.0013
6/3/2022 2:40:35 AM	1	20.00	0.405	-0.0171	1.515	0.0083	0.358	0.0024
6/3/2022 2:40:37 AM	1	22.00	0.389	-0.0162	1.526	0.0105	0.358	-0.0005
6/3/2022 2:40:39 AM	1	24.00	0.369	-0.0195	1.530	0.0039	0.359	0.0007
6/3/2022 2:40:41 AM	1	26.00	0.351	-0.0181	1.531	0.0017	0.357	-0.0015
6/3/2022 2:40:43 AM	1	28.00	0.333	-0.0178	1.540	0.0088	0.358	0.0008
6/3/2022 2:40:45 AM	1	30.00	0.315	-0.0181	1.539	-0.0011	0.356	-0.0024
6/3/2022 2:40:47 AM	1	32.00	0.298	-0.0169	1.555	0.0158	0.357	0.0017
6/3/2022 2:40:49 AM	1	34.00	0.282	-0.0166	1.565	0.0097	0.359	0.0022
6/3/2022 2:40:51 AM	1	36.00	0.267	-0.0151	1.577	0.0123	0.360	0.0004
6/3/2022 2:40:53 AM	1	38.00	0.249	-0.0178	1.576	-0.0007	0.361	0.0008
6/3/2022 2:40:55 AM	1	40.00	0.233	-0.0162	1.593	0.0165	0.362	0.0016
6/3/2022 2:40:57 AM	1	42.00	0.218	-0.0148	1.615	0.0228	0.363	0.0013
6/3/2022 2:40:59 AM	1	44.00	0.202	-0.0161	1.614	-0.0016	0.363	-0.0007
6/3/2022 2:41:01 AM	1	46.00	0.187	-0.0145	1.635	0.0209	0.365	0.0019
6/3/2022 2:41:03 AM	1	48.00	0.173	-0.0144	1.639	0.0044	0.366	0.0012
6/3/2022 2:41:05 AM	1	50.00	0.157	-0.0154	1.648	0.0088	0.364	-0.0016
6/3/2022 2:41:07 AM	1	52.00	0.143	-0.0141	1.655	0.0068	0.364	0.0003
6/3/2022 2:41:09 AM	1	54.00	0.130	-0.0132	1.658	0.0032	0.366	0.0013
6/3/2022 2:41:11 AM	1	56.00	0.119	-0.0112	1.664	0.0056	0.367	0.0015
6/3/2022 2:41:13 AM	1	58.00	0.105	-0.0135	1.669	0.0058	0.368	0.0003
6/3/2022 2:41:15 AM	1	60.00	0.094	-0.0111	1.680	0.0106	0.368	0.0008
