## Supplementary material for "Water content, transition temperature and fragility influence protection and anhydrobiotic capacity": File S8: ldh assay 6_3_2022 2_42_21 AM 12.csv

Date	Stage	Time (seconds)	A340	A340(delta)	A260	A260(delta)	A280	A280(delta)
6/3/2022 2:42:21 AM	1	0.00	0.608	0.0000	1.450	0.0000	0.357	0.0000
6/3/2022 2:42:23 AM	1	2.00	0.603	-0.0045	1.462	0.0121	0.359	0.0023
6/3/2022 2:42:25 AM	1	4.00	0.597	-0.0060	1.466	0.0042	0.359	-0.0003
6/3/2022 2:42:27 AM	1	6.00	0.590	-0.0075	1.470	0.0038	0.360	0.0010
6/3/2022 2:42:29 AM	1	8.00	0.585	-0.0049	1.481	0.0112	0.364	0.0039
6/3/2022 2:42:31 AM	1	10.00	0.576	-0.0090	1.486	0.0044	0.360	-0.0041
6/3/2022 2:42:33 AM	1	12.00	0.567	-0.0083	1.482	-0.0038	0.360	0.0003
6/3/2022 2:42:35 AM	1	14.00	0.559	-0.0080	1.480	-0.0015	0.360	-0.0002
6/3/2022 2:42:37 AM	1	16.00	0.552	-0.0071	1.483	0.0032	0.361	0.0013
6/3/2022 2:42:39 AM	1	18.00	0.544	-0.0081	1.496	0.0123	0.361	-0.0007
6/3/2022 2:42:41 AM	1	20.00	0.534	-0.0105	1.487	-0.0088	0.358	-0.0031
6/3/2022 2:42:43 AM	1	22.00	0.525	-0.0086	1.496	0.0095	0.359	0.0018
6/3/2022 2:42:45 AM	1	24.00	0.520	-0.0056	1.493	-0.0038	0.361	0.0015
6/3/2022 2:42:47 AM	1	26.00	0.509	-0.0104	1.500	0.0074	0.358	-0.0030
6/3/2022 2:42:49 AM	1	28.00	0.503	-0.0059	1.497	-0.0032	0.360	0.0024
6/3/2022 2:42:51 AM	1	30.00	0.495	-0.0086	1.500	0.0027	0.359	-0.0009
6/3/2022 2:42:53 AM	1	32.00	0.485	-0.0094	1.514	0.0143	0.359	-0.0002
6/3/2022 2:42:55 AM	1	34.00	0.474	-0.0111	1.507	-0.0074	0.358	-0.0010
6/3/2022 2:42:57 AM	1	36.00	0.469	-0.0048	1.512	0.0055	0.361	0.0024
6/3/2022 2:42:59 AM	1	38.00	0.462	-0.0076	1.526	0.0142	0.359	-0.0011
6/3/2022 2:43:01 AM	1	40.00	0.454	-0.0075	1.532	0.0062	0.362	0.0022
6/3/2022 2:43:03 AM	1	42.00	0.447	-0.0075	1.536	0.0035	0.363	0.0012
6/3/2022 2:43:05 AM	1	44.00	0.437	-0.0094	1.524	-0.0118	0.360	-0.0024
6/3/2022 2:43:07 AM	1	46.00	0.429	-0.0082	1.546	0.0218	0.362	0.0013
6/3/2022 2:43:09 AM	1	48.00	0.423	-0.0066	1.548	0.0019	0.363	0.0018
6/3/2022 2:43:11 AM	1	50.00	0.416	-0.0070	1.552	0.0043	0.365	0.0014
6/3/2022 2:43:13 AM	1	52.00	0.406	-0.0099	1.561	0.0093	0.364	-0.0011
6/3/2022 2:43:15 AM	1	54.00	0.399	-0.0068	1.560	-0.0012	0.365	0.0008
6/3/2022 2:43:17 AM	1	56.00	0.388	-0.0105	1.566	0.0055	0.364	-0.0005
6/3/2022 2:43:19 AM	1	58.00	0.381	-0.0073	1.571	0.0053	0.365	0.0013
6/3/2022 2:43:21 AM	1	60.00	0.373	-0.0083	1.580	0.0088	0.364	-0.0011
