## Supplementary material for "Water content, transition temperature and fragility influence protection and anhydrobiotic capacity": File S8: ldh assay 6_3_2022 2_44_17 AM 13.csv

Date	Stage	Time (seconds)	A340	A340(delta)	A260	A260(delta)	A280	A280(delta)
6/3/2022 2:44:17 AM	1	0.00	0.577	0.0000	1.440	0.0000	0.353	0.0000
6/3/2022 2:44:19 AM	1	2.00	0.558	-0.0186	1.442	0.0022	0.353	0.0001
6/3/2022 2:44:21 AM	1	4.00	0.545	-0.0130	1.459	0.0173	0.356	0.0030
6/3/2022 2:44:23 AM	1	6.00	0.525	-0.0203	1.458	-0.0009	0.355	-0.0011
6/3/2022 2:44:25 AM	1	8.00	0.504	-0.0209	1.464	0.0060	0.353	-0.0025
6/3/2022 2:44:27 AM	1	10.00	0.488	-0.0166	1.477	0.0123	0.356	0.0030
6/3/2022 2:44:29 AM	1	12.00	0.474	-0.0135	1.488	0.0112	0.357	0.0012
6/3/2022 2:44:31 AM	1	14.00	0.455	-0.0190	1.494	0.0066	0.355	-0.0016
6/3/2022 2:44:33 AM	1	16.00	0.435	-0.0199	1.507	0.0128	0.356	0.0003
6/3/2022 2:44:35 AM	1	18.00	0.414	-0.0216	1.503	-0.0044	0.355	-0.0011
6/3/2022 2:44:37 AM	1	20.00	0.396	-0.0171	1.504	0.0012	0.354	-0.0006
6/3/2022 2:44:39 AM	1	22.00	0.376	-0.0199	1.517	0.0130	0.353	-0.0009
6/3/2022 2:44:41 AM	1	24.00	0.359	-0.0176	1.521	0.0038	0.354	0.0006
6/3/2022 2:44:43 AM	1	26.00	0.339	-0.0198	1.532	0.0110	0.352	-0.0012
6/3/2022 2:44:45 AM	1	28.00	0.322	-0.0171	1.538	0.0061	0.354	0.0019
6/3/2022 2:44:47 AM	1	30.00	0.307	-0.0148	1.552	0.0140	0.356	0.0016
6/3/2022 2:44:49 AM	1	32.00	0.289	-0.0182	1.562	0.0097	0.355	-0.0005
6/3/2022 2:44:51 AM	1	34.00	0.273	-0.0156	1.559	-0.0026	0.357	0.0016
6/3/2022 2:44:53 AM	1	36.00	0.257	-0.0159	1.565	0.0060	0.357	0.0002
6/3/2022 2:44:55 AM	1	38.00	0.242	-0.0153	1.595	0.0302	0.359	0.0018
6/3/2022 2:44:57 AM	1	40.00	0.226	-0.0162	1.595	-0.0007	0.358	-0.0004
6/3/2022 2:44:59 AM	1	42.00	0.210	-0.0160	1.605	0.0102	0.360	0.0017
6/3/2022 2:45:01 AM	1	44.00	0.195	-0.0154	1.602	-0.0031	0.361	0.0005
6/3/2022 2:45:03 AM	1	46.00	0.178	-0.0169	1.630	0.0282	0.360	-0.0002
6/3/2022 2:45:05 AM	1	48.00	0.166	-0.0113	1.633	0.0034	0.362	0.0014
6/3/2022 2:45:07 AM	1	50.00	0.151	-0.0152	1.631	-0.0023	0.362	-0.0001
6/3/2022 2:45:09 AM	1	52.00	0.138	-0.0136	1.635	0.0039	0.363	0.0015
6/3/2022 2:45:11 AM	1	54.00	0.123	-0.0148	1.657	0.0224	0.364	0.0008
6/3/2022 2:45:13 AM	1	56.00	0.111	-0.0114	1.649	-0.0087	0.363	-0.0015
6/3/2022 2:45:15 AM	1	58.00	0.100	-0.0115	1.658	0.0094	0.363	0.0008
6/3/2022 2:45:17 AM	1	60.00	0.088	-0.0116	1.657	-0.0006	0.361	-0.0023
