## Supplementary material for "Water content, transition temperature and fragility influence protection and anhydrobiotic capacity": File S8: ldh assay 6_3_2022 2_46_10 AM 14.csv

Date	Stage	Time (seconds)	A340	A340(delta)	A260	A260(delta)	A280	A280(delta)
6/3/2022 2:46:10 AM	1	0.00	0.619	0.0000	1.450	0.0000	0.359	0.0000
6/3/2022 2:46:12 AM	1	2.00	0.617	-0.0021	1.462	0.0119	0.362	0.0023
6/3/2022 2:46:14 AM	1	4.00	0.611	-0.0055	1.464	0.0016	0.360	-0.0017
6/3/2022 2:46:16 AM	1	6.00	0.607	-0.0038	1.457	-0.0070	0.362	0.0017
6/3/2022 2:46:18 AM	1	8.00	0.604	-0.0037	1.464	0.0070	0.362	0.0002
6/3/2022 2:46:20 AM	1	10.00	0.601	-0.0032	1.467	0.0037	0.363	0.0010
6/3/2022 2:46:22 AM	1	12.00	0.598	-0.0029	1.472	0.0051	0.361	-0.0015
6/3/2022 2:46:24 AM	1	14.00	0.593	-0.0046	1.464	-0.0087	0.362	0.0001
6/3/2022 2:46:26 AM	1	16.00	0.588	-0.0056	1.475	0.0117	0.362	0.0006
6/3/2022 2:46:28 AM	1	18.00	0.585	-0.0027	1.470	-0.0052	0.362	0.0002
6/3/2022 2:46:30 AM	1	20.00	0.581	-0.0037	1.475	0.0044	0.363	0.0007
6/3/2022 2:46:32 AM	1	22.00	0.575	-0.0062	1.482	0.0078	0.364	0.0006
6/3/2022 2:46:34 AM	1	24.00	0.571	-0.0038	1.477	-0.0055	0.361	-0.0023
6/3/2022 2:46:36 AM	1	26.00	0.567	-0.0045	1.485	0.0082	0.364	0.0026
6/3/2022 2:46:38 AM	1	28.00	0.562	-0.0048	1.490	0.0045	0.363	-0.0006
6/3/2022 2:46:40 AM	1	30.00	0.556	-0.0061	1.498	0.0080	0.363	-0.0004
6/3/2022 2:46:42 AM	1	32.00	0.551	-0.0052	1.493	-0.0041	0.362	-0.0007
6/3/2022 2:46:44 AM	1	34.00	0.546	-0.0050	1.493	-0.0005	0.362	-0.0002
6/3/2022 2:46:46 AM	1	36.00	0.542	-0.0033	1.498	0.0048	0.363	0.0009
6/3/2022 2:46:48 AM	1	38.00	0.538	-0.0043	1.502	0.0038	0.364	0.0005
6/3/2022 2:46:50 AM	1	40.00	0.531	-0.0069	1.506	0.0044	0.363	-0.0002
6/3/2022 2:46:52 AM	1	42.00	0.527	-0.0039	1.505	-0.0009	0.363	-0.0001
6/3/2022 2:46:54 AM	1	44.00	0.520	-0.0074	1.504	-0.0007	0.362	-0.0014
6/3/2022 2:46:56 AM	1	46.00	0.515	-0.0051	1.501	-0.0030	0.363	0.0008
6/3/2022 2:46:58 AM	1	48.00	0.510	-0.0046	1.507	0.0055	0.362	-0.0007
6/3/2022 2:47:00 AM	1	50.00	0.507	-0.0034	1.505	-0.0015	0.362	0.0003
6/3/2022 2:47:02 AM	1	52.00	0.499	-0.0081	1.509	0.0040	0.362	-0.0006
6/3/2022 2:47:04 AM	1	54.00	0.495	-0.0040	1.516	0.0067	0.362	0.0002
6/3/2022 2:47:06 AM	1	56.00	0.491	-0.0039	1.512	-0.0043	0.363	0.0008
6/3/2022 2:47:08 AM	1	58.00	0.482	-0.0090	1.518	0.0059	0.361	-0.0014
6/3/2022 2:47:10 AM	1	60.00	0.479	-0.0026	1.534	0.0163	0.364	0.0027
