## Supplementary material for "Water content, transition temperature and fragility influence protection and anhydrobiotic capacity": File S8: ldh assay 6_3_2022 2_48_12 AM 15.csv

Date	Stage	Time (seconds)	A340	A340(delta)	A260	A260(delta)	A280	A280(delta)
6/3/2022 2:48:12 AM	1	0.00	0.575	0.0000	1.438	0.0000	0.352	0.0000
6/3/2022 2:48:14 AM	1	2.00	0.559	-0.0159	1.452	0.0143	0.353	0.0007
6/3/2022 2:48:16 AM	1	4.00	0.541	-0.0179	1.456	0.0040	0.355	0.0019
6/3/2022 2:48:18 AM	1	6.00	0.526	-0.0153	1.467	0.0108	0.355	0.0004
6/3/2022 2:48:20 AM	1	8.00	0.506	-0.0193	1.481	0.0146	0.356	0.0003
6/3/2022 2:48:22 AM	1	10.00	0.491	-0.0159	1.486	0.0047	0.358	0.0020
6/3/2022 2:48:24 AM	1	12.00	0.472	-0.0185	1.495	0.0093	0.356	-0.0015
6/3/2022 2:48:26 AM	1	14.00	0.455	-0.0167	1.508	0.0125	0.357	0.0005
6/3/2022 2:48:28 AM	1	16.00	0.438	-0.0174	1.516	0.0087	0.358	0.0015
6/3/2022 2:48:30 AM	1	18.00	0.420	-0.0179	1.525	0.0089	0.358	-0.0002
6/3/2022 2:48:32 AM	1	20.00	0.403	-0.0173	1.536	0.0105	0.359	0.0006
6/3/2022 2:48:34 AM	1	22.00	0.385	-0.0178	1.538	0.0024	0.358	-0.0008
6/3/2022 2:48:36 AM	1	24.00	0.368	-0.0165	1.549	0.0106	0.360	0.0019
6/3/2022 2:48:38 AM	1	26.00	0.351	-0.0174	1.556	0.0077	0.359	-0.0005
6/3/2022 2:48:40 AM	1	28.00	0.333	-0.0185	1.566	0.0096	0.359	0.0001
6/3/2022 2:48:42 AM	1	30.00	0.315	-0.0173	1.577	0.0107	0.361	0.0018
6/3/2022 2:48:44 AM	1	32.00	0.299	-0.0163	1.578	0.0009	0.360	-0.0011
6/3/2022 2:48:46 AM	1	34.00	0.286	-0.0128	1.597	0.0195	0.365	0.0047
6/3/2022 2:48:48 AM	1	36.00	0.265	-0.0208	1.597	-0.0002	0.359	-0.0058
6/3/2022 2:48:50 AM	1	38.00	0.249	-0.0160	1.596	-0.0006	0.361	0.0022
6/3/2022 2:48:52 AM	1	40.00	0.233	-0.0160	1.612	0.0159	0.363	0.0016
6/3/2022 2:48:54 AM	1	42.00	0.219	-0.0141	1.625	0.0125	0.363	0.0006
6/3/2022 2:48:56 AM	1	44.00	0.204	-0.0158	1.635	0.0102	0.363	-0.0006
6/3/2022 2:48:58 AM	1	46.00	0.188	-0.0159	1.634	-0.0011	0.365	0.0020
6/3/2022 2:49:00 AM	1	48.00	0.174	-0.0137	1.638	0.0040	0.364	-0.0007
6/3/2022 2:49:02 AM	1	50.00	0.161	-0.0131	1.654	0.0167	0.367	0.0030
6/3/2022 2:49:04 AM	1	52.00	0.146	-0.0145	1.657	0.0023	0.367	-0.0002
6/3/2022 2:49:06 AM	1	54.00	0.133	-0.0132	1.664	0.0077	0.366	-0.0009
6/3/2022 2:49:08 AM	1	56.00	0.121	-0.0120	1.672	0.0072	0.367	0.0008
6/3/2022 2:49:10 AM	1	58.00	0.109	-0.0125	1.680	0.0085	0.367	0.0001
6/3/2022 2:49:12 AM	1	60.00	0.098	-0.0107	1.687	0.0067	0.367	0.0004
