## Supplementary material for "Water content, transition temperature and fragility influence protection and anhydrobiotic capacity": File S8: ldh assay 6_3_2022 2_50_22 AM 16.csv

Date	Stage	Time (seconds)	A340	A340(delta)	A260	A260(delta)	A280	A280(delta)
6/3/2022 2:50:22 AM	1	0.00	0.618	0.0000	1.460	0.0000	0.360	0.0000
6/3/2022 2:50:24 AM	1	2.00	0.613	-0.0046	1.466	0.0056	0.361	0.0014
6/3/2022 2:50:26 AM	1	4.00	0.607	-0.0063	1.461	-0.0049	0.363	0.0014
6/3/2022 2:50:28 AM	1	6.00	0.602	-0.0045	1.462	0.0012	0.363	0.0005
6/3/2022 2:50:30 AM	1	8.00	0.598	-0.0042	1.473	0.0111	0.363	0.0002
6/3/2022 2:50:32 AM	1	10.00	0.591	-0.0076	1.485	0.0121	0.362	-0.0016
6/3/2022 2:50:34 AM	1	12.00	0.586	-0.0051	1.485	0.0000	0.363	0.0010
6/3/2022 2:50:36 AM	1	14.00	0.581	-0.0047	1.489	0.0033	0.362	-0.0004
6/3/2022 2:50:38 AM	1	16.00	0.570	-0.0110	1.475	-0.0141	0.360	-0.0022
6/3/2022 2:50:40 AM	1	18.00	0.566	-0.0037	1.479	0.0047	0.360	0.0002
6/3/2022 2:50:42 AM	1	20.00	0.560	-0.0063	1.484	0.0048	0.362	0.0021
6/3/2022 2:50:44 AM	1	22.00	0.551	-0.0088	1.487	0.0032	0.360	-0.0018
6/3/2022 2:50:46 AM	1	24.00	0.544	-0.0072	1.500	0.0122	0.361	0.0006
6/3/2022 2:50:48 AM	1	26.00	0.537	-0.0070	1.487	-0.0129	0.361	-0.0002
6/3/2022 2:50:50 AM	1	28.00	0.531	-0.0056	1.499	0.0125	0.362	0.0010
6/3/2022 2:50:52 AM	1	30.00	0.521	-0.0101	1.489	-0.0096	0.360	-0.0022
6/3/2022 2:50:54 AM	1	32.00	0.518	-0.0035	1.499	0.0097	0.361	0.0015
6/3/2022 2:50:56 AM	1	34.00	0.514	-0.0041	1.506	0.0073	0.362	0.0009
6/3/2022 2:50:58 AM	1	36.00	0.506	-0.0081	1.504	-0.0024	0.362	0.0001
6/3/2022 2:51:00 AM	1	38.00	0.497	-0.0082	1.513	0.0085	0.360	-0.0021
6/3/2022 2:51:02 AM	1	40.00	0.490	-0.0070	1.513	-0.0001	0.360	0.0002
6/3/2022 2:51:04 AM	1	42.00	0.487	-0.0034	1.518	0.0053	0.363	0.0026
6/3/2022 2:51:06 AM	1	44.00	0.479	-0.0076	1.531	0.0127	0.362	-0.0006
6/3/2022 2:51:08 AM	1	46.00	0.476	-0.0039	1.528	-0.0028	0.365	0.0023
6/3/2022 2:51:10 AM	1	48.00	0.469	-0.0071	1.531	0.0035	0.364	-0.0003
6/3/2022 2:51:12 AM	1	50.00	0.461	-0.0075	1.541	0.0100	0.363	-0.0011
6/3/2022 2:51:14 AM	1	52.00	0.455	-0.0059	1.538	-0.0033	0.363	-0.0003
6/3/2022 2:51:16 AM	1	54.00	0.447	-0.0078	1.543	0.0052	0.363	0.0004
6/3/2022 2:51:18 AM	1	56.00	0.441	-0.0062	1.549	0.0059	0.364	0.0009
6/3/2022 2:51:20 AM	1	58.00	0.436	-0.0055	1.542	-0.0074	0.366	0.0014
6/3/2022 2:51:22 AM	1	60.00	0.427	-0.0090	1.552	0.0103	0.366	-0.0001
