## Supplementary material for "Water content, transition temperature and fragility influence protection and anhydrobiotic capacity": File S8: ldh assay 6_3_2022 2_58_05 AM 17.csv

Date	Stage	Time (seconds)	A340	A340(delta)	A260	A260(delta)	A280	A280(delta)
6/3/2022 2:58:05 AM	1	0.00	0.583	0.0000	1.460	0.0000	0.356	0.0000
6/3/2022 2:58:07 AM	1	2.00	0.570	-0.0135	1.480	0.0198	0.358	0.0014
6/3/2022 2:58:09 AM	1	4.00	0.556	-0.0140	1.465	-0.0151	0.358	0.0000
6/3/2022 2:58:11 AM	1	6.00	0.544	-0.0119	1.483	0.0181	0.360	0.0026
6/3/2022 2:58:13 AM	1	8.00	0.526	-0.0185	1.490	0.0070	0.358	-0.0022
6/3/2022 2:58:15 AM	1	10.00	0.512	-0.0134	1.493	0.0032	0.360	0.0013
6/3/2022 2:58:17 AM	1	12.00	0.498	-0.0145	1.500	0.0069	0.359	-0.0003
6/3/2022 2:58:19 AM	1	14.00	0.484	-0.0139	1.504	0.0038	0.362	0.0024
6/3/2022 2:58:21 AM	1	16.00	0.468	-0.0160	1.515	0.0108	0.361	-0.0009
6/3/2022 2:58:23 AM	1	18.00	0.452	-0.0154	1.508	-0.0065	0.362	0.0010
6/3/2022 2:58:25 AM	1	20.00	0.439	-0.0135	1.533	0.0250	0.362	0.0007
6/3/2022 2:58:27 AM	1	22.00	0.421	-0.0179	1.546	0.0123	0.362	0.0000
6/3/2022 2:58:29 AM	1	24.00	0.406	-0.0150	1.542	-0.0037	0.361	-0.0015
6/3/2022 2:58:31 AM	1	26.00	0.389	-0.0168	1.562	0.0205	0.362	0.0013
6/3/2022 2:58:33 AM	1	28.00	0.374	-0.0149	1.569	0.0070	0.363	0.0007
6/3/2022 2:58:35 AM	1	30.00	0.355	-0.0195	1.565	-0.0044	0.361	-0.0016
6/3/2022 2:58:37 AM	1	32.00	0.340	-0.0153	1.577	0.0117	0.361	-0.0002
6/3/2022 2:58:39 AM	1	34.00	0.325	-0.0146	1.577	0.0003	0.361	0.0003
6/3/2022 2:58:41 AM	1	36.00	0.310	-0.0151	1.584	0.0073	0.362	0.0004
6/3/2022 2:58:43 AM	1	38.00	0.295	-0.0146	1.595	0.0106	0.363	0.0014
6/3/2022 2:58:45 AM	1	40.00	0.279	-0.0162	1.599	0.0043	0.362	-0.0009
6/3/2022 2:58:47 AM	1	42.00	0.263	-0.0162	1.613	0.0138	0.362	-0.0007
6/3/2022 2:58:49 AM	1	44.00	0.248	-0.0146	1.602	-0.0108	0.362	0.0006
6/3/2022 2:58:51 AM	1	46.00	0.233	-0.0149	1.616	0.0135	0.363	0.0007
6/3/2022 2:58:53 AM	1	48.00	0.220	-0.0131	1.624	0.0080	0.364	0.0010
6/3/2022 2:58:55 AM	1	50.00	0.207	-0.0128	1.634	0.0103	0.366	0.0018
6/3/2022 2:58:57 AM	1	52.00	0.194	-0.0130	1.641	0.0069	0.367	0.0009
6/3/2022 2:58:59 AM	1	54.00	0.180	-0.0139	1.656	0.0155	0.366	-0.0008
6/3/2022 2:59:01 AM	1	56.00	0.167	-0.0134	1.658	0.0017	0.368	0.0025
6/3/2022 2:59:03 AM	1	58.00	0.154	-0.0133	1.682	0.0237	0.368	-0.0004
6/3/2022 2:59:05 AM	1	60.00	0.141	-0.0126	1.675	-0.0069	0.368	0.0006
