## Supplementary material for "Water content, transition temperature and fragility influence protection and anhydrobiotic capacity": File S8: ldh assay 6_3_2022 3_00_52 AM 18.csv

Date	Stage	Time (seconds)	A340	A340(delta)	A260	A260(delta)	A280	A280(delta)
6/3/2022 3:00:52 AM	1	0.00	0.609	0.0000	1.426	0.0000	0.350	0.0000
6/3/2022 3:00:54 AM	1	2.00	0.607	-0.0021	1.420	-0.0061	0.351	0.0003
6/3/2022 3:00:56 AM	1	4.00	0.604	-0.0032	1.429	0.0092	0.350	-0.0007
6/3/2022 3:00:58 AM	1	6.00	0.600	-0.0032	1.431	0.0017	0.352	0.0021
6/3/2022 3:01:00 AM	1	8.00	0.596	-0.0042	1.427	-0.0034	0.350	-0.0024
6/3/2022 3:01:02 AM	1	10.00	0.595	-0.0015	1.432	0.0047	0.350	0.0001
6/3/2022 3:01:04 AM	1	12.00	0.591	-0.0037	1.433	0.0013	0.351	0.0009
6/3/2022 3:01:06 AM	1	14.00	0.591	-0.0003	1.441	0.0077	0.352	0.0008
6/3/2022 3:01:08 AM	1	16.00	0.586	-0.0042	1.439	-0.0022	0.352	0.0001
6/3/2022 3:01:10 AM	1	18.00	0.584	-0.0020	1.433	-0.0054	0.351	-0.0010
6/3/2022 3:01:12 AM	1	20.00	0.581	-0.0036	1.436	0.0026	0.352	0.0009
6/3/2022 3:01:14 AM	1	22.00	0.575	-0.0055	1.433	-0.0035	0.351	-0.0012
6/3/2022 3:01:16 AM	1	24.00	0.573	-0.0028	1.438	0.0053	0.350	-0.0005
6/3/2022 3:01:18 AM	1	26.00	0.572	-0.0005	1.440	0.0016	0.350	0.0002
6/3/2022 3:01:20 AM	1	28.00	0.566	-0.0060	1.439	-0.0002	0.349	-0.0008
6/3/2022 3:01:22 AM	1	30.00	0.561	-0.0048	1.436	-0.0032	0.348	-0.0018
6/3/2022 3:01:24 AM	1	32.00	0.561	-0.0004	1.448	0.0123	0.351	0.0036
6/3/2022 3:01:26 AM	1	34.00	0.559	-0.0020	1.456	0.0071	0.351	-0.0005
6/3/2022 3:01:28 AM	1	36.00	0.554	-0.0045	1.448	-0.0073	0.351	0.0001
6/3/2022 3:01:30 AM	1	38.00	0.553	-0.0014	1.449	0.0008	0.351	0.0000
6/3/2022 3:01:32 AM	1	40.00	0.547	-0.0057	1.456	0.0074	0.351	0.0007
6/3/2022 3:01:34 AM	1	42.00	0.545	-0.0020	1.455	-0.0018	0.350	-0.0014
6/3/2022 3:01:36 AM	1	44.00	0.542	-0.0036	1.453	-0.0016	0.351	0.0008
6/3/2022 3:01:38 AM	1	46.00	0.538	-0.0040	1.449	-0.0038	0.350	-0.0007
6/3/2022 3:01:40 AM	1	48.00	0.534	-0.0041	1.465	0.0163	0.349	-0.0015
6/3/2022 3:01:42 AM	1	50.00	0.531	-0.0022	1.461	-0.0048	0.351	0.0028
6/3/2022 3:01:44 AM	1	52.00	0.527	-0.0040	1.462	0.0014	0.351	-0.0006
6/3/2022 3:01:46 AM	1	54.00	0.522	-0.0054	1.463	0.0012	0.350	-0.0005
6/3/2022 3:01:48 AM	1	56.00	0.518	-0.0042	1.466	0.0030	0.351	0.0003
6/3/2022 3:01:50 AM	1	58.00	0.516	-0.0015	1.462	-0.0043	0.350	-0.0007
6/3/2022 3:01:52 AM	1	60.00	0.513	-0.0031	1.470	0.0082	0.351	0.0009
