## Supplementary material for "Water content, transition temperature and fragility influence protection and anhydrobiotic capacity": File S8: ldh assay 6_3_2022 3_03_02 AM 19.csv

Date	Stage	Time (seconds)	A340	A340(delta)	A260	A260(delta)	A280	A280(delta)
6/3/2022 3:03:03 AM	1	0.00	0.581	0.0000	1.451	0.0000	0.357	0.0000
6/3/2022 3:03:05 AM	1	2.00	0.562	-0.0185	1.462	0.0113	0.357	0.0001
6/3/2022 3:03:07 AM	1	4.00	0.542	-0.0196	1.477	0.0152	0.356	-0.0015
6/3/2022 3:03:09 AM	1	6.00	0.525	-0.0169	1.477	-0.0007	0.357	0.0012
6/3/2022 3:03:11 AM	1	8.00	0.509	-0.0166	1.489	0.0118	0.359	0.0020
6/3/2022 3:03:13 AM	1	10.00	0.492	-0.0169	1.496	0.0071	0.359	-0.0003
6/3/2022 3:03:15 AM	1	12.00	0.476	-0.0155	1.516	0.0203	0.360	0.0017
6/3/2022 3:03:17 AM	1	14.00	0.457	-0.0190	1.517	0.0007	0.361	0.0009
6/3/2022 3:03:19 AM	1	16.00	0.443	-0.0145	1.524	0.0071	0.361	0.0002
6/3/2022 3:03:21 AM	1	18.00	0.423	-0.0197	1.527	0.0036	0.360	-0.0016
6/3/2022 3:03:23 AM	1	20.00	0.407	-0.0161	1.533	0.0053	0.360	0.0006
6/3/2022 3:03:25 AM	1	22.00	0.390	-0.0168	1.542	0.0098	0.363	0.0023
6/3/2022 3:03:27 AM	1	24.00	0.371	-0.0194	1.555	0.0131	0.361	-0.0012
6/3/2022 3:03:29 AM	1	26.00	0.354	-0.0166	1.570	0.0141	0.362	0.0008
6/3/2022 3:03:31 AM	1	28.00	0.336	-0.0181	1.569	-0.0009	0.362	0.0000
6/3/2022 3:03:33 AM	1	30.00	0.318	-0.0178	1.568	-0.0004	0.364	0.0014
6/3/2022 3:03:35 AM	1	32.00	0.302	-0.0162	1.587	0.0191	0.362	-0.0013
6/3/2022 3:03:37 AM	1	34.00	0.286	-0.0161	1.595	0.0081	0.364	0.0017
6/3/2022 3:03:39 AM	1	36.00	0.266	-0.0199	1.617	0.0216	0.364	-0.0003
6/3/2022 3:03:41 AM	1	38.00	0.252	-0.0144	1.618	0.0010	0.365	0.0012
6/3/2022 3:03:43 AM	1	40.00	0.236	-0.0162	1.635	0.0171	0.366	0.0015
6/3/2022 3:03:45 AM	1	42.00	0.219	-0.0169	1.630	-0.0048	0.368	0.0013
6/3/2022 3:03:47 AM	1	44.00	0.202	-0.0162	1.644	0.0138	0.367	-0.0007
6/3/2022 3:03:49 AM	1	46.00	0.188	-0.0142	1.648	0.0042	0.368	0.0010
6/3/2022 3:03:51 AM	1	48.00	0.173	-0.0154	1.665	0.0168	0.368	-0.0003
6/3/2022 3:03:53 AM	1	50.00	0.157	-0.0161	1.656	-0.0090	0.367	-0.0004
6/3/2022 3:03:55 AM	1	52.00	0.144	-0.0125	1.667	0.0111	0.369	0.0015
6/3/2022 3:03:57 AM	1	54.00	0.128	-0.0157	1.672	0.0048	0.367	-0.0020
6/3/2022 3:03:59 AM	1	56.00	0.118	-0.0105	1.689	0.0167	0.369	0.0023
6/3/2022 3:04:01 AM	1	58.00	0.106	-0.0123	1.688	-0.0012	0.368	-0.0008
6/3/2022 3:04:03 AM	1	60.00	0.094	-0.0116	1.680	-0.0080	0.372	0.0034
