## Supplementary material for "Water content, transition temperature and fragility influence protection and anhydrobiotic capacity": File S8: ldh assay 6_3_2022 3_05_09 AM 20.csv

Date	Stage	Time (seconds)	A340	A340(delta)	A260	A260(delta)	A280	A280(delta)
6/3/2022 3:05:09 AM	1	0.00	0.615	0.0000	1.434	0.0000	0.352	0.0000
6/3/2022 3:05:11 AM	1	2.00	0.617	0.0019	1.429	-0.0046	0.354	0.0014
6/3/2022 3:05:13 AM	1	4.00	0.616	-0.0012	1.430	0.0007	0.355	0.0008
6/3/2022 3:05:15 AM	1	6.00	0.613	-0.0024	1.429	-0.0008	0.356	0.0010
6/3/2022 3:05:17 AM	1	8.00	0.617	0.0034	1.444	0.0152	0.357	0.0014
6/3/2022 3:05:19 AM	1	10.00	0.612	-0.0044	1.437	-0.0078	0.356	-0.0010
6/3/2022 3:05:21 AM	1	12.00	0.611	-0.0014	1.431	-0.0056	0.355	-0.0015
6/3/2022 3:05:23 AM	1	14.00	0.609	-0.0014	1.433	0.0016	0.355	0.0003
6/3/2022 3:05:25 AM	1	16.00	0.611	0.0021	1.433	-0.0001	0.356	0.0006
6/3/2022 3:05:27 AM	1	18.00	0.608	-0.0038	1.437	0.0044	0.355	-0.0009
6/3/2022 3:05:29 AM	1	20.00	0.608	0.0007	1.436	-0.0012	0.354	-0.0007
6/3/2022 3:05:31 AM	1	22.00	0.605	-0.0033	1.444	0.0087	0.356	0.0017
6/3/2022 3:05:33 AM	1	24.00	0.603	-0.0018	1.433	-0.0116	0.354	-0.0014
6/3/2022 3:05:35 AM	1	26.00	0.603	-0.0004	1.434	0.0008	0.354	0.0003
6/3/2022 3:05:37 AM	1	28.00	0.601	-0.0022	1.437	0.0028	0.353	-0.0013
6/3/2022 3:05:39 AM	1	30.00	0.598	-0.0026	1.443	0.0060	0.353	0.0001
6/3/2022 3:05:41 AM	1	32.00	0.595	-0.0026	1.436	-0.0066	0.352	-0.0015
6/3/2022 3:05:43 AM	1	34.00	0.592	-0.0029	1.429	-0.0069	0.351	-0.0006
6/3/2022 3:05:45 AM	1	36.00	0.594	0.0010	1.440	0.0107	0.354	0.0032
6/3/2022 3:05:47 AM	1	38.00	0.592	-0.0014	1.440	0.0007	0.353	-0.0014
6/3/2022 3:05:49 AM	1	40.00	0.590	-0.0016	1.442	0.0019	0.353	-0.0002
6/3/2022 3:05:51 AM	1	42.00	0.587	-0.0034	1.435	-0.0076	0.353	0.0001
6/3/2022 3:05:53 AM	1	44.00	0.588	0.0014	1.441	0.0064	0.354	0.0010
6/3/2022 3:05:55 AM	1	46.00	0.586	-0.0027	1.445	0.0036	0.354	-0.0002
6/3/2022 3:05:57 AM	1	48.00	0.584	-0.0022	1.447	0.0024	0.353	-0.0011
6/3/2022 3:05:59 AM	1	50.00	0.582	-0.0014	1.439	-0.0083	0.352	-0.0001
6/3/2022 3:06:01 AM	1	52.00	0.582	0.0002	1.440	0.0017	0.353	0.0004
6/3/2022 3:06:03 AM	1	54.00	0.580	-0.0020	1.445	0.0047	0.354	0.0011
6/3/2022 3:06:05 AM	1	56.00	0.577	-0.0029	1.449	0.0043	0.353	-0.0009
6/3/2022 3:06:07 AM	1	58.00	0.579	0.0012	1.448	-0.0014	0.354	0.0015
6/3/2022 3:06:09 AM	1	60.00	0.577	-0.0019	1.451	0.0026	0.352	-0.0025
