## Supplementary material for "Water content, transition temperature and fragility influence protection and anhydrobiotic capacity": File S8: ldh assay 6_3_2022 3_07_23 AM 21.csv

Date	Stage	Time (seconds)	A340	A340(delta)	A260	A260(delta)	A280	A280(delta)
6/3/2022 3:07:23 AM	1	0.00	0.587	0.0000	1.459	0.0000	0.357	0.0000
6/3/2022 3:07:25 AM	1	2.00	0.571	-0.0158	1.477	0.0180	0.358	0.0013
6/3/2022 3:07:27 AM	1	4.00	0.559	-0.0116	1.486	0.0081	0.360	0.0017
6/3/2022 3:07:29 AM	1	6.00	0.543	-0.0163	1.486	0.0004	0.360	0.0005
6/3/2022 3:07:31 AM	1	8.00	0.526	-0.0166	1.491	0.0054	0.360	0.0002
6/3/2022 3:07:33 AM	1	10.00	0.512	-0.0140	1.518	0.0267	0.360	0.0000
6/3/2022 3:07:35 AM	1	12.00	0.495	-0.0175	1.514	-0.0042	0.361	0.0006
6/3/2022 3:07:37 AM	1	14.00	0.477	-0.0179	1.518	0.0041	0.361	0.0000
6/3/2022 3:07:39 AM	1	16.00	0.462	-0.0152	1.534	0.0164	0.362	0.0013
6/3/2022 3:07:41 AM	1	18.00	0.446	-0.0161	1.547	0.0132	0.364	0.0014
6/3/2022 3:07:43 AM	1	20.00	0.429	-0.0169	1.548	0.0003	0.363	-0.0008
6/3/2022 3:07:45 AM	1	22.00	0.411	-0.0173	1.555	0.0075	0.363	0.0000
6/3/2022 3:07:47 AM	1	24.00	0.395	-0.0167	1.566	0.0105	0.363	0.0004
6/3/2022 3:07:49 AM	1	26.00	0.379	-0.0156	1.573	0.0075	0.366	0.0025
6/3/2022 3:07:51 AM	1	28.00	0.360	-0.0187	1.572	-0.0015	0.363	-0.0022
6/3/2022 3:07:53 AM	1	30.00	0.346	-0.0147	1.587	0.0149	0.364	0.0005
6/3/2022 3:07:55 AM	1	32.00	0.332	-0.0143	1.602	0.0148	0.367	0.0027
6/3/2022 3:07:57 AM	1	34.00	0.315	-0.0169	1.600	-0.0014	0.365	-0.0013
6/3/2022 3:07:59 AM	1	36.00	0.300	-0.0145	1.601	0.0005	0.366	0.0005
6/3/2022 3:08:01 AM	1	38.00	0.284	-0.0163	1.623	0.0223	0.367	0.0011
6/3/2022 3:08:03 AM	1	40.00	0.268	-0.0156	1.626	0.0026	0.368	0.0011
6/3/2022 3:08:05 AM	1	42.00	0.252	-0.0161	1.638	0.0127	0.367	-0.0014
6/3/2022 3:08:07 AM	1	44.00	0.236	-0.0157	1.651	0.0127	0.367	0.0007
6/3/2022 3:08:09 AM	1	46.00	0.221	-0.0155	1.636	-0.0150	0.367	-0.0003
6/3/2022 3:08:11 AM	1	48.00	0.207	-0.0135	1.652	0.0159	0.369	0.0023
6/3/2022 3:08:13 AM	1	50.00	0.191	-0.0161	1.652	0.0005	0.367	-0.0021
6/3/2022 3:08:15 AM	1	52.00	0.177	-0.0138	1.664	0.0116	0.369	0.0018
6/3/2022 3:08:17 AM	1	54.00	0.165	-0.0126	1.662	-0.0016	0.369	0.0002
6/3/2022 3:08:19 AM	1	56.00	0.152	-0.0133	1.682	0.0195	0.371	0.0014
6/3/2022 3:08:21 AM	1	58.00	0.140	-0.0114	1.685	0.0028	0.371	0.0001
6/3/2022 3:08:23 AM	1	60.00	0.126	-0.0140	1.704	0.0191	0.370	-0.0006
