## Supplementary material for "Water content, transition temperature and fragility influence protection and anhydrobiotic capacity": File S8: ldh assay 6_3_2022 3_09_32 AM 22.csv

Date	Stage	Time (seconds)	A340	A340(delta)	A260	A260(delta)	A280	A280(delta)
6/3/2022 3:09:32 AM	1	0.00	0.608	0.0000	1.425	0.0000	0.351	0.0000
6/3/2022 3:09:34 AM	1	2.00	0.606	-0.0021	1.426	0.0007	0.351	0.0004
6/3/2022 3:09:36 AM	1	4.00	0.606	0.0000	1.424	-0.0020	0.354	0.0022
6/3/2022 3:09:38 AM	1	6.00	0.603	-0.0027	1.421	-0.0027	0.352	-0.0016
6/3/2022 3:09:40 AM	1	8.00	0.600	-0.0029	1.430	0.0090	0.352	0.0001
6/3/2022 3:09:42 AM	1	10.00	0.598	-0.0027	1.426	-0.0039	0.353	0.0008
6/3/2022 3:09:44 AM	1	12.00	0.597	-0.0010	1.435	0.0085	0.353	-0.0001
6/3/2022 3:09:46 AM	1	14.00	0.592	-0.0044	1.426	-0.0087	0.354	0.0009
6/3/2022 3:09:48 AM	1	16.00	0.589	-0.0028	1.434	0.0078	0.353	-0.0005
6/3/2022 3:09:50 AM	1	18.00	0.588	-0.0012	1.437	0.0030	0.352	-0.0005
6/3/2022 3:09:52 AM	1	20.00	0.583	-0.0056	1.429	-0.0077	0.353	0.0007
6/3/2022 3:09:54 AM	1	22.00	0.580	-0.0029	1.439	0.0101	0.353	0.0002
6/3/2022 3:09:56 AM	1	24.00	0.578	-0.0020	1.435	-0.0042	0.353	-0.0006
6/3/2022 3:09:58 AM	1	26.00	0.574	-0.0042	1.436	0.0006	0.352	-0.0004
6/3/2022 3:10:00 AM	1	28.00	0.570	-0.0033	1.445	0.0090	0.353	0.0010
6/3/2022 3:10:02 AM	1	30.00	0.566	-0.0040	1.451	0.0058	0.353	-0.0006
6/3/2022 3:10:04 AM	1	32.00	0.562	-0.0039	1.439	-0.0116	0.352	-0.0010
6/3/2022 3:10:06 AM	1	34.00	0.561	-0.0015	1.441	0.0023	0.354	0.0022
6/3/2022 3:10:08 AM	1	36.00	0.558	-0.0029	1.460	0.0190	0.353	-0.0008
6/3/2022 3:10:10 AM	1	38.00	0.555	-0.0032	1.458	-0.0023	0.354	0.0013
6/3/2022 3:10:12 AM	1	40.00	0.550	-0.0051	1.462	0.0043	0.352	-0.0024
6/3/2022 3:10:14 AM	1	42.00	0.548	-0.0012	1.453	-0.0089	0.354	0.0024
6/3/2022 3:10:16 AM	1	44.00	0.546	-0.0027	1.460	0.0069	0.356	0.0014
6/3/2022 3:10:18 AM	1	46.00	0.543	-0.0027	1.468	0.0076	0.354	-0.0020
6/3/2022 3:10:20 AM	1	48.00	0.538	-0.0047	1.461	-0.0071	0.353	-0.0005
6/3/2022 3:10:22 AM	1	50.00	0.535	-0.0030	1.473	0.0119	0.355	0.0016
6/3/2022 3:10:24 AM	1	52.00	0.532	-0.0033	1.467	-0.0054	0.353	-0.0019
6/3/2022 3:10:26 AM	1	54.00	0.528	-0.0037	1.475	0.0074	0.355	0.0019
6/3/2022 3:10:28 AM	1	56.00	0.525	-0.0034	1.472	-0.0023	0.355	-0.0002
6/3/2022 3:10:30 AM	1	58.00	0.520	-0.0052	1.472	0.0000	0.354	-0.0012
6/3/2022 3:10:32 AM	1	60.00	0.518	-0.0016	1.472	-0.0002	0.355	0.0010
