## Supplementary material for "Water content, transition temperature and fragility influence protection and anhydrobiotic capacity": File S8: ldh assay 6_3_2022 3_11_43 AM 23.csv

Date	Stage	Time (seconds)	A340	A340(delta)	A260	A260(delta)	A280	A280(delta)
6/3/2022 3:11:43 AM	1	0.00	0.550	0.0000	1.452	0.0000	0.352	0.0000
6/3/2022 3:11:45 AM	1	2.00	0.534	-0.0157	1.458	0.0060	0.352	0.0001
6/3/2022 3:11:47 AM	1	4.00	0.516	-0.0179	1.476	0.0178	0.354	0.0023
6/3/2022 3:11:49 AM	1	6.00	0.501	-0.0148	1.476	0.0000	0.355	0.0009
6/3/2022 3:11:51 AM	1	8.00	0.484	-0.0172	1.488	0.0118	0.356	0.0004
6/3/2022 3:11:53 AM	1	10.00	0.469	-0.0149	1.501	0.0136	0.357	0.0014
6/3/2022 3:11:55 AM	1	12.00	0.450	-0.0189	1.502	0.0009	0.356	-0.0012
6/3/2022 3:11:57 AM	1	14.00	0.434	-0.0168	1.503	0.0004	0.356	0.0003
6/3/2022 3:11:59 AM	1	16.00	0.417	-0.0166	1.523	0.0198	0.357	0.0006
6/3/2022 3:12:01 AM	1	18.00	0.400	-0.0168	1.526	0.0035	0.357	0.0005
6/3/2022 3:12:03 AM	1	20.00	0.382	-0.0180	1.543	0.0168	0.360	0.0023
6/3/2022 3:12:05 AM	1	22.00	0.364	-0.0181	1.551	0.0083	0.361	0.0011
6/3/2022 3:12:07 AM	1	24.00	0.348	-0.0161	1.557	0.0062	0.361	0.0004
6/3/2022 3:12:09 AM	1	26.00	0.331	-0.0167	1.568	0.0102	0.361	0.0002
6/3/2022 3:12:11 AM	1	28.00	0.314	-0.0176	1.575	0.0079	0.360	-0.0011
6/3/2022 3:12:13 AM	1	30.00	0.296	-0.0176	1.578	0.0027	0.361	0.0008
6/3/2022 3:12:15 AM	1	32.00	0.282	-0.0144	1.595	0.0164	0.364	0.0028
6/3/2022 3:12:17 AM	1	34.00	0.264	-0.0173	1.604	0.0095	0.363	-0.0004
6/3/2022 3:12:19 AM	1	36.00	0.249	-0.0150	1.616	0.0121	0.364	0.0002
6/3/2022 3:12:21 AM	1	38.00	0.232	-0.0174	1.619	0.0034	0.363	-0.0003
6/3/2022 3:12:23 AM	1	40.00	0.218	-0.0143	1.626	0.0065	0.363	-0.0009
6/3/2022 3:12:25 AM	1	42.00	0.203	-0.0146	1.628	0.0025	0.367	0.0047
6/3/2022 3:12:27 AM	1	44.00	0.186	-0.0172	1.650	0.0216	0.364	-0.0028
6/3/2022 3:12:29 AM	1	46.00	0.173	-0.0126	1.672	0.0219	0.368	0.0032
6/3/2022 3:12:31 AM	1	48.00	0.157	-0.0159	1.665	-0.0064	0.366	-0.0018
6/3/2022 3:12:33 AM	1	50.00	0.145	-0.0127	1.669	0.0036	0.369	0.0028
6/3/2022 3:12:35 AM	1	52.00	0.131	-0.0133	1.670	0.0010	0.368	-0.0003
6/3/2022 3:12:37 AM	1	54.00	0.120	-0.0115	1.683	0.0132	0.368	-0.0003
6/3/2022 3:12:39 AM	1	56.00	0.108	-0.0116	1.700	0.0171	0.369	0.0012
6/3/2022 3:12:41 AM	1	58.00	0.096	-0.0118	1.685	-0.0153	0.367	-0.0021
6/3/2022 3:12:43 AM	1	60.00	0.087	-0.0094	1.696	0.0110	0.370	0.0030
