## Supplementary material for "Water content, transition temperature and fragility influence protection and anhydrobiotic capacity": File S8: ldh assay 6_3_2022 3_13_51 AM 24.csv

Date	Stage	Time (seconds)	A340	A340(delta)	A260	A260(delta)	A280	A280(delta)
6/3/2022 3:13:51 AM	1	0.00	0.620	0.0000	1.445	0.0000	0.355	0.0000
6/3/2022 3:13:53 AM	1	2.00	0.618	-0.0018	1.445	-0.0007	0.356	0.0010
6/3/2022 3:13:55 AM	1	4.00	0.618	-0.0003	1.442	-0.0025	0.356	-0.0006
6/3/2022 3:13:57 AM	1	6.00	0.615	-0.0025	1.444	0.0020	0.357	0.0012
6/3/2022 3:13:59 AM	1	8.00	0.614	-0.0011	1.446	0.0016	0.356	-0.0011
6/3/2022 3:14:01 AM	1	10.00	0.612	-0.0024	1.450	0.0044	0.357	0.0006
6/3/2022 3:14:03 AM	1	12.00	0.610	-0.0015	1.440	-0.0102	0.357	0.0001
6/3/2022 3:14:05 AM	1	14.00	0.605	-0.0051	1.449	0.0091	0.355	-0.0016
6/3/2022 3:14:07 AM	1	16.00	0.604	-0.0010	1.450	0.0009	0.356	0.0005
6/3/2022 3:14:09 AM	1	18.00	0.600	-0.0040	1.444	-0.0055	0.355	-0.0002
6/3/2022 3:14:11 AM	1	20.00	0.597	-0.0032	1.451	0.0062	0.356	0.0010
6/3/2022 3:14:13 AM	1	22.00	0.599	0.0021	1.455	0.0041	0.356	-0.0006
6/3/2022 3:14:15 AM	1	24.00	0.596	-0.0035	1.451	-0.0040	0.355	-0.0005
6/3/2022 3:14:17 AM	1	26.00	0.595	-0.0002	1.450	-0.0008	0.358	0.0028
6/3/2022 3:14:19 AM	1	28.00	0.590	-0.0054	1.453	0.0026	0.356	-0.0017
6/3/2022 3:14:21 AM	1	30.00	0.589	-0.0012	1.452	-0.0010	0.354	-0.0018
6/3/2022 3:14:23 AM	1	32.00	0.586	-0.0027	1.446	-0.0057	0.357	0.0023
6/3/2022 3:14:25 AM	1	34.00	0.584	-0.0024	1.446	-0.0002	0.355	-0.0021
6/3/2022 3:14:27 AM	1	36.00	0.580	-0.0038	1.451	0.0048	0.354	-0.0007
6/3/2022 3:14:29 AM	1	38.00	0.580	0.0004	1.451	0.0002	0.356	0.0022
6/3/2022 3:14:31 AM	1	40.00	0.578	-0.0023	1.458	0.0073	0.356	0.0003
6/3/2022 3:14:33 AM	1	42.00	0.577	-0.0009	1.470	0.0117	0.356	0.0000
6/3/2022 3:14:35 AM	1	44.00	0.577	-0.0005	1.466	-0.0033	0.358	0.0014
6/3/2022 3:14:37 AM	1	46.00	0.573	-0.0033	1.465	-0.0010	0.357	-0.0007
6/3/2022 3:14:39 AM	1	48.00	0.570	-0.0033	1.471	0.0051	0.356	-0.0015
6/3/2022 3:14:41 AM	1	50.00	0.567	-0.0027	1.470	-0.0005	0.356	0.0000
6/3/2022 3:14:43 AM	1	52.00	0.564	-0.0034	1.475	0.0052	0.357	0.0017
6/3/2022 3:14:45 AM	1	54.00	0.564	-0.0004	1.476	0.0005	0.357	-0.0005
6/3/2022 3:14:47 AM	1	56.00	0.561	-0.0027	1.478	0.0022	0.358	0.0014
6/3/2022 3:14:49 AM	1	58.00	0.558	-0.0029	1.467	-0.0105	0.356	-0.0018
6/3/2022 3:14:51 AM	1	60.00	0.557	-0.0010	1.477	0.0099	0.357	0.0004
