## Supplementary material for "Water content, transition temperature and fragility influence protection and anhydrobiotic capacity": File S8: ldh assay 6_3_2022 3_16_02 AM 25.csv

Date	Stage	Time (seconds)	A340	A340(delta)	A260	A260(delta)	A280	A280(delta)
6/3/2022 3:16:02 AM	1	0.00	0.569	0.0000	1.444	0.0000	0.350	0.0000
6/3/2022 3:16:04 AM	1	2.00	0.552	-0.0168	1.441	-0.0028	0.349	-0.0005
6/3/2022 3:16:06 AM	1	4.00	0.537	-0.0148	1.449	0.0078	0.352	0.0030
6/3/2022 3:16:08 AM	1	6.00	0.523	-0.0143	1.457	0.0080	0.352	0.0000
6/3/2022 3:16:10 AM	1	8.00	0.505	-0.0181	1.463	0.0056	0.352	-0.0003
6/3/2022 3:16:12 AM	1	10.00	0.490	-0.0144	1.478	0.0152	0.354	0.0017
6/3/2022 3:16:14 AM	1	12.00	0.474	-0.0166	1.483	0.0049	0.354	0.0002
6/3/2022 3:16:16 AM	1	14.00	0.456	-0.0174	1.492	0.0092	0.352	-0.0014
6/3/2022 3:16:18 AM	1	16.00	0.441	-0.0151	1.502	0.0096	0.355	0.0029
6/3/2022 3:16:20 AM	1	18.00	0.429	-0.0120	1.502	0.0001	0.357	0.0014
6/3/2022 3:16:22 AM	1	20.00	0.411	-0.0185	1.507	0.0052	0.356	-0.0009
6/3/2022 3:16:24 AM	1	22.00	0.394	-0.0169	1.528	0.0216	0.357	0.0011
6/3/2022 3:16:26 AM	1	24.00	0.375	-0.0191	1.521	-0.0071	0.354	-0.0028
6/3/2022 3:16:28 AM	1	26.00	0.361	-0.0134	1.538	0.0165	0.356	0.0016
6/3/2022 3:16:30 AM	1	28.00	0.346	-0.0149	1.543	0.0047	0.357	0.0008
6/3/2022 3:16:32 AM	1	30.00	0.330	-0.0164	1.563	0.0202	0.358	0.0019
6/3/2022 3:16:34 AM	1	32.00	0.313	-0.0166	1.576	0.0133	0.359	0.0004
6/3/2022 3:16:36 AM	1	34.00	0.297	-0.0166	1.566	-0.0098	0.359	0.0002
6/3/2022 3:16:38 AM	1	36.00	0.281	-0.0154	1.578	0.0118	0.360	0.0006
6/3/2022 3:16:40 AM	1	38.00	0.265	-0.0159	1.590	0.0120	0.360	-0.0001
6/3/2022 3:16:42 AM	1	40.00	0.251	-0.0149	1.603	0.0133	0.361	0.0013
6/3/2022 3:16:44 AM	1	42.00	0.236	-0.0147	1.604	0.0009	0.360	-0.0006
6/3/2022 3:16:46 AM	1	44.00	0.223	-0.0128	1.619	0.0150	0.363	0.0029
6/3/2022 3:16:48 AM	1	46.00	0.209	-0.0142	1.624	0.0051	0.364	0.0005
6/3/2022 3:16:50 AM	1	48.00	0.192	-0.0167	1.635	0.0110	0.364	0.0001
6/3/2022 3:16:52 AM	1	50.00	0.180	-0.0122	1.632	-0.0028	0.364	0.0003
6/3/2022 3:16:54 AM	1	52.00	0.168	-0.0124	1.640	0.0079	0.366	0.0017
6/3/2022 3:16:56 AM	1	54.00	0.153	-0.0148	1.652	0.0118	0.365	-0.0006
6/3/2022 3:16:58 AM	1	56.00	0.140	-0.0129	1.669	0.0171	0.367	0.0019
6/3/2022 3:17:00 AM	1	58.00	0.127	-0.0128	1.660	-0.0089	0.365	-0.0025
6/3/2022 3:17:02 AM	1	60.00	0.115	-0.0124	1.655	-0.0053	0.365	0.0003
