## Supplementary material for "Water content, transition temperature and fragility influence protection and anhydrobiotic capacity": File S8: ldh assay 6_3_2022 3_18_04 AM 26.csv

Date	Stage	Time (seconds)	A340	A340(delta)	A260	A260(delta)	A280	A280(delta)
6/3/2022 3:18:05 AM	1	0.00	0.604	0.0000	1.398	0.0000	0.347	0.0000
6/3/2022 3:18:07 AM	1	2.00	0.603	-0.0006	1.397	-0.0008	0.348	0.0008
6/3/2022 3:18:09 AM	1	4.00	0.605	0.0020	1.400	0.0022	0.349	0.0015
6/3/2022 3:18:11 AM	1	6.00	0.601	-0.0040	1.404	0.0048	0.348	-0.0013
6/3/2022 3:18:13 AM	1	8.00	0.600	-0.0013	1.407	0.0030	0.348	0.0003
6/3/2022 3:18:15 AM	1	10.00	0.599	-0.0006	1.408	0.0009	0.348	0.0003
6/3/2022 3:18:17 AM	1	12.00	0.598	-0.0015	1.405	-0.0034	0.349	0.0006
6/3/2022 3:18:19 AM	1	14.00	0.597	-0.0006	1.409	0.0042	0.349	0.0000
6/3/2022 3:18:21 AM	1	16.00	0.598	0.0004	1.402	-0.0067	0.349	-0.0003
6/3/2022 3:18:23 AM	1	18.00	0.594	-0.0033	1.408	0.0058	0.348	-0.0002
6/3/2022 3:18:25 AM	1	20.00	0.592	-0.0021	1.412	0.0035	0.348	-0.0002
6/3/2022 3:18:27 AM	1	22.00	0.588	-0.0041	1.408	-0.0035	0.348	0.0000
6/3/2022 3:18:29 AM	1	24.00	0.589	0.0006	1.407	-0.0008	0.348	-0.0005
6/3/2022 3:18:31 AM	1	26.00	0.586	-0.0026	1.413	0.0054	0.348	0.0005
6/3/2022 3:18:33 AM	1	28.00	0.587	0.0005	1.412	-0.0007	0.348	0.0001
6/3/2022 3:18:35 AM	1	30.00	0.585	-0.0017	1.420	0.0075	0.347	-0.0011
6/3/2022 3:18:37 AM	1	32.00	0.582	-0.0027	1.417	-0.0024	0.348	0.0007
6/3/2022 3:18:39 AM	1	34.00	0.583	0.0011	1.408	-0.0091	0.348	0.0002
6/3/2022 3:18:41 AM	1	36.00	0.579	-0.0043	1.409	0.0008	0.347	-0.0016
6/3/2022 3:18:43 AM	1	38.00	0.577	-0.0016	1.410	0.0010	0.347	0.0004
6/3/2022 3:18:45 AM	1	40.00	0.576	-0.0014	1.415	0.0046	0.348	0.0007
6/3/2022 3:18:47 AM	1	42.00	0.576	0.0001	1.409	-0.0051	0.347	-0.0006
6/3/2022 3:18:49 AM	1	44.00	0.573	-0.0034	1.412	0.0028	0.348	0.0004
6/3/2022 3:18:51 AM	1	46.00	0.570	-0.0026	1.411	-0.0013	0.347	-0.0003
6/3/2022 3:18:53 AM	1	48.00	0.569	-0.0010	1.420	0.0093	0.347	-0.0002
6/3/2022 3:18:55 AM	1	50.00	0.568	-0.0014	1.416	-0.0039	0.346	-0.0006
6/3/2022 3:18:57 AM	1	52.00	0.566	-0.0020	1.420	0.0032	0.347	0.0003
6/3/2022 3:18:59 AM	1	54.00	0.564	-0.0014	1.424	0.0040	0.346	-0.0011
6/3/2022 3:19:01 AM	1	56.00	0.564	-0.0008	1.419	-0.0042	0.348	0.0026
6/3/2022 3:19:03 AM	1	58.00	0.561	-0.0022	1.424	0.0047	0.348	-0.0007
6/3/2022 3:19:05 AM	1	60.00	0.561	-0.0006	1.414	-0.0098	0.348	0.0000
