## Supplementary material for "Water content, transition temperature and fragility influence protection and anhydrobiotic capacity": File S8: ldh assay 6_3_2022 3_20_05 AM 27.csv

Date	Stage	Time (seconds)	A340	A340(delta)	A260	A260(delta)	A280	A280(delta)
6/3/2022 3:20:05 AM	1	0.00	0.587	0.0000	1.485	0.0000	0.361	0.0000
6/3/2022 3:20:07 AM	1	2.00	0.576	-0.0112	1.484	-0.0013	0.363	0.0024
6/3/2022 3:20:09 AM	1	4.00	0.558	-0.0178	1.498	0.0140	0.363	-0.0003
6/3/2022 3:20:11 AM	1	6.00	0.543	-0.0145	1.509	0.0108	0.363	-0.0001
6/3/2022 3:20:13 AM	1	8.00	0.526	-0.0177	1.507	-0.0013	0.364	0.0008
6/3/2022 3:20:15 AM	1	10.00	0.509	-0.0167	1.513	0.0058	0.362	-0.0019
6/3/2022 3:20:17 AM	1	12.00	0.495	-0.0145	1.519	0.0055	0.365	0.0028
6/3/2022 3:20:19 AM	1	14.00	0.480	-0.0150	1.530	0.0108	0.365	0.0000
6/3/2022 3:20:21 AM	1	16.00	0.463	-0.0170	1.533	0.0038	0.364	-0.0005
6/3/2022 3:20:23 AM	1	18.00	0.448	-0.0150	1.549	0.0157	0.365	0.0011
6/3/2022 3:20:25 AM	1	20.00	0.433	-0.0146	1.552	0.0032	0.367	0.0017
6/3/2022 3:20:27 AM	1	22.00	0.415	-0.0182	1.557	0.0046	0.367	0.0006
6/3/2022 3:20:29 AM	1	24.00	0.400	-0.0152	1.570	0.0130	0.368	0.0002
6/3/2022 3:20:31 AM	1	26.00	0.382	-0.0180	1.589	0.0190	0.367	-0.0004
6/3/2022 3:20:33 AM	1	28.00	0.366	-0.0156	1.600	0.0112	0.367	-0.0003
6/3/2022 3:20:35 AM	1	30.00	0.350	-0.0164	1.599	-0.0010	0.369	0.0021
6/3/2022 3:20:37 AM	1	32.00	0.335	-0.0151	1.615	0.0161	0.370	0.0013
6/3/2022 3:20:39 AM	1	34.00	0.318	-0.0162	1.612	-0.0037	0.370	-0.0004
6/3/2022 3:20:41 AM	1	36.00	0.302	-0.0161	1.630	0.0185	0.370	0.0004
6/3/2022 3:20:43 AM	1	38.00	0.286	-0.0165	1.633	0.0029	0.371	0.0007
6/3/2022 3:20:45 AM	1	40.00	0.271	-0.0151	1.635	0.0016	0.371	0.0004
6/3/2022 3:20:47 AM	1	42.00	0.258	-0.0128	1.648	0.0133	0.373	0.0021
6/3/2022 3:20:49 AM	1	44.00	0.241	-0.0171	1.653	0.0047	0.373	-0.0008
6/3/2022 3:20:51 AM	1	46.00	0.225	-0.0158	1.664	0.0118	0.371	-0.0012
6/3/2022 3:20:53 AM	1	48.00	0.210	-0.0147	1.671	0.0070	0.373	0.0015
6/3/2022 3:20:55 AM	1	50.00	0.197	-0.0132	1.679	0.0078	0.373	0.0003
6/3/2022 3:20:57 AM	1	52.00	0.184	-0.0129	1.679	-0.0003	0.374	0.0008
6/3/2022 3:20:59 AM	1	54.00	0.171	-0.0131	1.698	0.0191	0.376	0.0019
6/3/2022 3:21:01 AM	1	56.00	0.156	-0.0146	1.680	-0.0177	0.374	-0.0020
6/3/2022 3:21:03 AM	1	58.00	0.144	-0.0122	1.699	0.0191	0.376	0.0023
6/3/2022 3:21:05 AM	1	60.00	0.132	-0.0124	1.705	0.0053	0.376	-0.0004
