## Supplementary material for "Water content, transition temperature and fragility influence protection and anhydrobiotic capacity": File S8: ldh assay 6_3_2022 3_22_11 AM 28.csv

Date	Stage	Time (seconds)	A340	A340(delta)	A260	A260(delta)	A280	A280(delta)
6/3/2022 3:22:11 AM	1	0.00	0.611	0.0000	1.417	0.0000	0.354	0.0000
6/3/2022 3:22:13 AM	1	2.00	0.606	-0.0042	1.423	0.0059	0.350	-0.0038
6/3/2022 3:22:15 AM	1	4.00	0.605	-0.0010	1.422	-0.0008	0.350	0.0002
6/3/2022 3:22:17 AM	1	6.00	0.602	-0.0033	1.415	-0.0074	0.351	0.0006
6/3/2022 3:22:19 AM	1	8.00	0.604	0.0017	1.426	0.0110	0.353	0.0026
6/3/2022 3:22:21 AM	1	10.00	0.601	-0.0026	1.429	0.0037	0.351	-0.0020
6/3/2022 3:22:23 AM	1	12.00	0.598	-0.0032	1.421	-0.0081	0.352	0.0001
6/3/2022 3:22:25 AM	1	14.00	0.595	-0.0035	1.423	0.0014	0.350	-0.0017
6/3/2022 3:22:27 AM	1	16.00	0.594	-0.0007	1.427	0.0047	0.352	0.0024
6/3/2022 3:22:29 AM	1	18.00	0.591	-0.0027	1.426	-0.0014	0.353	0.0008
6/3/2022 3:22:31 AM	1	20.00	0.590	-0.0012	1.430	0.0045	0.352	-0.0012
6/3/2022 3:22:33 AM	1	22.00	0.585	-0.0048	1.429	-0.0018	0.352	0.0002
6/3/2022 3:22:35 AM	1	24.00	0.582	-0.0034	1.421	-0.0074	0.350	-0.0023
6/3/2022 3:22:37 AM	1	26.00	0.579	-0.0028	1.428	0.0063	0.350	0.0006
6/3/2022 3:22:39 AM	1	28.00	0.578	-0.0006	1.430	0.0023	0.351	0.0009
6/3/2022 3:22:41 AM	1	30.00	0.579	0.0006	1.440	0.0100	0.352	0.0008
6/3/2022 3:22:43 AM	1	32.00	0.575	-0.0042	1.434	-0.0058	0.351	-0.0009
6/3/2022 3:22:45 AM	1	34.00	0.571	-0.0042	1.431	-0.0026	0.350	-0.0007
6/3/2022 3:22:47 AM	1	36.00	0.569	-0.0014	1.446	0.0145	0.350	-0.0001
6/3/2022 3:22:49 AM	1	38.00	0.567	-0.0018	1.434	-0.0119	0.353	0.0026
6/3/2022 3:22:51 AM	1	40.00	0.563	-0.0041	1.437	0.0034	0.350	-0.0029
6/3/2022 3:22:53 AM	1	42.00	0.562	-0.0010	1.443	0.0054	0.350	0.0005
6/3/2022 3:22:55 AM	1	44.00	0.561	-0.0011	1.449	0.0063	0.354	0.0037
6/3/2022 3:22:57 AM	1	46.00	0.557	-0.0047	1.445	-0.0038	0.351	-0.0029
6/3/2022 3:22:59 AM	1	48.00	0.555	-0.0018	1.443	-0.0022	0.351	-0.0005
6/3/2022 3:23:01 AM	1	50.00	0.555	0.0001	1.446	0.0032	0.352	0.0011
6/3/2022 3:23:03 AM	1	52.00	0.549	-0.0059	1.447	0.0003	0.352	-0.0003
6/3/2022 3:23:05 AM	1	54.00	0.546	-0.0029	1.440	-0.0062	0.351	-0.0008
6/3/2022 3:23:07 AM	1	56.00	0.545	-0.0008	1.449	0.0084	0.351	-0.0001
6/3/2022 3:23:09 AM	1	58.00	0.540	-0.0048	1.443	-0.0058	0.351	0.0007
6/3/2022 3:23:11 AM	1	60.00	0.538	-0.0022	1.452	0.0091	0.351	0.0001
