## Supplementary material for "Water content, transition temperature and fragility influence protection and anhydrobiotic capacity": File S8: ldh assay 6_3_2022 3_24_08 AM 29.csv

Date	Stage	Time (seconds)	A340	A340(delta)	A260	A260(delta)	A280	A280(delta)
6/3/2022 3:24:08 AM	1	0.00	0.564	0.0000	1.418	0.0000	0.345	0.0000
6/3/2022 3:24:10 AM	1	2.00	0.552	-0.0122	1.428	0.0098	0.347	0.0013
6/3/2022 3:24:12 AM	1	4.00	0.538	-0.0137	1.434	0.0065	0.348	0.0015
6/3/2022 3:24:14 AM	1	6.00	0.522	-0.0160	1.444	0.0091	0.347	-0.0011
6/3/2022 3:24:16 AM	1	8.00	0.508	-0.0140	1.448	0.0043	0.349	0.0018
6/3/2022 3:24:18 AM	1	10.00	0.493	-0.0153	1.462	0.0139	0.349	-0.0003
6/3/2022 3:24:20 AM	1	12.00	0.478	-0.0150	1.458	-0.0040	0.349	0.0009
6/3/2022 3:24:22 AM	1	14.00	0.469	-0.0088	1.480	0.0224	0.355	0.0059
6/3/2022 3:24:24 AM	1	16.00	0.450	-0.0193	1.481	0.0003	0.349	-0.0061
6/3/2022 3:24:26 AM	1	18.00	0.434	-0.0156	1.483	0.0023	0.349	0.0002
6/3/2022 3:24:28 AM	1	20.00	0.423	-0.0112	1.504	0.0209	0.355	0.0057
6/3/2022 3:24:30 AM	1	22.00	0.403	-0.0201	1.499	-0.0044	0.351	-0.0037
6/3/2022 3:24:32 AM	1	24.00	0.389	-0.0139	1.512	0.0130	0.351	-0.0003
6/3/2022 3:24:34 AM	1	26.00	0.374	-0.0152	1.519	0.0066	0.353	0.0017
6/3/2022 3:24:36 AM	1	28.00	0.358	-0.0162	1.520	0.0011	0.352	-0.0007
6/3/2022 3:24:38 AM	1	30.00	0.342	-0.0158	1.535	0.0147	0.352	-0.0005
6/3/2022 3:24:40 AM	1	32.00	0.327	-0.0152	1.534	-0.0002	0.352	0.0000
6/3/2022 3:24:42 AM	1	34.00	0.312	-0.0151	1.553	0.0189	0.354	0.0026
6/3/2022 3:24:44 AM	1	36.00	0.296	-0.0156	1.546	-0.0070	0.355	0.0006
6/3/2022 3:24:46 AM	1	38.00	0.281	-0.0153	1.562	0.0157	0.353	-0.0014
6/3/2022 3:24:48 AM	1	40.00	0.268	-0.0127	1.581	0.0188	0.355	0.0017
6/3/2022 3:24:50 AM	1	42.00	0.253	-0.0156	1.584	0.0027	0.355	-0.0002
6/3/2022 3:24:52 AM	1	44.00	0.238	-0.0150	1.585	0.0012	0.355	0.0000
6/3/2022 3:24:54 AM	1	46.00	0.224	-0.0136	1.593	0.0079	0.356	0.0010
6/3/2022 3:24:56 AM	1	48.00	0.210	-0.0137	1.599	0.0060	0.356	0.0007
6/3/2022 3:24:58 AM	1	50.00	0.196	-0.0140	1.611	0.0127	0.358	0.0019
6/3/2022 3:25:00 AM	1	52.00	0.184	-0.0124	1.605	-0.0066	0.357	-0.0011
6/3/2022 3:25:02 AM	1	54.00	0.170	-0.0141	1.627	0.0218	0.359	0.0014
6/3/2022 3:25:04 AM	1	56.00	0.158	-0.0117	1.636	0.0099	0.359	0.0007
6/3/2022 3:25:06 AM	1	58.00	0.145	-0.0130	1.629	-0.0075	0.359	-0.0001
6/3/2022 3:25:08 AM	1	60.00	0.132	-0.0132	1.641	0.0124	0.358	-0.0013
