## Supplementary material for "Water content, transition temperature and fragility influence protection and anhydrobiotic capacity": File S8: ldh assay 6_3_2022 3_26_12 AM 30.csv

Date	Stage	Time (seconds)	A340	A340(delta)	A260	A260(delta)	A280	A280(delta)
6/3/2022 3:26:12 AM	1	0.00	0.597	0.0000	1.392	0.0000	0.348	0.0000
6/3/2022 3:26:14 AM	1	2.00	0.593	-0.0040	1.397	0.0051	0.347	-0.0005
6/3/2022 3:26:16 AM	1	4.00	0.591	-0.0018	1.400	0.0026	0.348	0.0004
6/3/2022 3:26:18 AM	1	6.00	0.587	-0.0044	1.405	0.0046	0.347	-0.0010
6/3/2022 3:26:20 AM	1	8.00	0.584	-0.0033	1.399	-0.0056	0.348	0.0010
6/3/2022 3:26:22 AM	1	10.00	0.580	-0.0038	1.401	0.0018	0.346	-0.0013
6/3/2022 3:26:24 AM	1	12.00	0.574	-0.0056	1.397	-0.0039	0.346	-0.0003
6/3/2022 3:26:26 AM	1	14.00	0.573	-0.0015	1.404	0.0073	0.347	0.0011
6/3/2022 3:26:28 AM	1	16.00	0.569	-0.0037	1.404	-0.0002	0.346	-0.0008
6/3/2022 3:26:30 AM	1	18.00	0.566	-0.0027	1.414	0.0096	0.348	0.0014
6/3/2022 3:26:32 AM	1	20.00	0.563	-0.0037	1.413	-0.0007	0.347	-0.0003
6/3/2022 3:26:34 AM	1	22.00	0.559	-0.0035	1.414	0.0015	0.347	-0.0003
6/3/2022 3:26:36 AM	1	24.00	0.555	-0.0042	1.416	0.0014	0.347	-0.0001
6/3/2022 3:26:38 AM	1	26.00	0.553	-0.0020	1.423	0.0067	0.347	-0.0001
6/3/2022 3:26:40 AM	1	28.00	0.549	-0.0036	1.419	-0.0036	0.346	-0.0006
6/3/2022 3:26:42 AM	1	30.00	0.546	-0.0032	1.423	0.0037	0.348	0.0019
6/3/2022 3:26:44 AM	1	32.00	0.543	-0.0027	1.430	0.0070	0.349	0.0009
6/3/2022 3:26:46 AM	1	34.00	0.540	-0.0039	1.428	-0.0021	0.348	-0.0012
6/3/2022 3:26:48 AM	1	36.00	0.536	-0.0039	1.434	0.0058	0.348	0.0002
6/3/2022 3:26:50 AM	1	38.00	0.531	-0.0045	1.428	-0.0052	0.348	-0.0005
6/3/2022 3:26:52 AM	1	40.00	0.528	-0.0035	1.441	0.0124	0.349	0.0014
6/3/2022 3:26:54 AM	1	42.00	0.523	-0.0043	1.440	-0.0011	0.350	0.0005
6/3/2022 3:26:56 AM	1	44.00	0.519	-0.0046	1.440	0.0005	0.347	-0.0024
6/3/2022 3:26:58 AM	1	46.00	0.514	-0.0049	1.436	-0.0037	0.348	0.0011
6/3/2022 3:27:00 AM	1	48.00	0.509	-0.0054	1.435	-0.0012	0.347	-0.0015
6/3/2022 3:27:02 AM	1	50.00	0.506	-0.0023	1.444	0.0084	0.347	0.0000
6/3/2022 3:27:04 AM	1	52.00	0.501	-0.0049	1.446	0.0023	0.347	0.0007
6/3/2022 3:27:06 AM	1	54.00	0.498	-0.0037	1.443	-0.0029	0.348	0.0004
6/3/2022 3:27:08 AM	1	56.00	0.492	-0.0057	1.435	-0.0087	0.347	-0.0010
6/3/2022 3:27:10 AM	1	58.00	0.491	-0.0010	1.444	0.0096	0.347	0.0003
6/3/2022 3:27:12 AM	1	60.00	0.485	-0.0057	1.445	0.0005	0.347	0.0002
