## Supplementary material for "Water content, transition temperature and fragility influence protection and anhydrobiotic capacity": File S8: ldh assay 6_3_2022 3_28_39 AM 31.csv

Date	Stage	Time (seconds)	A340	A340(delta)	A260	A260(delta)	A280	A280(delta)
6/3/2022 3:28:39 AM	1	0.00	0.561	0.0000	1.423	0.0000	0.346	0.0000
6/3/2022 3:28:41 AM	1	2.00	0.547	-0.0142	1.441	0.0176	0.349	0.0027
6/3/2022 3:28:43 AM	1	4.00	0.530	-0.0162	1.440	-0.0010	0.349	0.0005
6/3/2022 3:28:45 AM	1	6.00	0.513	-0.0173	1.455	0.0153	0.350	0.0009
6/3/2022 3:28:47 AM	1	8.00	0.497	-0.0158	1.458	0.0030	0.350	0.0002
6/3/2022 3:28:49 AM	1	10.00	0.483	-0.0146	1.472	0.0142	0.351	0.0009
6/3/2022 3:28:51 AM	1	12.00	0.466	-0.0170	1.478	0.0055	0.351	0.0003
6/3/2022 3:28:53 AM	1	14.00	0.450	-0.0158	1.488	0.0099	0.352	0.0010
6/3/2022 3:28:55 AM	1	16.00	0.432	-0.0179	1.487	-0.0009	0.353	0.0009
6/3/2022 3:28:57 AM	1	18.00	0.417	-0.0153	1.494	0.0076	0.352	-0.0014
6/3/2022 3:28:59 AM	1	20.00	0.401	-0.0156	1.513	0.0186	0.355	0.0031
6/3/2022 3:29:01 AM	1	22.00	0.382	-0.0189	1.509	-0.0036	0.353	-0.0019
6/3/2022 3:29:03 AM	1	24.00	0.365	-0.0170	1.521	0.0117	0.353	-0.0005
6/3/2022 3:29:05 AM	1	26.00	0.349	-0.0164	1.536	0.0147	0.354	0.0013
6/3/2022 3:29:07 AM	1	28.00	0.332	-0.0167	1.534	-0.0012	0.355	0.0012
6/3/2022 3:29:09 AM	1	30.00	0.315	-0.0166	1.545	0.0105	0.354	-0.0015
6/3/2022 3:29:11 AM	1	32.00	0.299	-0.0166	1.567	0.0222	0.355	0.0018
6/3/2022 3:29:13 AM	1	34.00	0.286	-0.0130	1.571	0.0037	0.359	0.0033
6/3/2022 3:29:15 AM	1	36.00	0.267	-0.0191	1.566	-0.0047	0.356	-0.0030
6/3/2022 3:29:17 AM	1	38.00	0.253	-0.0136	1.573	0.0065	0.357	0.0009
6/3/2022 3:29:19 AM	1	40.00	0.239	-0.0147	1.587	0.0146	0.358	0.0015
6/3/2022 3:29:21 AM	1	42.00	0.223	-0.0157	1.598	0.0104	0.358	0.0003
6/3/2022 3:29:23 AM	1	44.00	0.209	-0.0143	1.598	0.0005	0.358	0.0000
6/3/2022 3:29:25 AM	1	46.00	0.194	-0.0148	1.612	0.0136	0.359	0.0008
6/3/2022 3:29:27 AM	1	48.00	0.178	-0.0157	1.618	0.0068	0.359	-0.0005
6/3/2022 3:29:29 AM	1	50.00	0.166	-0.0125	1.623	0.0050	0.359	0.0004
6/3/2022 3:29:31 AM	1	52.00	0.152	-0.0135	1.639	0.0154	0.362	0.0028
6/3/2022 3:29:33 AM	1	54.00	0.140	-0.0122	1.656	0.0171	0.362	0.0001
6/3/2022 3:29:35 AM	1	56.00	0.127	-0.0128	1.650	-0.0057	0.362	-0.0003
6/3/2022 3:29:37 AM	1	58.00	0.116	-0.0110	1.653	0.0030	0.361	-0.0002
6/3/2022 3:29:39 AM	1	60.00	0.106	-0.0104	1.656	0.0030	0.363	0.0017
