## Supplementary material for "Water content, transition temperature and fragility influence protection and anhydrobiotic capacity": File S8: ldh assay 6_3_2022 3_31_00 AM 32.csv

Date	Stage	Time (seconds)	A340	A340(delta)	A260	A260(delta)	A280	A280(delta)
6/3/2022 3:31:00 AM	1	0.00	0.596	0.0000	1.390	0.0000	0.340	0.0000
6/3/2022 3:31:02 AM	1	2.00	0.597	0.0014	1.391	0.0002	0.341	0.0011
6/3/2022 3:31:04 AM	1	4.00	0.595	-0.0023	1.391	0.0005	0.342	0.0007
6/3/2022 3:31:06 AM	1	6.00	0.596	0.0007	1.391	-0.0005	0.342	0.0005
6/3/2022 3:31:08 AM	1	8.00	0.593	-0.0027	1.402	0.0109	0.343	0.0010
6/3/2022 3:31:10 AM	1	10.00	0.594	0.0010	1.396	-0.0051	0.342	-0.0014
6/3/2022 3:31:12 AM	1	12.00	0.591	-0.0027	1.398	0.0011	0.342	0.0006
6/3/2022 3:31:14 AM	1	14.00	0.590	-0.0014	1.394	-0.0036	0.341	-0.0016
6/3/2022 3:31:16 AM	1	16.00	0.587	-0.0025	1.401	0.0069	0.342	0.0009
6/3/2022 3:31:18 AM	1	18.00	0.585	-0.0022	1.393	-0.0076	0.341	-0.0009
6/3/2022 3:31:20 AM	1	20.00	0.585	0.0001	1.400	0.0071	0.342	0.0011
6/3/2022 3:31:22 AM	1	22.00	0.587	0.0019	1.410	0.0093	0.346	0.0037
6/3/2022 3:31:24 AM	1	24.00	0.581	-0.0065	1.394	-0.0155	0.342	-0.0039
6/3/2022 3:31:26 AM	1	26.00	0.578	-0.0022	1.406	0.0120	0.341	-0.0004
6/3/2022 3:31:28 AM	1	28.00	0.578	0.0000	1.398	-0.0087	0.341	-0.0003
6/3/2022 3:31:30 AM	1	30.00	0.577	-0.0008	1.399	0.0015	0.341	0.0002
6/3/2022 3:31:32 AM	1	32.00	0.574	-0.0039	1.401	0.0020	0.341	-0.0001
6/3/2022 3:31:34 AM	1	34.00	0.571	-0.0027	1.403	0.0020	0.340	-0.0010
6/3/2022 3:31:36 AM	1	36.00	0.572	0.0007	1.412	0.0087	0.342	0.0023
6/3/2022 3:31:38 AM	1	38.00	0.569	-0.0026	1.405	-0.0065	0.341	-0.0011
6/3/2022 3:31:40 AM	1	40.00	0.568	-0.0009	1.408	0.0024	0.341	-0.0001
6/3/2022 3:31:42 AM	1	42.00	0.564	-0.0040	1.403	-0.0044	0.339	-0.0018
6/3/2022 3:31:44 AM	1	44.00	0.564	-0.0002	1.407	0.0041	0.342	0.0026
6/3/2022 3:31:46 AM	1	46.00	0.562	-0.0016	1.411	0.0034	0.343	0.0009
6/3/2022 3:31:48 AM	1	48.00	0.560	-0.0023	1.406	-0.0048	0.341	-0.0018
6/3/2022 3:31:50 AM	1	50.00	0.558	-0.0016	1.414	0.0078	0.340	-0.0007
6/3/2022 3:31:52 AM	1	52.00	0.559	0.0002	1.408	-0.0055	0.342	0.0011
6/3/2022 3:31:54 AM	1	54.00	0.556	-0.0026	1.411	0.0028	0.341	-0.0001
6/3/2022 3:31:56 AM	1	56.00	0.555	-0.0007	1.412	0.0012	0.341	-0.0001
6/3/2022 3:31:58 AM	1	58.00	0.552	-0.0029	1.408	-0.0042	0.340	-0.0011
6/3/2022 3:32:00 AM	1	60.00	0.549	-0.0032	1.417	0.0086	0.341	0.0010
