## Supplementary material for "Water content, transition temperature and fragility influence protection and anhydrobiotic capacity": File S8: ldh assay 6_3_2022 3_32_59 AM 33.csv

Date	Stage	Time (seconds)	A340	A340(delta)	A260	A260(delta)	A280	A280(delta)
6/3/2022 3:32:59 AM	1	0.00	0.559	0.0000	1.443	0.0000	0.350	0.0000
6/3/2022 3:33:01 AM	1	2.00	0.544	-0.0149	1.448	0.0053	0.351	0.0006
6/3/2022 3:33:03 AM	1	4.00	0.527	-0.0174	1.458	0.0102	0.352	0.0016
6/3/2022 3:33:05 AM	1	6.00	0.507	-0.0197	1.466	0.0078	0.353	0.0005
6/3/2022 3:33:07 AM	1	8.00	0.493	-0.0147	1.469	0.0035	0.352	-0.0007
6/3/2022 3:33:09 AM	1	10.00	0.476	-0.0164	1.487	0.0180	0.354	0.0016
6/3/2022 3:33:11 AM	1	12.00	0.459	-0.0169	1.499	0.0115	0.354	0.0000
6/3/2022 3:33:13 AM	1	14.00	0.441	-0.0183	1.497	-0.0020	0.353	-0.0004
6/3/2022 3:33:15 AM	1	16.00	0.422	-0.0190	1.503	0.0057	0.352	-0.0014
6/3/2022 3:33:17 AM	1	18.00	0.405	-0.0166	1.520	0.0175	0.354	0.0021
6/3/2022 3:33:19 AM	1	20.00	0.387	-0.0181	1.517	-0.0034	0.354	0.0000
6/3/2022 3:33:21 AM	1	22.00	0.368	-0.0188	1.521	0.0047	0.355	0.0012
6/3/2022 3:33:23 AM	1	24.00	0.351	-0.0170	1.547	0.0251	0.356	0.0004
6/3/2022 3:33:25 AM	1	26.00	0.334	-0.0172	1.556	0.0091	0.356	0.0007
6/3/2022 3:33:27 AM	1	28.00	0.315	-0.0190	1.552	-0.0034	0.356	-0.0006
6/3/2022 3:33:29 AM	1	30.00	0.299	-0.0166	1.569	0.0168	0.356	0.0001
6/3/2022 3:33:31 AM	1	32.00	0.282	-0.0170	1.578	0.0091	0.358	0.0024
6/3/2022 3:33:33 AM	1	34.00	0.262	-0.0193	1.580	0.0014	0.357	-0.0017
6/3/2022 3:33:35 AM	1	36.00	0.247	-0.0155	1.580	0.0007	0.356	-0.0008
6/3/2022 3:33:37 AM	1	38.00	0.231	-0.0162	1.609	0.0291	0.357	0.0010
6/3/2022 3:33:39 AM	1	40.00	0.216	-0.0150	1.616	0.0069	0.359	0.0026
6/3/2022 3:33:41 AM	1	42.00	0.199	-0.0163	1.619	0.0027	0.357	-0.0021
6/3/2022 3:33:43 AM	1	44.00	0.186	-0.0138	1.613	-0.0062	0.359	0.0016
6/3/2022 3:33:45 AM	1	46.00	0.169	-0.0161	1.629	0.0164	0.359	0.0003
6/3/2022 3:33:47 AM	1	48.00	0.155	-0.0149	1.646	0.0172	0.361	0.0015
6/3/2022 3:33:49 AM	1	50.00	0.141	-0.0132	1.648	0.0017	0.360	-0.0009
6/3/2022 3:33:51 AM	1	52.00	0.127	-0.0146	1.645	-0.0027	0.361	0.0014
6/3/2022 3:33:53 AM	1	54.00	0.114	-0.0127	1.657	0.0116	0.361	-0.0002
6/3/2022 3:33:55 AM	1	56.00	0.102	-0.0124	1.668	0.0107	0.360	-0.0012
6/3/2022 3:33:57 AM	1	58.00	0.092	-0.0099	1.668	0.0000	0.361	0.0007
6/3/2022 3:33:59 AM	1	60.00	0.081	-0.0106	1.689	0.0214	0.362	0.0017
