## Supplementary material for "Water content, transition temperature and fragility influence protection and anhydrobiotic capacity": File S8: ldh assay 6_3_2022 3_35_05 AM 34.csv

Date	Stage	Time (seconds)	A340	A340(delta)	A260	A260(delta)	A280	A280(delta)
6/3/2022 3:35:05 AM	1	0.00	0.600	0.0000	1.390	0.0000	0.347	0.0000
6/3/2022 3:35:07 AM	1	2.00	0.597	-0.0027	1.385	-0.0049	0.344	-0.0031
6/3/2022 3:35:09 AM	1	4.00	0.595	-0.0021	1.389	0.0041	0.344	0.0002
6/3/2022 3:35:11 AM	1	6.00	0.594	-0.0016	1.392	0.0028	0.343	-0.0009
6/3/2022 3:35:13 AM	1	8.00	0.591	-0.0031	1.396	0.0037	0.343	-0.0002
6/3/2022 3:35:15 AM	1	10.00	0.590	-0.0006	1.390	-0.0057	0.344	0.0005
6/3/2022 3:35:17 AM	1	12.00	0.591	0.0011	1.395	0.0050	0.345	0.0013
6/3/2022 3:35:19 AM	1	14.00	0.587	-0.0045	1.399	0.0036	0.342	-0.0024
6/3/2022 3:35:21 AM	1	16.00	0.588	0.0013	1.394	-0.0048	0.344	0.0019
6/3/2022 3:35:23 AM	1	18.00	0.587	-0.0006	1.403	0.0091	0.344	0.0000
6/3/2022 3:35:25 AM	1	20.00	0.585	-0.0028	1.401	-0.0017	0.344	-0.0001
6/3/2022 3:35:27 AM	1	22.00	0.582	-0.0029	1.401	-0.0003	0.343	-0.0009
6/3/2022 3:35:29 AM	1	24.00	0.581	-0.0006	1.401	0.0001	0.344	0.0005
6/3/2022 3:35:31 AM	1	26.00	0.581	-0.0003	1.396	-0.0049	0.344	-0.0001
6/3/2022 3:35:33 AM	1	28.00	0.579	-0.0012	1.400	0.0035	0.345	0.0011
6/3/2022 3:35:35 AM	1	30.00	0.576	-0.0032	1.402	0.0025	0.343	-0.0018
6/3/2022 3:35:37 AM	1	32.00	0.576	-0.0007	1.402	0.0002	0.344	0.0012
6/3/2022 3:35:39 AM	1	34.00	0.573	-0.0026	1.401	-0.0019	0.344	-0.0004
6/3/2022 3:35:41 AM	1	36.00	0.571	-0.0024	1.404	0.0035	0.343	-0.0012
6/3/2022 3:35:43 AM	1	38.00	0.571	0.0005	1.416	0.0115	0.343	0.0007
6/3/2022 3:35:45 AM	1	40.00	0.567	-0.0043	1.404	-0.0119	0.343	0.0000
6/3/2022 3:35:47 AM	1	42.00	0.566	-0.0010	1.403	-0.0006	0.342	-0.0019
6/3/2022 3:35:49 AM	1	44.00	0.563	-0.0030	1.403	0.0000	0.343	0.0018
6/3/2022 3:35:51 AM	1	46.00	0.563	0.0006	1.405	0.0015	0.343	-0.0005
6/3/2022 3:35:53 AM	1	48.00	0.560	-0.0031	1.415	0.0102	0.343	-0.0001
6/3/2022 3:35:55 AM	1	50.00	0.558	-0.0019	1.411	-0.0041	0.343	0.0008
6/3/2022 3:35:57 AM	1	52.00	0.558	-0.0007	1.408	-0.0030	0.343	-0.0002
6/3/2022 3:35:59 AM	1	54.00	0.553	-0.0042	1.410	0.0028	0.344	0.0003
6/3/2022 3:36:01 AM	1	56.00	0.553	0.0001	1.415	0.0048	0.343	-0.0003
6/3/2022 3:36:03 AM	1	58.00	0.551	-0.0023	1.421	0.0058	0.343	0.0001
6/3/2022 3:36:05 AM	1	60.00	0.550	-0.0016	1.414	-0.0069	0.344	0.0002
