## Supplementary material for "Water content, transition temperature and fragility influence protection and anhydrobiotic capacity": File S8: ldh assay 6_3_2022 3_37_24 AM 35.csv

Date	Stage	Time (seconds)	A340	A340(delta)	A260	A260(delta)	A280	A280(delta)
6/3/2022 3:37:24 AM	1	0.00	0.530	0.0000	1.419	0.0000	0.343	0.0000
6/3/2022 3:37:26 AM	1	2.00	0.513	-0.0172	1.428	0.0086	0.346	0.0027
6/3/2022 3:37:28 AM	1	4.00	0.494	-0.0185	1.434	0.0065	0.344	-0.0021
6/3/2022 3:37:30 AM	1	6.00	0.477	-0.0171	1.450	0.0154	0.346	0.0026
6/3/2022 3:37:32 AM	1	8.00	0.460	-0.0174	1.465	0.0149	0.346	-0.0003
6/3/2022 3:37:34 AM	1	10.00	0.439	-0.0211	1.467	0.0028	0.347	0.0009
6/3/2022 3:37:36 AM	1	12.00	0.420	-0.0191	1.481	0.0141	0.347	0.0007
6/3/2022 3:37:38 AM	1	14.00	0.403	-0.0161	1.499	0.0179	0.349	0.0017
6/3/2022 3:37:40 AM	1	16.00	0.384	-0.0196	1.496	-0.0034	0.348	-0.0010
6/3/2022 3:37:42 AM	1	18.00	0.367	-0.0172	1.503	0.0068	0.351	0.0034
6/3/2022 3:37:44 AM	1	20.00	0.349	-0.0174	1.517	0.0141	0.352	0.0001
6/3/2022 3:37:46 AM	1	22.00	0.330	-0.0193	1.521	0.0039	0.350	-0.0013
6/3/2022 3:37:48 AM	1	24.00	0.312	-0.0178	1.531	0.0100	0.352	0.0021
6/3/2022 3:37:50 AM	1	26.00	0.295	-0.0171	1.538	0.0072	0.352	-0.0004
6/3/2022 3:37:52 AM	1	28.00	0.277	-0.0178	1.556	0.0178	0.355	0.0026
6/3/2022 3:37:54 AM	1	30.00	0.259	-0.0179	1.564	0.0082	0.352	-0.0020
6/3/2022 3:37:56 AM	1	32.00	0.242	-0.0175	1.574	0.0097	0.354	0.0015
6/3/2022 3:37:58 AM	1	34.00	0.226	-0.0163	1.582	0.0080	0.354	0.0002
6/3/2022 3:38:00 AM	1	36.00	0.209	-0.0168	1.584	0.0021	0.354	0.0002
6/3/2022 3:38:02 AM	1	38.00	0.193	-0.0160	1.599	0.0158	0.354	-0.0002
6/3/2022 3:38:04 AM	1	40.00	0.176	-0.0165	1.612	0.0126	0.356	0.0019
6/3/2022 3:38:06 AM	1	42.00	0.163	-0.0135	1.602	-0.0097	0.356	0.0001
6/3/2022 3:38:08 AM	1	44.00	0.148	-0.0154	1.611	0.0089	0.355	-0.0010
6/3/2022 3:38:10 AM	1	46.00	0.133	-0.0149	1.626	0.0147	0.356	0.0004
6/3/2022 3:38:12 AM	1	48.00	0.121	-0.0118	1.636	0.0097	0.357	0.0017
6/3/2022 3:38:14 AM	1	50.00	0.108	-0.0131	1.642	0.0064	0.358	0.0010
6/3/2022 3:38:16 AM	1	52.00	0.096	-0.0122	1.641	-0.0015	0.357	-0.0010
6/3/2022 3:38:18 AM	1	54.00	0.085	-0.0108	1.640	-0.0009	0.359	0.0017
6/3/2022 3:38:20 AM	1	56.00	0.076	-0.0091	1.652	0.0121	0.360	0.0012
6/3/2022 3:38:22 AM	1	58.00	0.065	-0.0105	1.654	0.0024	0.359	-0.0016
6/3/2022 3:38:24 AM	1	60.00	0.056	-0.0092	1.659	0.0049	0.358	-0.0002
