## Supplementary material for "Water content, transition temperature and fragility influence protection and anhydrobiotic capacity": File S8: ldh assay 6_3_2022 3_39_33 AM 36.csv

Date	Stage	Time (seconds)	A340	A340(delta)	A260	A260(delta)	A280	A280(delta)
6/3/2022 3:39:33 AM	1	0.00	0.590	0.0000	1.372	0.0000	0.337	0.0000
6/3/2022 3:39:35 AM	1	2.00	0.591	0.0011	1.375	0.0029	0.341	0.0033
6/3/2022 3:39:37 AM	1	4.00	0.591	-0.0002	1.377	0.0021	0.341	0.0005
6/3/2022 3:39:39 AM	1	6.00	0.589	-0.0012	1.383	0.0062	0.341	-0.0005
6/3/2022 3:39:41 AM	1	8.00	0.588	-0.0014	1.383	0.0000	0.341	0.0005
6/3/2022 3:39:43 AM	1	10.00	0.586	-0.0020	1.388	0.0049	0.342	0.0010
6/3/2022 3:39:45 AM	1	12.00	0.585	-0.0014	1.389	0.0003	0.342	-0.0005
6/3/2022 3:39:47 AM	1	14.00	0.583	-0.0014	1.385	-0.0039	0.342	0.0005
6/3/2022 3:39:49 AM	1	16.00	0.582	-0.0010	1.387	0.0025	0.340	-0.0020
6/3/2022 3:39:51 AM	1	18.00	0.580	-0.0027	1.394	0.0068	0.342	0.0023
6/3/2022 3:39:53 AM	1	20.00	0.577	-0.0025	1.389	-0.0045	0.341	-0.0009
6/3/2022 3:39:55 AM	1	22.00	0.577	0.0000	1.392	0.0023	0.343	0.0013
6/3/2022 3:39:57 AM	1	24.00	0.576	-0.0013	1.394	0.0022	0.342	-0.0003
6/3/2022 3:39:59 AM	1	26.00	0.573	-0.0032	1.396	0.0025	0.342	-0.0004
6/3/2022 3:40:01 AM	1	28.00	0.572	-0.0010	1.396	-0.0001	0.341	-0.0008
6/3/2022 3:40:03 AM	1	30.00	0.571	-0.0010	1.395	-0.0014	0.343	0.0020
6/3/2022 3:40:05 AM	1	32.00	0.567	-0.0037	1.391	-0.0034	0.342	-0.0013
6/3/2022 3:40:07 AM	1	34.00	0.567	0.0003	1.396	0.0050	0.342	0.0001
6/3/2022 3:40:09 AM	1	36.00	0.562	-0.0051	1.402	0.0053	0.341	-0.0007
6/3/2022 3:40:11 AM	1	38.00	0.561	-0.0012	1.397	-0.0048	0.342	0.0007
6/3/2022 3:40:13 AM	1	40.00	0.561	0.0005	1.403	0.0056	0.343	0.0012
6/3/2022 3:40:15 AM	1	42.00	0.556	-0.0055	1.400	-0.0027	0.342	-0.0011
6/3/2022 3:40:17 AM	1	44.00	0.555	-0.0006	1.396	-0.0043	0.341	-0.0011
6/3/2022 3:40:19 AM	1	46.00	0.553	-0.0020	1.403	0.0072	0.344	0.0024
6/3/2022 3:40:21 AM	1	48.00	0.551	-0.0017	1.407	0.0048	0.343	-0.0009
6/3/2022 3:40:23 AM	1	50.00	0.552	0.0003	1.405	-0.0025	0.345	0.0019
6/3/2022 3:40:25 AM	1	52.00	0.547	-0.0046	1.405	0.0006	0.342	-0.0030
6/3/2022 3:40:27 AM	1	54.00	0.546	-0.0015	1.409	0.0034	0.344	0.0020
6/3/2022 3:40:29 AM	1	56.00	0.545	-0.0004	1.414	0.0047	0.342	-0.0019
6/3/2022 3:40:31 AM	1	58.00	0.543	-0.0020	1.410	-0.0041	0.343	0.0014
6/3/2022 3:40:33 AM	1	60.00	0.541	-0.0024	1.412	0.0022	0.342	-0.0006
