## Supplementary material for "Water content, transition temperature and fragility influence protection and anhydrobiotic capacity": File S8: ldh assay 6_3_2022 3_41_42 AM 37.csv

Date	Stage	Time (seconds)	A340	A340(delta)	A260	A260(delta)	A280	A280(delta)
6/3/2022 3:41:43 AM	1	0.00	0.550	0.0000	1.399	0.0000	0.342	0.0000
6/3/2022 3:41:45 AM	1	2.00	0.533	-0.0172	1.409	0.0104	0.342	0.0001
6/3/2022 3:41:47 AM	1	4.00	0.515	-0.0184	1.411	0.0016	0.342	-0.0003
6/3/2022 3:41:49 AM	1	6.00	0.501	-0.0140	1.428	0.0170	0.343	0.0013
6/3/2022 3:41:51 AM	1	8.00	0.481	-0.0200	1.432	0.0045	0.344	0.0007
6/3/2022 3:41:53 AM	1	10.00	0.463	-0.0178	1.438	0.0054	0.344	0.0002
6/3/2022 3:41:55 AM	1	12.00	0.446	-0.0174	1.449	0.0116	0.343	-0.0008
6/3/2022 3:41:57 AM	1	14.00	0.428	-0.0171	1.453	0.0038	0.343	-0.0004
6/3/2022 3:41:59 AM	1	16.00	0.410	-0.0184	1.464	0.0109	0.344	0.0009
6/3/2022 3:42:01 AM	1	18.00	0.393	-0.0170	1.473	0.0090	0.344	0.0001
6/3/2022 3:42:03 AM	1	20.00	0.374	-0.0189	1.480	0.0068	0.343	-0.0006
6/3/2022 3:42:05 AM	1	22.00	0.358	-0.0163	1.481	0.0016	0.345	0.0018
6/3/2022 3:42:07 AM	1	24.00	0.341	-0.0164	1.501	0.0192	0.347	0.0024
6/3/2022 3:42:09 AM	1	26.00	0.325	-0.0169	1.506	0.0048	0.347	-0.0006
6/3/2022 3:42:11 AM	1	28.00	0.307	-0.0171	1.527	0.0220	0.348	0.0013
6/3/2022 3:42:13 AM	1	30.00	0.291	-0.0162	1.529	0.0019	0.350	0.0018
6/3/2022 3:42:15 AM	1	32.00	0.275	-0.0165	1.550	0.0210	0.350	0.0004
6/3/2022 3:42:17 AM	1	34.00	0.258	-0.0169	1.547	-0.0031	0.351	0.0005
6/3/2022 3:42:19 AM	1	36.00	0.243	-0.0152	1.568	0.0206	0.351	0.0004
6/3/2022 3:42:21 AM	1	38.00	0.225	-0.0180	1.570	0.0025	0.351	0.0002
6/3/2022 3:42:23 AM	1	40.00	0.209	-0.0160	1.567	-0.0036	0.351	-0.0005
6/3/2022 3:42:25 AM	1	42.00	0.193	-0.0160	1.580	0.0135	0.351	0.0005
6/3/2022 3:42:27 AM	1	44.00	0.179	-0.0139	1.595	0.0142	0.353	0.0018
6/3/2022 3:42:29 AM	1	46.00	0.164	-0.0144	1.613	0.0181	0.354	0.0006
6/3/2022 3:42:31 AM	1	48.00	0.148	-0.0167	1.602	-0.0107	0.353	-0.0007
6/3/2022 3:42:33 AM	1	50.00	0.137	-0.0104	1.610	0.0077	0.356	0.0031
6/3/2022 3:42:35 AM	1	52.00	0.123	-0.0142	1.606	-0.0034	0.355	-0.0016
6/3/2022 3:42:37 AM	1	54.00	0.111	-0.0124	1.627	0.0201	0.356	0.0010
6/3/2022 3:42:39 AM	1	56.00	0.098	-0.0122	1.633	0.0067	0.355	-0.0008
6/3/2022 3:42:41 AM	1	58.00	0.088	-0.0109	1.651	0.0175	0.355	-0.0001
6/3/2022 3:42:43 AM	1	60.00	0.076	-0.0114	1.642	-0.0092	0.354	-0.0010
