## Supplementary material for "Water content, transition temperature and fragility influence protection and anhydrobiotic capacity": File S8: ldh assay 6_3_2022 3_43_57 AM 38.csv

Date	Stage	Time (seconds)	A340	A340(delta)	A260	A260(delta)	A280	A280(delta)
6/3/2022 3:43:57 AM	1	0.00	0.600	0.0000	1.396	0.0000	0.343	0.0000
6/3/2022 3:43:59 AM	1	2.00	0.600	-0.0003	1.393	-0.0031	0.344	0.0016
6/3/2022 3:44:01 AM	1	4.00	0.600	-0.0003	1.396	0.0034	0.345	0.0004
6/3/2022 3:44:03 AM	1	6.00	0.598	-0.0015	1.395	-0.0007	0.344	-0.0008
6/3/2022 3:44:05 AM	1	8.00	0.598	-0.0005	1.396	0.0011	0.344	0.0004
6/3/2022 3:44:07 AM	1	10.00	0.596	-0.0022	1.393	-0.0035	0.344	-0.0007
6/3/2022 3:44:09 AM	1	12.00	0.597	0.0011	1.400	0.0071	0.344	0.0002
6/3/2022 3:44:11 AM	1	14.00	0.593	-0.0033	1.397	-0.0025	0.344	0.0001
6/3/2022 3:44:13 AM	1	16.00	0.596	0.0022	1.401	0.0031	0.346	0.0021
6/3/2022 3:44:15 AM	1	18.00	0.593	-0.0029	1.396	-0.0047	0.344	-0.0024
6/3/2022 3:44:17 AM	1	20.00	0.594	0.0010	1.402	0.0060	0.344	0.0004
6/3/2022 3:44:19 AM	1	22.00	0.592	-0.0016	1.397	-0.0050	0.345	0.0005
6/3/2022 3:44:21 AM	1	24.00	0.592	-0.0002	1.397	0.0005	0.347	0.0022
6/3/2022 3:44:23 AM	1	26.00	0.589	-0.0028	1.399	0.0017	0.343	-0.0039
6/3/2022 3:44:25 AM	1	28.00	0.589	-0.0001	1.398	-0.0008	0.343	0.0004
6/3/2022 3:44:27 AM	1	30.00	0.587	-0.0015	1.402	0.0036	0.344	0.0005
6/3/2022 3:44:29 AM	1	32.00	0.586	-0.0014	1.401	-0.0006	0.345	0.0006
6/3/2022 3:44:31 AM	1	34.00	0.585	-0.0006	1.403	0.0020	0.343	-0.0015
6/3/2022 3:44:33 AM	1	36.00	0.583	-0.0020	1.402	-0.0010	0.342	-0.0014
6/3/2022 3:44:35 AM	1	38.00	0.581	-0.0021	1.395	-0.0073	0.343	0.0014
6/3/2022 3:44:37 AM	1	40.00	0.583	0.0017	1.407	0.0119	0.344	0.0011
6/3/2022 3:44:39 AM	1	42.00	0.579	-0.0040	1.403	-0.0036	0.342	-0.0020
6/3/2022 3:44:41 AM	1	44.00	0.582	0.0031	1.413	0.0099	0.344	0.0016
6/3/2022 3:44:43 AM	1	46.00	0.578	-0.0041	1.411	-0.0026	0.344	0.0002
6/3/2022 3:44:45 AM	1	48.00	0.577	-0.0012	1.407	-0.0039	0.344	-0.0002
6/3/2022 3:44:47 AM	1	50.00	0.575	-0.0013	1.411	0.0041	0.343	-0.0005
6/3/2022 3:44:49 AM	1	52.00	0.575	-0.0005	1.404	-0.0065	0.343	-0.0002
6/3/2022 3:44:51 AM	1	54.00	0.574	-0.0013	1.413	0.0086	0.344	0.0013
6/3/2022 3:44:53 AM	1	56.00	0.575	0.0015	1.413	-0.0004	0.344	-0.0002
6/3/2022 3:44:55 AM	1	58.00	0.573	-0.0025	1.409	-0.0036	0.342	-0.0018
6/3/2022 3:44:57 AM	1	60.00	0.571	-0.0013	1.409	-0.0001	0.344	0.0013
