## Supplementary material for "Water content, transition temperature and fragility influence protection and anhydrobiotic capacity": File S8: ldh assay 6_3_2022 3_46_06 AM 39.csv

Date	Stage	Time (seconds)	A340	A340(delta)	A260	A260(delta)	A280	A280(delta)
6/3/2022 3:46:07 AM	1	0.00	0.559	0.0000	1.448	0.0000	0.349	0.0000
6/3/2022 3:46:09 AM	1	2.00	0.546	-0.0129	1.466	0.0180	0.352	0.0031
6/3/2022 3:46:11 AM	1	4.00	0.526	-0.0198	1.464	-0.0021	0.352	-0.0001
6/3/2022 3:46:13 AM	1	6.00	0.511	-0.0150	1.476	0.0125	0.354	0.0018
6/3/2022 3:46:15 AM	1	8.00	0.492	-0.0184	1.475	-0.0013	0.353	-0.0010
6/3/2022 3:46:17 AM	1	10.00	0.476	-0.0169	1.486	0.0113	0.353	0.0005
6/3/2022 3:46:19 AM	1	12.00	0.460	-0.0158	1.493	0.0072	0.353	0.0000
6/3/2022 3:46:21 AM	1	14.00	0.443	-0.0170	1.508	0.0148	0.354	0.0010
6/3/2022 3:46:23 AM	1	16.00	0.426	-0.0165	1.512	0.0036	0.355	0.0011
6/3/2022 3:46:25 AM	1	18.00	0.408	-0.0180	1.527	0.0156	0.355	-0.0003
6/3/2022 3:46:27 AM	1	20.00	0.391	-0.0171	1.533	0.0057	0.357	0.0015
6/3/2022 3:46:29 AM	1	22.00	0.374	-0.0173	1.548	0.0151	0.356	-0.0002
6/3/2022 3:46:31 AM	1	24.00	0.354	-0.0193	1.557	0.0084	0.356	0.0000
6/3/2022 3:46:33 AM	1	26.00	0.338	-0.0167	1.556	-0.0010	0.356	-0.0007
6/3/2022 3:46:35 AM	1	28.00	0.321	-0.0166	1.582	0.0264	0.359	0.0032
6/3/2022 3:46:37 AM	1	30.00	0.303	-0.0181	1.580	-0.0017	0.358	-0.0007
6/3/2022 3:46:39 AM	1	32.00	0.287	-0.0163	1.577	-0.0036	0.359	0.0009
6/3/2022 3:46:41 AM	1	34.00	0.270	-0.0164	1.603	0.0258	0.360	0.0009
6/3/2022 3:46:43 AM	1	36.00	0.277	0.0066	1.622	0.0194	0.384	0.0246
6/3/2022 3:46:45 AM	1	38.00	0.239	-0.0380	1.604	-0.0175	0.361	-0.0233
6/3/2022 3:46:47 AM	1	40.00	0.228	-0.0107	1.620	0.0158	0.366	0.0048
6/3/2022 3:46:49 AM	1	42.00	0.214	-0.0145	1.634	0.0141	0.367	0.0013
6/3/2022 3:46:51 AM	1	44.00	0.196	-0.0177	1.640	0.0053	0.365	-0.0022
6/3/2022 3:46:53 AM	1	46.00	0.184	-0.0119	1.644	0.0039	0.366	0.0009
6/3/2022 3:46:55 AM	1	48.00	0.164	-0.0205	1.651	0.0076	0.362	-0.0034
6/3/2022 3:46:57 AM	1	50.00	0.151	-0.0130	1.659	0.0078	0.364	0.0012
6/3/2022 3:46:59 AM	1	52.00	0.137	-0.0138	1.663	0.0041	0.365	0.0010
6/3/2022 3:47:01 AM	1	54.00	0.125	-0.0122	1.673	0.0102	0.366	0.0009
6/3/2022 3:47:03 AM	1	56.00	0.112	-0.0127	1.676	0.0028	0.364	-0.0012
6/3/2022 3:47:05 AM	1	58.00	0.101	-0.0107	1.679	0.0034	0.365	0.0004
6/3/2022 3:47:07 AM	1	60.00	0.090	-0.0112	1.687	0.0076	0.365	0.0002
