## Supplementary material for "Water content, transition temperature and fragility influence protection and anhydrobiotic capacity": File S8: ldh assay 6_3_2022 3_48_18 AM 40.csv

Date	Stage	Time (seconds)	A340	A340(delta)	A260	A260(delta)	A280	A280(delta)
6/3/2022 3:48:18 AM	1	0.00	0.615	0.0000	1.432	0.0000	0.352	0.0000
6/3/2022 3:48:20 AM	1	2.00	0.616	0.0013	1.431	-0.0012	0.352	0.0001
6/3/2022 3:48:22 AM	1	4.00	0.618	0.0018	1.437	0.0066	0.356	0.0042
6/3/2022 3:48:24 AM	1	6.00	0.613	-0.0053	1.439	0.0018	0.353	-0.0037
6/3/2022 3:48:26 AM	1	8.00	0.615	0.0022	1.437	-0.0019	0.355	0.0018
6/3/2022 3:48:28 AM	1	10.00	0.614	-0.0007	1.441	0.0036	0.354	-0.0007
6/3/2022 3:48:30 AM	1	12.00	0.611	-0.0031	1.447	0.0065	0.354	-0.0001
6/3/2022 3:48:32 AM	1	14.00	0.609	-0.0024	1.435	-0.0123	0.352	-0.0019
6/3/2022 3:48:34 AM	1	16.00	0.608	-0.0009	1.432	-0.0025	0.352	0.0001
6/3/2022 3:48:36 AM	1	18.00	0.606	-0.0024	1.425	-0.0074	0.352	-0.0001
6/3/2022 3:48:38 AM	1	20.00	0.606	-0.0001	1.437	0.0123	0.353	0.0010
6/3/2022 3:48:40 AM	1	22.00	0.604	-0.0015	1.432	-0.0055	0.353	-0.0002
6/3/2022 3:48:42 AM	1	24.00	0.599	-0.0052	1.431	-0.0009	0.352	-0.0005
6/3/2022 3:48:44 AM	1	26.00	0.600	0.0008	1.433	0.0017	0.351	-0.0016
6/3/2022 3:48:46 AM	1	28.00	0.597	-0.0022	1.430	-0.0023	0.351	0.0003
6/3/2022 3:48:48 AM	1	30.00	0.598	0.0004	1.432	0.0012	0.352	0.0009
6/3/2022 3:48:50 AM	1	32.00	0.596	-0.0019	1.429	-0.0024	0.350	-0.0014
6/3/2022 3:48:52 AM	1	34.00	0.595	-0.0010	1.438	0.0088	0.353	0.0025
6/3/2022 3:48:54 AM	1	36.00	0.596	0.0005	1.442	0.0045	0.352	-0.0006
6/3/2022 3:48:56 AM	1	38.00	0.593	-0.0029	1.441	-0.0013	0.352	-0.0007
6/3/2022 3:48:58 AM	1	40.00	0.591	-0.0021	1.442	0.0009	0.351	-0.0004
6/3/2022 3:49:00 AM	1	42.00	0.590	-0.0007	1.440	-0.0021	0.351	-0.0001
6/3/2022 3:49:02 AM	1	44.00	0.589	-0.0006	1.439	-0.0009	0.352	0.0004
6/3/2022 3:49:04 AM	1	46.00	0.587	-0.0023	1.439	-0.0002	0.352	0.0008
6/3/2022 3:49:06 AM	1	48.00	0.587	0.0005	1.447	0.0078	0.352	-0.0006
6/3/2022 3:49:08 AM	1	50.00	0.585	-0.0028	1.444	-0.0027	0.352	0.0000
6/3/2022 3:49:10 AM	1	52.00	0.582	-0.0026	1.438	-0.0058	0.352	0.0003
6/3/2022 3:49:12 AM	1	54.00	0.582	0.0000	1.442	0.0042	0.352	0.0000
6/3/2022 3:49:14 AM	1	56.00	0.581	-0.0010	1.454	0.0114	0.352	0.0002
6/3/2022 3:49:16 AM	1	58.00	0.580	-0.0011	1.450	-0.0037	0.354	0.0014
6/3/2022 3:49:18 AM	1	60.00	0.578	-0.0019	1.452	0.0023	0.352	-0.0014
