## Supplementary material for "Water content, transition temperature and fragility influence protection and anhydrobiotic capacity": File S8: ldh assay 6_3_2022 3_50_20 AM 41.csv

Date	Stage	Time (seconds)	A340	A340(delta)	A260	A260(delta)	A280	A280(delta)
6/3/2022 3:50:20 AM	1	0.00	0.550	0.0000	1.420	0.0000	0.345	0.0000
6/3/2022 3:50:22 AM	1	2.00	0.534	-0.0164	1.432	0.0116	0.346	0.0008
6/3/2022 3:50:24 AM	1	4.00	0.520	-0.0140	1.438	0.0060	0.346	0.0002
6/3/2022 3:50:26 AM	1	6.00	0.501	-0.0185	1.449	0.0110	0.348	0.0016
6/3/2022 3:50:28 AM	1	8.00	0.485	-0.0168	1.460	0.0115	0.348	0.0005
6/3/2022 3:50:30 AM	1	10.00	0.468	-0.0167	1.471	0.0107	0.348	0.0004
6/3/2022 3:50:32 AM	1	12.00	0.451	-0.0168	1.478	0.0073	0.350	0.0015
6/3/2022 3:50:34 AM	1	14.00	0.434	-0.0177	1.489	0.0112	0.350	0.0000
6/3/2022 3:50:36 AM	1	16.00	0.418	-0.0155	1.486	-0.0031	0.352	0.0020
6/3/2022 3:50:38 AM	1	18.00	0.400	-0.0178	1.505	0.0188	0.351	-0.0014
6/3/2022 3:50:40 AM	1	20.00	0.383	-0.0172	1.507	0.0021	0.351	0.0008
6/3/2022 3:50:42 AM	1	22.00	0.366	-0.0166	1.520	0.0131	0.353	0.0021
6/3/2022 3:50:44 AM	1	24.00	0.350	-0.0169	1.533	0.0127	0.354	0.0009
6/3/2022 3:50:46 AM	1	26.00	0.330	-0.0195	1.539	0.0063	0.352	-0.0019
6/3/2022 3:50:48 AM	1	28.00	0.315	-0.0147	1.553	0.0140	0.355	0.0028
6/3/2022 3:50:50 AM	1	30.00	0.297	-0.0184	1.556	0.0022	0.355	-0.0001
6/3/2022 3:50:52 AM	1	32.00	0.279	-0.0177	1.570	0.0145	0.355	0.0002
6/3/2022 3:50:54 AM	1	34.00	0.261	-0.0180	1.582	0.0117	0.355	-0.0008
6/3/2022 3:50:56 AM	1	36.00	0.247	-0.0140	1.583	0.0015	0.357	0.0025
6/3/2022 3:50:58 AM	1	38.00	0.231	-0.0166	1.587	0.0032	0.356	-0.0010
6/3/2022 3:51:00 AM	1	40.00	0.215	-0.0154	1.595	0.0084	0.358	0.0020
6/3/2022 3:51:02 AM	1	42.00	0.199	-0.0165	1.600	0.0053	0.358	-0.0001
6/3/2022 3:51:04 AM	1	44.00	0.182	-0.0166	1.608	0.0081	0.358	0.0006
6/3/2022 3:51:06 AM	1	46.00	0.170	-0.0118	1.631	0.0223	0.359	0.0009
6/3/2022 3:51:08 AM	1	48.00	0.154	-0.0159	1.629	-0.0012	0.357	-0.0019
6/3/2022 3:51:10 AM	1	50.00	0.140	-0.0141	1.630	0.0008	0.360	0.0030
6/3/2022 3:51:12 AM	1	52.00	0.127	-0.0134	1.647	0.0168	0.360	-0.0006
6/3/2022 3:51:14 AM	1	54.00	0.114	-0.0129	1.648	0.0008	0.358	-0.0013
6/3/2022 3:51:16 AM	1	56.00	0.103	-0.0113	1.658	0.0100	0.360	0.0020
6/3/2022 3:51:18 AM	1	58.00	0.091	-0.0119	1.654	-0.0034	0.361	0.0003
6/3/2022 3:51:20 AM	1	60.00	0.081	-0.0100	1.664	0.0099	0.361	0.0005
