## Supplementary material for "Water content, transition temperature and fragility influence protection and anhydrobiotic capacity": File S8: ldh assay 6_3_2022 3_52_24 AM 42.csv

Date	Stage	Time (seconds)	A340	A340(delta)	A260	A260(delta)	A280	A280(delta)
6/3/2022 3:52:25 AM	1	0.00	0.612	0.0000	1.420	0.0000	0.352	0.0000
6/3/2022 3:52:27 AM	1	2.00	0.610	-0.0015	1.411	-0.0095	0.350	-0.0020
6/3/2022 3:52:29 AM	1	4.00	0.613	0.0028	1.420	0.0090	0.353	0.0032
6/3/2022 3:52:31 AM	1	6.00	0.611	-0.0020	1.421	0.0017	0.352	-0.0010
6/3/2022 3:52:33 AM	1	8.00	0.608	-0.0026	1.417	-0.0041	0.351	-0.0012
6/3/2022 3:52:35 AM	1	10.00	0.608	-0.0002	1.419	0.0023	0.352	0.0012
6/3/2022 3:52:37 AM	1	12.00	0.607	-0.0015	1.417	-0.0026	0.352	0.0005
6/3/2022 3:52:39 AM	1	14.00	0.606	-0.0008	1.426	0.0090	0.353	0.0007
6/3/2022 3:52:41 AM	1	16.00	0.605	-0.0014	1.422	-0.0042	0.351	-0.0022
6/3/2022 3:52:43 AM	1	18.00	0.605	0.0000	1.425	0.0032	0.351	0.0000
6/3/2022 3:52:45 AM	1	20.00	0.603	-0.0019	1.418	-0.0065	0.351	0.0003
6/3/2022 3:52:47 AM	1	22.00	0.604	0.0015	1.427	0.0089	0.351	0.0004
6/3/2022 3:52:49 AM	1	24.00	0.604	-0.0006	1.421	-0.0059	0.353	0.0016
6/3/2022 3:52:51 AM	1	26.00	0.602	-0.0018	1.428	0.0062	0.352	-0.0009
6/3/2022 3:52:53 AM	1	28.00	0.599	-0.0027	1.422	-0.0056	0.350	-0.0024
6/3/2022 3:52:55 AM	1	30.00	0.599	-0.0005	1.429	0.0068	0.352	0.0022
6/3/2022 3:52:57 AM	1	32.00	0.596	-0.0025	1.423	-0.0056	0.350	-0.0014
6/3/2022 3:52:59 AM	1	34.00	0.595	-0.0012	1.429	0.0052	0.352	0.0016
6/3/2022 3:53:01 AM	1	36.00	0.595	-0.0003	1.432	0.0040	0.350	-0.0023
6/3/2022 3:53:03 AM	1	38.00	0.595	0.0000	1.436	0.0034	0.352	0.0021
6/3/2022 3:53:05 AM	1	40.00	0.590	-0.0044	1.434	-0.0014	0.350	-0.0017
6/3/2022 3:53:07 AM	1	42.00	0.592	0.0014	1.430	-0.0040	0.353	0.0024
6/3/2022 3:53:09 AM	1	44.00	0.590	-0.0014	1.434	0.0033	0.352	-0.0010
6/3/2022 3:53:11 AM	1	46.00	0.588	-0.0018	1.440	0.0062	0.351	-0.0008
6/3/2022 3:53:13 AM	1	48.00	0.589	0.0008	1.441	0.0015	0.351	0.0007
6/3/2022 3:53:15 AM	1	50.00	0.588	-0.0013	1.427	-0.0144	0.352	0.0008
6/3/2022 3:53:17 AM	1	52.00	0.585	-0.0030	1.433	0.0058	0.351	-0.0013
6/3/2022 3:53:19 AM	1	54.00	0.584	-0.0009	1.438	0.0056	0.351	0.0001
6/3/2022 3:53:21 AM	1	56.00	0.584	-0.0005	1.437	-0.0016	0.349	-0.0018
6/3/2022 3:53:23 AM	1	58.00	0.581	-0.0025	1.430	-0.0066	0.352	0.0024
6/3/2022 3:53:25 AM	1	60.00	0.581	-0.0005	1.436	0.0059	0.351	-0.0005
