## Supplementary material for "Water content, transition temperature and fragility influence protection and anhydrobiotic capacity": File S8: ldh assay 6_3_2022 2_20_32 AM 1.csv

Date	Stage	Time (seconds)	A340	A340(delta)	A260	A260(delta)	A280	A280(delta)
6/3/2022 2:20:32 AM	1	0.00	0.550	0.0000	1.436	0.0000	0.353	0.0000
6/3/2022 2:20:34 AM	1	2.00	0.534	-0.0157	1.458	0.0224	0.354	0.0007
6/3/2022 2:20:36 AM	1	4.00	0.515	-0.0192	1.457	-0.0008	0.356	0.0014
6/3/2022 2:20:38 AM	1	6.00	0.496	-0.0189	1.467	0.0092	0.355	-0.0002
6/3/2022 2:20:40 AM	1	8.00	0.478	-0.0186	1.481	0.0150	0.356	0.0007
6/3/2022 2:20:42 AM	1	10.00	0.460	-0.0179	1.486	0.0043	0.358	0.0019
6/3/2022 2:20:44 AM	1	12.00	0.441	-0.0190	1.501	0.0156	0.358	0.0005
6/3/2022 2:20:46 AM	1	14.00	0.423	-0.0176	1.516	0.0148	0.360	0.0012
6/3/2022 2:20:48 AM	1	16.00	0.403	-0.0196	1.512	-0.0038	0.358	-0.0018
6/3/2022 2:20:50 AM	1	18.00	0.384	-0.0189	1.528	0.0154	0.359	0.0015
6/3/2022 2:20:52 AM	1	20.00	0.370	-0.0148	1.535	0.0075	0.360	0.0007
6/3/2022 2:20:54 AM	1	22.00	0.352	-0.0179	1.552	0.0170	0.363	0.0025
6/3/2022 2:20:56 AM	1	24.00	0.335	-0.0165	1.558	0.0061	0.362	-0.0009
6/3/2022 2:20:58 AM	1	26.00	0.317	-0.0185	1.558	0.0002	0.363	0.0011
6/3/2022 2:21:00 AM	1	28.00	0.300	-0.0165	1.567	0.0084	0.363	0.0000
6/3/2022 2:21:02 AM	1	30.00	0.285	-0.0157	1.581	0.0143	0.364	0.0007
6/3/2022 2:21:04 AM	1	32.00	0.268	-0.0167	1.592	0.0111	0.365	0.0013
6/3/2022 2:21:06 AM	1	34.00	0.252	-0.0162	1.596	0.0033	0.364	-0.0004
6/3/2022 2:21:08 AM	1	36.00	0.237	-0.0153	1.605	0.0096	0.367	0.0022
6/3/2022 2:21:10 AM	1	38.00	0.220	-0.0161	1.605	0.0001	0.367	0.0009
6/3/2022 2:21:12 AM	1	40.00	0.205	-0.0152	1.627	0.0212	0.368	0.0007
6/3/2022 2:21:14 AM	1	42.00	0.190	-0.0153	1.626	-0.0007	0.368	-0.0006
6/3/2022 2:21:16 AM	1	44.00	0.172	-0.0175	1.637	0.0108	0.367	-0.0002
6/3/2022 2:21:18 AM	1	46.00	0.159	-0.0135	1.636	-0.0011	0.368	0.0006
6/3/2022 2:21:20 AM	1	48.00	0.146	-0.0129	1.658	0.0226	0.370	0.0024
6/3/2022 2:21:22 AM	1	50.00	0.132	-0.0136	1.670	0.0117	0.369	-0.0012
6/3/2022 2:21:24 AM	1	52.00	0.120	-0.0130	1.661	-0.0093	0.369	-0.0002
6/3/2022 2:21:26 AM	1	54.00	0.109	-0.0106	1.659	-0.0013	0.369	0.0003
6/3/2022 2:21:28 AM	1	56.00	0.098	-0.0112	1.674	0.0143	0.370	0.0010
6/3/2022 2:21:30 AM	1	58.00	0.088	-0.0094	1.690	0.0164	0.372	0.0021
6/3/2022 2:21:32 AM	1	60.00	0.078	-0.0107	1.674	-0.0159	0.372	0.0000
