## Supplementary material for "Water content, transition temperature and fragility influence protection and anhydrobiotic capacity": File S1: disaccharide_data.xlsx

### Sheet: Maltose - LDH data
	100			97.5			95			92.5			90			87.5			tris control
	7	8	9	13	14	15	19	20	21	25	26	27	31	32	33	37	38	39	1	2	3
	-0.0094	-0.0087	-0.0086	-0.0094	-0.0089	-0.0086	-0.0093	-0.0089	-0.0088	-0.0092	-0.0093	-0.0091	-0.0091	-0.009	-0.0083	-0.0091	-0.009	-0.0092	-0.0091	-0.0096	-0.0087
	10	11	12	16	17	18	22	23	24	28	29	30	34	35	36	40	41	42	4	5	6
	-0.0027	-0.0031	-0.003	-0.0024	-0.003	-0.0027	-0.0024	-0.0024	-0.003	-0.0025	-0.0023	-0.0023	-0.0022	-0.0019	-0.0018	-0.0016	-0.0013	-0.0019	-0.0003	-0.0006	-0.0005
	ratio 100 1	ratio 100 2	ratio 100 3	ratio 97.5 1	ratio 97.5 2	ratio 97.5 3	ratio 95 1	ratio 95 2	ratio 95 3	ratio 92.5 1	ratio 92.5 2	ratio 92.5 3	ratio 0 1	ratio 0 2	ratio 0 3	ratio 0 1	ratio 0 2	ratio 0 3	ratio 100 1	ratio 100 2	ratio 100 3
	0.287234	0.356322	0.348837	0.255319	0.337079	0.313953	0.258065	0.269663	0.340909	0.271739	0.247312	0.252747	0.241758	0.211111	0.216867	0.175824	0.144444	0.206522	0.032967	0.0625	0.0574713
	avg 100	avg 97.5	avg 95	avg 92.5	avg 0	avg 0	avg 1		100 Var	97.5 Var	95 Var	92.5 Var	90 Var	87.5 Var	Neg Var
	0.330798	0.302117	0.289546	0.257266	0.223246	0.175597	0.0509794		0.00143735	0.00177623	0.00201229	0.000164488	0.000265322	0.000963436	0.000249657
	100% maltose 0% Glycerol	97.5% maltose 2.5% Glycerol	95% maltose 5% Glycerol	92.5% maltose 8.5% Glycerol	90% maltose 10% Glycerol	87.5% maltose 12.5% Glycerol	Negative Control (Tris)
	33.0798	30.2117	28.9546	25.7266	22.3246	17.5597	5.09794
	STD 100	STD 97.5	STD 95	STD 92.5	STD 90	STD 87.5	STD Neg
	3.79124	4.21453	4.48586	1.28253	1.62887	3.10393	1.58005
	100 > 97.5				97.5 > 95				95 > 92.5				92.5 > 90	*			90 > 87.5	*			87.5 > Tris	**
	t-Test: Two-Sample Assuming Equal Variances				t-Test: Two-Sample Assuming Equal Variances				t-Test: Two-Sample Assuming Unequal Variances				t-Test: Two-Sample Assuming Equal Variances				t-Test: Two-Sample Assuming Equal Variances				t-Test: Two-Sample Assuming Equal Variances
		Variable 1	Variable 2			Variable 1	Variable 2			Variable 1	Variable 2			Variable 1	Variable 2			Variable 1	Variable 2			Variable 1	Variable 2
	Mean	0.330798	0.302117		Mean	0.302117	0.289546		Mean	0.289546	0.257266		Mean	0.257266	0.223246		Mean	0.223246	0.175597		Mean	0.175597	0.0509794
	Variance	0.00143735	0.00177623		Variance	0.00177623	0.00201229		Variance	0.00201229	0.000164488		Variance	0.000164488	0.000265322		Variance	0.000265322	0.000963436		Variance	0.000963436	0.000249657
	Observations	3	3		Observations	3	3		Observations	3	3		Observations	3	3		Observations	3	3		Observations	3	3
	Pooled Variance	0.00160679			Pooled Variance	0.00189426			Hypothesized Mean Difference	0			Pooled Variance	0.000214905			Pooled Variance	0.000614379			Pooled Variance	0.000606547
	Hypothesized Mean Difference	0			Hypothesized Mean Difference	0			df	2			Hypothesized Mean Difference	0			Hypothesized Mean Difference	0			Hypothesized Mean Difference	0
	df	4			df	4			t Stat	1.19834			df	4			df	4			df	4
	t Stat	0.876303			t Stat	0.353766			P(T<=t) one-tail	0.176762			t Stat	2.84225			t Stat	2.3544			t Stat	6.19715
	P(T<=t) one-tail	0.215169			P(T<=t) one-tail	0.370687			t Critical one-tail	2.91999			P(T<=t) one-tail	0.0233805			P(T<=t) one-tail	0.0390697			P(T<=t) one-tail	0.00172381
	t Critical one-tail	2.13185			t Critical one-tail	2.13185			P(T<=t) two-tail	0.353525			t Critical one-tail	2.13185			t Critical one-tail	2.13185			t Critical one-tail	2.13185
	P(T<=t) two-tail	0.430338			P(T<=t) two-tail	0.741374			t Critical two-tail	4.30265			P(T<=t) two-tail	0.0467609			P(T<=t) two-tail	0.0781393			P(T<=t) two-tail	0.00344761
	t Critical two-tail	2.77645			t Critical two-tail	2.77645							t Critical two-tail	2.77645			t Critical two-tail	2.77645			t Critical two-tail	2.77645
	100 > 95				97.5 > 92.5				95 > 90	*			92.5 > 87.5	**
	t-Test: Two-Sample Assuming Equal Variances				t-Test: Two-Sample Assuming Unequal Variances				t-Test: Two-Sample Assuming Unequal Variances				t-Test: Two-Sample Assuming Equal Variances
		Variable 1	Variable 2			Variable 1	Variable 2			Variable 1	Variable 2			Variable 1	Variable 2
	Mean	0.330798	0.289546		Mean	0.302117	0.257266		Mean	0.289546	0.223246		Mean	0.257266	0.175597
	Variance	0.00143735	0.00201229		Variance	0.00177623	0.000164488		Variance	0.00201229	0.000265322		Variance	0.000164488	0.000963436
	Observations	3	3		Observations	3	3		Observations	3	3		Observations	3	3
	Pooled Variance	0.00172482			Hypothesized Mean Difference	0			Hypothesized Mean Difference	0			Pooled Variance	0.000563962
	Hypothesized Mean Difference	0			df	2			df	3			Hypothesized Mean Difference	0
	df	4			t Stat	1.7634			t Stat	2.40621			df	4
	t Stat	1.21652			P(T<=t) one-tail	0.109942			P(T<=t) one-tail	0.0476705			t Stat	4.21191
	P(T<=t) one-tail	0.145329			t Critical one-tail	2.91999			t Critical one-tail	2.35336			P(T<=t) one-tail	0.00678266
	t Critical one-tail	2.13185			P(T<=t) two-tail	0.219885			P(T<=t) two-tail	0.095341			t Critical one-tail	2.13185
	P(T<=t) two-tail	0.290658			t Critical two-tail	4.30265			t Critical two-tail	3.18245			P(T<=t) two-tail	0.0135653
	t Critical two-tail	2.77645											t Critical two-tail	2.77645
	100 > 92.5				97.5 > 90	*			95 > 87.5	*
	t-Test: Two-Sample Assuming Equal Variances				t-Test: Two-Sample Assuming Unequal Variances				t-Test: Two-Sample Assuming Unequal Variances
		Variable 1	Variable 2			Variable 1	Variable 2			Variable 1	Variable 2
	Mean	0.330798	0.289546		Mean	0.302117	0.223246		Mean	0.289546	0.175597
	Variance	0.00143735	0.00201229		Variance	0.00177623	0.000265322		Variance	0.00201229	0.000963436
	Observations	3	3		Observations	3	3		Observations	3	3
	Pooled Variance	0.00172482			Hypothesized Mean Difference	0			Hypothesized Mean Difference	0
	Hypothesized Mean Difference	0			df	3			df	4
	df	4			t Stat	3.02343			t Stat	3.61804
	t Stat	1.21652			P(T<=t) one-tail	0.0283024			P(T<=t) one-tail	0.0111981
	P(T<=t) one-tail	0.145329			t Critical one-tail	2.35336			t Critical one-tail	2.13185
	t Critical one-tail	2.13185			P(T<=t) two-tail	0.0566047			P(T<=t) two-tail	0.0223961
	P(T<=t) two-tail	0.290658			t Critical two-tail	3.18245			t Critical two-tail	2.77645
	t Critical two-tail	2.77645
	100 > 90	*			97.5 > 87.5	**
	t-Test: Two-Sample Assuming Unequal Variances				t-Test: Two-Sample Assuming Unequal Variances
		Variable 1	Variable 2			Variable 1	Variable 2
	Mean	0.330798	0.223246		Mean	0.302117	0.175597
	Variance	0.00143735	0.000265322		Variance	0.00177623	0.000963436
	Observations	3	3		Observations	3	3
	Hypothesized Mean Difference	0			Hypothesized Mean Difference	0
	df	3			df	4
	t Stat	4.51455			t Stat	4.1867
	P(T<=t) one-tail	0.0101567			P(T<=t) one-tail	0.00692163
	t Critical one-tail	2.35336			t Critical one-tail	2.13185
	P(T<=t) two-tail	0.0203134			P(T<=t) two-tail	0.0138433
	t Critical two-tail	3.18245			t Critical two-tail	2.77645
	100 > 87.5	**
	t-Test: Two-Sample Assuming Unequal Variances
		Variable 1	Variable 2
	Mean	0.330798	0.175597
	Variance	0.00143735	0.000963436
	Observations	3	3
	Hypothesized Mean Difference	0
	df	4
	t Stat	5.48628
	P(T<=t) one-tail	0.00268817
	t Critical one-tail	2.13185
	P(T<=t) two-tail	0.00537635
	t Critical two-tail	2.77645

### Sheet: Maltose - Water content (TGA)
Maltose	% loss
100	4.413
100	4.23		maltose	AVG % loss	STD dev	Var	CI
100	4.42		1	4.35433	0.107733	0.0116063	0.121909
97.5	3.678		0.975	3.898	0.272626	0.074325	0.3085
97.5	3.813		0.95	2.899	0.445477	0.19845	0.617389
97.5	4.203		0.925	2.53333	0.254451	0.0647453	0.287933
95	3.214		0.9	1.88633	0.083668	0.00700033	0.0946775
95	2.584		0.875	0.911333	0.128376	0.0164803	0.145268
92.5	2.712
92.5	2.242
92.5	2.646
90	1.86
90	1.98
90	1.819
87.5	0.811
87.5	0.867
87.5	1.056
min	0.811
max	4.42
avg	2.73812
100avg	4.35433

### Sheet: Maltose_all
Variable	Value		###plug in Tg and Tgoff (in Kelvin) and this calculator will split a fragility index value (m)
mmin	16		###Tg = Tg onset point
C	5		###Tgoff = Tg offset point
R	8.31446
K	273.15
Maltose	Conset	Cendset	Cmidpt	Tg_delta	Tg_delta_avg	Tg_delta_std	Tg_delta_var	Tg_delta_ci	Range	Konset	Kendset	deltaEn	m	mAVG	mSTDev	mVAR	mCI	midptAVG			Water	avg	var	std	CI			Perprot	avg	var
100	70.44	84.81	76.98	-54.98	-55.155	0.247487	0.06125	0.342994	14.37	343.59	357.96	355814	54.0919	44.2454	13.925	193.906	19.2987	77.155		100	4.413	4.35433	0.0116063	0.107733	0.121909		100	0.287234	0.330798	0.00143735
100	65.38	88.19	77.33	-55.33					22.81	338.53	361.34	222942	34.3989								4.23							0.356322
97.5	63.36	84.16	73.22	-51.22	-51.58	0.509117	0.2592	0.705587	20.8	336.51	357.31	240317	37.3023	39.1497	2.61254	6.82535	3.62072	73.58			4.42							0.348837
97.5	64.6	83.49	73.94	-51.94					18.89	337.75	356.64	265093	40.997							97.5	3.678	3.898	0.074325	0.272626	0.3085		97.5	0.255319	0.302117	0.00177623
95	65.76	76.92	70.61	-48.61	-44.5	5.81242	33.7842	8.05545	11.16	338.91	350.07	441956	68.1154	56.3554	16.631	276.591	23.049	66.5			3.813							0.337079
95	54.29	71.05	62.39	-40.39					16.76	327.44	344.2	279559	44.5955								4.203							0.313953
92.5	53.43	66.6	60.35	-38.35	-39.13	1.10309	1.2168	1.52877	13.17	326.58	339.75	350241	56.0181	61.8541	8.25344	68.1192	11.4385	61.13		95	3.214	2.899	0.19845	0.445477	0.617389		95	0.258065	0.289546	0.00201229
92.5	55.73	66.63	61.91	-39.91					10.9	328.88	339.78	426200	67.6902								2.584							0.269663
90	54.49	68.59	60.24	-38.24	-39.975	2.45366	6.02045	3.40054	14.1	327.64	341.74	330125	52.6297	51.8304	1.13041	1.27782	1.56663	61.975		92.5	2.712	2.53333	0.0647453	0.254451	0.287933			0.340909
90	57.16	71.84	63.71	-41.71					14.68	330.31	344.99	322705	51.0311								2.242						92.5	0.271739	0.257266	0.000164488
87.5	48.04	62.36	54.47	-32.47	-34.055	2.24153	5.02445	3.10654	14.32	321.19	335.51	312845	50.8764	71.7717	29.5504	873.224	40.954	56.055			2.646							0.247312
87.5	54.83	62.7	57.64	-35.64					7.87	327.98	335.85	581865	92.667							90	1.86	1.88633	0.00700033	0.083668	0.0946775			0.252747
																					1.98						90	0.241758	0.223246	0.000265322
																					1.819							0.211111
																				87.5	0.811	0.911333	0.0164803	0.128376	0.145268			0.216867
																					0.867						87.5	0.175824	0.175597	0.000963436
																					1.056							0.144444
																												0.206522
Maltose	Glycerol	Conset	Onset_avg	std	n	CI	Cmidpt	Midpt_avg	std	n	CI	Cendset	Offset_avg	std	n	CI	m	m_avg	std	n	CI
100	0	70.44	67.91	3.57796	2	4.95871	76.98	77.155	0.247487	2	0.342994	84.81	86.5	2.39002	2	3.31234	54.0919	44.2454	13.925	2	19.2987
100	0	65.38					77.33					88.19					34.3989
97.5	2.5	63.36	63.98	0.876812	2	1.21518	73.22	73.58	0.509117	2	0.705587	84.16	83.825	0.473762	2	0.656588	37.3023	39.1497	2.61254	2	3.62072
97.5	2.5	64.6					73.94					83.49					40.997
95	5	65.76	60.025	8.11051	2	11.2404	70.61	66.5	5.81242	2	8.05545	76.92	73.985	4.15072	2	5.75249	68.1154	56.3554	16.631	2	23.049
95	5	54.29					62.39					71.05					44.5955
92.5	7.5	53.43	54.58	1.62635	2	2.25396	60.35	61.13	1.10309	2	1.52877	66.6	66.615	0.0212132	2	0.0293995	56.0181	61.8541	8.25344	2	11.4385
92.5	7.5	55.73					61.91					66.63					67.6902
90	10	54.49	55.825	1.88798	2	2.61655	60.24	61.975	2.45366	2	3.40054	68.59	70.215	2.2981	2	3.18494	52.6297	51.8304	1.13041	2	1.56663
90	10	57.16					63.71					71.84					51.0311
87.5	12.5	48.04	51.435	4.80126	2	6.65408	54.47	56.055	2.24153	2	3.10654	62.36	62.53	0.240416	2	0.333194	50.8764	71.7717	29.5504	2	40.954
87.5	12.5	54.83					57.64					62.7					92.667

### Sheet: Sucrose LDH
	100			97.5			95			92.5			90			87.5				tris control
Cont	7	9	11	13	15	17	19	21	23	25	27	29	31	33	35	37	39	41		1	3	5
	-0.0079	-0.0074	-0.0082	-0.0083	-0.0081	-0.0076	-0.0083	-0.0079	-0.0079	-0.0077	-0.0078	-0.0074	-0.0078	-0.0082	-0.0082	-0.0081	-0.008	-0.0081		-0.0081	-0.0083	-0.009
exp	8	10	12	14	16	18	20	22	24	26	28	30	32	34	36	38	40	42		2	4	6
	-0.0032	-0.005	-0.004	-0.0024	-0.0032	-0.0017	-0.0017	-0.0016	-0.0011	-0.0008	-0.0012	-0.0018	-0.0008	-0.0008	-0.0009	-0.0005	-0.0007	-0.0005		-0.002	-0.0013	-0.0013
	ratio 100 1	ratio 100 2	ratio 100 3	ratio 97.5 1	ratio 97.5 2	ratio 97.5 3	ratio 95 1	ratio 95 2	ratio 95 3	ratio 92.5 1	ratio 92.5 2	ratio 92.5 3	ratio 0 1	ratio 0 2	ratio 0 3	ratio 0 1	ratio 0 2	ratio 0 3		ratio 100 1	ratio 100 1	ratio 100 1
	0.405063	0.675676	0.487805	0.289157	0.395062	0.223684	0.204819	0.202532	0.139241	0.103896	0.153846	0.243243	0.102564	0.097561	0.109756	0.0617284	0.0875	0.0617284		0.246914	0.156627	0.144444
	avg 100	avg 97.5	avg 95	avg 92.5	avg 0	avg 0	avg 1		100 Var	97.5 Var	95 Var	92.5 Var	90 Var	87.5 Var	Neg Var
	0.522848	0.302634	0.182197	0.166995	0.103294	0.0703189	0.195679		0.0192288	0.0074788	0.00138526	0.00498408	3.75795e-05	0.000221392	0.00313335
	100% Sucrose 0% Glycerol	97.5% Sucrose 2.5% Glycerol	95% Sucrose 5% Glycerol	92.5% Sucrose 8.5% Glycerol	90% Sucrose 10% Glycerol	87.5% Sucrose 12.5% Glycerol	Negative Control (Tris)
	52.2848	30.2634	18.2197	16.6995	10.3294	7.03189	19.5679
	STD 100	STD 97.5	STD 95	STD 92.5	STD 90	STD 87.5	STD Neg
	13.8668	8.648	3.72191	7.0598	0.613021	1.48792	7.24566
	CNF 100	CNF 97.5	CNF 95	CNF 92.5	CNF 90	CNF 87.5	CNF neg
	15.6915	9.78596	4.21166	7.98877	0.693686	1.68371	8.19909
															97.5 = 100				95 = 100	*			92.5 = 100	*
															t-Test: Two-Sample Assuming Equal Variances				t-Test: Two-Sample Assuming Unequal Variances				t-Test: Two-Sample Assuming Unequal Variances
																Variable 1	Variable 2			Variable 1	Variable 2			Variable 1	Variable 2
															Mean	0.302634	0.522848		Mean	0.182197	0.522848		Mean	0.166995	0.522848
															Variance	0.0074788	0.0192288		Variance	0.00138526	0.0192288		Variance	0.00498408	0.0192288
															Observations	3	3		Observations	3	3		Observations	3	3
															Pooled Variance	0.0133538			Hypothesized Mean Difference	0			Hypothesized Mean Difference	0
															Hypothesized Mean Difference	0			df	2			df	3
															df	4			t Stat	-4.1095			t Stat	-3.96103
															t Stat	-2.33393			P(T<=t) one-tail	0.0272124			P(T<=t) one-tail	0.0143673
															P(T<=t) one-tail	0.0399537			t Critical one-tail	2.91999			t Critical one-tail	2.35336
															t Critical one-tail	2.13185			P(T<=t) two-tail	0.0544248			P(T<=t) two-tail	0.0287346
															P(T<=t) two-tail	0.0799074			t Critical two-tail	4.30265			t Critical two-tail	3.18245
															t Critical two-tail	2.77645
															90 = 100	*			87.5 = 100	*			Nega = 100	**
															t-Test: Two-Sample Assuming Unequal Variances				t-Test: Two-Sample Assuming Unequal Variances				t-Test: Two-Sample Assuming Equal Variances
																Variable 1	Variable 2			Variable 1	Variable 2			Variable 1	Variable 2
															Mean	0.103294	0.522848		Mean	0.0703189	0.522848		Mean	0.182662	0.522848
															Variance	3.75795e-05	0.0192288		Variance	0.000221392	0.0192288		Variance	0.00313335	0.0192288
															Observations	3	3		Observations	3	3		Observations	3	3
															Hypothesized Mean Difference	0			Hypothesized Mean Difference	0			Pooled Variance	0.0111811
															df	2			df	2			Hypothesized Mean Difference	0
															t Stat	-5.23539			t Stat	-5.62012			df	4
															P(T<=t) one-tail	0.0173007			P(T<=t) one-tail	0.0151158			t Stat	-3.94023
															t Critical one-tail	2.91999			t Critical one-tail	2.91999			P(T<=t) one-tail	0.00847829
															P(T<=t) two-tail	0.0346015			P(T<=t) two-tail	0.0302315			t Critical one-tail	2.13185
															t Critical two-tail	4.30265			t Critical two-tail	4.30265			P(T<=t) two-tail	0.0169566
																							t Critical two-tail	2.77645

### Sheet: Sucrose TGA
Sample	Sucrose %	Glycerol %	% Water content	Water_avg	Water_stdev	Water_var	Water_CI			Values
1	100	0	6.775	5.35067	1.32968	1.76806	1.50465			1.476	0.946	4.353
2	100	0	5.135							1.604	2.176	1.355
3	100	0	4.142							1.911	0.732	1.499
1	97.5	2.5	4.114	3.84267	0.847238	0.717812	0.958723			1.906	0.794	1.414
2	97.5	2.5	4.521							1.316	3.205
3	97.5	2.5	2.893							1.252	1.641
1	95	5	3.298	3.26633	0.0402782	0.00162233	0.0455782			3.038	0.26
2	95	5	3.221							2.979	0.242
3	95	5	3.28							0.526	2.555	0.199
1	92.5	7.5	4.476	3.99433	0.419398	0.175894	0.474584			4.091	0.385
2	92.5	7.5	3.797							0.679	2.753	0.365
3	92.5	7.5	3.71							3.263	0.447
1	90	10	4.091	4.21533	0.273581	0.0748463	0.30958			3.637	0.454
2	90	10	4.529							3.971	0.558
3	90	10	4.026							4.026
1	87.5	12.5	4.934	5.045	0.684286	0.468247	0.774328			4.36	0.574
2	87.5	12.5	5.778							5.188	0.59
3	87.5	12.5	4.423							3.85	0.573
		min	2.893
		max	6.775
		avg	4.28572
		100avg	5.35067

### Sheet: Sucrose_all
Variable	Value						###plug in Tg and Tgoff (in Kelvin) and this calculator will split a fragility index value (m)
K	273.15						###Tg = Tg onset point
mmin	16						###Tgoff = Tg offset point
C	5
R	8.31446
	Sucrose+glycerol
100	1						tg_on	tg_off	tg_avg	m		tgon	tgon_std	tgon_var	tgon_CI	tgoff	tgoff_std	tgoff_var	tgoff_CI	tg_avg	tg_avg_std	tg_avg_var	tg_avg_CI	Tg_delta	Tg_delta_avg	Tg_delta_std	Tg_delta_var	Tg_delta_ci	Conc	m_avg	m_std	m_var	m_CI
		Tg	317.9	44.75		100	44.75	50.65	47.7	119.173		46.8	1.84578	3.4069	2.08866	53.4633	2.46435	6.07303	2.78863	50.1317	2.10697	4.43931	2.38421	-25.7	-28.1317	2.10697	4.43931	2.38421	100	108.174	15.8259	250.46	17.9084
		Tgoff	323.8	50.65			48.33	54.5	51.415	115.313														-29.415
		deltaEn	725.303				47.32	55.24	51.28	90.0366														-29.28
		m	119.173			97.5	48.16	56.73	52.445	83.5852		48.21	0.0707107	0.005	0.0800152	58.1	1.93747	3.7538	2.19242	53.155	1.00409	1.0082	1.13622	-30.445	-31.155	1.00409	1.0082	1.39157	97.5	74.0083	13.5438	183.436	15.326
		D	5.71331
							48.26	59.47	53.865	64.4313														-31.865
	2					95	49.63	61.02	55.325	63.7086		47.985	2.32638	5.41205	2.6325	59.7	1.86676	3.4848	2.1124	53.8425	2.09657	4.39561	2.37245	-33.325	-31.8425	2.09657	4.39561	2.90565	95	61.7508	2.76872	7.66578	3.13304
		Tg	321.48	48.33
		Tgoff	327.65	54.5			46.34	58.38	52.36	59.793														-30.36
		deltaEn	709.714			92.5	44.12	51.38	47.75	97.0672		43.1867	1.73923	3.02493	1.96809	55.3033	4.05594	16.4506	4.58964	49.245	2.28063	5.20127	2.58073	-25.75	-27.245	2.28063	5.20127	2.58073	92.5	65.3023	27.5791	760.609	31.2082
		m	115.313				44.26	59.48	51.87	47.4571														-29.87
		D	5.93538				41.18	55.05	48.115	51.3826														-26.115
						90	41.75	49.94	45.845	85.6631		44.1	3.3234	11.045	3.76071	52.14	3.11127	9.68	3.52067	48.12	3.21734	10.3513	3.64069	-23.845	-26.12	3.21734	10.3513	4.45892	90	87.8972	3.15943	9.98202	3.57517
	3						46.45	54.34	50.395	90.1312														-28.395
		Tg	320.47	47.32
		Tgoff	328.39	55.24		87.5	41.26	45.8	43.53	152.553		39.5567	1.671	2.79223	1.89088	46.3233	1.45727	2.12363	1.64902	42.94	0.592516	0.351075	0.670482	-21.53	-20.94	0.592516	0.351075	0.670482	87.5	114.334	41.9915	1763.29	47.517
		deltaEn	552.403				39.49	45.2	42.345	121.066														-20.345
		m	90.0366				37.92	47.97	42.945	69.3834														-20.945
		D	7.96176
97.5	1
		Tg	321.31	48.16
		Tgoff	329.88	56.73
		deltaEn	514.166
		m	83.5852
		D	8.72176
	2
		Tg	273.15
		Tgoff	273.15
		deltaEn	#DIV/0!
		m	#DIV/0!
		D	#DIV/0!
	3
		Tg	321.41	48.26
		Tgoff	332.62	59.47
		deltaEn	396.466
		m	64.4313
		D	12.1711
95	1
		Tg	322.78	49.63
		Tgoff	334.17	61.02
		deltaEn	393.69
		m	63.7086
		D	12.3555
	2
		Tg	273.15
		Tgoff	273.15
		deltaEn	#DIV/0!
		m	#DIV/0!
		D	#DIV/0!
	3
		Tg	319.49	46.34
		Tgoff	331.53	58.38
		deltaEn	365.728
		m	59.793
		D	13.4602
92.5	1
		Tg	317.27	44.12
		Tgoff	324.53	51.38
		deltaEn	589.592
		m	97.0672
		D	7.27127
	2
		Tg	317.41	44.26
		Tgoff	332.63	59.48
		deltaEn	288.384
		m	47.4571
		D	18.7386
	3
		Tg	314.33	41.18
		Tgoff	328.2	55.05
		deltaEn	309.209
		m	51.3826
		D	16.6596
90	1
		Tg	314.9	41.75
		Tgoff	323.09	49.94
		deltaEn	516.436
		m	85.6631
		D	8.4616
	2
		Tg	319.6	46.45
		Tgoff	327.49	54.34
		deltaEn	551.483
		m	90.1312
		D	7.9516
	3
		Tg	320.91	47.76
		Tgoff	322.29	49.14
		deltaEn	3115.7
		m	507.133
		D	1.20021
87.5	1
		Tg	314.41	41.26
		Tgoff	318.95	45.8
		deltaEn	918.263
		m	152.553
		D	4.31672
	2
		Tg	312.64	39.49
		Tgoff	318.35	45.2
		deltaEn	724.632
		m	121.066
		D	5.61038
	3
		Tg	311.07	37.92
		Tgoff	321.12	47.97
		deltaEn	413.203
		m	69.3834
		D	11.042

### Sheet: Trehalose LDH
	1	2	3	7	8	9	13	14	15	92.5.1	92.5.2	92.5.3	19	20	21	25	26	27	49	50	51
	-0.0081	-0.0082	-0.0077	-0.0076	-0.008	-0.008	-0.0079	-0.0083	-0.0082	-0.0071	-0.0073	-0.0071	-0.008	-0.0081	-0.0078	-0.0077	-0.0079	-0.0082	-0.0083	-0.0081	-0.0081
	4	5	6	10	11	12	16	17	18	92.5.4	92.5.5	92.5.6	22	23	24	28	29	30	52	53	54
	-0.0026	-0.002	-0.0027	-0.0042	-0.0043	-0.0038	-0.0035	-0.0035	-0.0034	-0.0023	-0.0029	-0.0027	-0.0018	-0.0019	-0.0019	-0.0013	-0.0015	-0.0016	-0.0002	-0.0003	-0.0004
	ratio 100 1	ratio 100 2	ratio 100 3	ratio 97.5 1	ratio 97.5 2	ratio 97.5 3	ratio 95 1	ratio 95 2	ratio 95 3	ratio 92.5 1	ratio 92.5 2	ratio 92.5 3	ratio 90 1	ratio 90 2	ratio 90 3	ratio 87.5 1	ratio 87.50 2	ratio 87.5 3	ratio Tris 1	ratio tris 2	ratio tris 3
	0.320988	0.243902	0.350649	0.552632	0.5375	0.475	0.443038	0.421687	0.414634	0.323944	0.39726	0.380282	0.225	0.234568	0.24359	0.168831	0.189873	0.195122	0.0240964	0.037037	0.0493827
	avg 100	avg 97.5	avg 95	avg 92.5	avg 0	avg 0	avg 1		100 Var	97.5 Var	95 Var	92.5 Var	90 Var	87.5 Var	Neg Var
	0.30518	0.521711	0.426453	0.367162	0.234386	0.184609	0.0368387		0.00303614	0.00169365	0.000218732	0.00147293	8.64195e-05	0.000193588	0.000159879
	100% Trehalose 0% Glycerol	97.5% Trehalose 2.5% Glycerol	95% Trehalose 5% Glycerol	92.5% Trehalose 8.5% Glycerol	90% Trehalose 10% Glycerol	87.5% Trehalose 12.5% Glycerol	Negative Control (Tris)
	30.518	52.1711	42.6453	36.7162	23.4386	18.4609	3.68387
	STD 100	STD 97.5	STD 95	STD 92.5	STD 90	STD 87.5	STD Neg
	5.51012	4.11539	1.47896	3.83788	0.929621	1.39136	1.26443

### Sheet: Trehalose TGA
Trehalose	% water
100	8.481
100	7.492		Trehalose	AVG % loss	STD dev	Var	CI
100	8.581		1	8.18467	0.601947	0.36234	0.681155
97.5	7.648		0.975	7.50333	0.222604	0.0495523	0.251895
97.5	7.247		0.95	8.55133	1.75527	3.08097	1.98624
97.5	7.615		0.925	6.00967	0.334351	0.11179	0.378346
95	10.524		0.9	5.26867	0.55566	0.308758	0.628777
95	7.968		0.875	6.4535	1.09389	1.1966	1.51603
95	7.162
92.5	5.919
92.5	5.73
92.5	6.38
90	5.067
90	4.842
90	5.897
87.5	7.227
87.5	5.68
min	4.842
max	10.524
avg	7.02706
100avg	8.18467

### Sheet: Trehalose_all
Variable	Value		###plug in Tg and Tgoff (in Kelvin) and this calculator will split a fragility index value (m)
mmin	16		###Tg = Tg onset point
C	5		###Tgoff = Tg offset point
R	8.31446
K	273.15
	SAMPLE	Conset	onset	onset_stdev		onset_ci	Cendset	offset	offset_std		offset_ci	Cmidpt	mid	mid_std	mid_var	mid_ci	Tg_delta	Tg_delta_avg	Tg_delta_std	Tg_delta_var	Tg_delta_ci	Konset	Kendset	deltaEn	m	mAVG	mSTDev	mVAR	mCI	Water	Water	Water_std	Var	LDH	LDH(decimal)	LDH	LDH_STD	Var
100	1	51.44	51.2667	0.205264	0.0421333	0.232274	54.86	55.3167	0.511892	0.262033	0.57925	53.12	53.1433	0.0251661	0.000633333	0.0284776	-31.12	-31.1433	0.0251661	0.000633333	0.0284776	324.59	328.01	1.2942e+06	208.265	178.624	26.5495	704.877	30.0431	8.481	8.18467	0.601947	0.36234	32.0988	0.320988	30.518	5.51012	30.3614
	2	51.04					55.22					53.14					-31.14					324.19	328.37	1.05874e+06	170.585					7.492				24.3902	0.243902
	3	51.32					55.87					53.17					-31.17					324.47	329.02	975415	157.024					8.581				35.0649	0.350649
97.5	4	45.09	43.14	2.07458	4.3039	2.34757	52.39	50.9333	1.41684	2.00743	1.60328	48.53	47.52	1.18199	1.3971	1.33752	-26.53	-25.52	1.18199	1.3971	1.33752	318.24	325.54	589984	96.8358	90.7925	8.18076	66.9249	9.25723	7.648	7.50333	0.222604	0.0495523	55.2632	0.552632	52.1711	4.11539	16.9365
	5	40.96					49.56					46.22					-24.22					314.11	322.71	490004	81.4832					7.247				53.75	0.5375
	6	43.37					50.85					47.81					-25.81					316.52	324	569966	94.0584					7.615				47.5	0.475
95	7	43.99	43.8933	0.26839	0.0720333	0.303707	49.48	51.2433	1.69045	2.85763	1.91289	46.72	47.25	0.653376	0.4269	0.739351	-24.72	-25.25	0.653376	0.4269	0.739351	317.14	322.63	774796	127.611	99.5835	24.7168	610.92	27.9692	10.524	8.55133	1.75527	3.08097	44.3038	0.443038	42.6453	1.47896	2.18732
	8	44.1					52.85					47.98					-25.98					317.25	326	491378	80.9029					7.968				42.1687	0.421687
	9	43.59					51.4					47.05					-25.05					316.74	324.55	547189	90.2371					7.162				41.4634	0.414634
92.5	10	45.49	46.2267	1.27594	1.62803	1.44384	52.21	51.1533	1.64336	2.70063	1.8596	48.78	48.67	1.44814	2.0971	1.63869	-26.78	-26.67	1.44814	2.0971	1.63869	318.64	325.36	641356	105.135	151.805	41.775	1745.15	47.272	5.919	6.00967	0.334351	0.11179	32.3944	0.323944	36.7162	3.83788	14.7293
	11	45.49					49.26					47.17					-25.17					318.64	322.41	1.13285e+06	185.704					5.73				39.726	0.39726
	12	47.7					51.99					50.06					-28.06					320.85	325.14	1.01093e+06	164.576					6.38				38.0282	0.380282
90	13	47.55	46.78	1.77502	3.1507	2.00859	49.67	48.52	1.73853	3.0225	1.9673	47.95	47.3333	1.72001	2.95843	1.94634	-25.95	-25.3333	1.72001	2.95843	1.94634	320.7	322.82	2.03015e+06	330.658	416.47	100.192	10038.4	113.375	5.067	5.26867	0.55566	0.308758	22.5	0.225	23.4386	0.929621	0.864195
	14	48.04					49.37					48.66					-26.66					321.19	322.52	3.23796e+06	526.574					4.842				23.4568	0.234568
	15	44.75					46.52					45.39					-23.39					317.9	319.67	2.38684e+06	392.178					5.897				24.359	0.24359
87.5	16	28.03	30.8467	2.89279	8.36823	3.27344	29.85	32.8533	2.93275	8.60103	3.31866	28.88	31.8267	2.92524	8.55703	3.31016	-6.88	-9.82667	2.92524	8.55703	3.31016	301.18	303	2.0845e+06	361.514	334.515	39.6112	1569.05	44.8235	7.227	6.4535	1.09389	1.1966	16.8831	0.168831	18.4609	1.39136	1.93588
	17	33.81					35.71					34.73					-12.73					306.96	308.86	2.07441e+06	352.99					5.68				18.9873	0.189873
	18	30.7					33					31.87					-9.87					303.85	306.15	1.6814e+06	289.042									19.5122	0.195122

### Sheet: ALL
Disaccharide	Disaccharide content (% weight)	Glycerol content (% weight)	LDH protection (%)			Water content (%)			Tg onset (⁰C)			Tg offset (⁰C)			Tg midpoint (⁰C)			Calculated m-index			TgΔ (Texp - Tg)
Maltose	100	0	33.0798	+/-	4.29011	4.35433	+/-	0.121909	67.91	+/-	4.95871	86.5	+/-	3.31234	77.155	+/-	0.342994	44.2454	+/-	19.2987	-55.155	+/-	0.342994
	97.5	2.5	30.2117	+/-	4.76911	3.898	+/-	0.3085	63.98	+/-	1.21518	83.825	+/-	0.656588	73.58	+/-	0.705587	39.1497	+/-	3.62072	-51.58	+/-	0.705587
	95	5	28.9546	+/-	5.07614	2.899	+/-	0.617389	60.025	+/-	11.2404	73.985	+/-	5.75249	66.5	+/-	8.05545	56.3554	+/-	23.049	-44.5	+/-	8.05545
	92.5	7.5	25.7266	+/-	1.45129	2.53333	+/-	0.287933	54.58	+/-	2.25396	66.615	+/-	0.0293995	61.13	+/-	1.52877	61.8541	+/-	11.4385	-39.13	+/-	1.52877
	90	10	22.3246	+/-	1.84321	1.88633	+/-	0.0946775	55.825	+/-	2.61655	70.215	+/-	3.18494	61.975	+/-	3.40054	51.8304	+/-	1.56663	-39.975	+/-	3.40054
	87.5	12.5	17.5597	+/-	3.51236	0.911333	+/-	0.145268	51.435	+/-	6.65408	62.53	+/-	0.333194	56.055	+/-	3.10654	71.7717	+/-	40.954	-34.055	+/-	3.10654
Sucrose	100	0	52.2848	+/-	15.6915	5.35067	+/-	1.50465	46.8	+/-	2.08866	53.4633	+/-	2.78863	50.1317	+/-	2.38421	108.174	+/-	17.9084	-28.1317	+/-	2.38421
	97.5	2.5	30.2634	+/-	9.78596	3.84267	+/-	0.958723	48.21	+/-	0.0800152	58.1	+/-	2.19242	53.155	+/-	1.13622	74.0083	+/-	15.326	-31.155	+/-	1.39157
	95	5	18.2197	+/-	4.21166	3.26633	+/-	0.0455782	47.985	+/-	2.6325	59.7	+/-	2.1124	53.8425	+/-	2.37245	61.7508	+/-	3.13304	-31.8425	+/-	2.90565
	92.5	7.5	16.6995	+/-	7.98877	3.99433	+/-	0.474584	43.1867	+/-	1.96809	55.3033	+/-	4.58964	49.245	+/-	2.58073	65.3023	+/-	31.2082	-27.245	+/-	2.58073
	90	10	10.3294	+/-	0.693686	4.21533	+/-	0.30958	44.1	+/-	3.76071	52.14	+/-	3.52067	48.12	+/-	3.64069	87.8972	+/-	3.57517	-26.12	+/-	4.45892
	87.5	12.5	7.03189	+/-	1.68371	5.045	+/-	0.774328	39.5567	+/-	1.89088	46.3233	+/-	1.64902	42.94	+/-	0.670482	114.334	+/-	47.517	-20.94	+/-	0.670482
Trehalose	100	0	30.518	+/-	6.23517	8.18467	+/-	0.681155	51.2667	+/-	0.232274	55.3167	+/-	0.57925	53.1433	+/-	0.0284776	178.624	+/-	30.0431	-31.1433	+/-	0.0284776
	97.5	2.5	52.1711	+/-	4.65692	7.50333	+/-	0.251895	43.14	+/-	2.34757	50.9333	+/-	1.60328	47.52	+/-	1.33752	90.7925	+/-	9.25723	-25.52	+/-	1.33752
	95	5	42.6453	+/-	1.67357	8.55133	+/-	1.98624	43.8933	+/-	0.303707	51.2433	+/-	1.91289	47.25	+/-	0.739351	99.5835	+/-	27.9692	-25.25	+/-	0.739351
	92.5	7.5	36.7162	+/-	4.34288	6.00967	+/-	0.378346	46.2267	+/-	1.44384	51.1533	+/-	1.8596	48.67	+/-	1.63869	151.805	+/-	47.272	-26.67	+/-	1.63869
	90	10	23.4386	+/-	1.05195	5.26867	+/-	0.628777	46.78	+/-	2.00859	48.52	+/-	1.9673	47.3333	+/-	1.94634	416.47	+/-	113.375	-25.3333	+/-	1.94634
	87.5	12.5	18.4609	+/-	1.57444	6.4535	+/-	1.51603	30.8467	+/-	3.27344	32.8533	+/-	3.31866	31.8267	+/-	3.31016	334.515	+/-	44.8235	-9.82667	+/-	3.31016
