## Supplementary material for "Water content, transition temperature and fragility influence protection and anhydrobiotic capacity": File S6: Malt_glyc2.xlsx

### Sheet: Maltose
Maltose	Glycerol	Tg_onset	onset Stdev	onset_CI	Tg_offset	offset stdev	offset_CI	Tg_midpt	midpt stdev	midpt_CI	Tg_delta	delta_CI	m	m index Stdev	m_CI	Perwater	percent_lost_stdev	Perwater_CI	Perprot	Perprot stdev	Perprot_CI	Sugar	Param_onset	Param_offset	Param_midpt	Plastic	PlasticPer
100	0	67.91	3.57796	4.95871	86.5	2.39002	3.31234	77.155	0.247487	0.342994	-55.155	0.342994	44.2454	13.925	19.2987	4.35433	0.107733	0.121909	33.0798	3.79124	4.29011	Maltose	onset	offset	midpt	0	0
97.5	2.5	63.98	0.876812	1.21518	83.825	0.473762	0.656588	73.58	0.509117	0.705587	-51.58	0.705587	39.1497	2.61254	3.62072	3.898	0.272626	0.3085	30.2117	4.21453	4.76911	Maltose	onset	offset	midpt	-2.675	-0.0309249
95	5	60.025	8.11051	11.2404	73.985	4.15072	5.75249	66.5	5.81242	8.05545	-44.5	8.05545	56.3554	16.631	23.049	2.899	0.445477	0.617389	28.9546	4.48586	5.07614	Maltose	onset	offset	midpt	-12.515	-0.144682
92.5	7.5	54.58	1.62635	2.25396	66.615	0.0212132	0.0293995	61.13	1.10309	1.52877	-39.13	1.52877	61.8541	8.25344	11.4385	2.53333	0.254451	0.287933	25.7266	1.28253	1.45129	Maltose	onset	offset	midpt	-19.885	-0.229884
90	10	55.825	1.88798	2.61655	70.215	2.2981	3.18494	61.975	2.45366	3.40054	-39.975	3.40054	51.8304	1.13041	1.56663	1.88633	0.083668	0.0946775	22.3246	1.62887	1.84321	Maltose	onset	offset	midpt	-16.285	-0.188266
87.5	12.5	51.435	4.80126	6.65408	62.53	0.240416	0.333194	56.055	2.24153	3.10654	-34.055	3.10654	71.7717	29.5504	40.954	0.911333	0.128376	0.145268	17.5597	3.10393	3.51236	Maltose	onset	offset	midpt	-23.97	-0.27711

### Sheet: Sheet1
Maltose	Glycerol	Tg_onset	onset_CI	Tg_offset	offset_CI	Tg_midpt	midpt_CI	m	m_CI	Perwater	Perwater_CI	Perprot	Perprot_CI	Sugar	Param_onset	Param_offset	Param_midpt
100	0	70.44	4.95871	84.81	3.31234	76.98	0.342994	54.0919	19.2987	4.413	0.121909	28.7234	4.29011	Maltose	onset	offset	midpt
100	0	65.38	4.95871	88.19	3.31234	77.33	0.342994	34.3989	19.2987	4.23	0.121909	35.6322	4.29011	Maltose	onset	offset	midpt
100	0									4.42	0.121909	34.8837	4.29011	Maltose	onset	offset	midpt
97.5	2.5	63.36	1.21518	84.16	0.656588	73.22	0.705587	37.3023	3.62072	3.678	0.3085	25.5319	4.29011	Maltose	onset	offset	midpt
97.5	2.5	64.6	1.21518	83.49	0.656588	73.94	0.705587	40.997	3.62072	3.813	0.3085	33.7079	4.76911	Maltose	onset	offset	midpt
97.5	2.5									4.203	0.3085	31.3953	4.76911	Maltose	onset	offset	midpt
95	5	65.76	11.2404	76.92	5.75249	70.61	8.05545	68.1154	23.049	3.214	0.617389	25.8065	4.76911	Maltose	onset	offset	midpt
95	5	54.29	11.2404	71.05	5.75249	62.39	8.05545	44.5955	23.049	2.584	0.617389	26.9663	4.76911	Maltose	onset	offset	midpt
95	5											34.0909	5.07614	Maltose	onset	offset	midpt
92.5	7.5	53.43	2.25396	66.6	0.0293995	60.35	1.52877	56.0181	11.4385	2.712	0.287933	27.1739	5.07614	Maltose	onset	offset	midpt
92.5	7.5	55.73	2.25396	66.63	0.0293995	61.91	1.52877	67.6902	11.4385	2.242	0.287933	24.7312	5.07614	Maltose	onset	offset	midpt
92.5	7.5									2.646	0.287933	25.2747	1.45129	Maltose	onset	offset	midpt
90	10	54.49	2.61655	68.59	3.18494	60.24	3.40054	52.6297	1.56663	1.86	0.0946775	24.1758	5.07614	Maltose	onset	offset	midpt
90	10	57.16	2.61655	71.84	3.18494	63.71	3.40054	51.0311	1.56663	1.98	0.0946775	21.1111	1.45129	Maltose	onset	offset	midpt
90	10									1.819	0.0946775	21.6867	1.84321	Maltose	onset	offset	midpt
87.5	12.5	48.04	6.65408	62.36	0.333194	54.47	3.10654	50.8764	40.954	0.811	0.145268	17.5824	1.45129	Maltose	onset	offset	midpt
87.5	12.5	54.83	6.65408	62.7	0.333194	57.64	3.10654	92.667	40.954	0.867	0.145268	14.4444	1.45129	Maltose	onset	offset	midpt
87.5	12.5									1.056	0.145268	20.6522	3.51236	Maltose	onset	offset	midpt

### Sheet: Sheet2
Maltose	Glycerol	Tg_onset	onset Stdev	onset_CI	Tg_offset	offset stdev	offset_CI	Tg_midpt	midpt stdev	midpt_CI	Tg_delta	delta_CI	m	m index Stdev	m_CI	Perwater	percent_lost_stdev	Perwater_CI	Perprot	Perprot stdev	Perprot_CI	Sugar	Param_onset	Param_offset	Param_midpt
97.5	2.5	63.98	0.876812	1.21518	83.825	0.473762	0.656588	73.58	0.509117	0.705587	-51.58	0.705587	39.1497	2.61254	3.62072	3.898	0.272626	0.3085	30.2117	4.21453	4.76911	Maltose	onset	offset	midpt
95	5	60.025	8.11051	11.2404	73.985	4.15072	5.75249	66.5	5.81242	8.05545	-44.5	8.05545	56.3554	16.631	23.049	2.899	0.445477	0.617389	28.9546	4.48586	5.07614	Maltose	onset	offset	midpt
92.5	7.5	54.58	1.62635	2.25396	66.615	0.0212132	0.0293995	61.13	1.10309	1.52877	-39.13	1.52877	61.8541	8.25344	11.4385	2.53333	0.254451	0.287933	25.7266	1.28253	1.45129	Maltose	onset	offset	midpt
90	10	55.825	1.88798	2.61655	70.215	2.2981	3.18494	61.975	2.45366	3.40054	-39.975	3.40054	51.8304	1.13041	1.56663	1.88633	0.083668	0.0946775	22.3246	1.62887	1.84321	Maltose	onset	offset	midpt
87.5	12.5	51.435	4.80126	6.65408	62.53	0.240416	0.333194	56.055	2.24153	3.10654	-34.055	3.10654	71.7717	29.5504	40.954	0.911333	0.128376	0.145268	17.5597	3.10393	3.51236	Maltose	onset	offset	midpt
