## Supplementary material for "Water content, transition temperature and fragility influence protection and anhydrobiotic capacity": File S6: org_as (1).xlsx

### Sheet: Sheet1
Sample	life_stage	Tg_offset	offset stdev	offset_CI	m	m index Stdev	m_CI	Tg_mid	mid_CI	Tg_onset	onset_CI
Artemia sp.	adult	119.107	9.9586	11.269	11.2669	0.56768	0.642378	81.215	8.56698	43.3233	6.30575
Artemia sp.	cyst	141.8	4.76063	5.38706	10.4192	0.68677	0.777139	98.4167	3.95772	55.0333	5.48405

### Sheet: Sheet2
Sample	life_stage	Transition	Tg_onset	onset_CI	Tg_mid	mid_CI	Tg_offset	offset_CI	m	m_CI
Artemia sp.	adult	1	48.8667	7.79348	79.7767	7.28138	79.7767	7.28138	24.7988	0.933815
Artemia sp.	cyst	1	56.45	5.03296	91.4833	3.1766	91.4833	3.1766	22.6466	1.46165

### Sheet: Sheet3
Variable	Value		###plug in Tg and Tgoff (in Kelvin) and this calculator will split a fragility index value (m)
mmin	16		###Tg = Tg onset point
C	5		###Tgoff = Tg offset point
R	8.31446
K	273.15
			1
			Conset	onsetavg	onsetstdev	n	onsetCI	midpt	midptavg	midptstdev	n	midptCI	Cendset	endsetavg	endsetstdev	n	endsetCI	Konset	Kendset	deltaEn	m	mavg	mstdev	n	mCI		var
		adult	50.81	48.8667	6.88722	3	7.79348	81.05	79.7767	6.43467	3	7.28138	81.05	79.7767	6.43467	3	7.28138	323.96	354.2	157747	25.4344	24.7988	0.825227	3	0.933815		52.9121	0.348623
			41.07					71.95					71.95					314.22	345.1	145984	24.2673
			54.72					86.33					86.33					327.87	359.48	155009	24.6947
		cyst	51.52	56.45	4.4477	3	5.03296	86.74	91.4833	2.80721	3	3.1766	86.74	91.4833	2.80721	3	3.1766	324.67	359.89	137920	22.1888	22.6466	1.29168	3	1.46165		26.7654	1.45705
			57.81					90.71					90.71					330.96	363.86	152166	24.0156
			60.02					97					97					333.17	370.15	138638	21.7353
													79.7767					91.4833
		endset		*		m		*
		t-Test: Two-Sample Assuming Equal Variances				t-Test: Two-Sample Assuming Equal Variances
			Variable 1	Variable 2			Variable 1	Variable 2
		Mean	79.7767	91.4833		Mean	24.7988	22.6466
		Variance	52.9121	26.7654		Variance	0.348623	1.45705
		Observations	3	3		Observations	3	3
		Pooled Variance	39.8388			Pooled Variance	0.902837
		Hypothesized Mean Difference	0			Hypothesized Mean Difference	0
		df	4			df	4
		t Stat	-2.27157			t Stat	2.77418
		P(T<=t) one-tail	0.0427896			P(T<=t) one-tail	0.025058
		t Critical one-tail	2.13185			t Critical one-tail	2.13185
		P(T<=t) two-tail	0.0855793			P(T<=t) two-tail	0.050116
		t Critical two-tail	2.77645			t Critical two-tail	2.77645
