## Supplementary material for "Water content, transition temperature and fragility influence protection and anhydrobiotic capacity": File S6: org_ce (1).xlsx

### Sheet: Sheet1
Sample	life_stage	Tg_offset	offset stdev	offset_CI	m	m index Stdev	m_CI	Tg_mid	mid_CI	Tg_onset	onset_CI
Caenorhabditis elegans	non-dauer	111.387	2.06626	2.33815	49.6979	4.85305	5.49164	102.928	1.34939	94.47	0.422341
Caenorhabditis elegans	dauer preconditioned	126.59	0.425793	0.481822	15.8831	0.5381	0.608906	99.2433	1.16765	71.8967	2.18212

### Sheet: Sheet2
Sample	life_stage	Transition	Tg_onset	onset_CI	Tg_mid	mid_CI	Tg_offset	offset_CI	m	m_CI
Caenorhabditis elegans	non-dauer	1	39.83	1.25438	47.155	0.891784	47.155	0.891784	95.0174	4.9678
Caenorhabditis elegans	dauer preconditioned	1	39.8	0.156797	53.215	2.91055	53.215	2.91055	53.3888	10.4882
Caenorhabditis elegans	non-dauer	2					82.55	0.0960182	70.3643	4.67367
Caenorhabditis elegans	dauer preconditioned	2					92.88	3.87274	36.5872	3.73411
Caenorhabditis elegans	non-dauer	3
Caenorhabditis elegans	dauer preconditioned	3					147.65	0.0480091	67.7899	8.54754

### Sheet: Sheet3
Variable	Value		###plug in Tg and Tgoff (in Kelvin) and this calculator will split a fragility index value (m)
mmin	16		###Tg = Tg onset point
C	5		###Tgoff = Tg offset point
R	8.31446
K	273.15
			1																													2
			Conset	onsetavg	onsetstdev	n	onsetCI	midpt	midptavg	midptstdev	n	midptCI	Cendset	endsetavg	ensdsetstdev	n	endsetCI	Konset	Kendset	deltaEn	m	mavg	mstdev	n	mCI		var					Conset	Cendset	endsetavg	endsetstdev	n	endsetCI	Konset	Kendset	deltaEn	m	mavg	mstdev	n	mCI		var
		non	39.19	39.83	0.905097	2	1.25438	46.7	47.155	0.643467	2	0.891784	46.7	47.155	0.643467	2	0.891784	312.34	319.85	553017	92.4827	95.0174	3.58452	2	4.9678		0.41405	12.8488			non	71.04	82.43	82.55	0.0848528	3	0.0960182	344.19	355.58	446700	67.7904	70.3643	4.1302	3	4.67367		0.0144	8.88957
			40.47					47.61					47.61					313.62	320.76	585720	97.552											72.06	82.55					345.21	355.7	486627	73.6313
																																71.58	82.67					344.73	355.82	459814	69.6712
		dauer	39.31	38.735	0.813173	2	1.12698	49.96	50.44	0.678823	2	0.940783	49.96	50.44	0.678823	2	0.940783	312.46	323.11	394094	65.8802	60.5149	7.58769	2	10.5158		0.4608	57.5731			dauer			#DIV/0!	#DIV/0!	0	#DIV/0!	273.15	273.15	#DIV/0!	#DIV/0!	#DIV/0!	#DIV/0!	0	#DIV/0!		#DIV/0!	#DIV/0!
			38.16					50.92					50.92					311.31	324.07	328689	55.1496																	273.15	273.15	#DIV/0!	#DIV/0!
																		273.15	273.15	#DIV/0!	#DIV/0!																	273.15	273.15	#DIV/0!	#DIV/0!
		dauerpc	39.88	39.8	0.113137	2	0.156797	54.7	53.215	2.10011	2	2.91055	54.7	53.215	2.10011	2	2.91055	313.03	327.85	287884	48.0376	53.3888	7.56777	2	10.4882		4.41045	57.2712			dauerpc	69.48	89.42	92.88	3.4224	3	3.87274	342.63	362.57	258998	39.484	36.5872	3.29989	3	3.73411		9.1012	10.8893
			39.72					51.73					51.73					312.87	324.88	351842	58.74											70.08	94.26					343.23	367.41	216812	32.9951
																		273.15	273.15	#DIV/0!	#DIV/0!											73.52	94.96					346.67	368.11	247442	37.2827
		endset													m												non vs dauerpc		*		non vs dauerpc		***
		non vs dauer		*											non vs dauer		*										t-Test: Two-Sample Assuming Unequal Variances				t-Test: Two-Sample Assuming Equal Variances
		t-Test: Two-Sample Assuming Equal Variances													t-Test: Two-Sample Assuming Equal Variances
																												Variable 1	Variable 2			Variable 1	Variable 2
			Variable 1	Variable 2												Variable 1	Variable 2										Mean	82.55	92.88		Mean	70.3643	36.5872
		Mean	47.155	50.44											Mean	95.0174	60.5149										Variance	0.0144	9.1012		Variance	8.88957	10.8893
		Variance	0.41405	0.4608											Variance	12.8488	57.5731										Observations	3	3		Observations	3	3
		Observations	2	2											Observations	2	2										Hypothesized Mean Difference	0			Pooled Variance	9.88942
		Pooled Variance	0.437425												Pooled Variance	35.2109											df	2			Hypothesized Mean Difference	0
		Hypothesized Mean Difference	0												Hypothesized Mean Difference	0											t Stat	-5.92609			df	4
		df	2												df	2											P(T<=t) one-tail	0.0136569			t Stat	13.1547
		t Stat	-4.96688												t Stat	5.81449											t Critical one-tail	2.91999			P(T<=t) one-tail	9.64372e-05
		P(T<=t) one-tail	0.019113												P(T<=t) one-tail	0.0141639											P(T<=t) two-tail	0.0273137			t Critical one-tail	2.13185
		t Critical one-tail	2.91999												t Critical one-tail	2.91999											t Critical two-tail	4.30265			P(T<=t) two-tail	0.000192874
		P(T<=t) two-tail	0.0382261												P(T<=t) two-tail	0.0283278															t Critical two-tail	2.77645
		t Critical two-tail	4.30265												t Critical two-tail	4.30265
		dauer vs dauerpc		NS											dauer vs dauerpc		NS
		t-Test: Two-Sample Assuming Equal Variances													t-Test: Two-Sample Assuming Equal Variances
			Variable 1	Variable 2												Variable 1	Variable 2
		Mean	53.215	50.44											Mean	53.3888	60.5149
		Variance	4.41045	0.4608											Variance	57.2712	57.5731
		Observations	2	2											Observations	2	2
		Pooled Variance	2.43563												Pooled Variance	57.4221
		Hypothesized Mean Difference	0												Hypothesized Mean Difference	0
		df	2												df	2
		t Stat	1.77811												t Stat	-0.940399
		P(T<=t) one-tail	0.108679												P(T<=t) one-tail	0.223141
		t Critical one-tail	2.91999												t Critical one-tail	2.91999
		P(T<=t) two-tail	0.217358												P(T<=t) two-tail	0.446283
		t Critical two-tail	4.30265												t Critical two-tail	4.30265
		non vs dauerpc		*											non vs dauerpc		**
		t-Test: Two-Sample Assuming Equal Variances													t-Test: Two-Sample Assuming Equal Variances
			Variable 1	Variable 2												Variable 1	Variable 2
		Mean	53.215	47.155											Mean	53.3888	95.0174
		Variance	4.41045	0.41405											Variance	57.2712	12.8488
		Observations	2	2											Observations	2	2
		Pooled Variance	2.41225												Pooled Variance	35.06
		Hypothesized Mean Difference	0												Hypothesized Mean Difference	0
		df	2												df	2
		t Stat	3.90177												t Stat	-7.03049
		P(T<=t) one-tail	0.0299251												P(T<=t) one-tail	0.00981878
		t Critical one-tail	2.91999												t Critical one-tail	2.91999
		P(T<=t) two-tail	0.0598502												P(T<=t) two-tail	0.0196376
		t Critical two-tail	4.30265												t Critical two-tail	4.30265
