## Supplementary material for "Water content, transition temperature and fragility influence protection and anhydrobiotic capacity": File S6: org_sc (1).xlsx

### Sheet: Sheet1
Sample	life_stage	Tg_offset	offset stdev	offset_CI	m	m index Stdev	m_CI	Tg_mid	mid_CI	Tg_onset	onset_CI
Sacchromyces cerevisiae	log	131.57	2.12163	2.4008	110.865	19.4395	21.9975	127.518	2.81653	123.467	3.40004
Sacchromyces cerevisiae	stationary	158.71	0.180831	0.204626	57.6667	2.12395	2.40343	150.572	0.543289	142.433	0.882806

### Sheet: Sheet2
Sample	life_stage	Transition	Tg_onset	onset_CI	Tg_mid	mid_CI	Tg_offset	offset_CI	m	m_CI
Sacchromyces cerevisiae	log	1	48.1967	1.15222	59.1467	2.47247	59.1467	2.47247	66.1326	7.40966
Sacchromyces cerevisiae	stationary	1	47.08	2.6565	62.01	2.48047	62.01	2.48047	48.7499	0.937359

### Sheet: Sheet3
Variable	Value		###plug in Tg and Tgoff (in Kelvin) and this calculator will split a fragility index value (m)
mmin	16		###Tg = Tg onset point
C	5		###Tgoff = Tg offset point
R	8.31446
K	273.15
			Conset	avg	stdev	n	CI	Midpt	avg	stdev	n	CI	Cendset	avg	stdev	n	CI	Konset	Kendset	deltaEn	m	mavg	mstdev	n	mCI		var
		log	49.01	48.1967	1.01823	3	1.15222	60.85	59.1467	2.18496	3	2.47247	60.85	59.1467	2.18496	3	2.47247	322.16	334	377807	61.2561	66.1326	6.54803	3	7.40966		0.544533	2.46223	21.6204
			47.57					57.76					57.76					320.72	330.91	432978	70.5164
			48.01					58.83					58.83					321.16	331.98	409647	66.6253
		station	49.2	47.08	2.34759	3	2.6565	64.01	62.01	2.19203	3	2.48047	64.01	62.01	2.19203	3	2.48047	322.35	337.16	305079	49.4351	48.7499	0.828359	3	0.937359		3.3904	3.01	0.372774
			45.88					60.91					60.91					319.03	334.06	294782	48.2636
			46.16					61.11					61.11					319.31	334.26	296797	48.5509
			onset				offset				m
			t-Test: Two-Sample Assuming Equal Variances				t-Test: Two-Sample Assuming Equal Variances				t-Test: Two-Sample Assuming Unequal Variances
				Variable 1	Variable 2			Variable 1	Variable 2			Variable 1	Variable 2
			Mean	48.1967	47.08		Mean	59.1467	62.01		Mean	66.1326	48.7499
			Variance	0.544533	3.3904		Variance	2.46223	3.01		Variance	21.6204	0.372774
			Observations	3	3		Observations	3	3		Observations	3	3
			Pooled Variance	1.96747			Pooled Variance	2.73612			Hypothesized Mean Difference	0
			Hypothesized Mean Difference	0			Hypothesized Mean Difference	0			df	2
			df	4			df	4			t Stat	6.41998
			t Stat	0.975024			t Stat	-2.12007			P(T<=t) one-tail	0.0117068
			P(T<=t) one-tail	0.192379			P(T<=t) one-tail	0.050667			t Critical one-tail	2.91999
			t Critical one-tail	2.13185			t Critical one-tail	2.13185			P(T<=t) two-tail	0.0234136
			P(T<=t) two-tail	0.384758			P(T<=t) two-tail	0.101334			t Critical two-tail	4.30265
			t Critical two-tail	2.77645			t Critical two-tail	2.77645
