## Supplementary material for "Water content, transition temperature and fragility influence protection and anhydrobiotic capacity": File S6: Sucr_glyc (1).xlsx

### Sheet: Sucrose
Sucrose	Glycerol	Tg_onset	onset Stdev	onset_CI	Tg_offset	offset stdev	offset_CI	Tg_midpt	midpt stdev	midpt_CI	Tg_delta	delta_CI	m	m index Stdev	m_CI	Perwater	percent_lost_stdev	Perwater_CI	Perprot	Perprot stdev	Perprot_CI	Sugar	Param_onset	Param_offset	Param_midpt	Plastic	PlasticPer
100	0	46.8	1.84578	2.08866	53.4633	2.46435	2.78863	50.1317	2.10697	2.38421	-28.1317	2.38421	108.174	15.8259	17.9084	5.35067	1.32968	1.50465	52.2848	13.8668	15.6915	Sucrose	onset	offset	midpt	0	0
97.5	2.5	48.21	0.0707107	0.0800152	58.1	1.93747	2.19242	53.155	1.00409	1.13622	-31.155	1.39157	74.0083	13.5438	15.326	3.84267	0.847238	0.958723	30.2634	8.648	9.78596	Sucrose	onset	offset	midpt	4.63667	0.0867261
95	5	47.985	2.32638	2.6325	59.7	1.86676	2.1124	53.8425	2.09657	2.37245	-31.8425	2.90565	61.7508	2.76872	3.13304	3.26633	0.0402782	0.0455782	18.2197	3.72191	4.21166	Sucrose	onset	offset	midpt	6.23667	0.116653
92.5	7.5	43.1867	1.73923	1.96809	55.3033	4.05594	4.58964	49.245	2.28063	2.58073	-27.245	2.58073	65.3023	27.5791	31.2082	3.99433	0.419398	0.474584	16.6995	7.0598	7.98877	Sucrose	onset	offset	midpt	1.84	0.0344161
90	10	44.1	3.3234	3.76071	52.14	3.11127	3.52067	48.12	3.21734	3.64069	-26.12	4.45892	87.8972	3.15943	3.57517	4.21533	0.273581	0.30958	10.3294	0.613021	0.693686	Sucrose	onset	offset	midpt	-1.32333	-0.0247522
87.5	12.5	39.5567	1.671	1.89088	46.3233	1.45727	1.64902	42.94	0.592516	0.670482	-20.94	0.670482	114.334	41.9915	47.517	5.045	0.684286	0.774328	7.03189	1.48792	1.68371	Sucrose	onset	offset	midpt	-7.14	-0.133549

### Sheet: Sheet1
Sucrose	Glycerol	Tg_onset	onset_CI	Tg_offset	offset_CI	Tg_midpt	midpt_CI	m	m_CI	Perwater	Perwater_CI	Perprot	Perprot_CI	Sugar	Param_onset	Param_offset	Param_midpt
100	0	44.75	2.08866	50.65	2.78863	47.7	2.38421	119.173	17.9084	6.775	1.50465	40.5063	15.6915	Sucrose	onset	offset	midpt
100	0	48.33	2.08866	54.5	2.78863	51.415	2.38421	115.313	17.9084	5.135	1.50465	67.5676	15.6915	Sucrose	onset	offset	midpt
100	0	47.32	2.08866	55.24	2.78863	51.28	2.38421	90.0366	17.9084	4.142	1.50465	48.7805	15.6915	Sucrose	onset	offset	midpt
97.5	2.5	48.16	0.0800152	56.73	2.19242	52.445	1.13622	83.5852	15.326	4.114	0.958723	28.9157	9.78596	Sucrose	onset	offset	midpt
97.5	2.5	48.26	0.0800152	59.47	2.19242	53.865	1.13622	64.4313	15.326	2.893	0.958723	22.3684	9.78596	Sucrose	onset	offset	midpt
97.5	2.5									4.521		39.5062	9.78596	Sucrose	onset	offset	midpt
95	5	49.63	2.6325	61.02	2.1124	55.325	2.37245	63.7086	3.13304	3.298	0.0455782	20.4819	4.21166	Sucrose	onset	offset	midpt
95	5	46.34	2.6325	58.38	2.1124	52.36	2.37245	59.793	3.13304	3.28	0.0455782	13.9241	4.21166	Sucrose	onset	offset	midpt
95	5									3.221		20.2532	4.21166	Sucrose	onset	offset	midpt
92.5	7.5	44.12	1.96809	51.38	4.58964	47.75	2.58073	97.0672	31.2082	4.476	0.474584	10.3896	7.98877	Sucrose	onset	offset	midpt
92.5	7.5	44.26	1.96809	59.48	4.58964	51.87	2.58073	47.4571	31.2082	3.797	0.474584	15.3846	7.98877	Sucrose	onset	offset	midpt
92.5	7.5	41.18	1.96809	55.05	4.58964	48.115	2.58073	51.3826	31.2082	3.71	0.474584	24.3243	7.98877	Sucrose	onset	offset	midpt
90	10	41.75	3.76071	49.94	3.52067	45.845	3.64069	85.6631	3.57517	4.091	0.30958	10.2564	0.693686	Sucrose	onset	offset	midpt
90	10	46.45	3.76071	54.34	3.52067	50.395	3.64069	90.1312	3.57517	4.529	0.30958	9.7561	0.693686	Sucrose	onset	offset	midpt
90	10									4.026		10.9756	0.693686	Sucrose	onset	offset	midpt
87.5	12.5	41.26	1.89088	45.8	1.64902	43.53	0.670482	152.553	47.517	4.934	0.774328	6.17284	1.68371	Sucrose	onset	offset	midpt
87.5	12.5	39.49	1.89088	45.2	1.64902	42.345	0.670482	121.066	47.517	5.778	0.774328	8.75	1.68371	Sucrose	onset	offset	midpt
87.5	12.5	37.92	1.89088	47.97	1.64902	42.945	0.670482	69.3834	47.517	4.423	0.774328	6.17284	1.68371	Sucrose	onset	offset	midpt

### Sheet: Sheet2
Sucrose	Glycerol	Tg_onset	onset Stdev	onset_CI	Tg_offset	offset stdev	offset_CI	Tg_midpt	midpt stdev	midpt_CI	Tg_delta	delta_CI	m	m index Stdev	m_CI	Perwater	percent_lost_stdev	Perwater_CI	Perprot	Perprot stdev	Perprot_CI	Sugar	Param_onset	Param_offset	Param_midpt
97.5	2.5	48.21	0.0707107	0.0800152	58.1	1.93747	2.19242	53.155	1.00409	1.13622	-31.155	1.39157	74.0083	13.5438	15.326	3.84267	0.847238	0.958723	30.2634	8.648	9.78596	Sucrose	onset	offset	midpt
95	5	47.985	2.32638	2.6325	59.7	1.86676	2.1124	53.8425	2.09657	2.37245	-31.8425	2.90565	61.7508	2.76872	3.13304	3.26633	0.0402782	0.0455782	18.2197	3.72191	4.21166	Sucrose	onset	offset	midpt
92.5	7.5	43.1867	1.73923	1.96809	55.3033	4.05594	4.58964	49.245	2.28063	2.58073	-27.245	2.58073	65.3023	27.5791	31.2082	3.99433	0.419398	0.474584	16.6995	7.0598	7.98877	Sucrose	onset	offset	midpt
90	10	44.1	3.3234	3.76071	52.14	3.11127	3.52067	48.12	3.21734	3.64069	-26.12	4.45892	87.8972	3.15943	3.57517	4.21533	0.273581	0.30958	10.3294	0.613021	0.693686	Sucrose	onset	offset	midpt
87.5	12.5	39.5567	1.671	1.89088	46.3233	1.45727	1.64902	42.94	0.592516	0.670482	-20.94	0.670482	114.334	41.9915	47.517	5.045	0.684286	0.774328	7.03189	1.48792	1.68371	Sucrose	onset	offset	midpt
