## Supplementary material for "Water content, transition temperature and fragility influence protection and anhydrobiotic capacity": File S6: Treh_glyc2.xlsx

### Sheet: Trehalose
Trehalose	Glycerol	Tg_onset	onset Stdev	onset_CI	Tg_offset	offset stdev	offset_CI	Tg_midpt	midpt stdev	midpt_CI	Tg_delta	delta_CI	m	m index Stdev	m_CI	Perwater	percent_lost_stdev	Perwater_CI	Perprot	Perprot stdev	Perprot_CI	Sugar	Param_onset	Param_offset	Param_midpt	Plastic	PlasticPer
100	0	51.2667	0.205264	0.232274	55.3167	0.511892	0.57925	53.1433	0.0251661	0.0284776	-31.1433	0.0284776	178.624	26.5495	30.0431	8.18467	0.601947	0.681155	30.518	5.51012	6.23517	Trehalose	onset	offset	midpt	0	0
97.5	2.5	43.14	2.07458	2.34757	50.9333	1.41684	1.60328	47.52	1.18199	1.33752	-25.52	1.33752	90.7925	8.18076	9.25723	7.50333	0.222604	0.251895	52.1711	4.11539	4.65692	Trehalose	onset	offset	midpt	-4.38333	-0.0792407
95	5	43.8933	0.26839	0.303707	51.2433	1.69045	1.91289	47.25	0.653376	0.739351	-25.25	0.739351	99.5835	24.7168	27.9692	8.55133	1.75527	1.98624	42.6453	1.47896	1.67357	Trehalose	onset	offset	midpt	-4.07333	-0.0736366
92.5	7.5	46.2267	1.27594	1.44384	51.1533	1.64336	1.8596	48.67	1.44814	1.63869	-26.67	1.63869	151.805	41.775	47.272	6.00967	0.334351	0.378346	36.7162	3.83788	4.34288	Trehalose	onset	offset	midpt	-4.16333	-0.0752636
90	10	46.78	1.77502	2.00859	48.52	1.73853	1.9673	47.3333	1.72001	1.94634	-25.3333	1.94634	416.47	100.192	113.375	5.26867	0.55566	0.628777	23.4386	0.929621	1.05195	Trehalose	onset	offset	midpt	-6.79667	-0.122868
87.5	12.5	30.8467	2.89279	3.27344	32.8533	2.93275	3.31866	31.8267	2.92524	3.31016	-9.82667	3.31016	334.515	39.6112	44.8235	6.4535	1.09389	1.51603	18.4609	1.39136	1.57444	Trehalose	onset	offset	midpt	-22.4633	-0.406086

### Sheet: Sheet1
Trehalose	Glycerol	Tg_onset	onset_CI	Tg_offset	offset_CI	Tg_midpt	midpt_CI	m	m_CI	Perwater	Perwater_CI	Perprot	Perprot_CI	Sugar	Param_onset	Param_offset	Param_midpt
100	0	51.44	0.232274	54.86	0.57925	53.12	0.0284776	208.265	30.0431	8.481	0.681155	32.0988	6.23517	Trehalose	onset	offset	midpt
100	0	51.04	0.232274	55.22	0.57925	53.14	0.0284776	170.585	30.0431	7.492	0.681155	24.3902	6.23517	Trehalose	onset	offset	midpt
100	0	51.32	0.232274	55.87	0.57925	53.17	0.0284776	157.024	30.0431	8.581	0.681155	35.0649	6.23517	Trehalose	onset	offset	midpt
97.5	2.5	45.09	2.34757	52.39	1.60328	48.53	1.33752	96.8358	9.25723	7.648	0.251895	55.2632	4.65692	Trehalose	onset	offset	midpt
97.5	2.5	40.96	2.34757	49.56	1.60328	46.22	1.33752	81.4832	9.25723	7.247	0.251895	53.75	4.65692	Trehalose	onset	offset	midpt
97.5	2.5	43.37	2.34757	50.85	1.60328	47.81	1.33752	94.0584	9.25723	7.615	0.251895	47.5	4.65692	Trehalose	onset	offset	midpt
95	5	43.99	0.303707	49.48	1.91289	46.72	0.739351	127.611	27.9692	10.524	1.98624	44.3038	1.67357	Trehalose	onset	offset	midpt
95	5	44.1	0.303707	52.85	1.91289	47.98	0.739351	80.9029	27.9692	7.968	1.98624	42.1687	1.67357	Trehalose	onset	offset	midpt
95	5	43.59	0.303707	51.4	1.91289	47.05	0.739351	90.2371	27.9692	7.162	1.98624	41.4634	1.67357	Trehalose	onset	offset	midpt
92.5	7.5	45.49	1.44384	52.21	1.8596	48.78	1.63869	105.135	47.272	5.919	0.378346	32.3944	4.34288	Trehalose	onset	offset	midpt
92.5	7.5	45.49	1.44384	49.26	1.8596	47.17	1.63869	185.704	47.272	5.73	0.378346	39.726	4.34288	Trehalose	onset	offset	midpt
92.5	7.5	47.7	1.44384	51.99	1.8596	50.06	1.63869	164.576	47.272	6.38	0.378346	38.0282	4.34288	Trehalose	onset	offset	midpt
90	10	47.55	2.00859	49.67	1.9673	47.95	1.94634	330.658	113.375	5.067	0.628777	22.5	1.05195	Trehalose	onset	offset	midpt
90	10	48.04	2.00859	49.37	1.9673	48.66	1.94634	526.574	113.375	4.842	0.628777	23.4568	1.05195	Trehalose	onset	offset	midpt
90	10	44.75	2.00859	46.52	1.9673	45.39	1.94634	392.178	113.375	5.897	0.628777	24.359	1.05195	Trehalose	onset	offset	midpt
87.5	12.5	28.03	3.27344	29.85	3.31866	28.88	3.31016	361.514	44.8235	7.227	1.51603	16.8831	1.57444	Trehalose	onset	offset	midpt
87.5	12.5	33.81	3.27344	35.71	3.31866	34.73	3.31016	352.99	44.8235	5.68	1.51603	18.9873	1.57444	Trehalose	onset	offset	midpt
87.5	12.5	30.7	3.27344	33	3.31866	31.87	3.31016	289.042	44.8235			19.5122	1.57444	Trehalose	onset	offset	midpt

### Sheet: Sheet2
Trehalose	Glycerol	Tg_onset	onset Stdev	onset_CI	Tg_offset	offset stdev	offset_CI	Tg_midpt	midpt stdev	midpt_CI	Tg_delta	delta_CI	m	m index Stdev	m_CI	Perwater	percent_lost_stdev	Perwater_CI	Perprot	Perprot stdev	Perprot_CI	Sugar	Param_onset	Param_offset	Param_midpt
97.5	2.5	43.14	2.07458	2.34757	50.9333	1.41684	1.60328	47.52	1.18199	1.33752	-25.52	1.33752	90.7925	8.18076	9.25723	7.50333	0.222604	0.251895	52.1711	4.11539	4.65692	Trehalose	onset	offset	midpt
95	5	43.8933	0.26839	0.303707	51.2433	1.69045	1.91289	47.25	0.653376	0.739351	-25.25	0.739351	99.5835	24.7168	27.9692	8.55133	1.75527	1.98624	42.6453	1.47896	1.67357	Trehalose	onset	offset	midpt
92.5	7.5	46.2267	1.27594	1.44384	51.1533	1.64336	1.8596	48.67	1.44814	1.63869	-26.67	1.63869	151.805	41.775	47.272	6.00967	0.334351	0.378346	36.7162	3.83788	4.34288	Trehalose	onset	offset	midpt
90	10	46.78	1.77502	2.00859	48.52	1.73853	1.9673	47.3333	1.72001	1.94634	-25.3333	1.94634	416.47	100.192	113.375	5.26867	0.55566	0.628777	23.4386	0.929621	1.05195	Trehalose	onset	offset	midpt
87.5	12.5	30.8467	2.89279	3.27344	32.8533	2.93275	3.31866	31.8267	2.92524	3.31016	-9.82667	3.31016	334.515	39.6112	44.8235	6.4535	1.09389	1.51603	18.4609	1.39136	1.57444	Trehalose	onset	offset	midpt
