## Supplementary material for "Water content, transition temperature and fragility influence protection and anhydrobiotic capacity": File S6: 13.xlsx

### Sheet: Sheet1
2theta	intensity	Sugar	Sample
4	59955	Trehalose	100
4.05	61982	Trehalose	100
4.1	63303	Trehalose	100
4.15	65079	Trehalose	100
4.2	66895	Trehalose	100
4.25	69131	Trehalose	100
4.3	70853	Trehalose	100
4.35	73042	Trehalose	100
4.4	74932	Trehalose	100
4.45	77173	Trehalose	100
4.5	78954	Trehalose	100
4.55	81317	Trehalose	100
4.6	83715	Trehalose	100
4.65	85833	Trehalose	100
4.7	87346	Trehalose	100
4.75	89081	Trehalose	100
4.8	90379	Trehalose	100
4.85	91684	Trehalose	100
4.9	93409	Trehalose	100
4.95	95496	Trehalose	100
5	97808	Trehalose	100
5.05	100235	Trehalose	100
5.1	102748	Trehalose	100
5.15	105222	Trehalose	100
5.2	108260	Trehalose	100
5.25	110988	Trehalose	100
5.3	114096	Trehalose	100
5.35	116839	Trehalose	100
5.4	119971	Trehalose	100
5.45	122515	Trehalose	100
5.5	125676	Trehalose	100
5.55	128311	Trehalose	100
5.6	131556	Trehalose	100
5.65	134286	Trehalose	100
5.7	137400	Trehalose	100
5.75	140738	Trehalose	100
5.8	144244	Trehalose	100
5.85	146943	Trehalose	100
5.9	149612	Trehalose	100
5.95	152431	Trehalose	100
6	155318	Trehalose	100
6.05	158528	Trehalose	100
6.1	161657	Trehalose	100
6.15	164541	Trehalose	100
6.2	166861	Trehalose	100
6.25	169785	Trehalose	100
6.3	172398	Trehalose	100
6.35	175801	Trehalose	100
6.4	179135	Trehalose	100
6.45	182766	Trehalose	100
6.5	186200	Trehalose	100
6.55	189556	Trehalose	100
6.6	193216	Trehalose	100
6.65	196484	Trehalose	100
6.7	199668	Trehalose	100
6.75	202548	Trehalose	100
6.8	205237	Trehalose	100
6.85	208196	Trehalose	100
6.9	211014	Trehalose	100
6.95	214138	Trehalose	100
7	217921	Trehalose	100
7.05	221864	Trehalose	100
7.1	225489	Trehalose	100
7.15	228730	Trehalose	100
7.2	231852	Trehalose	100
7.25	234911	Trehalose	100
7.3	237966	Trehalose	100
7.35	240764	Trehalose	100
7.4	244080	Trehalose	100
7.45	247395	Trehalose	100
7.5	250489	Trehalose	100
7.55	253773	Trehalose	100
7.6	256970	Trehalose	100
7.65	260237	Trehalose	100
7.7	263614	Trehalose	100
7.75	266977	Trehalose	100
7.8	270247	Trehalose	100
7.85	273938	Trehalose	100
7.9	277621	Trehalose	100
7.95	281125	Trehalose	100
8	284326	Trehalose	100
8.05	287522	Trehalose	100
8.1	290614	Trehalose	100
8.15	294237	Trehalose	100
8.2	297349	Trehalose	100
8.25	300166	Trehalose	100
8.3	303000	Trehalose	100
8.35	306519	Trehalose	100
8.4	309629	Trehalose	100
8.45	313089	Trehalose	100
8.5	316783	Trehalose	100
8.55	320246	Trehalose	100
8.6	323738	Trehalose	100
8.65	326625	Trehalose	100
8.7	329497	Trehalose	100
8.75	332340	Trehalose	100
8.8	335570	Trehalose	100
8.85	338512	Trehalose	100
8.9	342123	Trehalose	100
8.95	345181	Trehalose	100
9	348155	Trehalose	100
9.05	350609	Trehalose	100
9.1	353172	Trehalose	100
9.15	355522	Trehalose	100
9.2	358102	Trehalose	100
9.25	360609	Trehalose	100
9.3	362897	Trehalose	100
9.35	365417	Trehalose	100
9.4	367243	Trehalose	100
9.45	369324	Trehalose	100
9.5	371277	Trehalose	100
9.55	373892	Trehalose	100
9.6	375422	Trehalose	100
9.65	376826	Trehalose	100
9.7	377767	Trehalose	100
9.75	378602	Trehalose	100
9.8	379067	Trehalose	100
9.85	379401	Trehalose	100
9.9	380098	Trehalose	100
9.95	380283	Trehalose	100
10	380362	Trehalose	100
10.05	380161	Trehalose	100
10.1	380203	Trehalose	100
10.15	380417	Trehalose	100
10.2	380250	Trehalose	100
10.25	379957	Trehalose	100
10.3	379468	Trehalose	100
10.35	378375	Trehalose	100
10.4	376963	Trehalose	100
10.45	375905	Trehalose	100
10.5	374449	Trehalose	100
10.55	373004	Trehalose	100
10.6	371707	Trehalose	100
10.65	370596	Trehalose	100
10.7	369374	Trehalose	100
10.75	368243	Trehalose	100
10.8	367115	Trehalose	100
10.85	365667	Trehalose	100
10.9	363920	Trehalose	100
10.95	362404	Trehalose	100
11	360839	Trehalose	100
11.05	359663	Trehalose	100
11.1	358117	Trehalose	100
11.15	356516	Trehalose	100
11.2	354536	Trehalose	100
11.25	352624	Trehalose	100
11.3	350585	Trehalose	100
11.35	349006	Trehalose	100
11.4	347304	Trehalose	100
11.45	345591	Trehalose	100
11.5	344101	Trehalose	100
11.55	342198	Trehalose	100
11.6	340077	Trehalose	100
11.65	338088	Trehalose	100
11.7	336087	Trehalose	100
11.75	334303	Trehalose	100
11.8	332420	Trehalose	100
11.85	330672	Trehalose	100
11.9	329098	Trehalose	100
11.95	327543	Trehalose	100
12	325862	Trehalose	100
12.05	324258	Trehalose	100
12.1	322592	Trehalose	100
12.15	320459	Trehalose	100
12.2	318365	Trehalose	100
12.25	316376	Trehalose	100
12.3	314517	Trehalose	100
12.35	312953	Trehalose	100
12.4	311344	Trehalose	100
12.45	309624	Trehalose	100
12.5	307804	Trehalose	100
12.55	305976	Trehalose	100
12.6	304125	Trehalose	100
12.65	302483	Trehalose	100
12.7	300837	Trehalose	100
12.75	298842	Trehalose	100
12.8	296931	Trehalose	100
12.85	294781	Trehalose	100
12.9	292712	Trehalose	100
12.95	290780	Trehalose	100
13	289078	Trehalose	100
13.05	287594	Trehalose	100
13.1	286050	Trehalose	100
13.15	284759	Trehalose	100
13.2	283118	Trehalose	100
13.25	281322	Trehalose	100
13.3	279387	Trehalose	100
13.35	277600	Trehalose	100
13.4	276087	Trehalose	100
13.45	274907	Trehalose	100
13.5	273510	Trehalose	100
13.55	272188	Trehalose	100
13.6	270737	Trehalose	100
13.65	269108	Trehalose	100
13.7	267774	Trehalose	100
13.75	266214	Trehalose	100
13.8	264513	Trehalose	100
13.85	263207	Trehalose	100
13.9	262059	Trehalose	100
13.95	260895	Trehalose	100
14	260030	Trehalose	100
14.05	259107	Trehalose	100
14.1	258204	Trehalose	100
14.15	257323	Trehalose	100
14.2	256639	Trehalose	100
14.25	255962	Trehalose	100
14.3	255193	Trehalose	100
14.35	254329	Trehalose	100
14.4	253395	Trehalose	100
14.45	252353	Trehalose	100
14.5	251231	Trehalose	100
14.55	250369	Trehalose	100
14.6	249755	Trehalose	100
14.65	249019	Trehalose	100
14.7	248454	Trehalose	100
14.75	248026	Trehalose	100
14.8	247676	Trehalose	100
14.85	247179	Trehalose	100
14.9	246741	Trehalose	100
14.95	246196	Trehalose	100
15	245596	Trehalose	100
15.05	245036	Trehalose	100
15.1	244291	Trehalose	100
15.15	243882	Trehalose	100
15.2	243735	Trehalose	100
15.25	243510	Trehalose	100
15.3	243182	Trehalose	100
15.35	242787	Trehalose	100
15.4	242073	Trehalose	100
15.45	241593	Trehalose	100
15.5	241003	Trehalose	100
15.55	240590	Trehalose	100
15.6	240347	Trehalose	100
15.65	240035	Trehalose	100
15.7	239472	Trehalose	100
15.75	239018	Trehalose	100
15.8	238510	Trehalose	100
15.85	237997	Trehalose	100
15.9	237523	Trehalose	100
15.95	237040	Trehalose	100
16	236438	Trehalose	100
16.05	236185	Trehalose	100
16.1	235725	Trehalose	100
16.15	235007	Trehalose	100
16.2	234338	Trehalose	100
16.25	233471	Trehalose	100
16.3	232482	Trehalose	100
16.35	231898	Trehalose	100
16.4	231361	Trehalose	100
16.45	230898	Trehalose	100
16.5	230405	Trehalose	100
16.55	229860	Trehalose	100
16.6	229478	Trehalose	100
16.65	229319	Trehalose	100
16.7	228919	Trehalose	100
16.75	228389	Trehalose	100
16.8	227932	Trehalose	100
16.85	227373	Trehalose	100
16.9	226658	Trehalose	100
16.95	225954	Trehalose	100
17	225209	Trehalose	100
17.05	224463	Trehalose	100
17.1	223681	Trehalose	100
17.15	223025	Trehalose	100
17.2	222587	Trehalose	100
17.25	222184	Trehalose	100
17.3	221472	Trehalose	100
17.35	220697	Trehalose	100
17.4	219932	Trehalose	100
17.45	219182	Trehalose	100
17.5	218562	Trehalose	100
17.55	217934	Trehalose	100
17.6	217245	Trehalose	100
17.65	216494	Trehalose	100
17.7	215839	Trehalose	100
17.75	214961	Trehalose	100
17.8	214222	Trehalose	100
17.85	213364	Trehalose	100
17.9	212564	Trehalose	100
17.95	211802	Trehalose	100
18	211163	Trehalose	100
18.05	210531	Trehalose	100
18.1	209914	Trehalose	100
18.15	209250	Trehalose	100
18.2	208638	Trehalose	100
18.25	207984	Trehalose	100
18.3	207378	Trehalose	100
18.35	206815	Trehalose	100
18.4	206233	Trehalose	100
18.45	205676	Trehalose	100
18.5	204901	Trehalose	100
18.55	204282	Trehalose	100
18.6	203806	Trehalose	100
18.65	203076	Trehalose	100
18.7	202285	Trehalose	100
18.75	201554	Trehalose	100
18.8	200822	Trehalose	100
18.85	200161	Trehalose	100
18.9	199418	Trehalose	100
18.95	198860	Trehalose	100
19	198228	Trehalose	100
19.05	197557	Trehalose	100
19.1	196627	Trehalose	100
19.15	195719	Trehalose	100
19.2	194927	Trehalose	100
19.25	194239	Trehalose	100
19.3	193453	Trehalose	100
19.35	192663	Trehalose	100
19.4	192045	Trehalose	100
19.45	191404	Trehalose	100
19.5	190665	Trehalose	100
19.55	189885	Trehalose	100
19.6	188967	Trehalose	100
19.65	188097	Trehalose	100
19.7	187520	Trehalose	100
19.75	186931	Trehalose	100
19.8	186322	Trehalose	100
19.85	185589	Trehalose	100
19.9	184804	Trehalose	100
19.95	184051	Trehalose	100
20	183480	Trehalose	100
20.05	182983	Trehalose	100
20.1	182191	Trehalose	100
20.15	181402	Trehalose	100
20.2	180465	Trehalose	100
20.25	179584	Trehalose	100
20.3	178904	Trehalose	100
20.35	178379	Trehalose	100
20.4	177727	Trehalose	100
20.45	176895	Trehalose	100
20.5	176148	Trehalose	100
20.55	175370	Trehalose	100
20.6	174655	Trehalose	100
20.65	173742	Trehalose	100
20.7	172849	Trehalose	100
20.75	171999	Trehalose	100
20.8	171413	Trehalose	100
20.85	170823	Trehalose	100
20.9	170059	Trehalose	100
20.95	169518	Trehalose	100
21	168934	Trehalose	100
21.05	168115	Trehalose	100
21.1	167216	Trehalose	100
21.15	166357	Trehalose	100
21.2	165549	Trehalose	100
21.25	164854	Trehalose	100
21.3	164135	Trehalose	100
21.35	163397	Trehalose	100
21.4	162669	Trehalose	100
21.45	161965	Trehalose	100
21.5	161345	Trehalose	100
21.55	160474	Trehalose	100
21.6	159683	Trehalose	100
21.65	158953	Trehalose	100
21.7	158219	Trehalose	100
21.75	157585	Trehalose	100
21.8	156972	Trehalose	100
21.85	156370	Trehalose	100
21.9	155798	Trehalose	100
21.95	155223	Trehalose	100
22	154541	Trehalose	100
22.05	153733	Trehalose	100
22.1	152873	Trehalose	100
22.15	152084	Trehalose	100
22.2	151420	Trehalose	100
22.25	150750	Trehalose	100
22.3	149994	Trehalose	100
22.35	149329	Trehalose	100
22.4	148626	Trehalose	100
22.45	147847	Trehalose	100
22.5	147139	Trehalose	100
22.55	146469	Trehalose	100
22.6	145661	Trehalose	100
22.65	144955	Trehalose	100
22.7	144310	Trehalose	100
22.75	143715	Trehalose	100
22.8	143151	Trehalose	100
22.85	142559	Trehalose	100
22.9	141922	Trehalose	100
22.95	141156	Trehalose	100
23	140292	Trehalose	100
23.05	139504	Trehalose	100
23.1	138742	Trehalose	100
23.15	138051	Trehalose	100
23.2	137452	Trehalose	100
23.25	136882	Trehalose	100
23.3	136456	Trehalose	100
23.35	136033	Trehalose	100
23.4	135562	Trehalose	100
23.45	135112	Trehalose	100
23.5	134408	Trehalose	100
23.55	133722	Trehalose	100
23.6	133103	Trehalose	100
23.65	132486	Trehalose	100
23.7	131909	Trehalose	100
23.75	131405	Trehalose	100
23.8	130932	Trehalose	100
23.85	130476	Trehalose	100
23.9	129929	Trehalose	100
23.95	129316	Trehalose	100
24	128683	Trehalose	100
24.05	127959	Trehalose	100
24.1	127366	Trehalose	100
24.15	126835	Trehalose	100
24.2	126320	Trehalose	100
24.25	125879	Trehalose	100
24.3	125473	Trehalose	100
24.35	124985	Trehalose	100
24.4	124554	Trehalose	100
24.45	124089	Trehalose	100
24.5	123686	Trehalose	100
24.55	123336	Trehalose	100
24.6	123046	Trehalose	100
24.65	122818	Trehalose	100
24.7	122441	Trehalose	100
24.75	122005	Trehalose	100
24.8	121576	Trehalose	100
24.85	121177	Trehalose	100
24.9	120788	Trehalose	100
24.95	120534	Trehalose	100
25	120225	Trehalose	100
25.05	119883	Trehalose	100
25.1	119593	Trehalose	100
25.15	119223	Trehalose	100
25.2	118769	Trehalose	100
25.25	118334	Trehalose	100
25.3	117979	Trehalose	100
25.35	117674	Trehalose	100
25.4	117456	Trehalose	100
25.45	117254	Trehalose	100
25.5	116977	Trehalose	100
25.55	116735	Trehalose	100
25.6	116454	Trehalose	100
25.65	116185	Trehalose	100
25.7	115974	Trehalose	100
25.75	115715	Trehalose	100
25.8	115545	Trehalose	100
25.85	115358	Trehalose	100
25.9	115039	Trehalose	100
25.95	114773	Trehalose	100
26	114458	Trehalose	100
26.05	114297	Trehalose	100
26.1	114157	Trehalose	100
26.15	113948	Trehalose	100
26.2	113716	Trehalose	100
26.25	113504	Trehalose	100
26.3	113229	Trehalose	100
26.35	112841	Trehalose	100
26.4	112553	Trehalose	100
26.45	112396	Trehalose	100
26.5	112227	Trehalose	100
26.55	111987	Trehalose	100
26.6	111687	Trehalose	100
26.65	111388	Trehalose	100
26.7	111162	Trehalose	100
26.75	110981	Trehalose	100
26.8	110843	Trehalose	100
26.85	110706	Trehalose	100
26.9	110631	Trehalose	100
26.95	110498	Trehalose	100
27	110228	Trehalose	100
27.05	109920	Trehalose	100
27.1	109718	Trehalose	100
27.15	109582	Trehalose	100
27.2	109405	Trehalose	100
27.25	109222	Trehalose	100
27.3	109003	Trehalose	100
27.35	108874	Trehalose	100
27.4	108769	Trehalose	100
27.45	108652	Trehalose	100
27.5	108379	Trehalose	100
27.55	108200	Trehalose	100
27.6	107945	Trehalose	100
27.65	107810	Trehalose	100
27.7	107830	Trehalose	100
27.75	107677	Trehalose	100
27.8	107524	Trehalose	100
27.85	107397	Trehalose	100
27.9	107228	Trehalose	100
27.95	107121	Trehalose	100
28	107013	Trehalose	100
28.05	106868	Trehalose	100
28.1	106767	Trehalose	100
28.15	106742	Trehalose	100
28.2	106622	Trehalose	100
28.25	106471	Trehalose	100
28.3	106350	Trehalose	100
28.35	106277	Trehalose	100
28.4	106234	Trehalose	100
28.45	106136	Trehalose	100
28.5	106001	Trehalose	100
28.55	105958	Trehalose	100
28.6	105884	Trehalose	100
28.65	105728	Trehalose	100
28.7	105458	Trehalose	100
28.75	105402	Trehalose	100
28.8	105373	Trehalose	100
28.85	105415	Trehalose	100
28.9	105347	Trehalose	100
28.95	105329	Trehalose	100
29	105325	Trehalose	100
29.05	105221	Trehalose	100
29.1	105099	Trehalose	100
29.15	105003	Trehalose	100
29.2	104831	Trehalose	100
29.25	104742	Trehalose	100
29.3	104769	Trehalose	100
29.35	104776	Trehalose	100
29.4	104791	Trehalose	100
29.45	104692	Trehalose	100
29.5	104611	Trehalose	100
29.55	104513	Trehalose	100
29.6	104407	Trehalose	100
29.65	104342	Trehalose	100
29.7	104265	Trehalose	100
29.75	104209	Trehalose	100
29.8	104238	Trehalose	100
29.85	104218	Trehalose	100
29.9	104136	Trehalose	100
29.95	104050	Trehalose	100
30	104038	Trehalose	100
30.05	104090	Trehalose	100
30.1	104042	Trehalose	100
30.15	104038	Trehalose	100
30.2	104130	Trehalose	100
30.25	104174	Trehalose	100
30.3	104136	Trehalose	100
30.35	104098	Trehalose	100
30.4	104052	Trehalose	100
30.45	104058	Trehalose	100
30.5	104163	Trehalose	100
30.55	104292	Trehalose	100
30.6	104365	Trehalose	100
30.65	104293	Trehalose	100
30.7	104162	Trehalose	100
30.75	103980	Trehalose	100
30.8	103880	Trehalose	100
30.85	103746	Trehalose	100
30.9	103657	Trehalose	100
30.95	103781	Trehalose	100
31	103834	Trehalose	100
31.05	103884	Trehalose	100
31.1	103982	Trehalose	100
31.15	103950	Trehalose	100
31.2	103979	Trehalose	100
31.25	104043	Trehalose	100
31.3	104102	Trehalose	100
31.35	104149	Trehalose	100
31.4	104153	Trehalose	100
31.45	104171	Trehalose	100
31.5	104154	Trehalose	100
31.55	104106	Trehalose	100
31.6	104103	Trehalose	100
31.65	104040	Trehalose	100
31.7	103924	Trehalose	100
31.75	103871	Trehalose	100
31.8	103831	Trehalose	100
31.85	103807	Trehalose	100
31.9	103750	Trehalose	100
31.95	103692	Trehalose	100
32	103704	Trehalose	100
32.05	103754	Trehalose	100
32.1	103814	Trehalose	100
32.15	103797	Trehalose	100
32.2	103796	Trehalose	100
32.25	103788	Trehalose	100
32.3	103648	Trehalose	100
32.35	103437	Trehalose	100
32.4	103237	Trehalose	100
32.45	103138	Trehalose	100
32.5	103060	Trehalose	100
32.55	103078	Trehalose	100
32.6	103103	Trehalose	100
32.65	103099	Trehalose	100
32.7	103105	Trehalose	100
32.75	103067	Trehalose	100
32.8	102988	Trehalose	100
32.85	102955	Trehalose	100
32.9	102868	Trehalose	100
32.95	102852	Trehalose	100
33	102846	Trehalose	100
33.05	102726	Trehalose	100
33.1	102570	Trehalose	100
33.15	102485	Trehalose	100
33.2	102497	Trehalose	100
33.25	102467	Trehalose	100
33.3	102374	Trehalose	100
33.35	102233	Trehalose	100
33.4	102089	Trehalose	100
33.45	102155	Trehalose	100
33.5	102184	Trehalose	100
33.55	102138	Trehalose	100
33.6	102040	Trehalose	100
33.65	101910	Trehalose	100
33.7	101753	Trehalose	100
33.75	101577	Trehalose	100
33.8	101515	Trehalose	100
33.85	101515	Trehalose	100
33.9	101453	Trehalose	100
33.95	101346	Trehalose	100
34	101155	Trehalose	100
34.05	100981	Trehalose	100
34.1	100812	Trehalose	100
34.15	100726	Trehalose	100
34.2	100698	Trehalose	100
34.25	100547	Trehalose	100
34.3	100444	Trehalose	100
34.35	100242	Trehalose	100
34.4	100017	Trehalose	100
34.45	99802	Trehalose	100
34.5	99739	Trehalose	100
34.55	99684	Trehalose	100
34.6	99572	Trehalose	100
34.65	99461	Trehalose	100
34.7	99374	Trehalose	100
34.75	99381	Trehalose	100
34.8	99358	Trehalose	100
34.85	99234	Trehalose	100
34.9	99023	Trehalose	100
34.95	98832	Trehalose	100
35	98661	Trehalose	100
35.05	98547	Trehalose	100
35.1	98467	Trehalose	100
35.15	98344	Trehalose	100
35.2	98169	Trehalose	100
35.25	98089	Trehalose	100
35.3	97977	Trehalose	100
35.35	97812	Trehalose	100
35.4	97715	Trehalose	100
35.45	97610	Trehalose	100
35.5	97385	Trehalose	100
35.55	97248	Trehalose	100
35.6	97123	Trehalose	100
35.65	96957	Trehalose	100
35.7	96798	Trehalose	100
35.75	96633	Trehalose	100
35.8	96505	Trehalose	100
35.85	96342	Trehalose	100
35.9	96162	Trehalose	100
35.95	95980	Trehalose	100
36	95772	Trehalose	100
36.05	95680	Trehalose	100
36.1	95589	Trehalose	100
36.15	95474	Trehalose	100
36.2	95335	Trehalose	100
36.25	95062	Trehalose	100
36.3	94828	Trehalose	100
36.35	94581	Trehalose	100
36.4	94378	Trehalose	100
36.45	94251	Trehalose	100
36.5	94118	Trehalose	100
36.55	93955	Trehalose	100
36.6	93838	Trehalose	100
36.65	93640	Trehalose	100
36.7	93546	Trehalose	100
36.75	93350	Trehalose	100
36.8	93168	Trehalose	100
36.85	93035	Trehalose	100
36.9	92899	Trehalose	100
36.95	92787	Trehalose	100
37	92657	Trehalose	100
37.05	92554	Trehalose	100
37.1	92351	Trehalose	100
37.15	92073	Trehalose	100
37.2	91789	Trehalose	100
37.25	91570	Trehalose	100
37.3	91393	Trehalose	100
37.35	91238	Trehalose	100
37.4	91064	Trehalose	100
37.45	90886	Trehalose	100
37.5	90706	Trehalose	100
37.55	90546	Trehalose	100
37.6	90443	Trehalose	100
37.65	90203	Trehalose	100
37.7	89959	Trehalose	100
37.75	89733	Trehalose	100
37.8	89585	Trehalose	100
37.85	89455	Trehalose	100
37.9	89254	Trehalose	100
37.95	89062	Trehalose	100
38	89013	Trehalose	100
38.05	88884	Trehalose	100
38.1	88619	Trehalose	100
38.15	88417	Trehalose	100
38.2	88181	Trehalose	100
38.25	87904	Trehalose	100
38.3	87763	Trehalose	100
38.35	87644	Trehalose	100
38.4	87480	Trehalose	100
38.45	87375	Trehalose	100
38.5	87265	Trehalose	100
38.55	87213	Trehalose	100
38.6	87054	Trehalose	100
38.65	86820	Trehalose	100
38.7	86645	Trehalose	100
38.75	86481	Trehalose	100
38.8	86285	Trehalose	100
38.85	86094	Trehalose	100
38.9	85949	Trehalose	100
38.95	85707	Trehalose	100
39	85402	Trehalose	100
39.05	85127	Trehalose	100
39.1	84888	Trehalose	100
39.15	84735	Trehalose	100
39.2	84650	Trehalose	100
39.25	84587	Trehalose	100
39.3	84454	Trehalose	100
39.35	84300	Trehalose	100
39.4	84092	Trehalose	100
39.45	83847	Trehalose	100
39.5	83654	Trehalose	100
39.55	83284	Trehalose	100
39.6	83041	Trehalose	100
39.65	82889	Trehalose	100
39.7	82789	Trehalose	100
39.75	82723	Trehalose	100
39.8	82707	Trehalose	100
39.85	82581	Trehalose	100
39.9	82453	Trehalose	100
39.95	82376	Trehalose	100
40	82159	Trehalose	100
40.05	81838	Trehalose	100
40.1	81629	Trehalose	100
40.15	81490	Trehalose	100
40.2	81330	Trehalose	100
40.25	81163	Trehalose	100
40.3	81000	Trehalose	100
40.35	80841	Trehalose	100
40.4	80655	Trehalose	100
40.45	80388	Trehalose	100
40.5	80165	Trehalose	100
40.55	79965	Trehalose	100
40.6	79771	Trehalose	100
40.65	79590	Trehalose	100
40.7	79456	Trehalose	100
40.75	79272	Trehalose	100
40.8	79116	Trehalose	100
40.85	78901	Trehalose	100
40.9	78726	Trehalose	100
40.95	78554	Trehalose	100
41	78361	Trehalose	100
41.05	78334	Trehalose	100
41.1	78169	Trehalose	100
41.15	78016	Trehalose	100
41.2	77848	Trehalose	100
41.25	77582	Trehalose	100
41.3	77361	Trehalose	100
41.35	77190	Trehalose	100
41.4	77033	Trehalose	100
41.45	76864	Trehalose	100
41.5	76639	Trehalose	100
41.55	76450	Trehalose	100
41.6	76300	Trehalose	100
41.65	76242	Trehalose	100
41.7	76169	Trehalose	100
41.75	76006	Trehalose	100
41.8	75907	Trehalose	100
41.85	75766	Trehalose	100
41.9	75637	Trehalose	100
41.95	75558	Trehalose	100
42	75431	Trehalose	100
42.05	75323	Trehalose	100
42.1	75213	Trehalose	100
42.15	75036	Trehalose	100
42.2	74917	Trehalose	100
42.25	74811	Trehalose	100
42.3	74711	Trehalose	100
42.35	74647	Trehalose	100
42.4	74517	Trehalose	100
42.45	74404	Trehalose	100
42.5	74265	Trehalose	100
42.55	74044	Trehalose	100
42.6	73911	Trehalose	100
42.65	73777	Trehalose	100
42.7	73575	Trehalose	100
42.75	73402	Trehalose	100
42.8	73237	Trehalose	100
42.85	73013	Trehalose	100
42.9	72801	Trehalose	100
42.95	72696	Trehalose	100
43	72563	Trehalose	100
43.05	72411	Trehalose	100
43.1	72284	Trehalose	100
43.15	72151	Trehalose	100
43.2	72135	Trehalose	100
43.25	72063	Trehalose	100
43.3	71990	Trehalose	100
43.35	71934	Trehalose	100
43.4	71759	Trehalose	100
43.45	71631	Trehalose	100
43.5	71494	Trehalose	100
43.55	71370	Trehalose	100
43.6	71262	Trehalose	100
43.65	71151	Trehalose	100
43.7	71079	Trehalose	100
43.75	70936	Trehalose	100
43.8	70729	Trehalose	100
43.85	70649	Trehalose	100
43.9	70559	Trehalose	100
43.95	70485	Trehalose	100
44	70389	Trehalose	100
44.05	70296	Trehalose	100
44.1	70233	Trehalose	100
44.15	70066	Trehalose	100
44.2	69897	Trehalose	100
44.25	69829	Trehalose	100
44.3	69631	Trehalose	100
44.35	69584	Trehalose	100
44.4	69511	Trehalose	100
44.45	69375	Trehalose	100
44.5	69346	Trehalose	100
44.55	69212	Trehalose	100
44.6	69131	Trehalose	100
44.65	69015	Trehalose	100
44.7	68912	Trehalose	100
44.75	68915	Trehalose	100
44.8	68844	Trehalose	100
44.85	68704	Trehalose	100
44.9	68565	Trehalose	100
44.95	68395	Trehalose	100
45	68215	Trehalose	100
45.05	68228	Trehalose	100
45.1	68227	Trehalose	100
45.15	68047	Trehalose	100
45.2	67780	Trehalose	100
45.25	67671	Trehalose	100
45.3	67471	Trehalose	100
45.35	67318	Trehalose	100
45.4	67284	Trehalose	100
45.45	67148	Trehalose	100
45.5	67016	Trehalose	100
45.55	66938	Trehalose	100
45.6	66907	Trehalose	100
45.65	67032	Trehalose	100
45.7	67043	Trehalose	100
45.75	66928	Trehalose	100
45.8	66874	Trehalose	100
45.85	66808	Trehalose	100
45.9	66715	Trehalose	100
45.95	66671	Trehalose	100
46	66546	Trehalose	100
46.05	66376	Trehalose	100
46.1	66257	Trehalose	100
46.15	66069	Trehalose	100
46.2	65948	Trehalose	100
46.25	65794	Trehalose	100
46.3	65612	Trehalose	100
46.35	65510	Trehalose	100
46.4	65469	Trehalose	100
46.45	65465	Trehalose	100
46.5	65447	Trehalose	100
46.55	65458	Trehalose	100
46.6	65415	Trehalose	100
46.65	65373	Trehalose	100
46.7	65251	Trehalose	100
46.75	65190	Trehalose	100
46.8	65131	Trehalose	100
46.85	65130	Trehalose	100
46.9	65023	Trehalose	100
46.95	64905	Trehalose	100
47	64846	Trehalose	100
47.05	64771	Trehalose	100
47.1	64602	Trehalose	100
47.15	64445	Trehalose	100
47.2	64194	Trehalose	100
47.25	64013	Trehalose	100
47.3	63866	Trehalose	100
47.35	63803	Trehalose	100
47.4	63904	Trehalose	100
47.45	63889	Trehalose	100
47.5	63697	Trehalose	100
47.55	63538	Trehalose	100
47.6	63571	Trehalose	100
47.65	63455	Trehalose	100
47.7	63422	Trehalose	100
47.75	63412	Trehalose	100
47.8	63285	Trehalose	100
47.85	63301	Trehalose	100
47.9	63230	Trehalose	100
47.95	63122	Trehalose	100
48	63029	Trehalose	100
48.05	62990	Trehalose	100
48.1	63104	Trehalose	100
48.15	63173	Trehalose	100
48.2	63080	Trehalose	100
48.25	62926	Trehalose	100
48.3	62774	Trehalose	100
48.35	62623	Trehalose	100
48.4	62633	Trehalose	100
48.45	62604	Trehalose	100
48.5	62434	Trehalose	100
48.55	62328	Trehalose	100
48.6	62252	Trehalose	100
48.65	62198	Trehalose	100
48.7	62102	Trehalose	100
48.75	62048	Trehalose	100
48.8	61828	Trehalose	100
48.85	61670	Trehalose	100
48.9	61544	Trehalose	100
48.95	61404	Trehalose	100
49	61334	Trehalose	100
49.05	61430	Trehalose	100
49.1	61560	Trehalose	100
49.15	61624	Trehalose	100
49.2	61695	Trehalose	100
49.25	61562	Trehalose	100
49.3	61258	Trehalose	100
49.35	61117	Trehalose	100
49.4	60976	Trehalose	100
49.45	60912	Trehalose	100
49.5	61028	Trehalose	100
49.55	61126	Trehalose	100
49.6	61082	Trehalose	100
49.65	61024	Trehalose	100
49.7	60896	Trehalose	100
49.75	60630	Trehalose	100
49.8	60404	Trehalose	100
49.85	60321	Trehalose	100
49.9	60238	Trehalose	100
49.95	60138	Trehalose	100
50	60239	Trehalose	100
50.05	60181	Trehalose	100
50.1	60035	Trehalose	100
50.15	60093	Trehalose	100
50.2	59911	Trehalose	100
50.25	59836	Trehalose	100
50.3	59703	Trehalose	100
50.35	59632	Trehalose	100
50.4	59635	Trehalose	100
50.45	59619	Trehalose	100
50.5	59576	Trehalose	100
50.55	59516	Trehalose	100
50.6	59466	Trehalose	100
50.65	59419	Trehalose	100
50.7	59282	Trehalose	100
50.75	59062	Trehalose	100
50.8	58922	Trehalose	100
50.85	58954	Trehalose	100
50.9	59062	Trehalose	100
50.95	59188	Trehalose	100
51	59298	Trehalose	100
51.05	59267	Trehalose	100
51.1	59182	Trehalose	100
51.15	59089	Trehalose	100
51.2	59125	Trehalose	100
51.25	59049	Trehalose	100
51.3	58920	Trehalose	100
51.35	58822	Trehalose	100
51.4	58724	Trehalose	100
51.45	58784	Trehalose	100
51.5	58738	Trehalose	100
51.55	58739	Trehalose	100
51.6	58849	Trehalose	100
51.65	58816	Trehalose	100
51.7	58687	Trehalose	100
51.75	58496	Trehalose	100
51.8	58553	Trehalose	100
51.85	58487	Trehalose	100
51.9	58208	Trehalose	100
51.95	58091	Trehalose	100
52	58159	Trehalose	100
52.05	57967	Trehalose	100
52.1	57985	Trehalose	100
52.15	58076	Trehalose	100
52.2	58105	Trehalose	100
52.25	58004	Trehalose	100
52.3	57795	Trehalose	100
52.35	57674	Trehalose	100
52.4	57681	Trehalose	100
52.45	57743	Trehalose	100
52.5	57624	Trehalose	100
52.55	57721	Trehalose	100
52.6	57817	Trehalose	100
52.65	57802	Trehalose	100
52.7	57893	Trehalose	100
52.75	58022	Trehalose	100
52.8	57976	Trehalose	100
52.85	57945	Trehalose	100
52.9	57925	Trehalose	100
52.95	57917	Trehalose	100
53	57852	Trehalose	100
53.05	57859	Trehalose	100
53.1	57734	Trehalose	100
53.15	57620	Trehalose	100
53.2	57651	Trehalose	100
53.25	57492	Trehalose	100
53.3	57416	Trehalose	100
53.35	57489	Trehalose	100
53.4	57542	Trehalose	100
53.45	57572	Trehalose	100
53.5	57619	Trehalose	100
53.55	57590	Trehalose	100
53.6	57452	Trehalose	100
53.65	57389	Trehalose	100
53.7	57297	Trehalose	100
53.75	57222	Trehalose	100
53.8	57167	Trehalose	100
53.85	56981	Trehalose	100
53.9	56906	Trehalose	100
53.95	56882	Trehalose	100
54	56808	Trehalose	100
54.05	56618	Trehalose	100
54.1	56660	Trehalose	100
54.15	56895	Trehalose	100
54.2	57054	Trehalose	100
54.25	56972	Trehalose	100
54.3	56917	Trehalose	100
54.35	56863	Trehalose	100
54.4	56721	Trehalose	100
54.45	56735	Trehalose	100
54.5	56703	Trehalose	100
54.55	56639	Trehalose	100
54.6	56680	Trehalose	100
54.65	56624	Trehalose	100
54.7	56516	Trehalose	100
54.75	56254	Trehalose	100
54.8	56103	Trehalose	100
54.85	56015	Trehalose	100
