## Supplementary material for "Water content, transition temperature and fragility influence protection and anhydrobiotic capacity": File S6: 14.xlsx

### Sheet: Sheet1
2theta	intensity	Sugar	Sample
4	66413	Trehalose	97.5
4.05	68944	Trehalose	97.5
4.1	70906	Trehalose	97.5
4.15	73359	Trehalose	97.5
4.2	75431	Trehalose	97.5
4.25	77796	Trehalose	97.5
4.3	79728	Trehalose	97.5
4.35	81809	Trehalose	97.5
4.4	83488	Trehalose	97.5
4.45	85395	Trehalose	97.5
4.5	86995	Trehalose	97.5
4.55	89143	Trehalose	97.5
4.6	91109	Trehalose	97.5
4.65	93616	Trehalose	97.5
4.7	95864	Trehalose	97.5
4.75	98245	Trehalose	97.5
4.8	100407	Trehalose	97.5
4.85	102385	Trehalose	97.5
4.9	104694	Trehalose	97.5
4.95	106884	Trehalose	97.5
5	109485	Trehalose	97.5
5.05	112241	Trehalose	97.5
5.1	115124	Trehalose	97.5
5.15	118002	Trehalose	97.5
5.2	121286	Trehalose	97.5
5.25	124163	Trehalose	97.5
5.3	127439	Trehalose	97.5
5.35	130254	Trehalose	97.5
5.4	133492	Trehalose	97.5
5.45	136557	Trehalose	97.5
5.5	139701	Trehalose	97.5
5.55	142647	Trehalose	97.5
5.6	146135	Trehalose	97.5
5.65	149205	Trehalose	97.5
5.7	152864	Trehalose	97.5
5.75	156089	Trehalose	97.5
5.8	159343	Trehalose	97.5
5.85	162322	Trehalose	97.5
5.9	165727	Trehalose	97.5
5.95	168924	Trehalose	97.5
6	172091	Trehalose	97.5
6.05	174899	Trehalose	97.5
6.1	177430	Trehalose	97.5
6.15	180823	Trehalose	97.5
6.2	183850	Trehalose	97.5
6.25	186926	Trehalose	97.5
6.3	190556	Trehalose	97.5
6.35	194443	Trehalose	97.5
6.4	197859	Trehalose	97.5
6.45	201792	Trehalose	97.5
6.5	205381	Trehalose	97.5
6.55	209297	Trehalose	97.5
6.6	213117	Trehalose	97.5
6.65	216785	Trehalose	97.5
6.7	220357	Trehalose	97.5
6.75	224583	Trehalose	97.5
6.8	228347	Trehalose	97.5
6.85	231833	Trehalose	97.5
6.9	235338	Trehalose	97.5
6.95	238704	Trehalose	97.5
7	241885	Trehalose	97.5
7.05	244974	Trehalose	97.5
7.1	248117	Trehalose	97.5
7.15	251335	Trehalose	97.5
7.2	255193	Trehalose	97.5
7.25	259212	Trehalose	97.5
7.3	263508	Trehalose	97.5
7.35	267442	Trehalose	97.5
7.4	270597	Trehalose	97.5
7.45	274085	Trehalose	97.5
7.5	277902	Trehalose	97.5
7.55	281397	Trehalose	97.5
7.6	284881	Trehalose	97.5
7.65	288735	Trehalose	97.5
7.7	292559	Trehalose	97.5
7.75	296211	Trehalose	97.5
7.8	300179	Trehalose	97.5
7.85	303794	Trehalose	97.5
7.9	307231	Trehalose	97.5
7.95	310922	Trehalose	97.5
8	314695	Trehalose	97.5
8.05	318491	Trehalose	97.5
8.1	321985	Trehalose	97.5
8.15	325714	Trehalose	97.5
8.2	329185	Trehalose	97.5
8.25	333216	Trehalose	97.5
8.3	337104	Trehalose	97.5
8.35	340040	Trehalose	97.5
8.4	343430	Trehalose	97.5
8.45	347074	Trehalose	97.5
8.5	350903	Trehalose	97.5
8.55	355134	Trehalose	97.5
8.6	358913	Trehalose	97.5
8.65	362003	Trehalose	97.5
8.7	365018	Trehalose	97.5
8.75	367994	Trehalose	97.5
8.8	371633	Trehalose	97.5
8.85	375060	Trehalose	97.5
8.9	378927	Trehalose	97.5
8.95	382026	Trehalose	97.5
9	385152	Trehalose	97.5
9.05	388214	Trehalose	97.5
9.1	391602	Trehalose	97.5
9.15	395107	Trehalose	97.5
9.2	398201	Trehalose	97.5
9.25	401003	Trehalose	97.5
9.3	403539	Trehalose	97.5
9.35	406003	Trehalose	97.5
9.4	407945	Trehalose	97.5
9.45	410324	Trehalose	97.5
9.5	411848	Trehalose	97.5
9.55	413969	Trehalose	97.5
9.6	415756	Trehalose	97.5
9.65	417783	Trehalose	97.5
9.7	419154	Trehalose	97.5
9.75	420790	Trehalose	97.5
9.8	422330	Trehalose	97.5
9.85	423193	Trehalose	97.5
9.9	424062	Trehalose	97.5
9.95	424698	Trehalose	97.5
10	425358	Trehalose	97.5
10.05	425334	Trehalose	97.5
10.1	425628	Trehalose	97.5
10.15	425291	Trehalose	97.5
10.2	424612	Trehalose	97.5
10.25	423493	Trehalose	97.5
10.3	422636	Trehalose	97.5
10.35	421834	Trehalose	97.5
10.4	421136	Trehalose	97.5
10.45	420238	Trehalose	97.5
10.5	418680	Trehalose	97.5
10.55	417234	Trehalose	97.5
10.6	415617	Trehalose	97.5
10.65	413971	Trehalose	97.5
10.7	412027	Trehalose	97.5
10.75	410578	Trehalose	97.5
10.8	409320	Trehalose	97.5
10.85	408470	Trehalose	97.5
10.9	407729	Trehalose	97.5
10.95	406314	Trehalose	97.5
11	405072	Trehalose	97.5
11.05	403598	Trehalose	97.5
11.1	401607	Trehalose	97.5
11.15	399491	Trehalose	97.5
11.2	396981	Trehalose	97.5
11.25	394845	Trehalose	97.5
11.3	393120	Trehalose	97.5
11.35	391360	Trehalose	97.5
11.4	389911	Trehalose	97.5
11.45	388318	Trehalose	97.5
11.5	386258	Trehalose	97.5
11.55	384472	Trehalose	97.5
11.6	382328	Trehalose	97.5
11.65	380346	Trehalose	97.5
11.7	379000	Trehalose	97.5
11.75	377373	Trehalose	97.5
11.8	375266	Trehalose	97.5
11.85	373019	Trehalose	97.5
11.9	370902	Trehalose	97.5
11.95	368677	Trehalose	97.5
12	366722	Trehalose	97.5
12.05	364539	Trehalose	97.5
12.1	362078	Trehalose	97.5
12.15	359833	Trehalose	97.5
12.2	358065	Trehalose	97.5
12.25	356562	Trehalose	97.5
12.3	354868	Trehalose	97.5
12.35	353360	Trehalose	97.5
12.4	351446	Trehalose	97.5
12.45	349483	Trehalose	97.5
12.5	347638	Trehalose	97.5
12.55	345913	Trehalose	97.5
12.6	344116	Trehalose	97.5
12.65	341950	Trehalose	97.5
12.7	340014	Trehalose	97.5
12.75	338051	Trehalose	97.5
12.8	335925	Trehalose	97.5
12.85	333273	Trehalose	97.5
12.9	330541	Trehalose	97.5
12.95	328327	Trehalose	97.5
13	326381	Trehalose	97.5
13.05	324475	Trehalose	97.5
13.1	322815	Trehalose	97.5
13.15	321382	Trehalose	97.5
13.2	319412	Trehalose	97.5
13.25	317545	Trehalose	97.5
13.3	316068	Trehalose	97.5
13.35	314710	Trehalose	97.5
13.4	313227	Trehalose	97.5
13.45	312028	Trehalose	97.5
13.5	310282	Trehalose	97.5
13.55	308975	Trehalose	97.5
13.6	307432	Trehalose	97.5
13.65	306093	Trehalose	97.5
13.7	304735	Trehalose	97.5
13.75	303268	Trehalose	97.5
13.8	302089	Trehalose	97.5
13.85	300493	Trehalose	97.5
13.9	299095	Trehalose	97.5
13.95	297401	Trehalose	97.5
14	295596	Trehalose	97.5
14.05	294222	Trehalose	97.5
14.1	293185	Trehalose	97.5
14.15	292253	Trehalose	97.5
14.2	291343	Trehalose	97.5
14.25	290638	Trehalose	97.5
14.3	289830	Trehalose	97.5
14.35	288945	Trehalose	97.5
14.4	287971	Trehalose	97.5
14.45	287135	Trehalose	97.5
14.5	286138	Trehalose	97.5
14.55	285284	Trehalose	97.5
14.6	284522	Trehalose	97.5
14.65	283537	Trehalose	97.5
14.7	282732	Trehalose	97.5
14.75	282000	Trehalose	97.5
14.8	281164	Trehalose	97.5
14.85	280635	Trehalose	97.5
14.9	280399	Trehalose	97.5
14.95	279790	Trehalose	97.5
15	279354	Trehalose	97.5
15.05	278654	Trehalose	97.5
15.1	277659	Trehalose	97.5
15.15	276668	Trehalose	97.5
15.2	276013	Trehalose	97.5
15.25	275248	Trehalose	97.5
15.3	274806	Trehalose	97.5
15.35	274530	Trehalose	97.5
15.4	273977	Trehalose	97.5
15.45	273447	Trehalose	97.5
15.5	272846	Trehalose	97.5
15.55	272386	Trehalose	97.5
15.6	272055	Trehalose	97.5
15.65	271556	Trehalose	97.5
15.7	270851	Trehalose	97.5
15.75	270042	Trehalose	97.5
15.8	269197	Trehalose	97.5
15.85	268433	Trehalose	97.5
15.9	267797	Trehalose	97.5
15.95	267156	Trehalose	97.5
16	266562	Trehalose	97.5
16.05	266048	Trehalose	97.5
16.1	265438	Trehalose	97.5
16.15	264791	Trehalose	97.5
16.2	264212	Trehalose	97.5
16.25	263652	Trehalose	97.5
16.3	263025	Trehalose	97.5
16.35	262234	Trehalose	97.5
16.4	261143	Trehalose	97.5
16.45	260237	Trehalose	97.5
16.5	259633	Trehalose	97.5
16.55	259057	Trehalose	97.5
16.6	258454	Trehalose	97.5
16.65	257769	Trehalose	97.5
16.7	257058	Trehalose	97.5
16.75	256429	Trehalose	97.5
16.8	255869	Trehalose	97.5
16.85	255187	Trehalose	97.5
16.9	254544	Trehalose	97.5
16.95	253922	Trehalose	97.5
17	253136	Trehalose	97.5
17.05	252156	Trehalose	97.5
17.1	251203	Trehalose	97.5
17.15	250630	Trehalose	97.5
17.2	250152	Trehalose	97.5
17.25	249336	Trehalose	97.5
17.3	248407	Trehalose	97.5
17.35	247159	Trehalose	97.5
17.4	246155	Trehalose	97.5
17.45	245246	Trehalose	97.5
17.5	244458	Trehalose	97.5
17.55	243794	Trehalose	97.5
17.6	243152	Trehalose	97.5
17.65	242438	Trehalose	97.5
17.7	241667	Trehalose	97.5
17.75	240840	Trehalose	97.5
17.8	240343	Trehalose	97.5
17.85	239756	Trehalose	97.5
17.9	239018	Trehalose	97.5
17.95	238331	Trehalose	97.5
18	237584	Trehalose	97.5
18.05	236771	Trehalose	97.5
18.1	235942	Trehalose	97.5
18.15	234990	Trehalose	97.5
18.2	233990	Trehalose	97.5
18.25	233208	Trehalose	97.5
18.3	232382	Trehalose	97.5
18.35	231564	Trehalose	97.5
18.4	230759	Trehalose	97.5
18.45	229959	Trehalose	97.5
18.5	229123	Trehalose	97.5
18.55	228339	Trehalose	97.5
18.6	227721	Trehalose	97.5
18.65	226939	Trehalose	97.5
18.7	226070	Trehalose	97.5
18.75	225209	Trehalose	97.5
18.8	224177	Trehalose	97.5
18.85	223385	Trehalose	97.5
18.9	222760	Trehalose	97.5
18.95	222012	Trehalose	97.5
19	220971	Trehalose	97.5
19.05	220079	Trehalose	97.5
19.1	219143	Trehalose	97.5
19.15	218273	Trehalose	97.5
19.2	217357	Trehalose	97.5
19.25	216559	Trehalose	97.5
19.3	216005	Trehalose	97.5
19.35	215436	Trehalose	97.5
19.4	214710	Trehalose	97.5
19.45	213832	Trehalose	97.5
19.5	212803	Trehalose	97.5
19.55	211869	Trehalose	97.5
19.6	210855	Trehalose	97.5
19.65	209785	Trehalose	97.5
19.7	208843	Trehalose	97.5
19.75	207859	Trehalose	97.5
19.8	206979	Trehalose	97.5
19.85	206299	Trehalose	97.5
19.9	205740	Trehalose	97.5
19.95	205000	Trehalose	97.5
20	204137	Trehalose	97.5
20.05	203368	Trehalose	97.5
20.1	202577	Trehalose	97.5
20.15	201783	Trehalose	97.5
20.2	200940	Trehalose	97.5
20.25	199966	Trehalose	97.5
20.3	198906	Trehalose	97.5
20.35	197918	Trehalose	97.5
20.4	197269	Trehalose	97.5
20.45	196717	Trehalose	97.5
20.5	195849	Trehalose	97.5
20.55	194981	Trehalose	97.5
20.6	194191	Trehalose	97.5
20.65	193276	Trehalose	97.5
20.7	192423	Trehalose	97.5
20.75	191539	Trehalose	97.5
20.8	190616	Trehalose	97.5
20.85	189649	Trehalose	97.5
20.9	188653	Trehalose	97.5
20.95	187773	Trehalose	97.5
21	186911	Trehalose	97.5
21.05	186109	Trehalose	97.5
21.1	185379	Trehalose	97.5
21.15	184627	Trehalose	97.5
21.2	183759	Trehalose	97.5
21.25	183077	Trehalose	97.5
21.3	182256	Trehalose	97.5
21.35	181498	Trehalose	97.5
21.4	180928	Trehalose	97.5
21.45	180232	Trehalose	97.5
21.5	179503	Trehalose	97.5
21.55	178687	Trehalose	97.5
21.6	177762	Trehalose	97.5
21.65	176947	Trehalose	97.5
21.7	176181	Trehalose	97.5
21.75	175431	Trehalose	97.5
21.8	174618	Trehalose	97.5
21.85	173868	Trehalose	97.5
21.9	173197	Trehalose	97.5
21.95	172516	Trehalose	97.5
22	171779	Trehalose	97.5
22.05	171089	Trehalose	97.5
22.1	170262	Trehalose	97.5
22.15	169422	Trehalose	97.5
22.2	168520	Trehalose	97.5
22.25	167689	Trehalose	97.5
22.3	166808	Trehalose	97.5
22.35	165953	Trehalose	97.5
22.4	165201	Trehalose	97.5
22.45	164427	Trehalose	97.5
22.5	163651	Trehalose	97.5
22.55	162975	Trehalose	97.5
22.6	162295	Trehalose	97.5
22.65	161386	Trehalose	97.5
22.7	160613	Trehalose	97.5
22.75	159977	Trehalose	97.5
22.8	159188	Trehalose	97.5
22.85	158412	Trehalose	97.5
22.9	157612	Trehalose	97.5
22.95	156912	Trehalose	97.5
23	156316	Trehalose	97.5
23.05	155639	Trehalose	97.5
23.1	154946	Trehalose	97.5
23.15	154337	Trehalose	97.5
23.2	153748	Trehalose	97.5
23.25	153129	Trehalose	97.5
23.3	152471	Trehalose	97.5
23.35	151779	Trehalose	97.5
23.4	151077	Trehalose	97.5
23.45	150429	Trehalose	97.5
23.5	149751	Trehalose	97.5
23.55	149026	Trehalose	97.5
23.6	148260	Trehalose	97.5
23.65	147604	Trehalose	97.5
23.7	147070	Trehalose	97.5
23.75	146662	Trehalose	97.5
23.8	146113	Trehalose	97.5
23.85	145478	Trehalose	97.5
23.9	144758	Trehalose	97.5
23.95	144121	Trehalose	97.5
24	143489	Trehalose	97.5
24.05	142839	Trehalose	97.5
24.1	142324	Trehalose	97.5
24.15	141778	Trehalose	97.5
24.2	141183	Trehalose	97.5
24.25	140613	Trehalose	97.5
24.3	139932	Trehalose	97.5
24.35	139216	Trehalose	97.5
24.4	138712	Trehalose	97.5
24.45	138322	Trehalose	97.5
24.5	137998	Trehalose	97.5
24.55	137565	Trehalose	97.5
24.6	137215	Trehalose	97.5
24.65	136842	Trehalose	97.5
24.7	136364	Trehalose	97.5
24.75	135874	Trehalose	97.5
24.8	135518	Trehalose	97.5
24.85	135135	Trehalose	97.5
24.9	134821	Trehalose	97.5
24.95	134420	Trehalose	97.5
25	134005	Trehalose	97.5
25.05	133662	Trehalose	97.5
25.1	133349	Trehalose	97.5
25.15	133051	Trehalose	97.5
25.2	132759	Trehalose	97.5
25.25	132491	Trehalose	97.5
25.3	132290	Trehalose	97.5
25.35	132025	Trehalose	97.5
25.4	131629	Trehalose	97.5
25.45	131290	Trehalose	97.5
25.5	131041	Trehalose	97.5
25.55	130869	Trehalose	97.5
25.6	130576	Trehalose	97.5
25.65	130261	Trehalose	97.5
25.7	129959	Trehalose	97.5
25.75	129622	Trehalose	97.5
25.8	129291	Trehalose	97.5
25.85	129044	Trehalose	97.5
25.9	128768	Trehalose	97.5
25.95	128366	Trehalose	97.5
26	128036	Trehalose	97.5
26.05	127811	Trehalose	97.5
26.1	127507	Trehalose	97.5
26.15	127237	Trehalose	97.5
26.2	126957	Trehalose	97.5
26.25	126767	Trehalose	97.5
26.3	126441	Trehalose	97.5
26.35	126124	Trehalose	97.5
26.4	125965	Trehalose	97.5
26.45	125824	Trehalose	97.5
26.5	125688	Trehalose	97.5
26.55	125506	Trehalose	97.5
26.6	125315	Trehalose	97.5
26.65	125155	Trehalose	97.5
26.7	124927	Trehalose	97.5
26.75	124729	Trehalose	97.5
26.8	124531	Trehalose	97.5
26.85	124259	Trehalose	97.5
26.9	124120	Trehalose	97.5
26.95	123982	Trehalose	97.5
27	123812	Trehalose	97.5
27.05	123582	Trehalose	97.5
27.1	123262	Trehalose	97.5
27.15	122835	Trehalose	97.5
27.2	122411	Trehalose	97.5
27.25	122150	Trehalose	97.5
27.3	122004	Trehalose	97.5
27.35	121975	Trehalose	97.5
27.4	122009	Trehalose	97.5
27.45	121991	Trehalose	97.5
27.5	121799	Trehalose	97.5
27.55	121592	Trehalose	97.5
27.6	121392	Trehalose	97.5
27.65	121322	Trehalose	97.5
27.7	121288	Trehalose	97.5
27.75	121041	Trehalose	97.5
27.8	120724	Trehalose	97.5
27.85	120483	Trehalose	97.5
27.9	120285	Trehalose	97.5
27.95	120250	Trehalose	97.5
28	120272	Trehalose	97.5
28.05	120268	Trehalose	97.5
28.1	120136	Trehalose	97.5
28.15	119863	Trehalose	97.5
28.2	119644	Trehalose	97.5
28.25	119504	Trehalose	97.5
28.3	119407	Trehalose	97.5
28.35	119362	Trehalose	97.5
28.4	119274	Trehalose	97.5
28.45	119057	Trehalose	97.5
28.5	118831	Trehalose	97.5
28.55	118768	Trehalose	97.5
28.6	118724	Trehalose	97.5
28.65	118607	Trehalose	97.5
28.7	118496	Trehalose	97.5
28.75	118409	Trehalose	97.5
28.8	118325	Trehalose	97.5
28.85	118255	Trehalose	97.5
28.9	118177	Trehalose	97.5
28.95	118132	Trehalose	97.5
29	118157	Trehalose	97.5
29.05	118213	Trehalose	97.5
29.1	118224	Trehalose	97.5
29.15	118173	Trehalose	97.5
29.2	118118	Trehalose	97.5
29.25	118032	Trehalose	97.5
29.3	117924	Trehalose	97.5
29.35	117867	Trehalose	97.5
29.4	117890	Trehalose	97.5
29.45	117854	Trehalose	97.5
29.5	117697	Trehalose	97.5
29.55	117488	Trehalose	97.5
29.6	117416	Trehalose	97.5
29.65	117355	Trehalose	97.5
29.7	117356	Trehalose	97.5
29.75	117377	Trehalose	97.5
29.8	117322	Trehalose	97.5
29.85	117122	Trehalose	97.5
29.9	116987	Trehalose	97.5
29.95	116958	Trehalose	97.5
30	117004	Trehalose	97.5
30.05	117056	Trehalose	97.5
30.1	117037	Trehalose	97.5
30.15	117083	Trehalose	97.5
30.2	117075	Trehalose	97.5
30.25	117060	Trehalose	97.5
30.3	116953	Trehalose	97.5
30.35	116804	Trehalose	97.5
30.4	116807	Trehalose	97.5
30.45	116691	Trehalose	97.5
30.5	116557	Trehalose	97.5
30.55	116470	Trehalose	97.5
30.6	116437	Trehalose	97.5
30.65	116532	Trehalose	97.5
30.7	116658	Trehalose	97.5
30.75	116722	Trehalose	97.5
30.8	116818	Trehalose	97.5
30.85	116926	Trehalose	97.5
30.9	116938	Trehalose	97.5
30.95	116906	Trehalose	97.5
31	116963	Trehalose	97.5
31.05	116978	Trehalose	97.5
31.1	116868	Trehalose	97.5
31.15	116764	Trehalose	97.5
31.2	116662	Trehalose	97.5
31.25	116543	Trehalose	97.5
31.3	116435	Trehalose	97.5
31.35	116341	Trehalose	97.5
31.4	116355	Trehalose	97.5
31.45	116446	Trehalose	97.5
31.5	116549	Trehalose	97.5
31.55	116593	Trehalose	97.5
31.6	116533	Trehalose	97.5
31.65	116419	Trehalose	97.5
31.7	116281	Trehalose	97.5
31.75	116203	Trehalose	97.5
31.8	116233	Trehalose	97.5
31.85	116369	Trehalose	97.5
31.9	116291	Trehalose	97.5
31.95	116165	Trehalose	97.5
32	115996	Trehalose	97.5
32.05	115806	Trehalose	97.5
32.1	115727	Trehalose	97.5
32.15	115683	Trehalose	97.5
32.2	115591	Trehalose	97.5
32.25	115544	Trehalose	97.5
32.3	115470	Trehalose	97.5
32.35	115435	Trehalose	97.5
32.4	115368	Trehalose	97.5
32.45	115372	Trehalose	97.5
32.5	115355	Trehalose	97.5
32.55	115319	Trehalose	97.5
32.6	115289	Trehalose	97.5
32.65	115263	Trehalose	97.5
32.7	115171	Trehalose	97.5
32.75	115038	Trehalose	97.5
32.8	114959	Trehalose	97.5
32.85	114815	Trehalose	97.5
32.9	114616	Trehalose	97.5
32.95	114421	Trehalose	97.5
33	114299	Trehalose	97.5
33.05	114307	Trehalose	97.5
33.1	114369	Trehalose	97.5
33.15	114429	Trehalose	97.5
33.2	114425	Trehalose	97.5
33.25	114313	Trehalose	97.5
33.3	114240	Trehalose	97.5
33.35	114110	Trehalose	97.5
33.4	113957	Trehalose	97.5
33.45	113908	Trehalose	97.5
33.5	113781	Trehalose	97.5
33.55	113553	Trehalose	97.5
33.6	113399	Trehalose	97.5
33.65	113304	Trehalose	97.5
33.7	113239	Trehalose	97.5
33.75	113101	Trehalose	97.5
33.8	112965	Trehalose	97.5
33.85	112804	Trehalose	97.5
33.9	112767	Trehalose	97.5
33.95	112731	Trehalose	97.5
34	112652	Trehalose	97.5
34.05	112608	Trehalose	97.5
34.1	112483	Trehalose	97.5
34.15	112344	Trehalose	97.5
34.2	112169	Trehalose	97.5
34.25	112010	Trehalose	97.5
34.3	111811	Trehalose	97.5
34.35	111698	Trehalose	97.5
34.4	111595	Trehalose	97.5
34.45	111406	Trehalose	97.5
34.5	111231	Trehalose	97.5
34.55	111051	Trehalose	97.5
34.6	110902	Trehalose	97.5
34.65	110761	Trehalose	97.5
34.7	110620	Trehalose	97.5
34.75	110487	Trehalose	97.5
34.8	110325	Trehalose	97.5
34.85	110186	Trehalose	97.5
34.9	110146	Trehalose	97.5
34.95	110100	Trehalose	97.5
35	109984	Trehalose	97.5
35.05	109692	Trehalose	97.5
35.1	109463	Trehalose	97.5
35.15	109229	Trehalose	97.5
35.2	109107	Trehalose	97.5
35.25	109025	Trehalose	97.5
35.3	108852	Trehalose	97.5
35.35	108689	Trehalose	97.5
35.4	108472	Trehalose	97.5
35.45	108167	Trehalose	97.5
35.5	108008	Trehalose	97.5
35.55	107841	Trehalose	97.5
35.6	107624	Trehalose	97.5
35.65	107406	Trehalose	97.5
35.7	107210	Trehalose	97.5
35.75	107037	Trehalose	97.5
35.8	106932	Trehalose	97.5
35.85	106897	Trehalose	97.5
35.9	106830	Trehalose	97.5
35.95	106648	Trehalose	97.5
36	106470	Trehalose	97.5
36.05	106259	Trehalose	97.5
36.1	105929	Trehalose	97.5
36.15	105613	Trehalose	97.5
36.2	105427	Trehalose	97.5
36.25	105406	Trehalose	97.5
36.3	105374	Trehalose	97.5
36.35	105327	Trehalose	97.5
36.4	105327	Trehalose	97.5
36.45	105183	Trehalose	97.5
36.5	105047	Trehalose	97.5
36.55	104874	Trehalose	97.5
36.6	104691	Trehalose	97.5
36.65	104531	Trehalose	97.5
36.7	104259	Trehalose	97.5
36.75	103963	Trehalose	97.5
36.8	103653	Trehalose	97.5
36.85	103296	Trehalose	97.5
36.9	103113	Trehalose	97.5
36.95	102949	Trehalose	97.5
37	102704	Trehalose	97.5
37.05	102497	Trehalose	97.5
37.1	102178	Trehalose	97.5
37.15	102003	Trehalose	97.5
37.2	101986	Trehalose	97.5
37.25	101834	Trehalose	97.5
37.3	101602	Trehalose	97.5
37.35	101347	Trehalose	97.5
37.4	101016	Trehalose	97.5
37.45	100677	Trehalose	97.5
37.5	100425	Trehalose	97.5
37.55	100351	Trehalose	97.5
37.6	100257	Trehalose	97.5
37.65	100158	Trehalose	97.5
37.7	99935	Trehalose	97.5
37.75	99678	Trehalose	97.5
37.8	99352	Trehalose	97.5
37.85	98951	Trehalose	97.5
37.9	98669	Trehalose	97.5
37.95	98452	Trehalose	97.5
38	98229	Trehalose	97.5
38.05	98066	Trehalose	97.5
38.1	97881	Trehalose	97.5
38.15	97727	Trehalose	97.5
38.2	97545	Trehalose	97.5
38.25	97258	Trehalose	97.5
38.3	96960	Trehalose	97.5
38.35	96708	Trehalose	97.5
38.4	96486	Trehalose	97.5
38.45	96260	Trehalose	97.5
38.5	95940	Trehalose	97.5
38.55	95668	Trehalose	97.5
38.6	95485	Trehalose	97.5
38.65	95311	Trehalose	97.5
38.7	95209	Trehalose	97.5
38.75	95044	Trehalose	97.5
38.8	94812	Trehalose	97.5
38.85	94608	Trehalose	97.5
38.9	94358	Trehalose	97.5
38.95	94188	Trehalose	97.5
39	94054	Trehalose	97.5
39.05	93847	Trehalose	97.5
39.1	93561	Trehalose	97.5
39.15	93258	Trehalose	97.5
39.2	92957	Trehalose	97.5
39.25	92668	Trehalose	97.5
39.3	92492	Trehalose	97.5
39.35	92335	Trehalose	97.5
39.4	92155	Trehalose	97.5
39.45	91924	Trehalose	97.5
39.5	91607	Trehalose	97.5
39.55	91366	Trehalose	97.5
39.6	91279	Trehalose	97.5
39.65	91121	Trehalose	97.5
39.7	90951	Trehalose	97.5
39.75	90779	Trehalose	97.5
39.8	90596	Trehalose	97.5
39.85	90412	Trehalose	97.5
39.9	90187	Trehalose	97.5
39.95	89966	Trehalose	97.5
40	89619	Trehalose	97.5
40.05	89380	Trehalose	97.5
40.1	89185	Trehalose	97.5
40.15	89052	Trehalose	97.5
40.2	88838	Trehalose	97.5
40.25	88606	Trehalose	97.5
40.3	88401	Trehalose	97.5
40.35	88145	Trehalose	97.5
40.4	87933	Trehalose	97.5
40.45	87785	Trehalose	97.5
40.5	87637	Trehalose	97.5
40.55	87393	Trehalose	97.5
40.6	87140	Trehalose	97.5
40.65	86821	Trehalose	97.5
40.7	86541	Trehalose	97.5
40.75	86417	Trehalose	97.5
40.8	86271	Trehalose	97.5
40.85	86152	Trehalose	97.5
40.9	86003	Trehalose	97.5
40.95	85851	Trehalose	97.5
41	85618	Trehalose	97.5
41.05	85376	Trehalose	97.5
41.1	85215	Trehalose	97.5
41.15	85125	Trehalose	97.5
41.2	85020	Trehalose	97.5
41.25	84812	Trehalose	97.5
41.3	84642	Trehalose	97.5
41.35	84455	Trehalose	97.5
41.4	84320	Trehalose	97.5
41.45	84195	Trehalose	97.5
41.5	83980	Trehalose	97.5
41.55	83772	Trehalose	97.5
41.6	83526	Trehalose	97.5
41.65	83276	Trehalose	97.5
41.7	83072	Trehalose	97.5
41.75	82888	Trehalose	97.5
41.8	82750	Trehalose	97.5
41.85	82565	Trehalose	97.5
41.9	82435	Trehalose	97.5
41.95	82331	Trehalose	97.5
42	82119	Trehalose	97.5
42.05	81942	Trehalose	97.5
42.1	81772	Trehalose	97.5
42.15	81469	Trehalose	97.5
42.2	81350	Trehalose	97.5
42.25	81250	Trehalose	97.5
42.3	81165	Trehalose	97.5
42.35	81049	Trehalose	97.5
42.4	80924	Trehalose	97.5
42.45	80798	Trehalose	97.5
42.5	80654	Trehalose	97.5
42.55	80569	Trehalose	97.5
42.6	80362	Trehalose	97.5
42.65	80136	Trehalose	97.5
42.7	79949	Trehalose	97.5
42.75	79803	Trehalose	97.5
42.8	79636	Trehalose	97.5
42.85	79473	Trehalose	97.5
42.9	79379	Trehalose	97.5
42.95	79195	Trehalose	97.5
43	79109	Trehalose	97.5
43.05	78961	Trehalose	97.5
43.1	78713	Trehalose	97.5
43.15	78536	Trehalose	97.5
43.2	78292	Trehalose	97.5
43.25	78175	Trehalose	97.5
43.3	78172	Trehalose	97.5
43.35	78186	Trehalose	97.5
43.4	78113	Trehalose	97.5
43.45	77914	Trehalose	97.5
43.5	77820	Trehalose	97.5
43.55	77675	Trehalose	97.5
43.6	77398	Trehalose	97.5
43.65	77233	Trehalose	97.5
43.7	77108	Trehalose	97.5
43.75	77030	Trehalose	97.5
43.8	76943	Trehalose	97.5
43.85	76777	Trehalose	97.5
43.9	76583	Trehalose	97.5
43.95	76555	Trehalose	97.5
44	76416	Trehalose	97.5
44.05	76197	Trehalose	97.5
44.1	75942	Trehalose	97.5
44.15	75742	Trehalose	97.5
44.2	75581	Trehalose	97.5
44.25	75536	Trehalose	97.5
44.3	75416	Trehalose	97.5
44.35	75299	Trehalose	97.5
44.4	75193	Trehalose	97.5
44.45	74989	Trehalose	97.5
44.5	74922	Trehalose	97.5
44.55	74852	Trehalose	97.5
44.6	74711	Trehalose	97.5
44.65	74524	Trehalose	97.5
44.7	74455	Trehalose	97.5
44.75	74412	Trehalose	97.5
44.8	74262	Trehalose	97.5
44.85	74167	Trehalose	97.5
44.9	74024	Trehalose	97.5
44.95	73977	Trehalose	97.5
45	74033	Trehalose	97.5
45.05	73893	Trehalose	97.5
45.1	73585	Trehalose	97.5
45.15	73399	Trehalose	97.5
45.2	73293	Trehalose	97.5
45.25	73241	Trehalose	97.5
45.3	73280	Trehalose	97.5
45.35	73324	Trehalose	97.5
45.4	73203	Trehalose	97.5
45.45	73012	Trehalose	97.5
45.5	72863	Trehalose	97.5
45.55	72611	Trehalose	97.5
45.6	72368	Trehalose	97.5
45.65	72238	Trehalose	97.5
45.7	72115	Trehalose	97.5
45.75	72071	Trehalose	97.5
45.8	72004	Trehalose	97.5
45.85	71772	Trehalose	97.5
45.9	71581	Trehalose	97.5
45.95	71403	Trehalose	97.5
46	71191	Trehalose	97.5
46.05	71090	Trehalose	97.5
46.1	71088	Trehalose	97.5
46.15	71052	Trehalose	97.5
46.2	71054	Trehalose	97.5
46.25	71060	Trehalose	97.5
46.3	70934	Trehalose	97.5
46.35	70789	Trehalose	97.5
46.4	70614	Trehalose	97.5
46.45	70403	Trehalose	97.5
46.5	70383	Trehalose	97.5
46.55	70270	Trehalose	97.5
46.6	70197	Trehalose	97.5
46.65	70168	Trehalose	97.5
46.7	70122	Trehalose	97.5
46.75	70121	Trehalose	97.5
46.8	70044	Trehalose	97.5
46.85	69890	Trehalose	97.5
46.9	69784	Trehalose	97.5
46.95	69573	Trehalose	97.5
47	69537	Trehalose	97.5
47.05	69350	Trehalose	97.5
47.1	69139	Trehalose	97.5
47.15	69037	Trehalose	97.5
47.2	69000	Trehalose	97.5
47.25	68929	Trehalose	97.5
47.3	68710	Trehalose	97.5
47.35	68529	Trehalose	97.5
47.4	68394	Trehalose	97.5
47.45	68204	Trehalose	97.5
47.5	68056	Trehalose	97.5
47.55	67964	Trehalose	97.5
47.6	67917	Trehalose	97.5
47.65	67825	Trehalose	97.5
47.7	67843	Trehalose	97.5
47.75	67790	Trehalose	97.5
47.8	67773	Trehalose	97.5
47.85	67714	Trehalose	97.5
47.9	67469	Trehalose	97.5
47.95	67347	Trehalose	97.5
48	67377	Trehalose	97.5
48.05	67377	Trehalose	97.5
48.1	67327	Trehalose	97.5
48.15	67350	Trehalose	97.5
48.2	67317	Trehalose	97.5
48.25	67126	Trehalose	97.5
48.3	66976	Trehalose	97.5
48.35	66773	Trehalose	97.5
48.4	66530	Trehalose	97.5
48.45	66372	Trehalose	97.5
48.5	66286	Trehalose	97.5
48.55	66189	Trehalose	97.5
48.6	66175	Trehalose	97.5
48.65	66176	Trehalose	97.5
48.7	66181	Trehalose	97.5
48.75	66239	Trehalose	97.5
48.8	66254	Trehalose	97.5
48.85	66210	Trehalose	97.5
48.9	65896	Trehalose	97.5
48.95	65662	Trehalose	97.5
49	65394	Trehalose	97.5
49.05	65268	Trehalose	97.5
49.1	65170	Trehalose	97.5
49.15	64987	Trehalose	97.5
49.2	64865	Trehalose	97.5
49.25	64902	Trehalose	97.5
49.3	64996	Trehalose	97.5
49.35	65083	Trehalose	97.5
49.4	65045	Trehalose	97.5
49.45	64981	Trehalose	97.5
49.5	64849	Trehalose	97.5
49.55	64568	Trehalose	97.5
49.6	64475	Trehalose	97.5
49.65	64509	Trehalose	97.5
49.7	64452	Trehalose	97.5
49.75	64353	Trehalose	97.5
49.8	64180	Trehalose	97.5
49.85	64023	Trehalose	97.5
49.9	63661	Trehalose	97.5
49.95	63460	Trehalose	97.5
50	63370	Trehalose	97.5
50.05	63345	Trehalose	97.5
50.1	63340	Trehalose	97.5
50.15	63354	Trehalose	97.5
50.2	63304	Trehalose	97.5
50.25	63266	Trehalose	97.5
50.3	63236	Trehalose	97.5
50.35	63252	Trehalose	97.5
50.4	63126	Trehalose	97.5
50.45	63005	Trehalose	97.5
50.5	62980	Trehalose	97.5
50.55	62857	Trehalose	97.5
50.6	62652	Trehalose	97.5
50.65	62541	Trehalose	97.5
50.7	62562	Trehalose	97.5
50.75	62538	Trehalose	97.5
50.8	62531	Trehalose	97.5
50.85	62377	Trehalose	97.5
50.9	62305	Trehalose	97.5
50.95	62178	Trehalose	97.5
51	62039	Trehalose	97.5
51.05	62033	Trehalose	97.5
51.1	61930	Trehalose	97.5
51.15	61751	Trehalose	97.5
51.2	61801	Trehalose	97.5
51.25	61800	Trehalose	97.5
51.3	61802	Trehalose	97.5
51.35	61907	Trehalose	97.5
51.4	61858	Trehalose	97.5
51.45	61763	Trehalose	97.5
51.5	61863	Trehalose	97.5
51.55	61834	Trehalose	97.5
51.6	61870	Trehalose	97.5
51.65	61814	Trehalose	97.5
51.7	61528	Trehalose	97.5
51.75	61348	Trehalose	97.5
51.8	61297	Trehalose	97.5
51.85	61153	Trehalose	97.5
51.9	61260	Trehalose	97.5
51.95	61283	Trehalose	97.5
52	61343	Trehalose	97.5
52.05	61273	Trehalose	97.5
52.1	61238	Trehalose	97.5
52.15	61239	Trehalose	97.5
52.2	61164	Trehalose	97.5
52.25	61071	Trehalose	97.5
52.3	61028	Trehalose	97.5
52.35	60831	Trehalose	97.5
52.4	60639	Trehalose	97.5
52.45	60536	Trehalose	97.5
52.5	60475	Trehalose	97.5
52.55	60303	Trehalose	97.5
52.6	60279	Trehalose	97.5
52.65	60345	Trehalose	97.5
52.7	60560	Trehalose	97.5
52.75	60614	Trehalose	97.5
52.8	60621	Trehalose	97.5
52.85	60611	Trehalose	97.5
52.9	60537	Trehalose	97.5
52.95	60345	Trehalose	97.5
53	60184	Trehalose	97.5
53.05	60013	Trehalose	97.5
53.1	59865	Trehalose	97.5
53.15	59865	Trehalose	97.5
53.2	59875	Trehalose	97.5
53.25	59712	Trehalose	97.5
53.3	59521	Trehalose	97.5
53.35	59451	Trehalose	97.5
53.4	59427	Trehalose	97.5
53.45	59445	Trehalose	97.5
53.5	59459	Trehalose	97.5
53.55	59565	Trehalose	97.5
53.6	59551	Trehalose	97.5
53.65	59565	Trehalose	97.5
53.7	59685	Trehalose	97.5
53.75	59635	Trehalose	97.5
53.8	59624	Trehalose	97.5
53.85	59619	Trehalose	97.5
53.9	59428	Trehalose	97.5
53.95	59557	Trehalose	97.5
54	59666	Trehalose	97.5
54.05	59540	Trehalose	97.5
54.1	59377	Trehalose	97.5
54.15	59408	Trehalose	97.5
54.2	59378	Trehalose	97.5
54.25	59411	Trehalose	97.5
54.3	59564	Trehalose	97.5
54.35	59527	Trehalose	97.5
54.4	59466	Trehalose	97.5
54.45	59393	Trehalose	97.5
54.5	59202	Trehalose	97.5
54.55	58990	Trehalose	97.5
54.6	58979	Trehalose	97.5
54.65	59273	Trehalose	97.5
54.7	59339	Trehalose	97.5
54.75	59016	Trehalose	97.5
54.8	58681	Trehalose	97.5
54.85	58578	Trehalose	97.5
