## Supplementary material for "Water content, transition temperature and fragility influence protection and anhydrobiotic capacity": File S6: 16.xlsx

### Sheet: Sheet1
2theta	intensity	Sugar	Sample
4	58500	Trehalose	92.5
4.05	60814	Trehalose	92.5
4.1	62414	Trehalose	92.5
4.15	64178	Trehalose	92.5
4.2	65790	Trehalose	92.5
4.25	67860	Trehalose	92.5
4.3	69620	Trehalose	92.5
4.35	71485	Trehalose	92.5
4.4	72699	Trehalose	92.5
4.45	74466	Trehalose	92.5
4.5	76188	Trehalose	92.5
4.55	77884	Trehalose	92.5
4.6	79385	Trehalose	92.5
4.65	81265	Trehalose	92.5
4.7	82839	Trehalose	92.5
4.75	84829	Trehalose	92.5
4.8	86742	Trehalose	92.5
4.85	89028	Trehalose	92.5
4.9	91764	Trehalose	92.5
4.95	93949	Trehalose	92.5
5	95978	Trehalose	92.5
5.05	97870	Trehalose	92.5
5.1	99834	Trehalose	92.5
5.15	102021	Trehalose	92.5
5.2	104710	Trehalose	92.5
5.25	106676	Trehalose	92.5
5.3	109134	Trehalose	92.5
5.35	111227	Trehalose	92.5
5.4	113725	Trehalose	92.5
5.45	115957	Trehalose	92.5
5.5	118497	Trehalose	92.5
5.55	121105	Trehalose	92.5
5.6	123980	Trehalose	92.5
5.65	126454	Trehalose	92.5
5.7	129138	Trehalose	92.5
5.75	131354	Trehalose	92.5
5.8	134180	Trehalose	92.5
5.85	136685	Trehalose	92.5
5.9	139296	Trehalose	92.5
5.95	141674	Trehalose	92.5
6	143841	Trehalose	92.5
6.05	146588	Trehalose	92.5
6.1	148920	Trehalose	92.5
6.15	151165	Trehalose	92.5
6.2	153239	Trehalose	92.5
6.25	155588	Trehalose	92.5
6.3	158404	Trehalose	92.5
6.35	161627	Trehalose	92.5
6.4	164113	Trehalose	92.5
6.45	166875	Trehalose	92.5
6.5	169102	Trehalose	92.5
6.55	171671	Trehalose	92.5
6.6	174645	Trehalose	92.5
6.65	177623	Trehalose	92.5
6.7	180699	Trehalose	92.5
6.75	183463	Trehalose	92.5
6.8	186065	Trehalose	92.5
6.85	189295	Trehalose	92.5
6.9	192175	Trehalose	92.5
6.95	194885	Trehalose	92.5
7	198059	Trehalose	92.5
7.05	201223	Trehalose	92.5
7.1	204538	Trehalose	92.5
7.15	207452	Trehalose	92.5
7.2	210298	Trehalose	92.5
7.25	212990	Trehalose	92.5
7.3	215862	Trehalose	92.5
7.35	218807	Trehalose	92.5
7.4	221577	Trehalose	92.5
7.45	224081	Trehalose	92.5
7.5	226647	Trehalose	92.5
7.55	229127	Trehalose	92.5
7.6	232204	Trehalose	92.5
7.65	235450	Trehalose	92.5
7.7	238363	Trehalose	92.5
7.75	241392	Trehalose	92.5
7.8	244450	Trehalose	92.5
7.85	247571	Trehalose	92.5
7.9	250876	Trehalose	92.5
7.95	253994	Trehalose	92.5
8	256876	Trehalose	92.5
8.05	260203	Trehalose	92.5
8.1	263627	Trehalose	92.5
8.15	266827	Trehalose	92.5
8.2	269447	Trehalose	92.5
8.25	272062	Trehalose	92.5
8.3	274671	Trehalose	92.5
8.35	277510	Trehalose	92.5
8.4	280318	Trehalose	92.5
8.45	283733	Trehalose	92.5
8.5	286656	Trehalose	92.5
8.55	289405	Trehalose	92.5
8.6	292496	Trehalose	92.5
8.65	295497	Trehalose	92.5
8.7	298945	Trehalose	92.5
8.75	302034	Trehalose	92.5
8.8	305596	Trehalose	92.5
8.85	308620	Trehalose	92.5
8.9	311437	Trehalose	92.5
8.95	313824	Trehalose	92.5
9	316519	Trehalose	92.5
9.05	319227	Trehalose	92.5
9.1	322318	Trehalose	92.5
9.15	325339	Trehalose	92.5
9.2	328496	Trehalose	92.5
9.25	331338	Trehalose	92.5
9.3	333102	Trehalose	92.5
9.35	334852	Trehalose	92.5
9.4	336333	Trehalose	92.5
9.45	338693	Trehalose	92.5
9.5	340927	Trehalose	92.5
9.55	343408	Trehalose	92.5
9.6	345360	Trehalose	92.5
9.65	347260	Trehalose	92.5
9.7	348448	Trehalose	92.5
9.75	349511	Trehalose	92.5
9.8	351111	Trehalose	92.5
9.85	352649	Trehalose	92.5
9.9	354307	Trehalose	92.5
9.95	355260	Trehalose	92.5
10	355831	Trehalose	92.5
10.05	355801	Trehalose	92.5
10.1	355948	Trehalose	92.5
10.15	355806	Trehalose	92.5
10.2	355676	Trehalose	92.5
10.25	355335	Trehalose	92.5
10.3	355469	Trehalose	92.5
10.35	355362	Trehalose	92.5
10.4	355236	Trehalose	92.5
10.45	355018	Trehalose	92.5
10.5	354307	Trehalose	92.5
10.55	353658	Trehalose	92.5
10.6	352515	Trehalose	92.5
10.65	351965	Trehalose	92.5
10.7	351246	Trehalose	92.5
10.75	350782	Trehalose	92.5
10.8	350330	Trehalose	92.5
10.85	349734	Trehalose	92.5
10.9	348562	Trehalose	92.5
10.95	347323	Trehalose	92.5
11	346125	Trehalose	92.5
11.05	344733	Trehalose	92.5
11.1	343277	Trehalose	92.5
11.15	342300	Trehalose	92.5
11.2	341334	Trehalose	92.5
11.25	340438	Trehalose	92.5
11.3	338887	Trehalose	92.5
11.35	337405	Trehalose	92.5
11.4	336098	Trehalose	92.5
11.45	334637	Trehalose	92.5
11.5	333478	Trehalose	92.5
11.55	332496	Trehalose	92.5
11.6	331216	Trehalose	92.5
11.65	330117	Trehalose	92.5
11.7	328829	Trehalose	92.5
11.75	327419	Trehalose	92.5
11.8	325942	Trehalose	92.5
11.85	324699	Trehalose	92.5
11.9	323444	Trehalose	92.5
11.95	322056	Trehalose	92.5
12	320472	Trehalose	92.5
12.05	318716	Trehalose	92.5
12.1	317139	Trehalose	92.5
12.15	315765	Trehalose	92.5
12.2	314229	Trehalose	92.5
12.25	312473	Trehalose	92.5
12.3	310443	Trehalose	92.5
12.35	308673	Trehalose	92.5
12.4	306972	Trehalose	92.5
12.45	305661	Trehalose	92.5
12.5	304306	Trehalose	92.5
12.55	302915	Trehalose	92.5
12.6	301464	Trehalose	92.5
12.65	300035	Trehalose	92.5
12.7	298243	Trehalose	92.5
12.75	296054	Trehalose	92.5
12.8	294172	Trehalose	92.5
12.85	292449	Trehalose	92.5
12.9	290820	Trehalose	92.5
12.95	289671	Trehalose	92.5
13	288602	Trehalose	92.5
13.05	287287	Trehalose	92.5
13.1	285841	Trehalose	92.5
13.15	284555	Trehalose	92.5
13.2	283160	Trehalose	92.5
13.25	281624	Trehalose	92.5
13.3	279854	Trehalose	92.5
13.35	278420	Trehalose	92.5
13.4	276913	Trehalose	92.5
13.45	275431	Trehalose	92.5
13.5	274028	Trehalose	92.5
13.55	272777	Trehalose	92.5
13.6	271251	Trehalose	92.5
13.65	269687	Trehalose	92.5
13.7	268147	Trehalose	92.5
13.75	266744	Trehalose	92.5
13.8	265854	Trehalose	92.5
13.85	264768	Trehalose	92.5
13.9	263379	Trehalose	92.5
13.95	262025	Trehalose	92.5
14	260709	Trehalose	92.5
14.05	259963	Trehalose	92.5
14.1	258948	Trehalose	92.5
14.15	257710	Trehalose	92.5
14.2	256369	Trehalose	92.5
14.25	255015	Trehalose	92.5
14.3	253855	Trehalose	92.5
14.35	252677	Trehalose	92.5
14.4	251510	Trehalose	92.5
14.45	250539	Trehalose	92.5
14.5	249345	Trehalose	92.5
14.55	248546	Trehalose	92.5
14.6	247896	Trehalose	92.5
14.65	247083	Trehalose	92.5
14.7	246368	Trehalose	92.5
14.75	245632	Trehalose	92.5
14.8	244620	Trehalose	92.5
14.85	243762	Trehalose	92.5
14.9	243097	Trehalose	92.5
14.95	242403	Trehalose	92.5
15	241776	Trehalose	92.5
15.05	240911	Trehalose	92.5
15.1	240033	Trehalose	92.5
15.15	239395	Trehalose	92.5
15.2	238747	Trehalose	92.5
15.25	238203	Trehalose	92.5
15.3	237636	Trehalose	92.5
15.35	237100	Trehalose	92.5
15.4	236508	Trehalose	92.5
15.45	235738	Trehalose	92.5
15.5	234844	Trehalose	92.5
15.55	234060	Trehalose	92.5
15.6	233413	Trehalose	92.5
15.65	232965	Trehalose	92.5
15.7	232424	Trehalose	92.5
15.75	231818	Trehalose	92.5
15.8	230958	Trehalose	92.5
15.85	230114	Trehalose	92.5
15.9	229532	Trehalose	92.5
15.95	228888	Trehalose	92.5
16	228170	Trehalose	92.5
16.05	227574	Trehalose	92.5
16.1	226850	Trehalose	92.5
16.15	226082	Trehalose	92.5
16.2	225294	Trehalose	92.5
16.25	224405	Trehalose	92.5
16.3	223700	Trehalose	92.5
16.35	222937	Trehalose	92.5
16.4	222220	Trehalose	92.5
16.45	221627	Trehalose	92.5
16.5	220903	Trehalose	92.5
16.55	220222	Trehalose	92.5
16.6	219536	Trehalose	92.5
16.65	218700	Trehalose	92.5
16.7	217847	Trehalose	92.5
16.75	216917	Trehalose	92.5
16.8	216209	Trehalose	92.5
16.85	215548	Trehalose	92.5
16.9	214903	Trehalose	92.5
16.95	214322	Trehalose	92.5
17	213674	Trehalose	92.5
17.05	212880	Trehalose	92.5
17.1	212159	Trehalose	92.5
17.15	211468	Trehalose	92.5
17.2	210755	Trehalose	92.5
17.25	210009	Trehalose	92.5
17.3	209070	Trehalose	92.5
17.35	208376	Trehalose	92.5
17.4	207948	Trehalose	92.5
17.45	207705	Trehalose	92.5
17.5	207320	Trehalose	92.5
17.55	206497	Trehalose	92.5
17.6	205605	Trehalose	92.5
17.65	204753	Trehalose	92.5
17.7	204047	Trehalose	92.5
17.75	203432	Trehalose	92.5
17.8	203062	Trehalose	92.5
17.85	202767	Trehalose	92.5
17.9	202304	Trehalose	92.5
17.95	201696	Trehalose	92.5
18	201128	Trehalose	92.5
18.05	200553	Trehalose	92.5
18.1	199973	Trehalose	92.5
18.15	199426	Trehalose	92.5
18.2	198737	Trehalose	92.5
18.25	197998	Trehalose	92.5
18.3	197260	Trehalose	92.5
18.35	196718	Trehalose	92.5
18.4	196155	Trehalose	92.5
18.45	195672	Trehalose	92.5
18.5	195062	Trehalose	92.5
18.55	194290	Trehalose	92.5
18.6	193530	Trehalose	92.5
18.65	192737	Trehalose	92.5
18.7	191833	Trehalose	92.5
18.75	191078	Trehalose	92.5
18.8	190464	Trehalose	92.5
18.85	190015	Trehalose	92.5
18.9	189395	Trehalose	92.5
18.95	188602	Trehalose	92.5
19	187857	Trehalose	92.5
19.05	187104	Trehalose	92.5
19.1	186369	Trehalose	92.5
19.15	185831	Trehalose	92.5
19.2	185150	Trehalose	92.5
19.25	184500	Trehalose	92.5
19.3	183900	Trehalose	92.5
19.35	183238	Trehalose	92.5
19.4	182556	Trehalose	92.5
19.45	182071	Trehalose	92.5
19.5	181497	Trehalose	92.5
19.55	180937	Trehalose	92.5
19.6	180147	Trehalose	92.5
19.65	179349	Trehalose	92.5
19.7	178741	Trehalose	92.5
19.75	178103	Trehalose	92.5
19.8	177402	Trehalose	92.5
19.85	176761	Trehalose	92.5
19.9	175997	Trehalose	92.5
19.95	175223	Trehalose	92.5
20	174483	Trehalose	92.5
20.05	173775	Trehalose	92.5
20.1	173131	Trehalose	92.5
20.15	172583	Trehalose	92.5
20.2	172021	Trehalose	92.5
20.25	171458	Trehalose	92.5
20.3	170869	Trehalose	92.5
20.35	170310	Trehalose	92.5
20.4	169688	Trehalose	92.5
20.45	169063	Trehalose	92.5
20.5	168388	Trehalose	92.5
20.55	167719	Trehalose	92.5
20.6	167063	Trehalose	92.5
20.65	166373	Trehalose	92.5
20.7	165805	Trehalose	92.5
20.75	165279	Trehalose	92.5
20.8	164696	Trehalose	92.5
20.85	163976	Trehalose	92.5
20.9	163176	Trehalose	92.5
20.95	162402	Trehalose	92.5
21	161619	Trehalose	92.5
21.05	160973	Trehalose	92.5
21.1	160304	Trehalose	92.5
21.15	159606	Trehalose	92.5
21.2	159046	Trehalose	92.5
21.25	158537	Trehalose	92.5
21.3	158022	Trehalose	92.5
21.35	157435	Trehalose	92.5
21.4	156736	Trehalose	92.5
21.45	156135	Trehalose	92.5
21.5	155730	Trehalose	92.5
21.55	155193	Trehalose	92.5
21.6	154570	Trehalose	92.5
21.65	154026	Trehalose	92.5
21.7	153420	Trehalose	92.5
21.75	152646	Trehalose	92.5
21.8	151811	Trehalose	92.5
21.85	151150	Trehalose	92.5
21.9	150685	Trehalose	92.5
21.95	150183	Trehalose	92.5
22	149772	Trehalose	92.5
22.05	149241	Trehalose	92.5
22.1	148664	Trehalose	92.5
22.15	148122	Trehalose	92.5
22.2	147510	Trehalose	92.5
22.25	146961	Trehalose	92.5
22.3	146447	Trehalose	92.5
22.35	145879	Trehalose	92.5
22.4	145478	Trehalose	92.5
22.45	144976	Trehalose	92.5
22.5	144501	Trehalose	92.5
22.55	143923	Trehalose	92.5
22.6	143485	Trehalose	92.5
22.65	143027	Trehalose	92.5
22.7	142473	Trehalose	92.5
22.75	141842	Trehalose	92.5
22.8	141178	Trehalose	92.5
22.85	140474	Trehalose	92.5
22.9	139843	Trehalose	92.5
22.95	139295	Trehalose	92.5
23	138795	Trehalose	92.5
23.05	138358	Trehalose	92.5
23.1	137896	Trehalose	92.5
23.15	137287	Trehalose	92.5
23.2	136731	Trehalose	92.5
23.25	136129	Trehalose	92.5
23.3	135497	Trehalose	92.5
23.35	134988	Trehalose	92.5
23.4	134416	Trehalose	92.5
23.45	134045	Trehalose	92.5
23.5	133631	Trehalose	92.5
23.55	133200	Trehalose	92.5
23.6	132672	Trehalose	92.5
23.65	132277	Trehalose	92.5
23.7	131843	Trehalose	92.5
23.75	131441	Trehalose	92.5
23.8	131139	Trehalose	92.5
23.85	130761	Trehalose	92.5
23.9	130262	Trehalose	92.5
23.95	129608	Trehalose	92.5
24	129042	Trehalose	92.5
24.05	128527	Trehalose	92.5
24.1	128075	Trehalose	92.5
24.15	127743	Trehalose	92.5
24.2	127459	Trehalose	92.5
24.25	127064	Trehalose	92.5
24.3	126655	Trehalose	92.5
24.35	126351	Trehalose	92.5
24.4	126168	Trehalose	92.5
24.45	125917	Trehalose	92.5
24.5	125575	Trehalose	92.5
24.55	125267	Trehalose	92.5
24.6	124932	Trehalose	92.5
24.65	124755	Trehalose	92.5
24.7	124496	Trehalose	92.5
24.75	124285	Trehalose	92.5
24.8	124051	Trehalose	92.5
24.85	123733	Trehalose	92.5
24.9	123546	Trehalose	92.5
24.95	123193	Trehalose	92.5
25	122869	Trehalose	92.5
25.05	122492	Trehalose	92.5
25.1	122207	Trehalose	92.5
25.15	121987	Trehalose	92.5
25.2	121660	Trehalose	92.5
25.25	121487	Trehalose	92.5
25.3	121290	Trehalose	92.5
25.35	121061	Trehalose	92.5
25.4	120816	Trehalose	92.5
25.45	120599	Trehalose	92.5
25.5	120384	Trehalose	92.5
25.55	120194	Trehalose	92.5
25.6	120030	Trehalose	92.5
25.65	119911	Trehalose	92.5
25.7	119687	Trehalose	92.5
25.75	119449	Trehalose	92.5
25.8	119246	Trehalose	92.5
25.85	119075	Trehalose	92.5
25.9	118878	Trehalose	92.5
25.95	118673	Trehalose	92.5
26	118450	Trehalose	92.5
26.05	118220	Trehalose	92.5
26.1	118036	Trehalose	92.5
26.15	117873	Trehalose	92.5
26.2	117652	Trehalose	92.5
26.25	117431	Trehalose	92.5
26.3	117246	Trehalose	92.5
26.35	117071	Trehalose	92.5
26.4	116861	Trehalose	92.5
26.45	116675	Trehalose	92.5
26.5	116420	Trehalose	92.5
26.55	116132	Trehalose	92.5
26.6	115909	Trehalose	92.5
26.65	115693	Trehalose	92.5
26.7	115538	Trehalose	92.5
26.75	115393	Trehalose	92.5
26.8	115338	Trehalose	92.5
26.85	115319	Trehalose	92.5
26.9	115254	Trehalose	92.5
26.95	115122	Trehalose	92.5
27	115002	Trehalose	92.5
27.05	114834	Trehalose	92.5
27.1	114634	Trehalose	92.5
27.15	114438	Trehalose	92.5
27.2	114300	Trehalose	92.5
27.25	114135	Trehalose	92.5
27.3	113874	Trehalose	92.5
27.35	113698	Trehalose	92.5
27.4	113569	Trehalose	92.5
27.45	113501	Trehalose	92.5
27.5	113420	Trehalose	92.5
27.55	113337	Trehalose	92.5
27.6	113247	Trehalose	92.5
27.65	113158	Trehalose	92.5
27.7	112999	Trehalose	92.5
27.75	112871	Trehalose	92.5
27.8	112697	Trehalose	92.5
27.85	112520	Trehalose	92.5
27.9	112409	Trehalose	92.5
27.95	112317	Trehalose	92.5
28	112115	Trehalose	92.5
28.05	111986	Trehalose	92.5
28.1	111895	Trehalose	92.5
28.15	111767	Trehalose	92.5
28.2	111607	Trehalose	92.5
28.25	111383	Trehalose	92.5
28.3	111265	Trehalose	92.5
28.35	111263	Trehalose	92.5
28.4	111286	Trehalose	92.5
28.45	111232	Trehalose	92.5
28.5	111144	Trehalose	92.5
28.55	111014	Trehalose	92.5
28.6	110884	Trehalose	92.5
28.65	110820	Trehalose	92.5
28.7	110737	Trehalose	92.5
28.75	110633	Trehalose	92.5
28.8	110636	Trehalose	92.5
28.85	110518	Trehalose	92.5
28.9	110397	Trehalose	92.5
28.95	110268	Trehalose	92.5
29	110123	Trehalose	92.5
29.05	109959	Trehalose	92.5
29.1	109862	Trehalose	92.5
29.15	109872	Trehalose	92.5
29.2	109984	Trehalose	92.5
29.25	110073	Trehalose	92.5
29.3	110074	Trehalose	92.5
29.35	110031	Trehalose	92.5
29.4	109957	Trehalose	92.5
29.45	109757	Trehalose	92.5
29.5	109597	Trehalose	92.5
29.55	109465	Trehalose	92.5
29.6	109363	Trehalose	92.5
29.65	109396	Trehalose	92.5
29.7	109341	Trehalose	92.5
29.75	109207	Trehalose	92.5
29.8	109102	Trehalose	92.5
29.85	109068	Trehalose	92.5
29.9	109161	Trehalose	92.5
29.95	109297	Trehalose	92.5
30	109313	Trehalose	92.5
30.05	109154	Trehalose	92.5
30.1	109034	Trehalose	92.5
30.15	108894	Trehalose	92.5
30.2	108742	Trehalose	92.5
30.25	108609	Trehalose	92.5
30.3	108472	Trehalose	92.5
30.35	108364	Trehalose	92.5
30.4	108231	Trehalose	92.5
30.45	108168	Trehalose	92.5
30.5	108160	Trehalose	92.5
30.55	108122	Trehalose	92.5
30.6	108079	Trehalose	92.5
30.65	108053	Trehalose	92.5
30.7	108097	Trehalose	92.5
30.75	108177	Trehalose	92.5
30.8	108229	Trehalose	92.5
30.85	108264	Trehalose	92.5
30.9	108197	Trehalose	92.5
30.95	108077	Trehalose	92.5
31	107913	Trehalose	92.5
31.05	107835	Trehalose	92.5
31.1	107798	Trehalose	92.5
31.15	107752	Trehalose	92.5
31.2	107760	Trehalose	92.5
31.25	107777	Trehalose	92.5
31.3	107735	Trehalose	92.5
31.35	107572	Trehalose	92.5
31.4	107533	Trehalose	92.5
31.45	107496	Trehalose	92.5
31.5	107449	Trehalose	92.5
31.55	107435	Trehalose	92.5
31.6	107333	Trehalose	92.5
31.65	107186	Trehalose	92.5
31.7	107115	Trehalose	92.5
31.75	107048	Trehalose	92.5
31.8	107010	Trehalose	92.5
31.85	106974	Trehalose	92.5
31.9	106929	Trehalose	92.5
31.95	106804	Trehalose	92.5
32	106647	Trehalose	92.5
32.05	106496	Trehalose	92.5
32.1	106345	Trehalose	92.5
32.15	106199	Trehalose	92.5
32.2	106278	Trehalose	92.5
32.25	106472	Trehalose	92.5
32.3	106489	Trehalose	92.5
32.35	106380	Trehalose	92.5
32.4	106312	Trehalose	92.5
32.45	106226	Trehalose	92.5
32.5	106068	Trehalose	92.5
32.55	105832	Trehalose	92.5
32.6	105528	Trehalose	92.5
32.65	105328	Trehalose	92.5
32.7	105260	Trehalose	92.5
32.75	105276	Trehalose	92.5
32.8	105313	Trehalose	92.5
32.85	105307	Trehalose	92.5
32.9	105218	Trehalose	92.5
32.95	105054	Trehalose	92.5
33	104947	Trehalose	92.5
33.05	104884	Trehalose	92.5
33.1	104693	Trehalose	92.5
33.15	104459	Trehalose	92.5
33.2	104313	Trehalose	92.5
33.25	104238	Trehalose	92.5
33.3	104138	Trehalose	92.5
33.35	104113	Trehalose	92.5
33.4	103983	Trehalose	92.5
33.45	103846	Trehalose	92.5
33.5	103730	Trehalose	92.5
33.55	103596	Trehalose	92.5
33.6	103556	Trehalose	92.5
33.65	103455	Trehalose	92.5
33.7	103358	Trehalose	92.5
33.75	103294	Trehalose	92.5
33.8	103178	Trehalose	92.5
33.85	103023	Trehalose	92.5
33.9	102793	Trehalose	92.5
33.95	102629	Trehalose	92.5
34	102470	Trehalose	92.5
34.05	102422	Trehalose	92.5
34.1	102296	Trehalose	92.5
34.15	102074	Trehalose	92.5
34.2	101906	Trehalose	92.5
34.25	101703	Trehalose	92.5
34.3	101615	Trehalose	92.5
34.35	101528	Trehalose	92.5
34.4	101439	Trehalose	92.5
34.45	101215	Trehalose	92.5
34.5	101037	Trehalose	92.5
34.55	100931	Trehalose	92.5
34.6	100801	Trehalose	92.5
34.65	100602	Trehalose	92.5
34.7	100412	Trehalose	92.5
34.75	100318	Trehalose	92.5
34.8	100262	Trehalose	92.5
34.85	100133	Trehalose	92.5
34.9	99929	Trehalose	92.5
34.95	99721	Trehalose	92.5
35	99570	Trehalose	92.5
35.05	99448	Trehalose	92.5
35.1	99328	Trehalose	92.5
35.15	99296	Trehalose	92.5
35.2	99224	Trehalose	92.5
35.25	99060	Trehalose	92.5
35.3	98950	Trehalose	92.5
35.35	98831	Trehalose	92.5
35.4	98653	Trehalose	92.5
35.45	98470	Trehalose	92.5
35.5	98249	Trehalose	92.5
35.55	98098	Trehalose	92.5
35.6	97907	Trehalose	92.5
35.65	97728	Trehalose	92.5
35.7	97610	Trehalose	92.5
35.75	97494	Trehalose	92.5
35.8	97318	Trehalose	92.5
35.85	97183	Trehalose	92.5
35.9	97102	Trehalose	92.5
35.95	96982	Trehalose	92.5
36	96720	Trehalose	92.5
36.05	96447	Trehalose	92.5
36.1	96181	Trehalose	92.5
36.15	96019	Trehalose	92.5
36.2	95856	Trehalose	92.5
36.25	95751	Trehalose	92.5
36.3	95603	Trehalose	92.5
36.35	95430	Trehalose	92.5
36.4	95336	Trehalose	92.5
36.45	95270	Trehalose	92.5
36.5	95099	Trehalose	92.5
36.55	94831	Trehalose	92.5
36.6	94524	Trehalose	92.5
36.65	94230	Trehalose	92.5
36.7	94043	Trehalose	92.5
36.75	94001	Trehalose	92.5
36.8	93849	Trehalose	92.5
36.85	93595	Trehalose	92.5
36.9	93454	Trehalose	92.5
36.95	93332	Trehalose	92.5
37	93238	Trehalose	92.5
37.05	93074	Trehalose	92.5
37.1	92839	Trehalose	92.5
37.15	92526	Trehalose	92.5
37.2	92251	Trehalose	92.5
37.25	92031	Trehalose	92.5
37.3	91878	Trehalose	92.5
37.35	91785	Trehalose	92.5
37.4	91487	Trehalose	92.5
37.45	91215	Trehalose	92.5
37.5	91001	Trehalose	92.5
37.55	90782	Trehalose	92.5
37.6	90739	Trehalose	92.5
37.65	90630	Trehalose	92.5
37.7	90431	Trehalose	92.5
37.75	90249	Trehalose	92.5
37.8	90043	Trehalose	92.5
37.85	89840	Trehalose	92.5
37.9	89674	Trehalose	92.5
37.95	89476	Trehalose	92.5
38	89299	Trehalose	92.5
38.05	89098	Trehalose	92.5
38.1	88907	Trehalose	92.5
38.15	88766	Trehalose	92.5
38.2	88611	Trehalose	92.5
38.25	88425	Trehalose	92.5
38.3	88275	Trehalose	92.5
38.35	88156	Trehalose	92.5
38.4	87927	Trehalose	92.5
38.45	87676	Trehalose	92.5
38.5	87455	Trehalose	92.5
38.55	87293	Trehalose	92.5
38.6	87157	Trehalose	92.5
38.65	86968	Trehalose	92.5
38.7	86865	Trehalose	92.5
38.75	86621	Trehalose	92.5
38.8	86228	Trehalose	92.5
38.85	85947	Trehalose	92.5
38.9	85738	Trehalose	92.5
38.95	85492	Trehalose	92.5
39	85267	Trehalose	92.5
39.05	85016	Trehalose	92.5
39.1	84751	Trehalose	92.5
39.15	84559	Trehalose	92.5
39.2	84355	Trehalose	92.5
39.25	84183	Trehalose	92.5
39.3	84002	Trehalose	92.5
39.35	83747	Trehalose	92.5
39.4	83571	Trehalose	92.5
39.45	83420	Trehalose	92.5
39.5	83215	Trehalose	92.5
39.55	83038	Trehalose	92.5
39.6	82844	Trehalose	92.5
39.65	82593	Trehalose	92.5
39.7	82441	Trehalose	92.5
39.75	82387	Trehalose	92.5
39.8	82220	Trehalose	92.5
39.85	82064	Trehalose	92.5
39.9	81939	Trehalose	92.5
39.95	81620	Trehalose	92.5
40	81435	Trehalose	92.5
40.05	81337	Trehalose	92.5
40.1	81163	Trehalose	92.5
40.15	81042	Trehalose	92.5
40.2	80840	Trehalose	92.5
40.25	80620	Trehalose	92.5
40.3	80479	Trehalose	92.5
40.35	80282	Trehalose	92.5
40.4	80061	Trehalose	92.5
40.45	79839	Trehalose	92.5
40.5	79652	Trehalose	92.5
40.55	79407	Trehalose	92.5
40.6	79337	Trehalose	92.5
40.65	79181	Trehalose	92.5
40.7	79056	Trehalose	92.5
40.75	78926	Trehalose	92.5
40.8	78792	Trehalose	92.5
40.85	78632	Trehalose	92.5
40.9	78398	Trehalose	92.5
40.95	78320	Trehalose	92.5
41	78267	Trehalose	92.5
41.05	78118	Trehalose	92.5
41.1	78016	Trehalose	92.5
41.15	77871	Trehalose	92.5
41.2	77780	Trehalose	92.5
41.25	77638	Trehalose	92.5
41.3	77465	Trehalose	92.5
41.35	77321	Trehalose	92.5
41.4	77082	Trehalose	92.5
41.45	76801	Trehalose	92.5
41.5	76546	Trehalose	92.5
41.55	76323	Trehalose	92.5
41.6	76178	Trehalose	92.5
41.65	76030	Trehalose	92.5
41.7	75992	Trehalose	92.5
41.75	75902	Trehalose	92.5
41.8	75772	Trehalose	92.5
41.85	75576	Trehalose	92.5
41.9	75423	Trehalose	92.5
41.95	75260	Trehalose	92.5
42	75291	Trehalose	92.5
42.05	75400	Trehalose	92.5
42.1	75437	Trehalose	92.5
42.15	75315	Trehalose	92.5
42.2	75104	Trehalose	92.5
42.25	74844	Trehalose	92.5
42.3	74607	Trehalose	92.5
42.35	74422	Trehalose	92.5
42.4	74355	Trehalose	92.5
42.45	74224	Trehalose	92.5
42.5	74083	Trehalose	92.5
42.55	73909	Trehalose	92.5
42.6	73749	Trehalose	92.5
42.65	73627	Trehalose	92.5
42.7	73420	Trehalose	92.5
42.75	73323	Trehalose	92.5
42.8	73242	Trehalose	92.5
42.85	73060	Trehalose	92.5
42.9	72836	Trehalose	92.5
42.95	72624	Trehalose	92.5
43	72578	Trehalose	92.5
43.05	72481	Trehalose	92.5
43.1	72449	Trehalose	92.5
43.15	72313	Trehalose	92.5
43.2	72221	Trehalose	92.5
43.25	72179	Trehalose	92.5
43.3	72093	Trehalose	92.5
43.35	72043	Trehalose	92.5
43.4	71901	Trehalose	92.5
43.45	71803	Trehalose	92.5
43.5	71624	Trehalose	92.5
43.55	71410	Trehalose	92.5
43.6	71132	Trehalose	92.5
43.65	70973	Trehalose	92.5
43.7	70872	Trehalose	92.5
43.75	70685	Trehalose	92.5
43.8	70651	Trehalose	92.5
43.85	70540	Trehalose	92.5
43.9	70486	Trehalose	92.5
43.95	70368	Trehalose	92.5
44	70090	Trehalose	92.5
44.05	69830	Trehalose	92.5
44.1	69559	Trehalose	92.5
44.15	69478	Trehalose	92.5
44.2	69408	Trehalose	92.5
44.25	69435	Trehalose	92.5
44.3	69486	Trehalose	92.5
44.35	69453	Trehalose	92.5
44.4	69333	Trehalose	92.5
44.45	69242	Trehalose	92.5
44.5	69106	Trehalose	92.5
44.55	68879	Trehalose	92.5
44.6	68739	Trehalose	92.5
44.65	68488	Trehalose	92.5
44.7	68322	Trehalose	92.5
44.75	68341	Trehalose	92.5
44.8	68301	Trehalose	92.5
44.85	68282	Trehalose	92.5
44.9	68255	Trehalose	92.5
44.95	68245	Trehalose	92.5
45	68252	Trehalose	92.5
45.05	68200	Trehalose	92.5
45.1	68098	Trehalose	92.5
45.15	67983	Trehalose	92.5
45.2	67891	Trehalose	92.5
45.25	67699	Trehalose	92.5
45.3	67444	Trehalose	92.5
45.35	67352	Trehalose	92.5
45.4	67159	Trehalose	92.5
45.45	67087	Trehalose	92.5
45.5	67007	Trehalose	92.5
45.55	66999	Trehalose	92.5
45.6	66995	Trehalose	92.5
45.65	66879	Trehalose	92.5
45.7	66742	Trehalose	92.5
45.75	66573	Trehalose	92.5
45.8	66435	Trehalose	92.5
45.85	66297	Trehalose	92.5
45.9	66222	Trehalose	92.5
45.95	66072	Trehalose	92.5
46	65920	Trehalose	92.5
46.05	65819	Trehalose	92.5
46.1	65664	Trehalose	92.5
46.15	65531	Trehalose	92.5
46.2	65425	Trehalose	92.5
46.25	65280	Trehalose	92.5
46.3	65158	Trehalose	92.5
46.35	65046	Trehalose	92.5
46.4	64973	Trehalose	92.5
46.45	64873	Trehalose	92.5
46.5	64754	Trehalose	92.5
46.55	64737	Trehalose	92.5
46.6	64693	Trehalose	92.5
46.65	64739	Trehalose	92.5
46.7	64722	Trehalose	92.5
46.75	64606	Trehalose	92.5
46.8	64508	Trehalose	92.5
46.85	64516	Trehalose	92.5
46.9	64351	Trehalose	92.5
46.95	64130	Trehalose	92.5
47	64046	Trehalose	92.5
47.05	63959	Trehalose	92.5
47.1	63950	Trehalose	92.5
47.15	63940	Trehalose	92.5
47.2	63913	Trehalose	92.5
47.25	63786	Trehalose	92.5
47.3	63553	Trehalose	92.5
47.35	63478	Trehalose	92.5
47.4	63369	Trehalose	92.5
47.45	63243	Trehalose	92.5
47.5	63150	Trehalose	92.5
47.55	63057	Trehalose	92.5
47.6	63034	Trehalose	92.5
47.65	62952	Trehalose	92.5
47.7	62846	Trehalose	92.5
47.75	62787	Trehalose	92.5
47.8	62658	Trehalose	92.5
47.85	62535	Trehalose	92.5
47.9	62450	Trehalose	92.5
47.95	62442	Trehalose	92.5
48	62477	Trehalose	92.5
48.05	62324	Trehalose	92.5
48.1	62181	Trehalose	92.5
48.15	62082	Trehalose	92.5
48.2	61869	Trehalose	92.5
48.25	61801	Trehalose	92.5
48.3	61764	Trehalose	92.5
48.35	61636	Trehalose	92.5
48.4	61614	Trehalose	92.5
48.45	61644	Trehalose	92.5
48.5	61647	Trehalose	92.5
48.55	61658	Trehalose	92.5
48.6	61663	Trehalose	92.5
48.65	61520	Trehalose	92.5
48.7	61390	Trehalose	92.5
48.75	61330	Trehalose	92.5
48.8	61312	Trehalose	92.5
48.85	61245	Trehalose	92.5
48.9	60972	Trehalose	92.5
48.95	60770	Trehalose	92.5
49	60707	Trehalose	92.5
49.05	60613	Trehalose	92.5
49.1	60509	Trehalose	92.5
49.15	60497	Trehalose	92.5
49.2	60400	Trehalose	92.5
49.25	60349	Trehalose	92.5
49.3	60442	Trehalose	92.5
49.35	60515	Trehalose	92.5
49.4	60501	Trehalose	92.5
49.45	60350	Trehalose	92.5
49.5	60253	Trehalose	92.5
49.55	60183	Trehalose	92.5
49.6	60049	Trehalose	92.5
49.65	60008	Trehalose	92.5
49.7	59939	Trehalose	92.5
49.75	59994	Trehalose	92.5
49.8	59908	Trehalose	92.5
49.85	59701	Trehalose	92.5
49.9	59527	Trehalose	92.5
49.95	59347	Trehalose	92.5
50	59134	Trehalose	92.5
50.05	59079	Trehalose	92.5
50.1	59281	Trehalose	92.5
50.15	59285	Trehalose	92.5
50.2	59246	Trehalose	92.5
50.25	59186	Trehalose	92.5
50.3	59107	Trehalose	92.5
50.35	59087	Trehalose	92.5
50.4	58875	Trehalose	92.5
50.45	58789	Trehalose	92.5
50.5	58739	Trehalose	92.5
50.55	58657	Trehalose	92.5
50.6	58618	Trehalose	92.5
50.65	58543	Trehalose	92.5
50.7	58558	Trehalose	92.5
50.75	58643	Trehalose	92.5
50.8	58635	Trehalose	92.5
50.85	58570	Trehalose	92.5
50.9	58423	Trehalose	92.5
50.95	58287	Trehalose	92.5
51	58235	Trehalose	92.5
51.05	58219	Trehalose	92.5
51.1	58173	Trehalose	92.5
51.15	58371	Trehalose	92.5
51.2	58476	Trehalose	92.5
51.25	58388	Trehalose	92.5
51.3	58340	Trehalose	92.5
51.35	58300	Trehalose	92.5
51.4	58314	Trehalose	92.5
51.45	58313	Trehalose	92.5
51.5	58303	Trehalose	92.5
51.55	58155	Trehalose	92.5
51.6	58027	Trehalose	92.5
51.65	57832	Trehalose	92.5
51.7	57715	Trehalose	92.5
51.75	57778	Trehalose	92.5
51.8	57867	Trehalose	92.5
51.85	57930	Trehalose	92.5
51.9	57882	Trehalose	92.5
51.95	57625	Trehalose	92.5
52	57626	Trehalose	92.5
52.05	57606	Trehalose	92.5
52.1	57508	Trehalose	92.5
52.15	57501	Trehalose	92.5
52.2	57543	Trehalose	92.5
52.25	57490	Trehalose	92.5
52.3	57416	Trehalose	92.5
52.35	57399	Trehalose	92.5
52.4	57302	Trehalose	92.5
52.45	57304	Trehalose	92.5
52.5	57334	Trehalose	92.5
52.55	57384	Trehalose	92.5
52.6	57361	Trehalose	92.5
52.65	57219	Trehalose	92.5
52.7	57184	Trehalose	92.5
52.75	57057	Trehalose	92.5
52.8	57001	Trehalose	92.5
52.85	56898	Trehalose	92.5
52.9	56804	Trehalose	92.5
52.95	57057	Trehalose	92.5
53	57267	Trehalose	92.5
53.05	57339	Trehalose	92.5
53.1	57454	Trehalose	92.5
53.15	57422	Trehalose	92.5
53.2	57083	Trehalose	92.5
53.25	56810	Trehalose	92.5
53.3	56812	Trehalose	92.5
53.35	56851	Trehalose	92.5
53.4	56856	Trehalose	92.5
53.45	56859	Trehalose	92.5
53.5	56904	Trehalose	92.5
53.55	56912	Trehalose	92.5
53.6	56914	Trehalose	92.5
53.65	56782	Trehalose	92.5
53.7	56617	Trehalose	92.5
53.75	56832	Trehalose	92.5
53.8	56789	Trehalose	92.5
53.85	56707	Trehalose	92.5
53.9	56729	Trehalose	92.5
53.95	56562	Trehalose	92.5
54	56398	Trehalose	92.5
54.05	56327	Trehalose	92.5
54.1	56191	Trehalose	92.5
54.15	56161	Trehalose	92.5
54.2	56299	Trehalose	92.5
54.25	56206	Trehalose	92.5
54.3	56198	Trehalose	92.5
54.35	56298	Trehalose	92.5
54.4	56215	Trehalose	92.5
54.45	56204	Trehalose	92.5
54.5	56282	Trehalose	92.5
54.55	56148	Trehalose	92.5
54.6	56095	Trehalose	92.5
54.65	56236	Trehalose	92.5
54.7	56407	Trehalose	92.5
54.75	56189	Trehalose	92.5
54.8	56148	Trehalose	92.5
54.85	56290	Trehalose	92.5
