## Supplementary material for "Water content, transition temperature and fragility influence protection and anhydrobiotic capacity": File S6: 17.xlsx

### Sheet: Sheet1
2theta	intensity	Sugar	Sample
4	64066	Trehalose	90
4.05	66287	Trehalose	90
4.1	68012	Trehalose	90
4.15	69859	Trehalose	90
4.2	71269	Trehalose	90
4.25	73226	Trehalose	90
4.3	74774	Trehalose	90
4.35	76689	Trehalose	90
4.4	78578	Trehalose	90
4.45	80836	Trehalose	90
4.5	82795	Trehalose	90
4.55	84938	Trehalose	90
4.6	86631	Trehalose	90
4.65	88401	Trehalose	90
4.7	90262	Trehalose	90
4.75	92607	Trehalose	90
4.8	94814	Trehalose	90
4.85	96678	Trehalose	90
4.9	98299	Trehalose	90
4.95	100259	Trehalose	90
5	102699	Trehalose	90
5.05	105214	Trehalose	90
5.1	108028	Trehalose	90
5.15	110729	Trehalose	90
5.2	113703	Trehalose	90
5.25	115925	Trehalose	90
5.3	119174	Trehalose	90
5.35	121678	Trehalose	90
5.4	124228	Trehalose	90
5.45	126528	Trehalose	90
5.5	129024	Trehalose	90
5.55	131360	Trehalose	90
5.6	134228	Trehalose	90
5.65	136801	Trehalose	90
5.7	139829	Trehalose	90
5.75	142382	Trehalose	90
5.8	145671	Trehalose	90
5.85	148630	Trehalose	90
5.9	151607	Trehalose	90
5.95	154428	Trehalose	90
6	157223	Trehalose	90
6.05	160084	Trehalose	90
6.1	162569	Trehalose	90
6.15	165480	Trehalose	90
6.2	167724	Trehalose	90
6.25	170235	Trehalose	90
6.3	172603	Trehalose	90
6.35	175179	Trehalose	90
6.4	177770	Trehalose	90
6.45	181205	Trehalose	90
6.5	184627	Trehalose	90
6.55	188440	Trehalose	90
6.6	192013	Trehalose	90
6.65	195544	Trehalose	90
6.7	198831	Trehalose	90
6.75	201951	Trehalose	90
6.8	205291	Trehalose	90
6.85	208547	Trehalose	90
6.9	211781	Trehalose	90
6.95	214677	Trehalose	90
7	217677	Trehalose	90
7.05	220762	Trehalose	90
7.1	224132	Trehalose	90
7.15	227712	Trehalose	90
7.2	230715	Trehalose	90
7.25	233646	Trehalose	90
7.3	236879	Trehalose	90
7.35	239968	Trehalose	90
7.4	243488	Trehalose	90
7.45	246709	Trehalose	90
7.5	249828	Trehalose	90
7.55	253032	Trehalose	90
7.6	256378	Trehalose	90
7.65	259445	Trehalose	90
7.7	262536	Trehalose	90
7.75	265714	Trehalose	90
7.8	268828	Trehalose	90
7.85	271852	Trehalose	90
7.9	275189	Trehalose	90
7.95	278501	Trehalose	90
8	281457	Trehalose	90
8.05	284757	Trehalose	90
8.1	287725	Trehalose	90
8.15	291032	Trehalose	90
8.2	294075	Trehalose	90
8.25	297174	Trehalose	90
8.3	300298	Trehalose	90
8.35	303454	Trehalose	90
8.4	306290	Trehalose	90
8.45	309693	Trehalose	90
8.5	313359	Trehalose	90
8.55	316791	Trehalose	90
8.6	320153	Trehalose	90
8.65	322976	Trehalose	90
8.7	326222	Trehalose	90
8.75	329791	Trehalose	90
8.8	333644	Trehalose	90
8.85	336916	Trehalose	90
8.9	340183	Trehalose	90
8.95	343003	Trehalose	90
9	345731	Trehalose	90
9.05	348555	Trehalose	90
9.1	351780	Trehalose	90
9.15	354472	Trehalose	90
9.2	356774	Trehalose	90
9.25	359242	Trehalose	90
9.3	361883	Trehalose	90
9.35	364253	Trehalose	90
9.4	366128	Trehalose	90
9.45	368552	Trehalose	90
9.5	370307	Trehalose	90
9.55	372757	Trehalose	90
9.6	374984	Trehalose	90
9.65	377374	Trehalose	90
9.7	379187	Trehalose	90
9.75	380933	Trehalose	90
9.8	382283	Trehalose	90
9.85	383480	Trehalose	90
9.9	385150	Trehalose	90
9.95	386362	Trehalose	90
10	387410	Trehalose	90
10.05	387223	Trehalose	90
10.1	387021	Trehalose	90
10.15	386938	Trehalose	90
10.2	386681	Trehalose	90
10.25	386189	Trehalose	90
10.3	385568	Trehalose	90
10.35	384713	Trehalose	90
10.4	384133	Trehalose	90
10.45	383507	Trehalose	90
10.5	382184	Trehalose	90
10.55	380992	Trehalose	90
10.6	379665	Trehalose	90
10.65	378656	Trehalose	90
10.7	377734	Trehalose	90
10.75	376651	Trehalose	90
10.8	375586	Trehalose	90
10.85	374714	Trehalose	90
10.9	373645	Trehalose	90
10.95	371975	Trehalose	90
11	369818	Trehalose	90
11.05	367608	Trehalose	90
11.1	365411	Trehalose	90
11.15	363919	Trehalose	90
11.2	362648	Trehalose	90
11.25	360926	Trehalose	90
11.3	359492	Trehalose	90
11.35	357992	Trehalose	90
11.4	355744	Trehalose	90
11.45	353688	Trehalose	90
11.5	351630	Trehalose	90
11.55	350083	Trehalose	90
11.6	348959	Trehalose	90
11.65	348090	Trehalose	90
11.7	347201	Trehalose	90
11.75	345450	Trehalose	90
11.8	343834	Trehalose	90
11.85	341933	Trehalose	90
11.9	339938	Trehalose	90
11.95	338292	Trehalose	90
12	336718	Trehalose	90
12.05	334693	Trehalose	90
12.1	332755	Trehalose	90
12.15	330592	Trehalose	90
12.2	328452	Trehalose	90
12.25	326433	Trehalose	90
12.3	324621	Trehalose	90
12.35	322826	Trehalose	90
12.4	320834	Trehalose	90
12.45	319069	Trehalose	90
12.5	317056	Trehalose	90
12.55	315247	Trehalose	90
12.6	313326	Trehalose	90
12.65	311399	Trehalose	90
12.7	309606	Trehalose	90
12.75	307652	Trehalose	90
12.8	305776	Trehalose	90
12.85	304042	Trehalose	90
12.9	302573	Trehalose	90
12.95	300991	Trehalose	90
13	299640	Trehalose	90
13.05	297614	Trehalose	90
13.1	295527	Trehalose	90
13.15	293544	Trehalose	90
13.2	291489	Trehalose	90
13.25	289670	Trehalose	90
13.3	287866	Trehalose	90
13.35	286512	Trehalose	90
13.4	285263	Trehalose	90
13.45	283941	Trehalose	90
13.5	282766	Trehalose	90
13.55	281419	Trehalose	90
13.6	279919	Trehalose	90
13.65	278644	Trehalose	90
13.7	277203	Trehalose	90
13.75	275715	Trehalose	90
13.8	274156	Trehalose	90
13.85	272296	Trehalose	90
13.9	270646	Trehalose	90
13.95	269010	Trehalose	90
14	267639	Trehalose	90
14.05	266425	Trehalose	90
14.1	265260	Trehalose	90
14.15	264217	Trehalose	90
14.2	263540	Trehalose	90
14.25	262935	Trehalose	90
14.3	262237	Trehalose	90
14.35	261278	Trehalose	90
14.4	260059	Trehalose	90
14.45	258942	Trehalose	90
14.5	258043	Trehalose	90
14.55	257176	Trehalose	90
14.6	256313	Trehalose	90
14.65	255738	Trehalose	90
14.7	255128	Trehalose	90
14.75	254350	Trehalose	90
14.8	253707	Trehalose	90
14.85	252733	Trehalose	90
14.9	251930	Trehalose	90
14.95	251221	Trehalose	90
15	250542	Trehalose	90
15.05	249786	Trehalose	90
15.1	249162	Trehalose	90
15.15	248553	Trehalose	90
15.2	248152	Trehalose	90
15.25	247857	Trehalose	90
15.3	247192	Trehalose	90
15.35	246563	Trehalose	90
15.4	245821	Trehalose	90
15.45	244920	Trehalose	90
15.5	243844	Trehalose	90
15.55	243031	Trehalose	90
15.6	242204	Trehalose	90
15.65	241577	Trehalose	90
15.7	241014	Trehalose	90
15.75	240562	Trehalose	90
15.8	240149	Trehalose	90
15.85	239619	Trehalose	90
15.9	239216	Trehalose	90
15.95	238561	Trehalose	90
16	237791	Trehalose	90
16.05	237070	Trehalose	90
16.1	236292	Trehalose	90
16.15	235561	Trehalose	90
16.2	234987	Trehalose	90
16.25	234505	Trehalose	90
16.3	234230	Trehalose	90
16.35	233776	Trehalose	90
16.4	232960	Trehalose	90
16.45	232247	Trehalose	90
16.5	231401	Trehalose	90
16.55	230536	Trehalose	90
16.6	229938	Trehalose	90
16.65	229453	Trehalose	90
16.7	228996	Trehalose	90
16.75	228357	Trehalose	90
16.8	227818	Trehalose	90
16.85	227085	Trehalose	90
16.9	226329	Trehalose	90
16.95	225725	Trehalose	90
17	225070	Trehalose	90
17.05	224538	Trehalose	90
17.1	223865	Trehalose	90
17.15	223133	Trehalose	90
17.2	222528	Trehalose	90
17.25	221995	Trehalose	90
17.3	221551	Trehalose	90
17.35	220972	Trehalose	90
17.4	220130	Trehalose	90
17.45	219402	Trehalose	90
17.5	218674	Trehalose	90
17.55	217986	Trehalose	90
17.6	217145	Trehalose	90
17.65	216214	Trehalose	90
17.7	215461	Trehalose	90
17.75	214782	Trehalose	90
17.8	214326	Trehalose	90
17.85	213682	Trehalose	90
17.9	212926	Trehalose	90
17.95	211987	Trehalose	90
18	211217	Trehalose	90
18.05	210709	Trehalose	90
18.1	210140	Trehalose	90
18.15	209622	Trehalose	90
18.2	209107	Trehalose	90
18.25	208548	Trehalose	90
18.3	208108	Trehalose	90
18.35	207622	Trehalose	90
18.4	206904	Trehalose	90
18.45	206134	Trehalose	90
18.5	205415	Trehalose	90
18.55	204729	Trehalose	90
18.6	204143	Trehalose	90
18.65	203395	Trehalose	90
18.7	202695	Trehalose	90
18.75	202139	Trehalose	90
18.8	201567	Trehalose	90
18.85	200753	Trehalose	90
18.9	199968	Trehalose	90
18.95	199210	Trehalose	90
19	198545	Trehalose	90
19.05	197905	Trehalose	90
19.1	197035	Trehalose	90
19.15	196268	Trehalose	90
19.2	195523	Trehalose	90
19.25	194589	Trehalose	90
19.3	193638	Trehalose	90
19.35	192716	Trehalose	90
19.4	191895	Trehalose	90
19.45	191150	Trehalose	90
19.5	190425	Trehalose	90
19.55	189631	Trehalose	90
19.6	189131	Trehalose	90
19.65	188664	Trehalose	90
19.7	188194	Trehalose	90
19.75	187582	Trehalose	90
19.8	186864	Trehalose	90
19.85	186286	Trehalose	90
19.9	185453	Trehalose	90
19.95	184620	Trehalose	90
20	183838	Trehalose	90
20.05	183118	Trehalose	90
20.1	182480	Trehalose	90
20.15	181814	Trehalose	90
20.2	181003	Trehalose	90
20.25	180236	Trehalose	90
20.3	179323	Trehalose	90
20.35	178430	Trehalose	90
20.4	177715	Trehalose	90
20.45	176993	Trehalose	90
20.5	176221	Trehalose	90
20.55	175550	Trehalose	90
20.6	175083	Trehalose	90
20.65	174512	Trehalose	90
20.7	173910	Trehalose	90
20.75	173205	Trehalose	90
20.8	172457	Trehalose	90
20.85	171732	Trehalose	90
20.9	170947	Trehalose	90
20.95	170189	Trehalose	90
21	169392	Trehalose	90
21.05	168663	Trehalose	90
21.1	168021	Trehalose	90
21.15	167340	Trehalose	90
21.2	166467	Trehalose	90
21.25	165568	Trehalose	90
21.3	164777	Trehalose	90
21.35	164001	Trehalose	90
21.4	163364	Trehalose	90
21.45	162796	Trehalose	90
21.5	162172	Trehalose	90
21.55	161413	Trehalose	90
21.6	160772	Trehalose	90
21.65	160266	Trehalose	90
21.7	159926	Trehalose	90
21.75	159646	Trehalose	90
21.8	159225	Trehalose	90
21.85	158739	Trehalose	90
21.9	158335	Trehalose	90
21.95	157928	Trehalose	90
22	157459	Trehalose	90
22.05	156942	Trehalose	90
22.1	156297	Trehalose	90
22.15	155710	Trehalose	90
22.2	155171	Trehalose	90
22.25	154600	Trehalose	90
22.3	154135	Trehalose	90
22.35	153572	Trehalose	90
22.4	153076	Trehalose	90
22.45	152587	Trehalose	90
22.5	151957	Trehalose	90
22.55	151282	Trehalose	90
22.6	150639	Trehalose	90
22.65	150200	Trehalose	90
22.7	149676	Trehalose	90
22.75	149147	Trehalose	90
22.8	148644	Trehalose	90
22.85	148115	Trehalose	90
22.9	147568	Trehalose	90
22.95	147000	Trehalose	90
23	146259	Trehalose	90
23.05	145611	Trehalose	90
23.1	144964	Trehalose	90
23.15	144431	Trehalose	90
23.2	144062	Trehalose	90
23.25	143733	Trehalose	90
23.3	143437	Trehalose	90
23.35	142956	Trehalose	90
23.4	142243	Trehalose	90
23.45	141693	Trehalose	90
23.5	141059	Trehalose	90
23.55	140491	Trehalose	90
23.6	139861	Trehalose	90
23.65	139295	Trehalose	90
23.7	138879	Trehalose	90
23.75	138417	Trehalose	90
23.8	137832	Trehalose	90
23.85	137303	Trehalose	90
23.9	136758	Trehalose	90
23.95	136273	Trehalose	90
24	135805	Trehalose	90
24.05	135267	Trehalose	90
24.1	134827	Trehalose	90
24.15	134425	Trehalose	90
24.2	134003	Trehalose	90
24.25	133593	Trehalose	90
24.3	133061	Trehalose	90
24.35	132413	Trehalose	90
24.4	131765	Trehalose	90
24.45	131327	Trehalose	90
24.5	131014	Trehalose	90
24.55	130657	Trehalose	90
24.6	130366	Trehalose	90
24.65	130118	Trehalose	90
24.7	129884	Trehalose	90
24.75	129623	Trehalose	90
24.8	129353	Trehalose	90
24.85	128932	Trehalose	90
24.9	128547	Trehalose	90
24.95	128168	Trehalose	90
25	127807	Trehalose	90
25.05	127384	Trehalose	90
25.1	126860	Trehalose	90
25.15	126439	Trehalose	90
25.2	126100	Trehalose	90
25.25	125753	Trehalose	90
25.3	125496	Trehalose	90
25.35	125155	Trehalose	90
25.4	124864	Trehalose	90
25.45	124601	Trehalose	90
25.5	124292	Trehalose	90
25.55	124035	Trehalose	90
25.6	123565	Trehalose	90
25.65	123287	Trehalose	90
25.7	123124	Trehalose	90
25.75	122908	Trehalose	90
25.8	122628	Trehalose	90
25.85	122354	Trehalose	90
25.9	122098	Trehalose	90
25.95	121854	Trehalose	90
26	121608	Trehalose	90
26.05	121475	Trehalose	90
26.1	121324	Trehalose	90
26.15	121146	Trehalose	90
26.2	120902	Trehalose	90
26.25	120626	Trehalose	90
26.3	120464	Trehalose	90
26.35	120230	Trehalose	90
26.4	120067	Trehalose	90
26.45	119898	Trehalose	90
26.5	119678	Trehalose	90
26.55	119477	Trehalose	90
26.6	119316	Trehalose	90
26.65	119172	Trehalose	90
26.7	119096	Trehalose	90
26.75	118877	Trehalose	90
26.8	118635	Trehalose	90
26.85	118451	Trehalose	90
26.9	118278	Trehalose	90
26.95	118111	Trehalose	90
27	117882	Trehalose	90
27.05	117599	Trehalose	90
27.1	117419	Trehalose	90
27.15	117339	Trehalose	90
27.2	117177	Trehalose	90
27.25	116988	Trehalose	90
27.3	116773	Trehalose	90
27.35	116498	Trehalose	90
27.4	116292	Trehalose	90
27.45	116237	Trehalose	90
27.5	116104	Trehalose	90
27.55	115977	Trehalose	90
27.6	115852	Trehalose	90
27.65	115680	Trehalose	90
27.7	115584	Trehalose	90
27.75	115554	Trehalose	90
27.8	115391	Trehalose	90
27.85	115343	Trehalose	90
27.9	115385	Trehalose	90
27.95	115368	Trehalose	90
28	115184	Trehalose	90
28.05	114935	Trehalose	90
28.1	114764	Trehalose	90
28.15	114615	Trehalose	90
28.2	114442	Trehalose	90
28.25	114188	Trehalose	90
28.3	113892	Trehalose	90
28.35	113852	Trehalose	90
28.4	113844	Trehalose	90
28.45	113862	Trehalose	90
28.5	113988	Trehalose	90
28.55	113935	Trehalose	90
28.6	113946	Trehalose	90
28.65	113888	Trehalose	90
28.7	113697	Trehalose	90
28.75	113631	Trehalose	90
28.8	113571	Trehalose	90
28.85	113442	Trehalose	90
28.9	113186	Trehalose	90
28.95	112941	Trehalose	90
29	112807	Trehalose	90
29.05	112738	Trehalose	90
29.1	112580	Trehalose	90
29.15	112478	Trehalose	90
29.2	112453	Trehalose	90
29.25	112444	Trehalose	90
29.3	112358	Trehalose	90
29.35	112266	Trehalose	90
29.4	112218	Trehalose	90
29.45	112251	Trehalose	90
29.5	112275	Trehalose	90
29.55	112249	Trehalose	90
29.6	112269	Trehalose	90
29.65	112261	Trehalose	90
29.7	112276	Trehalose	90
29.75	112205	Trehalose	90
29.8	112203	Trehalose	90
29.85	112246	Trehalose	90
29.9	112214	Trehalose	90
29.95	112060	Trehalose	90
30	111917	Trehalose	90
30.05	111922	Trehalose	90
30.1	111837	Trehalose	90
30.15	111791	Trehalose	90
30.2	111842	Trehalose	90
30.25	111886	Trehalose	90
30.3	111796	Trehalose	90
30.35	111647	Trehalose	90
30.4	111482	Trehalose	90
30.45	111366	Trehalose	90
30.5	111264	Trehalose	90
30.55	111219	Trehalose	90
30.6	111185	Trehalose	90
30.65	111177	Trehalose	90
30.7	111237	Trehalose	90
30.75	111290	Trehalose	90
30.8	111417	Trehalose	90
30.85	111405	Trehalose	90
30.9	111259	Trehalose	90
30.95	111078	Trehalose	90
31	110984	Trehalose	90
31.05	111000	Trehalose	90
31.1	111042	Trehalose	90
31.15	111040	Trehalose	90
31.2	111006	Trehalose	90
31.25	110964	Trehalose	90
31.3	110841	Trehalose	90
31.35	110816	Trehalose	90
31.4	110922	Trehalose	90
31.45	110944	Trehalose	90
31.5	110940	Trehalose	90
31.55	110969	Trehalose	90
31.6	111037	Trehalose	90
31.65	111002	Trehalose	90
31.7	110936	Trehalose	90
31.75	110931	Trehalose	90
31.8	110838	Trehalose	90
31.85	110672	Trehalose	90
31.9	110574	Trehalose	90
31.95	110599	Trehalose	90
32	110643	Trehalose	90
32.05	110557	Trehalose	90
32.1	110513	Trehalose	90
32.15	110517	Trehalose	90
32.2	110386	Trehalose	90
32.25	110334	Trehalose	90
32.3	110344	Trehalose	90
32.35	110376	Trehalose	90
32.4	110320	Trehalose	90
32.45	110336	Trehalose	90
32.5	110373	Trehalose	90
32.55	110391	Trehalose	90
32.6	110318	Trehalose	90
32.65	110217	Trehalose	90
32.7	110051	Trehalose	90
32.75	109783	Trehalose	90
32.8	109563	Trehalose	90
32.85	109381	Trehalose	90
32.9	109401	Trehalose	90
32.95	109383	Trehalose	90
33	109318	Trehalose	90
33.05	109270	Trehalose	90
33.1	109222	Trehalose	90
33.15	109116	Trehalose	90
33.2	109082	Trehalose	90
33.25	108965	Trehalose	90
33.3	108913	Trehalose	90
33.35	108882	Trehalose	90
33.4	108847	Trehalose	90
33.45	108762	Trehalose	90
33.5	108699	Trehalose	90
33.55	108586	Trehalose	90
33.6	108467	Trehalose	90
33.65	108361	Trehalose	90
33.7	108217	Trehalose	90
33.75	108117	Trehalose	90
33.8	108011	Trehalose	90
33.85	107936	Trehalose	90
33.9	107749	Trehalose	90
33.95	107610	Trehalose	90
34	107547	Trehalose	90
34.05	107595	Trehalose	90
34.1	107530	Trehalose	90
34.15	107378	Trehalose	90
34.2	107095	Trehalose	90
34.25	106805	Trehalose	90
34.3	106478	Trehalose	90
34.35	106174	Trehalose	90
34.4	105929	Trehalose	90
34.45	105832	Trehalose	90
34.5	105741	Trehalose	90
34.55	105696	Trehalose	90
34.6	105569	Trehalose	90
34.65	105512	Trehalose	90
34.7	105413	Trehalose	90
34.75	105224	Trehalose	90
34.8	105086	Trehalose	90
34.85	104873	Trehalose	90
34.9	104692	Trehalose	90
34.95	104481	Trehalose	90
35	104295	Trehalose	90
35.05	104118	Trehalose	90
35.1	103902	Trehalose	90
35.15	103762	Trehalose	90
35.2	103700	Trehalose	90
35.25	103620	Trehalose	90
35.3	103504	Trehalose	90
35.35	103376	Trehalose	90
35.4	103208	Trehalose	90
35.45	103084	Trehalose	90
35.5	102936	Trehalose	90
35.55	102849	Trehalose	90
35.6	102751	Trehalose	90
35.65	102672	Trehalose	90
35.7	102404	Trehalose	90
35.75	102109	Trehalose	90
35.8	101875	Trehalose	90
35.85	101665	Trehalose	90
35.9	101643	Trehalose	90
35.95	101620	Trehalose	90
36	101540	Trehalose	90
36.05	101336	Trehalose	90
36.1	100989	Trehalose	90
36.15	100624	Trehalose	90
36.2	100349	Trehalose	90
36.25	100090	Trehalose	90
36.3	99954	Trehalose	90
36.35	99847	Trehalose	90
36.4	99812	Trehalose	90
36.45	99614	Trehalose	90
36.5	99330	Trehalose	90
36.55	98899	Trehalose	90
36.6	98484	Trehalose	90
36.65	98252	Trehalose	90
36.7	98116	Trehalose	90
36.75	98008	Trehalose	90
36.8	97792	Trehalose	90
36.85	97539	Trehalose	90
36.9	97415	Trehalose	90
36.95	97181	Trehalose	90
37	97008	Trehalose	90
37.05	96870	Trehalose	90
37.1	96612	Trehalose	90
37.15	96434	Trehalose	90
37.2	96358	Trehalose	90
37.25	96293	Trehalose	90
37.3	96070	Trehalose	90
37.35	95794	Trehalose	90
37.4	95472	Trehalose	90
37.45	95163	Trehalose	90
37.5	94882	Trehalose	90
37.55	94661	Trehalose	90
37.6	94470	Trehalose	90
37.65	94253	Trehalose	90
37.7	94050	Trehalose	90
37.75	93868	Trehalose	90
37.8	93734	Trehalose	90
37.85	93580	Trehalose	90
37.9	93319	Trehalose	90
37.95	93067	Trehalose	90
38	92914	Trehalose	90
38.05	92916	Trehalose	90
38.1	92709	Trehalose	90
38.15	92475	Trehalose	90
38.2	92233	Trehalose	90
38.25	91972	Trehalose	90
38.3	91760	Trehalose	90
38.35	91497	Trehalose	90
38.4	91327	Trehalose	90
38.45	91163	Trehalose	90
38.5	90980	Trehalose	90
38.55	90657	Trehalose	90
38.6	90341	Trehalose	90
38.65	90069	Trehalose	90
38.7	89892	Trehalose	90
38.75	89701	Trehalose	90
38.8	89439	Trehalose	90
38.85	89242	Trehalose	90
38.9	88946	Trehalose	90
38.95	88757	Trehalose	90
39	88622	Trehalose	90
39.05	88471	Trehalose	90
39.1	88134	Trehalose	90
39.15	87891	Trehalose	90
39.2	87703	Trehalose	90
39.25	87460	Trehalose	90
39.3	87333	Trehalose	90
39.35	87147	Trehalose	90
39.4	86893	Trehalose	90
39.45	86706	Trehalose	90
39.5	86343	Trehalose	90
39.55	86034	Trehalose	90
39.6	85881	Trehalose	90
39.65	85740	Trehalose	90
39.7	85584	Trehalose	90
39.75	85436	Trehalose	90
39.8	85323	Trehalose	90
39.85	85114	Trehalose	90
39.9	84764	Trehalose	90
39.95	84496	Trehalose	90
40	84308	Trehalose	90
40.05	84164	Trehalose	90
40.1	84063	Trehalose	90
40.15	83988	Trehalose	90
40.2	83686	Trehalose	90
40.25	83477	Trehalose	90
40.3	83415	Trehalose	90
40.35	83202	Trehalose	90
40.4	83055	Trehalose	90
40.45	82791	Trehalose	90
40.5	82646	Trehalose	90
40.55	82478	Trehalose	90
40.6	82299	Trehalose	90
40.65	82125	Trehalose	90
40.7	82059	Trehalose	90
40.75	81903	Trehalose	90
40.8	81705	Trehalose	90
40.85	81630	Trehalose	90
40.9	81425	Trehalose	90
40.95	81255	Trehalose	90
41	81125	Trehalose	90
41.05	80977	Trehalose	90
41.1	80758	Trehalose	90
41.15	80589	Trehalose	90
41.2	80396	Trehalose	90
41.25	80287	Trehalose	90
41.3	80163	Trehalose	90
41.35	80011	Trehalose	90
41.4	79813	Trehalose	90
41.45	79554	Trehalose	90
41.5	79358	Trehalose	90
41.55	79176	Trehalose	90
41.6	78976	Trehalose	90
41.65	78884	Trehalose	90
41.7	78746	Trehalose	90
41.75	78542	Trehalose	90
41.8	78384	Trehalose	90
41.85	78236	Trehalose	90
41.9	78112	Trehalose	90
41.95	77904	Trehalose	90
42	77628	Trehalose	90
42.05	77460	Trehalose	90
42.1	77365	Trehalose	90
42.15	77321	Trehalose	90
42.2	77159	Trehalose	90
42.25	76969	Trehalose	90
42.3	76791	Trehalose	90
42.35	76591	Trehalose	90
42.4	76395	Trehalose	90
42.45	76324	Trehalose	90
42.5	76225	Trehalose	90
42.55	76185	Trehalose	90
42.6	76189	Trehalose	90
42.65	76023	Trehalose	90
42.7	75726	Trehalose	90
42.75	75523	Trehalose	90
42.8	75341	Trehalose	90
42.85	75281	Trehalose	90
42.9	75188	Trehalose	90
42.95	75154	Trehalose	90
43	74995	Trehalose	90
43.05	74868	Trehalose	90
43.1	74771	Trehalose	90
43.15	74661	Trehalose	90
43.2	74516	Trehalose	90
43.25	74206	Trehalose	90
43.3	73969	Trehalose	90
43.35	73863	Trehalose	90
43.4	73820	Trehalose	90
43.45	73704	Trehalose	90
43.5	73618	Trehalose	90
43.55	73565	Trehalose	90
43.6	73449	Trehalose	90
43.65	73373	Trehalose	90
43.7	73367	Trehalose	90
43.75	73283	Trehalose	90
43.8	73010	Trehalose	90
43.85	72781	Trehalose	90
43.9	72618	Trehalose	90
43.95	72494	Trehalose	90
44	72325	Trehalose	90
44.05	72168	Trehalose	90
44.1	71934	Trehalose	90
44.15	71782	Trehalose	90
44.2	71810	Trehalose	90
44.25	71849	Trehalose	90
44.3	71840	Trehalose	90
44.35	71696	Trehalose	90
44.4	71447	Trehalose	90
44.45	71250	Trehalose	90
44.5	71082	Trehalose	90
44.55	70862	Trehalose	90
44.6	70632	Trehalose	90
44.65	70514	Trehalose	90
44.7	70347	Trehalose	90
44.75	70247	Trehalose	90
44.8	70198	Trehalose	90
44.85	70127	Trehalose	90
44.9	70061	Trehalose	90
44.95	69867	Trehalose	90
45	69599	Trehalose	90
45.05	69443	Trehalose	90
45.1	69416	Trehalose	90
45.15	69321	Trehalose	90
45.2	69219	Trehalose	90
45.25	69077	Trehalose	90
45.3	68895	Trehalose	90
45.35	68830	Trehalose	90
45.4	68724	Trehalose	90
45.45	68734	Trehalose	90
45.5	68734	Trehalose	90
45.55	68740	Trehalose	90
45.6	68657	Trehalose	90
45.65	68377	Trehalose	90
45.7	68142	Trehalose	90
45.75	68003	Trehalose	90
45.8	67968	Trehalose	90
45.85	67966	Trehalose	90
45.9	67946	Trehalose	90
45.95	67748	Trehalose	90
46	67516	Trehalose	90
46.05	67164	Trehalose	90
46.1	66962	Trehalose	90
46.15	66980	Trehalose	90
46.2	66944	Trehalose	90
46.25	67007	Trehalose	90
46.3	66978	Trehalose	90
46.35	66840	Trehalose	90
46.4	66704	Trehalose	90
46.45	66632	Trehalose	90
46.5	66446	Trehalose	90
46.55	66270	Trehalose	90
46.6	66243	Trehalose	90
46.65	66224	Trehalose	90
46.7	66320	Trehalose	90
46.75	66272	Trehalose	90
46.8	66272	Trehalose	90
46.85	66245	Trehalose	90
46.9	66029	Trehalose	90
46.95	65896	Trehalose	90
47	65699	Trehalose	90
47.05	65450	Trehalose	90
47.1	65307	Trehalose	90
47.15	65210	Trehalose	90
47.2	65147	Trehalose	90
47.25	65025	Trehalose	90
47.3	64821	Trehalose	90
47.35	64650	Trehalose	90
47.4	64569	Trehalose	90
47.45	64491	Trehalose	90
47.5	64466	Trehalose	90
47.55	64537	Trehalose	90
47.6	64427	Trehalose	90
47.65	64297	Trehalose	90
47.7	64250	Trehalose	90
47.75	64247	Trehalose	90
47.8	64291	Trehalose	90
47.85	64299	Trehalose	90
47.9	64289	Trehalose	90
47.95	64219	Trehalose	90
48	64078	Trehalose	90
48.05	64028	Trehalose	90
48.1	63916	Trehalose	90
48.15	63645	Trehalose	90
48.2	63302	Trehalose	90
48.25	63055	Trehalose	90
48.3	63016	Trehalose	90
48.35	62927	Trehalose	90
48.4	62813	Trehalose	90
48.45	62843	Trehalose	90
48.5	62823	Trehalose	90
48.55	62747	Trehalose	90
48.6	62772	Trehalose	90
48.65	62600	Trehalose	90
48.7	62737	Trehalose	90
48.75	62784	Trehalose	90
48.8	62633	Trehalose	90
48.85	62448	Trehalose	90
48.9	62182	Trehalose	90
48.95	61962	Trehalose	90
49	61822	Trehalose	90
49.05	61672	Trehalose	90
49.1	61452	Trehalose	90
49.15	61328	Trehalose	90
49.2	61396	Trehalose	90
49.25	61341	Trehalose	90
49.3	61440	Trehalose	90
49.35	61468	Trehalose	90
49.4	61345	Trehalose	90
49.45	61185	Trehalose	90
49.5	60994	Trehalose	90
49.55	60801	Trehalose	90
49.6	60784	Trehalose	90
49.65	60913	Trehalose	90
49.7	61049	Trehalose	90
49.75	61148	Trehalose	90
49.8	61237	Trehalose	90
49.85	61239	Trehalose	90
49.9	61043	Trehalose	90
49.95	60751	Trehalose	90
50	60438	Trehalose	90
50.05	60076	Trehalose	90
50.1	59845	Trehalose	90
50.15	59764	Trehalose	90
50.2	59772	Trehalose	90
50.25	59829	Trehalose	90
50.3	59850	Trehalose	90
50.35	59870	Trehalose	90
50.4	59655	Trehalose	90
50.45	59442	Trehalose	90
50.5	59451	Trehalose	90
50.55	59516	Trehalose	90
50.6	59607	Trehalose	90
50.65	59659	Trehalose	90
50.7	59565	Trehalose	90
50.75	59466	Trehalose	90
50.8	59358	Trehalose	90
50.85	59143	Trehalose	90
50.9	59181	Trehalose	90
50.95	59167	Trehalose	90
51	59176	Trehalose	90
51.05	59325	Trehalose	90
51.1	59428	Trehalose	90
51.15	59351	Trehalose	90
51.2	59253	Trehalose	90
51.25	59106	Trehalose	90
51.3	58956	Trehalose	90
51.35	58909	Trehalose	90
51.4	58860	Trehalose	90
51.45	58653	Trehalose	90
51.5	58640	Trehalose	90
51.55	58562	Trehalose	90
51.6	58446	Trehalose	90
51.65	58470	Trehalose	90
51.7	58274	Trehalose	90
51.75	58246	Trehalose	90
51.8	58373	Trehalose	90
51.85	58284	Trehalose	90
51.9	58359	Trehalose	90
51.95	58441	Trehalose	90
52	58472	Trehalose	90
52.05	58418	Trehalose	90
52.1	58350	Trehalose	90
52.15	58406	Trehalose	90
52.2	58371	Trehalose	90
52.25	58349	Trehalose	90
52.3	58525	Trehalose	90
52.35	58619	Trehalose	90
52.4	58504	Trehalose	90
52.45	58166	Trehalose	90
52.5	58021	Trehalose	90
52.55	57949	Trehalose	90
52.6	57730	Trehalose	90
52.65	57659	Trehalose	90
52.7	57737	Trehalose	90
52.75	57688	Trehalose	90
52.8	57656	Trehalose	90
52.85	57560	Trehalose	90
52.9	57550	Trehalose	90
52.95	57554	Trehalose	90
53	57584	Trehalose	90
53.05	57718	Trehalose	90
53.1	57710	Trehalose	90
53.15	57703	Trehalose	90
53.2	57628	Trehalose	90
53.25	57569	Trehalose	90
53.3	57599	Trehalose	90
53.35	57654	Trehalose	90
53.4	57666	Trehalose	90
53.45	57611	Trehalose	90
53.5	57446	Trehalose	90
53.55	57233	Trehalose	90
53.6	57188	Trehalose	90
53.65	57181	Trehalose	90
53.7	57207	Trehalose	90
53.75	57160	Trehalose	90
53.8	57058	Trehalose	90
53.85	56920	Trehalose	90
53.9	56794	Trehalose	90
53.95	56834	Trehalose	90
54	56963	Trehalose	90
54.05	56988	Trehalose	90
54.1	56919	Trehalose	90
54.15	57034	Trehalose	90
54.2	57128	Trehalose	90
54.25	57020	Trehalose	90
54.3	56863	Trehalose	90
54.35	56803	Trehalose	90
54.4	56599	Trehalose	90
54.45	56565	Trehalose	90
54.5	56430	Trehalose	90
54.55	56313	Trehalose	90
54.6	56200	Trehalose	90
54.65	56332	Trehalose	90
54.7	56331	Trehalose	90
54.75	56290	Trehalose	90
54.8	56290	Trehalose	90
54.85	56199	Trehalose	90
