## Supplementary material for "Water content, transition temperature and fragility influence protection and anhydrobiotic capacity": File S6: 18.xlsx

### Sheet: Sheet1
2theta	intensity	Sugar	Sample
4	63492	Trehalose	87.5
4.05	65782	Trehalose	87.5
4.1	67273	Trehalose	87.5
4.15	68964	Trehalose	87.5
4.2	70532	Trehalose	87.5
4.25	72792	Trehalose	87.5
4.3	74440	Trehalose	87.5
4.35	76246	Trehalose	87.5
4.4	77415	Trehalose	87.5
4.45	79232	Trehalose	87.5
4.5	80807	Trehalose	87.5
4.55	82962	Trehalose	87.5
4.6	85122	Trehalose	87.5
4.65	87131	Trehalose	87.5
4.7	88892	Trehalose	87.5
4.75	90973	Trehalose	87.5
4.8	93018	Trehalose	87.5
4.85	95137	Trehalose	87.5
4.9	97328	Trehalose	87.5
4.95	98966	Trehalose	87.5
5	100882	Trehalose	87.5
5.05	103182	Trehalose	87.5
5.1	105530	Trehalose	87.5
5.15	108295	Trehalose	87.5
5.2	111315	Trehalose	87.5
5.25	113943	Trehalose	87.5
5.3	117196	Trehalose	87.5
5.35	119460	Trehalose	87.5
5.4	122135	Trehalose	87.5
5.45	124481	Trehalose	87.5
5.5	127511	Trehalose	87.5
5.55	130278	Trehalose	87.5
5.6	133351	Trehalose	87.5
5.65	136150	Trehalose	87.5
5.7	139320	Trehalose	87.5
5.75	141827	Trehalose	87.5
5.8	144740	Trehalose	87.5
5.85	146958	Trehalose	87.5
5.9	149520	Trehalose	87.5
5.95	152193	Trehalose	87.5
6	154952	Trehalose	87.5
6.05	158200	Trehalose	87.5
6.1	161038	Trehalose	87.5
6.15	164192	Trehalose	87.5
6.2	167093	Trehalose	87.5
6.25	170115	Trehalose	87.5
6.3	172816	Trehalose	87.5
6.35	176240	Trehalose	87.5
6.4	178653	Trehalose	87.5
6.45	181950	Trehalose	87.5
6.5	185099	Trehalose	87.5
6.55	188229	Trehalose	87.5
6.6	191693	Trehalose	87.5
6.65	195272	Trehalose	87.5
6.7	199084	Trehalose	87.5
6.75	203084	Trehalose	87.5
6.8	207251	Trehalose	87.5
6.85	211134	Trehalose	87.5
6.9	214273	Trehalose	87.5
6.95	217185	Trehalose	87.5
7	220076	Trehalose	87.5
7.05	223065	Trehalose	87.5
7.1	226902	Trehalose	87.5
7.15	230942	Trehalose	87.5
7.2	234717	Trehalose	87.5
7.25	238804	Trehalose	87.5
7.3	242614	Trehalose	87.5
7.35	245865	Trehalose	87.5
7.4	249402	Trehalose	87.5
7.45	252830	Trehalose	87.5
7.5	255965	Trehalose	87.5
7.55	258870	Trehalose	87.5
7.6	262222	Trehalose	87.5
7.65	265901	Trehalose	87.5
7.7	269325	Trehalose	87.5
7.75	272985	Trehalose	87.5
7.8	276263	Trehalose	87.5
7.85	279471	Trehalose	87.5
7.9	282612	Trehalose	87.5
7.95	286345	Trehalose	87.5
8	290099	Trehalose	87.5
8.05	294048	Trehalose	87.5
8.1	297662	Trehalose	87.5
8.15	301113	Trehalose	87.5
8.2	304611	Trehalose	87.5
8.25	308263	Trehalose	87.5
8.3	311738	Trehalose	87.5
8.35	315240	Trehalose	87.5
8.4	318771	Trehalose	87.5
8.45	322688	Trehalose	87.5
8.5	326387	Trehalose	87.5
8.55	329741	Trehalose	87.5
8.6	333199	Trehalose	87.5
8.65	335775	Trehalose	87.5
8.7	338446	Trehalose	87.5
8.75	341641	Trehalose	87.5
8.8	345247	Trehalose	87.5
8.85	348484	Trehalose	87.5
8.9	352227	Trehalose	87.5
8.95	355323	Trehalose	87.5
9	358626	Trehalose	87.5
9.05	361494	Trehalose	87.5
9.1	364814	Trehalose	87.5
9.15	368253	Trehalose	87.5
9.2	371627	Trehalose	87.5
9.25	375373	Trehalose	87.5
9.3	378410	Trehalose	87.5
9.35	381501	Trehalose	87.5
9.4	384154	Trehalose	87.5
9.45	387149	Trehalose	87.5
9.5	389495	Trehalose	87.5
9.55	392407	Trehalose	87.5
9.6	393772	Trehalose	87.5
9.65	395376	Trehalose	87.5
9.7	396782	Trehalose	87.5
9.75	397408	Trehalose	87.5
9.8	398234	Trehalose	87.5
9.85	399224	Trehalose	87.5
9.9	400338	Trehalose	87.5
9.95	400943	Trehalose	87.5
10	402070	Trehalose	87.5
10.05	402999	Trehalose	87.5
10.1	403900	Trehalose	87.5
10.15	403913	Trehalose	87.5
10.2	403277	Trehalose	87.5
10.25	402420	Trehalose	87.5
10.3	401932	Trehalose	87.5
10.35	400998	Trehalose	87.5
10.4	400147	Trehalose	87.5
10.45	399601	Trehalose	87.5
10.5	398699	Trehalose	87.5
10.55	397496	Trehalose	87.5
10.6	395728	Trehalose	87.5
10.65	394133	Trehalose	87.5
10.7	392100	Trehalose	87.5
10.75	390454	Trehalose	87.5
10.8	388981	Trehalose	87.5
10.85	387238	Trehalose	87.5
10.9	385347	Trehalose	87.5
10.95	383547	Trehalose	87.5
11	381534	Trehalose	87.5
11.05	379519	Trehalose	87.5
11.1	377427	Trehalose	87.5
11.15	375756	Trehalose	87.5
11.2	373708	Trehalose	87.5
11.25	371866	Trehalose	87.5
11.3	370080	Trehalose	87.5
11.35	368397	Trehalose	87.5
11.4	366365	Trehalose	87.5
11.45	364087	Trehalose	87.5
11.5	361842	Trehalose	87.5
11.55	359619	Trehalose	87.5
11.6	357447	Trehalose	87.5
11.65	355236	Trehalose	87.5
11.7	353447	Trehalose	87.5
11.75	351811	Trehalose	87.5
11.8	350091	Trehalose	87.5
11.85	348198	Trehalose	87.5
11.9	346046	Trehalose	87.5
11.95	343412	Trehalose	87.5
12	341051	Trehalose	87.5
12.05	338475	Trehalose	87.5
12.1	336112	Trehalose	87.5
12.15	334041	Trehalose	87.5
12.2	331905	Trehalose	87.5
12.25	329952	Trehalose	87.5
12.3	328080	Trehalose	87.5
12.35	325848	Trehalose	87.5
12.4	323523	Trehalose	87.5
12.45	321479	Trehalose	87.5
12.5	319011	Trehalose	87.5
12.55	316750	Trehalose	87.5
12.6	314647	Trehalose	87.5
12.65	312625	Trehalose	87.5
12.7	310855	Trehalose	87.5
12.75	309026	Trehalose	87.5
12.8	307452	Trehalose	87.5
12.85	305699	Trehalose	87.5
12.9	303816	Trehalose	87.5
12.95	302164	Trehalose	87.5
13	300502	Trehalose	87.5
13.05	298592	Trehalose	87.5
13.1	296697	Trehalose	87.5
13.15	294846	Trehalose	87.5
13.2	293100	Trehalose	87.5
13.25	291716	Trehalose	87.5
13.3	290117	Trehalose	87.5
13.35	288928	Trehalose	87.5
13.4	287186	Trehalose	87.5
13.45	285541	Trehalose	87.5
13.5	284061	Trehalose	87.5
13.55	282979	Trehalose	87.5
13.6	281715	Trehalose	87.5
13.65	280603	Trehalose	87.5
13.7	279244	Trehalose	87.5
13.75	277962	Trehalose	87.5
13.8	276641	Trehalose	87.5
13.85	274829	Trehalose	87.5
13.9	272935	Trehalose	87.5
13.95	270997	Trehalose	87.5
14	269671	Trehalose	87.5
14.05	268709	Trehalose	87.5
14.1	268105	Trehalose	87.5
14.15	267287	Trehalose	87.5
14.2	266102	Trehalose	87.5
14.25	265039	Trehalose	87.5
14.3	263985	Trehalose	87.5
14.35	263417	Trehalose	87.5
14.4	262858	Trehalose	87.5
14.45	262191	Trehalose	87.5
14.5	261571	Trehalose	87.5
14.55	260938	Trehalose	87.5
14.6	260307	Trehalose	87.5
14.65	259562	Trehalose	87.5
14.7	258920	Trehalose	87.5
14.75	258180	Trehalose	87.5
14.8	257247	Trehalose	87.5
14.85	256527	Trehalose	87.5
14.9	255933	Trehalose	87.5
14.95	255156	Trehalose	87.5
15	254706	Trehalose	87.5
15.05	254155	Trehalose	87.5
15.1	253717	Trehalose	87.5
15.15	253110	Trehalose	87.5
15.2	252502	Trehalose	87.5
15.25	251932	Trehalose	87.5
15.3	251251	Trehalose	87.5
15.35	250559	Trehalose	87.5
15.4	250045	Trehalose	87.5
15.45	249440	Trehalose	87.5
15.5	248900	Trehalose	87.5
15.55	248548	Trehalose	87.5
15.6	248034	Trehalose	87.5
15.65	247521	Trehalose	87.5
15.7	246969	Trehalose	87.5
15.75	246475	Trehalose	87.5
15.8	245754	Trehalose	87.5
15.85	245112	Trehalose	87.5
15.9	244415	Trehalose	87.5
15.95	243531	Trehalose	87.5
16	242747	Trehalose	87.5
16.05	242175	Trehalose	87.5
16.1	241398	Trehalose	87.5
16.15	240771	Trehalose	87.5
16.2	240210	Trehalose	87.5
16.25	239567	Trehalose	87.5
16.3	238883	Trehalose	87.5
16.35	238272	Trehalose	87.5
16.4	237585	Trehalose	87.5
16.45	236954	Trehalose	87.5
16.5	236302	Trehalose	87.5
16.55	235697	Trehalose	87.5
16.6	235330	Trehalose	87.5
16.65	234686	Trehalose	87.5
16.7	233712	Trehalose	87.5
16.75	232820	Trehalose	87.5
16.8	232368	Trehalose	87.5
16.85	232012	Trehalose	87.5
16.9	231555	Trehalose	87.5
16.95	231056	Trehalose	87.5
17	230131	Trehalose	87.5
17.05	229238	Trehalose	87.5
17.1	228597	Trehalose	87.5
17.15	227957	Trehalose	87.5
17.2	227379	Trehalose	87.5
17.25	226829	Trehalose	87.5
17.3	226280	Trehalose	87.5
17.35	225747	Trehalose	87.5
17.4	225199	Trehalose	87.5
17.45	224523	Trehalose	87.5
17.5	223625	Trehalose	87.5
17.55	222808	Trehalose	87.5
17.6	222089	Trehalose	87.5
17.65	221338	Trehalose	87.5
17.7	220809	Trehalose	87.5
17.75	220059	Trehalose	87.5
17.8	219386	Trehalose	87.5
17.85	218755	Trehalose	87.5
17.9	218045	Trehalose	87.5
17.95	217152	Trehalose	87.5
18	216399	Trehalose	87.5
18.05	215927	Trehalose	87.5
18.1	215295	Trehalose	87.5
18.15	214724	Trehalose	87.5
18.2	213927	Trehalose	87.5
18.25	213081	Trehalose	87.5
18.3	212373	Trehalose	87.5
18.35	211619	Trehalose	87.5
18.4	210951	Trehalose	87.5
18.45	210504	Trehalose	87.5
18.5	209920	Trehalose	87.5
18.55	209264	Trehalose	87.5
18.6	208500	Trehalose	87.5
18.65	207654	Trehalose	87.5
18.7	207000	Trehalose	87.5
18.75	206183	Trehalose	87.5
18.8	205376	Trehalose	87.5
18.85	204565	Trehalose	87.5
18.9	203874	Trehalose	87.5
18.95	203360	Trehalose	87.5
19	202590	Trehalose	87.5
19.05	201642	Trehalose	87.5
19.1	200712	Trehalose	87.5
19.15	199980	Trehalose	87.5
19.2	199232	Trehalose	87.5
19.25	198628	Trehalose	87.5
19.3	198037	Trehalose	87.5
19.35	197336	Trehalose	87.5
19.4	196661	Trehalose	87.5
19.45	195910	Trehalose	87.5
19.5	195194	Trehalose	87.5
19.55	194455	Trehalose	87.5
19.6	193712	Trehalose	87.5
19.65	192960	Trehalose	87.5
19.7	192315	Trehalose	87.5
19.75	191605	Trehalose	87.5
19.8	190889	Trehalose	87.5
19.85	190282	Trehalose	87.5
19.9	189563	Trehalose	87.5
19.95	189008	Trehalose	87.5
20	188324	Trehalose	87.5
20.05	187534	Trehalose	87.5
20.1	186590	Trehalose	87.5
20.15	185588	Trehalose	87.5
20.2	184601	Trehalose	87.5
20.25	183878	Trehalose	87.5
20.3	183030	Trehalose	87.5
20.35	182307	Trehalose	87.5
20.4	181706	Trehalose	87.5
20.45	180945	Trehalose	87.5
20.5	180261	Trehalose	87.5
20.55	179686	Trehalose	87.5
20.6	179168	Trehalose	87.5
20.65	178387	Trehalose	87.5
20.7	177631	Trehalose	87.5
20.75	176876	Trehalose	87.5
20.8	176202	Trehalose	87.5
20.85	175443	Trehalose	87.5
20.9	174613	Trehalose	87.5
20.95	174015	Trehalose	87.5
21	173246	Trehalose	87.5
21.05	172467	Trehalose	87.5
21.1	171776	Trehalose	87.5
21.15	171035	Trehalose	87.5
21.2	170332	Trehalose	87.5
21.25	169698	Trehalose	87.5
21.3	168888	Trehalose	87.5
21.35	168166	Trehalose	87.5
21.4	167487	Trehalose	87.5
21.45	166647	Trehalose	87.5
21.5	165965	Trehalose	87.5
21.55	165345	Trehalose	87.5
21.6	164708	Trehalose	87.5
21.65	164003	Trehalose	87.5
21.7	163324	Trehalose	87.5
21.75	162629	Trehalose	87.5
21.8	161977	Trehalose	87.5
21.85	161390	Trehalose	87.5
21.9	160694	Trehalose	87.5
21.95	160007	Trehalose	87.5
22	159330	Trehalose	87.5
22.05	158735	Trehalose	87.5
22.1	158069	Trehalose	87.5
22.15	157208	Trehalose	87.5
22.2	156488	Trehalose	87.5
22.25	155810	Trehalose	87.5
22.3	155163	Trehalose	87.5
22.35	154597	Trehalose	87.5
22.4	154017	Trehalose	87.5
22.45	153335	Trehalose	87.5
22.5	152590	Trehalose	87.5
22.55	151836	Trehalose	87.5
22.6	151156	Trehalose	87.5
22.65	150479	Trehalose	87.5
22.7	149811	Trehalose	87.5
22.75	149241	Trehalose	87.5
22.8	148680	Trehalose	87.5
22.85	148011	Trehalose	87.5
22.9	147387	Trehalose	87.5
22.95	146809	Trehalose	87.5
23	146200	Trehalose	87.5
23.05	145569	Trehalose	87.5
23.1	144897	Trehalose	87.5
23.15	144209	Trehalose	87.5
23.2	143593	Trehalose	87.5
23.25	143014	Trehalose	87.5
23.3	142475	Trehalose	87.5
23.35	142026	Trehalose	87.5
23.4	141545	Trehalose	87.5
23.45	140975	Trehalose	87.5
23.5	140314	Trehalose	87.5
23.55	139746	Trehalose	87.5
23.6	139000	Trehalose	87.5
23.65	138453	Trehalose	87.5
23.7	137939	Trehalose	87.5
23.75	137367	Trehalose	87.5
23.8	136895	Trehalose	87.5
23.85	136459	Trehalose	87.5
23.9	135993	Trehalose	87.5
23.95	135554	Trehalose	87.5
24	135018	Trehalose	87.5
24.05	134418	Trehalose	87.5
24.1	133987	Trehalose	87.5
24.15	133590	Trehalose	87.5
24.2	133112	Trehalose	87.5
24.25	132609	Trehalose	87.5
24.3	132128	Trehalose	87.5
24.35	131570	Trehalose	87.5
24.4	131153	Trehalose	87.5
24.45	130656	Trehalose	87.5
24.5	130154	Trehalose	87.5
24.55	129656	Trehalose	87.5
24.6	129195	Trehalose	87.5
24.65	128808	Trehalose	87.5
24.7	128410	Trehalose	87.5
24.75	127953	Trehalose	87.5
24.8	127620	Trehalose	87.5
24.85	127336	Trehalose	87.5
24.9	127159	Trehalose	87.5
24.95	126818	Trehalose	87.5
25	126555	Trehalose	87.5
25.05	126264	Trehalose	87.5
25.1	125944	Trehalose	87.5
25.15	125758	Trehalose	87.5
25.2	125498	Trehalose	87.5
25.25	125095	Trehalose	87.5
25.3	124810	Trehalose	87.5
25.35	124422	Trehalose	87.5
25.4	124086	Trehalose	87.5
25.45	123776	Trehalose	87.5
25.5	123418	Trehalose	87.5
25.55	123087	Trehalose	87.5
25.6	122833	Trehalose	87.5
25.65	122540	Trehalose	87.5
25.7	122247	Trehalose	87.5
25.75	122048	Trehalose	87.5
25.8	121761	Trehalose	87.5
25.85	121404	Trehalose	87.5
25.9	121146	Trehalose	87.5
25.95	120929	Trehalose	87.5
26	120666	Trehalose	87.5
26.05	120520	Trehalose	87.5
26.1	120274	Trehalose	87.5
26.15	120078	Trehalose	87.5
26.2	119790	Trehalose	87.5
26.25	119476	Trehalose	87.5
26.3	119237	Trehalose	87.5
26.35	119000	Trehalose	87.5
26.4	118746	Trehalose	87.5
26.45	118488	Trehalose	87.5
26.5	118198	Trehalose	87.5
26.55	117889	Trehalose	87.5
26.6	117510	Trehalose	87.5
26.65	117285	Trehalose	87.5
26.7	117022	Trehalose	87.5
26.75	116800	Trehalose	87.5
26.8	116708	Trehalose	87.5
26.85	116608	Trehalose	87.5
26.9	116542	Trehalose	87.5
26.95	116507	Trehalose	87.5
27	116433	Trehalose	87.5
27.05	116265	Trehalose	87.5
27.1	116051	Trehalose	87.5
27.15	115875	Trehalose	87.5
27.2	115741	Trehalose	87.5
27.25	115507	Trehalose	87.5
27.3	115270	Trehalose	87.5
27.35	115123	Trehalose	87.5
27.4	114975	Trehalose	87.5
27.45	114799	Trehalose	87.5
27.5	114628	Trehalose	87.5
27.55	114482	Trehalose	87.5
27.6	114389	Trehalose	87.5
27.65	114354	Trehalose	87.5
27.7	114273	Trehalose	87.5
27.75	114117	Trehalose	87.5
27.8	113830	Trehalose	87.5
27.85	113539	Trehalose	87.5
27.9	113270	Trehalose	87.5
27.95	113118	Trehalose	87.5
28	112990	Trehalose	87.5
28.05	112924	Trehalose	87.5
28.1	112910	Trehalose	87.5
28.15	112858	Trehalose	87.5
28.2	112684	Trehalose	87.5
28.25	112515	Trehalose	87.5
28.3	112418	Trehalose	87.5
28.35	112242	Trehalose	87.5
28.4	112054	Trehalose	87.5
28.45	111925	Trehalose	87.5
28.5	111903	Trehalose	87.5
28.55	111873	Trehalose	87.5
28.6	111814	Trehalose	87.5
28.65	111660	Trehalose	87.5
28.7	111427	Trehalose	87.5
28.75	111319	Trehalose	87.5
28.8	111280	Trehalose	87.5
28.85	111221	Trehalose	87.5
28.9	111184	Trehalose	87.5
28.95	111237	Trehalose	87.5
29	111217	Trehalose	87.5
29.05	111160	Trehalose	87.5
29.1	111073	Trehalose	87.5
29.15	111039	Trehalose	87.5
29.2	111001	Trehalose	87.5
29.25	110966	Trehalose	87.5
29.3	110957	Trehalose	87.5
29.35	110893	Trehalose	87.5
29.4	110878	Trehalose	87.5
29.45	110817	Trehalose	87.5
29.5	110642	Trehalose	87.5
29.55	110596	Trehalose	87.5
29.6	110518	Trehalose	87.5
29.65	110373	Trehalose	87.5
29.7	110300	Trehalose	87.5
29.75	110246	Trehalose	87.5
29.8	110201	Trehalose	87.5
29.85	110200	Trehalose	87.5
29.9	110163	Trehalose	87.5
29.95	110106	Trehalose	87.5
30	110099	Trehalose	87.5
30.05	110149	Trehalose	87.5
30.1	110120	Trehalose	87.5
30.15	110050	Trehalose	87.5
30.2	110029	Trehalose	87.5
30.25	109949	Trehalose	87.5
30.3	109856	Trehalose	87.5
30.35	109798	Trehalose	87.5
30.4	109817	Trehalose	87.5
30.45	109807	Trehalose	87.5
30.5	109848	Trehalose	87.5
30.55	109936	Trehalose	87.5
30.6	109967	Trehalose	87.5
30.65	109975	Trehalose	87.5
30.7	109893	Trehalose	87.5
30.75	109828	Trehalose	87.5
30.8	109734	Trehalose	87.5
30.85	109672	Trehalose	87.5
30.9	109753	Trehalose	87.5
30.95	109731	Trehalose	87.5
31	109685	Trehalose	87.5
31.05	109567	Trehalose	87.5
31.1	109483	Trehalose	87.5
31.15	109434	Trehalose	87.5
31.2	109405	Trehalose	87.5
31.25	109434	Trehalose	87.5
31.3	109388	Trehalose	87.5
31.35	109448	Trehalose	87.5
31.4	109482	Trehalose	87.5
31.45	109489	Trehalose	87.5
31.5	109423	Trehalose	87.5
31.55	109323	Trehalose	87.5
31.6	109286	Trehalose	87.5
31.65	109303	Trehalose	87.5
31.7	109319	Trehalose	87.5
31.75	109305	Trehalose	87.5
31.8	109152	Trehalose	87.5
31.85	109045	Trehalose	87.5
31.9	108952	Trehalose	87.5
31.95	108962	Trehalose	87.5
32	108942	Trehalose	87.5
32.05	108851	Trehalose	87.5
32.1	108748	Trehalose	87.5
32.15	108588	Trehalose	87.5
32.2	108599	Trehalose	87.5
32.25	108554	Trehalose	87.5
32.3	108367	Trehalose	87.5
32.35	108363	Trehalose	87.5
32.4	108365	Trehalose	87.5
32.45	108458	Trehalose	87.5
32.5	108552	Trehalose	87.5
32.55	108468	Trehalose	87.5
32.6	108242	Trehalose	87.5
32.65	108054	Trehalose	87.5
32.7	107992	Trehalose	87.5
32.75	107889	Trehalose	87.5
32.8	107730	Trehalose	87.5
32.85	107677	Trehalose	87.5
32.9	107619	Trehalose	87.5
32.95	107611	Trehalose	87.5
33	107612	Trehalose	87.5
33.05	107577	Trehalose	87.5
33.1	107613	Trehalose	87.5
33.15	107619	Trehalose	87.5
33.2	107605	Trehalose	87.5
33.25	107520	Trehalose	87.5
33.3	107394	Trehalose	87.5
33.35	107276	Trehalose	87.5
33.4	107138	Trehalose	87.5
33.45	107062	Trehalose	87.5
33.5	106860	Trehalose	87.5
33.55	106654	Trehalose	87.5
33.6	106484	Trehalose	87.5
33.65	106448	Trehalose	87.5
33.7	106411	Trehalose	87.5
33.75	106428	Trehalose	87.5
33.8	106433	Trehalose	87.5
33.85	106335	Trehalose	87.5
33.9	106178	Trehalose	87.5
33.95	106065	Trehalose	87.5
34	105874	Trehalose	87.5
34.05	105758	Trehalose	87.5
34.1	105639	Trehalose	87.5
34.15	105447	Trehalose	87.5
34.2	105383	Trehalose	87.5
34.25	105314	Trehalose	87.5
34.3	105191	Trehalose	87.5
34.35	105067	Trehalose	87.5
34.4	104925	Trehalose	87.5
34.45	104773	Trehalose	87.5
34.5	104630	Trehalose	87.5
34.55	104419	Trehalose	87.5
34.6	104176	Trehalose	87.5
34.65	103927	Trehalose	87.5
34.7	103777	Trehalose	87.5
34.75	103658	Trehalose	87.5
34.8	103689	Trehalose	87.5
34.85	103625	Trehalose	87.5
34.9	103559	Trehalose	87.5
34.95	103387	Trehalose	87.5
35	103132	Trehalose	87.5
35.05	102867	Trehalose	87.5
35.1	102547	Trehalose	87.5
35.15	102279	Trehalose	87.5
35.2	102244	Trehalose	87.5
35.25	102240	Trehalose	87.5
35.3	102173	Trehalose	87.5
35.35	102097	Trehalose	87.5
35.4	101967	Trehalose	87.5
35.45	101718	Trehalose	87.5
35.5	101612	Trehalose	87.5
35.55	101554	Trehalose	87.5
35.6	101448	Trehalose	87.5
35.65	101328	Trehalose	87.5
35.7	101247	Trehalose	87.5
35.75	100937	Trehalose	87.5
35.8	100508	Trehalose	87.5
35.85	100332	Trehalose	87.5
35.9	100176	Trehalose	87.5
35.95	99946	Trehalose	87.5
36	99673	Trehalose	87.5
36.05	99391	Trehalose	87.5
36.1	99154	Trehalose	87.5
36.15	99014	Trehalose	87.5
36.2	98975	Trehalose	87.5
36.25	99013	Trehalose	87.5
36.3	98981	Trehalose	87.5
36.35	98792	Trehalose	87.5
36.4	98533	Trehalose	87.5
36.45	98307	Trehalose	87.5
36.5	98088	Trehalose	87.5
36.55	97919	Trehalose	87.5
36.6	97794	Trehalose	87.5
36.65	97570	Trehalose	87.5
36.7	97412	Trehalose	87.5
36.75	97355	Trehalose	87.5
36.8	97153	Trehalose	87.5
36.85	96940	Trehalose	87.5
36.9	96793	Trehalose	87.5
36.95	96540	Trehalose	87.5
37	96253	Trehalose	87.5
37.05	95943	Trehalose	87.5
37.1	95765	Trehalose	87.5
37.15	95562	Trehalose	87.5
37.2	95273	Trehalose	87.5
37.25	95159	Trehalose	87.5
37.3	94935	Trehalose	87.5
37.35	94705	Trehalose	87.5
37.4	94462	Trehalose	87.5
37.45	94192	Trehalose	87.5
37.5	94103	Trehalose	87.5
37.55	93952	Trehalose	87.5
37.6	93855	Trehalose	87.5
37.65	93758	Trehalose	87.5
37.7	93484	Trehalose	87.5
37.75	93263	Trehalose	87.5
37.8	92913	Trehalose	87.5
37.85	92608	Trehalose	87.5
37.9	92404	Trehalose	87.5
37.95	92260	Trehalose	87.5
38	92051	Trehalose	87.5
38.05	91866	Trehalose	87.5
38.1	91693	Trehalose	87.5
38.15	91438	Trehalose	87.5
38.2	91197	Trehalose	87.5
38.25	90969	Trehalose	87.5
38.3	90764	Trehalose	87.5
38.35	90550	Trehalose	87.5
38.4	90342	Trehalose	87.5
38.45	90163	Trehalose	87.5
38.5	90069	Trehalose	87.5
38.55	89870	Trehalose	87.5
38.6	89772	Trehalose	87.5
38.65	89635	Trehalose	87.5
38.7	89461	Trehalose	87.5
38.75	89273	Trehalose	87.5
38.8	89103	Trehalose	87.5
38.85	88949	Trehalose	87.5
38.9	88806	Trehalose	87.5
38.95	88587	Trehalose	87.5
39	88341	Trehalose	87.5
39.05	88151	Trehalose	87.5
39.1	87817	Trehalose	87.5
39.15	87506	Trehalose	87.5
39.2	87199	Trehalose	87.5
39.25	86926	Trehalose	87.5
39.3	86703	Trehalose	87.5
39.35	86588	Trehalose	87.5
39.4	86610	Trehalose	87.5
39.45	86537	Trehalose	87.5
39.5	86362	Trehalose	87.5
39.55	86193	Trehalose	87.5
39.6	85933	Trehalose	87.5
39.65	85673	Trehalose	87.5
39.7	85437	Trehalose	87.5
39.75	85293	Trehalose	87.5
39.8	85118	Trehalose	87.5
39.85	84924	Trehalose	87.5
39.9	84665	Trehalose	87.5
39.95	84390	Trehalose	87.5
40	84226	Trehalose	87.5
40.05	84115	Trehalose	87.5
40.1	83926	Trehalose	87.5
40.15	83666	Trehalose	87.5
40.2	83409	Trehalose	87.5
40.25	83268	Trehalose	87.5
40.3	83132	Trehalose	87.5
40.35	82939	Trehalose	87.5
40.4	82725	Trehalose	87.5
40.45	82403	Trehalose	87.5
40.5	82149	Trehalose	87.5
40.55	81969	Trehalose	87.5
40.6	81875	Trehalose	87.5
40.65	81795	Trehalose	87.5
40.7	81658	Trehalose	87.5
40.75	81477	Trehalose	87.5
40.8	81369	Trehalose	87.5
40.85	81158	Trehalose	87.5
40.9	80926	Trehalose	87.5
40.95	80726	Trehalose	87.5
41	80454	Trehalose	87.5
41.05	80192	Trehalose	87.5
41.1	80043	Trehalose	87.5
41.15	79805	Trehalose	87.5
41.2	79557	Trehalose	87.5
41.25	79419	Trehalose	87.5
41.3	79379	Trehalose	87.5
41.35	79269	Trehalose	87.5
41.4	79023	Trehalose	87.5
41.45	78831	Trehalose	87.5
41.5	78682	Trehalose	87.5
41.55	78599	Trehalose	87.5
41.6	78502	Trehalose	87.5
41.65	78355	Trehalose	87.5
41.7	78218	Trehalose	87.5
41.75	78085	Trehalose	87.5
41.8	78001	Trehalose	87.5
41.85	77881	Trehalose	87.5
41.9	77701	Trehalose	87.5
41.95	77437	Trehalose	87.5
42	77119	Trehalose	87.5
42.05	76923	Trehalose	87.5
42.1	76744	Trehalose	87.5
42.15	76689	Trehalose	87.5
42.2	76603	Trehalose	87.5
42.25	76446	Trehalose	87.5
42.3	76315	Trehalose	87.5
42.35	76264	Trehalose	87.5
42.4	76179	Trehalose	87.5
42.45	76151	Trehalose	87.5
42.5	76035	Trehalose	87.5
42.55	75842	Trehalose	87.5
42.6	75742	Trehalose	87.5
42.65	75690	Trehalose	87.5
42.7	75665	Trehalose	87.5
42.75	75471	Trehalose	87.5
42.8	75287	Trehalose	87.5
42.85	75115	Trehalose	87.5
42.9	75039	Trehalose	87.5
42.95	74885	Trehalose	87.5
43	74744	Trehalose	87.5
43.05	74638	Trehalose	87.5
43.1	74353	Trehalose	87.5
43.15	74167	Trehalose	87.5
43.2	73817	Trehalose	87.5
43.25	73485	Trehalose	87.5
43.3	73284	Trehalose	87.5
43.35	73253	Trehalose	87.5
43.4	73209	Trehalose	87.5
43.45	73191	Trehalose	87.5
43.5	73132	Trehalose	87.5
43.55	72938	Trehalose	87.5
43.6	72815	Trehalose	87.5
43.65	72680	Trehalose	87.5
43.7	72624	Trehalose	87.5
43.75	72599	Trehalose	87.5
43.8	72414	Trehalose	87.5
43.85	72197	Trehalose	87.5
43.9	71909	Trehalose	87.5
43.95	71746	Trehalose	87.5
44	71659	Trehalose	87.5
44.05	71522	Trehalose	87.5
44.1	71388	Trehalose	87.5
44.15	71323	Trehalose	87.5
44.2	71137	Trehalose	87.5
44.25	71050	Trehalose	87.5
44.3	70925	Trehalose	87.5
44.35	70759	Trehalose	87.5
44.4	70597	Trehalose	87.5
44.45	70468	Trehalose	87.5
44.5	70490	Trehalose	87.5
44.55	70560	Trehalose	87.5
44.6	70524	Trehalose	87.5
44.65	70374	Trehalose	87.5
44.7	70220	Trehalose	87.5
44.75	70138	Trehalose	87.5
44.8	70147	Trehalose	87.5
44.85	70032	Trehalose	87.5
44.9	69973	Trehalose	87.5
44.95	70003	Trehalose	87.5
45	69773	Trehalose	87.5
45.05	69504	Trehalose	87.5
45.1	69336	Trehalose	87.5
45.15	69091	Trehalose	87.5
45.2	68922	Trehalose	87.5
45.25	68886	Trehalose	87.5
45.3	68794	Trehalose	87.5
45.35	68718	Trehalose	87.5
45.4	68525	Trehalose	87.5
45.45	68324	Trehalose	87.5
45.5	68316	Trehalose	87.5
45.55	68303	Trehalose	87.5
45.6	68244	Trehalose	87.5
45.65	68093	Trehalose	87.5
45.7	67890	Trehalose	87.5
45.75	67747	Trehalose	87.5
45.8	67629	Trehalose	87.5
45.85	67519	Trehalose	87.5
45.9	67550	Trehalose	87.5
45.95	67496	Trehalose	87.5
46	67303	Trehalose	87.5
46.05	67122	Trehalose	87.5
46.1	67058	Trehalose	87.5
46.15	67010	Trehalose	87.5
46.2	66798	Trehalose	87.5
46.25	66604	Trehalose	87.5
46.3	66380	Trehalose	87.5
46.35	66332	Trehalose	87.5
46.4	66296	Trehalose	87.5
46.45	66211	Trehalose	87.5
46.5	66246	Trehalose	87.5
46.55	66194	Trehalose	87.5
46.6	66143	Trehalose	87.5
46.65	66061	Trehalose	87.5
46.7	65994	Trehalose	87.5
46.75	65795	Trehalose	87.5
46.8	65605	Trehalose	87.5
46.85	65496	Trehalose	87.5
46.9	65420	Trehalose	87.5
46.95	65286	Trehalose	87.5
47	65188	Trehalose	87.5
47.05	65037	Trehalose	87.5
47.1	65050	Trehalose	87.5
47.15	65137	Trehalose	87.5
47.2	65161	Trehalose	87.5
47.25	65153	Trehalose	87.5
47.3	65085	Trehalose	87.5
47.35	64869	Trehalose	87.5
47.4	64661	Trehalose	87.5
47.45	64628	Trehalose	87.5
47.5	64385	Trehalose	87.5
47.55	64232	Trehalose	87.5
47.6	64238	Trehalose	87.5
47.65	64106	Trehalose	87.5
47.7	64038	Trehalose	87.5
47.75	64062	Trehalose	87.5
47.8	64045	Trehalose	87.5
47.85	63950	Trehalose	87.5
47.9	63947	Trehalose	87.5
47.95	63922	Trehalose	87.5
48	63891	Trehalose	87.5
48.05	63814	Trehalose	87.5
48.1	63741	Trehalose	87.5
48.15	63577	Trehalose	87.5
48.2	63512	Trehalose	87.5
48.25	63436	Trehalose	87.5
48.3	63181	Trehalose	87.5
48.35	62944	Trehalose	87.5
48.4	62692	Trehalose	87.5
48.45	62649	Trehalose	87.5
48.5	62725	Trehalose	87.5
48.55	62637	Trehalose	87.5
48.6	62631	Trehalose	87.5
48.65	62687	Trehalose	87.5
48.7	62538	Trehalose	87.5
48.75	62304	Trehalose	87.5
48.8	62042	Trehalose	87.5
48.85	61860	Trehalose	87.5
48.9	61765	Trehalose	87.5
48.95	61748	Trehalose	87.5
49	61755	Trehalose	87.5
49.05	61825	Trehalose	87.5
49.1	61790	Trehalose	87.5
49.15	61616	Trehalose	87.5
49.2	61505	Trehalose	87.5
49.25	61481	Trehalose	87.5
49.3	61294	Trehalose	87.5
49.35	61133	Trehalose	87.5
49.4	61057	Trehalose	87.5
49.45	61075	Trehalose	87.5
49.5	61092	Trehalose	87.5
49.55	61174	Trehalose	87.5
49.6	61199	Trehalose	87.5
49.65	61133	Trehalose	87.5
49.7	61028	Trehalose	87.5
49.75	60905	Trehalose	87.5
49.8	60748	Trehalose	87.5
49.85	60731	Trehalose	87.5
49.9	60723	Trehalose	87.5
49.95	60769	Trehalose	87.5
50	60814	Trehalose	87.5
50.05	60697	Trehalose	87.5
50.1	60441	Trehalose	87.5
50.15	60325	Trehalose	87.5
50.2	60237	Trehalose	87.5
50.25	60170	Trehalose	87.5
50.3	60216	Trehalose	87.5
50.35	60180	Trehalose	87.5
50.4	60197	Trehalose	87.5
50.45	60204	Trehalose	87.5
50.5	60136	Trehalose	87.5
50.55	60218	Trehalose	87.5
50.6	60117	Trehalose	87.5
50.65	59895	Trehalose	87.5
50.7	59778	Trehalose	87.5
50.75	59506	Trehalose	87.5
50.8	59371	Trehalose	87.5
50.85	59276	Trehalose	87.5
50.9	59203	Trehalose	87.5
50.95	59251	Trehalose	87.5
51	59286	Trehalose	87.5
51.05	59309	Trehalose	87.5
51.1	59321	Trehalose	87.5
51.15	59229	Trehalose	87.5
51.2	59225	Trehalose	87.5
51.25	59257	Trehalose	87.5
51.3	59105	Trehalose	87.5
51.35	58994	Trehalose	87.5
51.4	59020	Trehalose	87.5
51.45	59060	Trehalose	87.5
51.5	59019	Trehalose	87.5
51.55	59049	Trehalose	87.5
51.6	58899	Trehalose	87.5
51.65	58772	Trehalose	87.5
51.7	58674	Trehalose	87.5
51.75	58404	Trehalose	87.5
51.8	58287	Trehalose	87.5
51.85	58210	Trehalose	87.5
51.9	58195	Trehalose	87.5
51.95	58155	Trehalose	87.5
52	58174	Trehalose	87.5
52.05	58266	Trehalose	87.5
52.1	58177	Trehalose	87.5
52.15	58058	Trehalose	87.5
52.2	58199	Trehalose	87.5
52.25	58263	Trehalose	87.5
52.3	58243	Trehalose	87.5
52.35	58244	Trehalose	87.5
52.4	58288	Trehalose	87.5
52.45	58301	Trehalose	87.5
52.5	58326	Trehalose	87.5
52.55	58413	Trehalose	87.5
52.6	58322	Trehalose	87.5
52.65	58261	Trehalose	87.5
52.7	58121	Trehalose	87.5
52.75	58147	Trehalose	87.5
52.8	57951	Trehalose	87.5
52.85	57897	Trehalose	87.5
52.9	57972	Trehalose	87.5
52.95	57862	Trehalose	87.5
53	57897	Trehalose	87.5
53.05	57808	Trehalose	87.5
53.1	57621	Trehalose	87.5
53.15	57677	Trehalose	87.5
53.2	57666	Trehalose	87.5
53.25	57704	Trehalose	87.5
53.3	57817	Trehalose	87.5
53.35	57736	Trehalose	87.5
53.4	57634	Trehalose	87.5
53.45	57486	Trehalose	87.5
53.5	57507	Trehalose	87.5
53.55	57565	Trehalose	87.5
53.6	57622	Trehalose	87.5
53.65	57582	Trehalose	87.5
53.7	57604	Trehalose	87.5
53.75	57564	Trehalose	87.5
53.8	57549	Trehalose	87.5
53.85	57400	Trehalose	87.5
53.9	57193	Trehalose	87.5
53.95	57086	Trehalose	87.5
54	56882	Trehalose	87.5
54.05	56740	Trehalose	87.5
54.1	56831	Trehalose	87.5
54.15	56836	Trehalose	87.5
54.2	56938	Trehalose	87.5
54.25	57030	Trehalose	87.5
54.3	57032	Trehalose	87.5
54.35	57139	Trehalose	87.5
54.4	57170	Trehalose	87.5
54.45	57195	Trehalose	87.5
54.5	57219	Trehalose	87.5
54.55	57109	Trehalose	87.5
54.6	57014	Trehalose	87.5
54.65	57027	Trehalose	87.5
54.7	57050	Trehalose	87.5
54.75	57039	Trehalose	87.5
54.8	56910	Trehalose	87.5
54.85	56799	Trehalose	87.5
