## Supplementary material for "Water content, transition temperature and fragility influence protection and anhydrobiotic capacity": File S6: DG.xlsx

### Sheet: Sheet1
2theta	intensity	Sugar	Sample
4	60484	Glucose	100
4.05	61121	Glucose	100
4.1	62065	Glucose	100
4.15	63469	Glucose	100
4.2	65465	Glucose	100
4.25	68255	Glucose	100
4.3	71869	Glucose	100
4.35	77417	Glucose	100
4.4	84067	Glucose	100
4.45	93092	Glucose	100
4.5	101886	Glucose	100
4.55	111550	Glucose	100
4.6	118894	Glucose	100
4.65	124626	Glucose	100
4.7	127430	Glucose	100
4.75	126474	Glucose	100
4.8	124345	Glucose	100
4.85	119808	Glucose	100
4.9	114725	Glucose	100
4.95	109963	Glucose	100
5	107259	Glucose	100
5.05	107971	Glucose	100
5.1	110690	Glucose	100
5.15	116312	Glucose	100
5.2	123199	Glucose	100
5.25	129610	Glucose	100
5.3	134788	Glucose	100
5.35	136837	Glucose	100
5.4	136080	Glucose	100
5.45	133605	Glucose	100
5.5	129754	Glucose	100
5.55	126439	Glucose	100
5.6	122313	Glucose	100
5.65	118761	Glucose	100
5.7	114971	Glucose	100
5.75	111805	Glucose	100
5.8	109687	Glucose	100
5.85	108613	Glucose	100
5.9	108625	Glucose	100
5.95	108744	Glucose	100
6	109811	Glucose	100
6.05	111753	Glucose	100
6.1	114735	Glucose	100
6.15	119054	Glucose	100
6.2	125755	Glucose	100
6.25	136136	Glucose	100
6.3	150080	Glucose	100
6.35	168795	Glucose	100
6.4	189166	Glucose	100
6.45	212705	Glucose	100
6.5	232738	Glucose	100
6.55	251173	Glucose	100
6.6	262770	Glucose	100
6.65	269095	Glucose	100
6.7	269075	Glucose	100
6.75	261271	Glucose	100
6.8	249842	Glucose	100
6.85	233364	Glucose	100
6.9	216945	Glucose	100
6.95	201285	Glucose	100
7	187965	Glucose	100
7.05	178755	Glucose	100
7.1	171839	Glucose	100
7.15	168765	Glucose	100
7.2	167477	Glucose	100
7.25	168648	Glucose	100
7.3	171876	Glucose	100
7.35	177524	Glucose	100
7.4	187133	Glucose	100
7.45	200186	Glucose	100
7.5	217576	Glucose	100
7.55	237039	Glucose	100
7.6	256820	Glucose	100
7.65	273324	Glucose	100
7.7	286311	Glucose	100
7.75	295071	Glucose	100
7.8	300799	Glucose	100
7.85	304022	Glucose	100
7.9	301440	Glucose	100
7.95	294924	Glucose	100
8	283328	Glucose	100
8.05	268962	Glucose	100
8.1	258036	Glucose	100
8.15	252905	Glucose	100
8.2	256360	Glucose	100
8.25	271417	Glucose	100
8.3	292522	Glucose	100
8.35	320394	Glucose	100
8.4	347635	Glucose	100
8.45	370309	Glucose	100
8.5	385099	Glucose	100
8.55	390863	Glucose	100
8.6	386582	Glucose	100
8.65	378919	Glucose	100
8.7	364181	Glucose	100
8.75	349400	Glucose	100
8.8	335049	Glucose	100
8.85	327872	Glucose	100
8.9	335071	Glucose	100
8.95	361947	Glucose	100
9	426989	Glucose	100
9.05	525212	Glucose	100
9.1	671473	Glucose	100
9.15	848025	Glucose	100
9.2	1034648	Glucose	100
9.25	1226292	Glucose	100
9.3	1373925	Glucose	100
9.35	1480778	Glucose	100
9.4	1523316	Glucose	100
9.45	1494506	Glucose	100
9.5	1417581	Glucose	100
9.55	1278377	Glucose	100
9.6	1118138	Glucose	100
9.65	926661	Glucose	100
9.7	744061	Glucose	100
9.75	576109	Glucose	100
9.8	436374	Glucose	100
9.85	327243	Glucose	100
9.9	246907	Glucose	100
9.95	193946	Glucose	100
10	157596	Glucose	100
10.05	136919	Glucose	100
10.1	124345	Glucose	100
10.15	118978	Glucose	100
10.2	117887	Glucose	100
10.25	119853	Glucose	100
10.3	123533	Glucose	100
10.35	128141	Glucose	100
10.4	132685	Glucose	100
10.45	136220	Glucose	100
10.5	137852	Glucose	100
10.55	136994	Glucose	100
10.6	134880	Glucose	100
10.65	130679	Glucose	100
10.7	125672	Glucose	100
10.75	120037	Glucose	100
10.8	114819	Glucose	100
10.85	110674	Glucose	100
10.9	108200	Glucose	100
10.95	107830	Glucose	100
11	109759	Glucose	100
11.05	114535	Glucose	100
11.1	121824	Glucose	100
11.15	130907	Glucose	100
11.2	142833	Glucose	100
11.25	155281	Glucose	100
11.3	170311	Glucose	100
11.35	184808	Glucose	100
11.4	199694	Glucose	100
11.45	211764	Glucose	100
11.5	220558	Glucose	100
11.55	223952	Glucose	100
11.6	222579	Glucose	100
11.65	216153	Glucose	100
11.7	206116	Glucose	100
11.75	193269	Glucose	100
11.8	179619	Glucose	100
11.85	165134	Glucose	100
11.9	153106	Glucose	100
11.95	143509	Glucose	100
12	137011	Glucose	100
12.05	133267	Glucose	100
12.1	131474	Glucose	100
12.15	130131	Glucose	100
12.2	128539	Glucose	100
12.25	126434	Glucose	100
12.3	123771	Glucose	100
12.35	121031	Glucose	100
12.4	119214	Glucose	100
12.45	119098	Glucose	100
12.5	121943	Glucose	100
12.55	128435	Glucose	100
12.6	139553	Glucose	100
12.65	154974	Glucose	100
12.7	173738	Glucose	100
12.75	193563	Glucose	100
12.8	211368	Glucose	100
12.85	226092	Glucose	100
12.9	235164	Glucose	100
12.95	239290	Glucose	100
13	236658	Glucose	100
13.05	228413	Glucose	100
13.1	214279	Glucose	100
13.15	195888	Glucose	100
13.2	175152	Glucose	100
13.25	155241	Glucose	100
13.3	137068	Glucose	100
13.35	124024	Glucose	100
13.4	114028	Glucose	100
13.45	108534	Glucose	100
13.5	105525	Glucose	100
13.55	104798	Glucose	100
13.6	105660	Glucose	100
13.65	107763	Glucose	100
13.7	111002	Glucose	100
13.75	115197	Glucose	100
13.8	119688	Glucose	100
13.85	124528	Glucose	100
13.9	128748	Glucose	100
13.95	132379	Glucose	100
14	134809	Glucose	100
14.05	135807	Glucose	100
14.1	135122	Glucose	100
14.15	132227	Glucose	100
14.2	127712	Glucose	100
14.25	122126	Glucose	100
14.3	115547	Glucose	100
14.35	109222	Glucose	100
14.4	102548	Glucose	100
14.45	96383	Glucose	100
14.5	90498	Glucose	100
14.55	85415	Glucose	100
14.6	80989	Glucose	100
14.65	77091	Glucose	100
14.7	73885	Glucose	100
14.75	71310	Glucose	100
14.8	69321	Glucose	100
14.85	68119	Glucose	100
14.9	67840	Glucose	100
14.95	68441	Glucose	100
15	70022	Glucose	100
15.05	72679	Glucose	100
15.1	75705	Glucose	100
15.15	79304	Glucose	100
15.2	83620	Glucose	100
15.25	88160	Glucose	100
15.3	93479	Glucose	100
15.35	99232	Glucose	100
15.4	106512	Glucose	100
15.45	114668	Glucose	100
15.5	124800	Glucose	100
15.55	135641	Glucose	100
15.6	147656	Glucose	100
15.65	160042	Glucose	100
15.7	171925	Glucose	100
15.75	182845	Glucose	100
15.8	191665	Glucose	100
15.85	198201	Glucose	100
15.9	203166	Glucose	100
15.95	206947	Glucose	100
16	211680	Glucose	100
16.05	218936	Glucose	100
16.1	230583	Glucose	100
16.15	245894	Glucose	100
16.2	266059	Glucose	100
16.25	287295	Glucose	100
16.3	310255	Glucose	100
16.35	329097	Glucose	100
16.4	344353	Glucose	100
16.45	351689	Glucose	100
16.5	351320	Glucose	100
16.55	342874	Glucose	100
16.6	328209	Glucose	100
16.65	306756	Glucose	100
16.7	283779	Glucose	100
16.75	257531	Glucose	100
16.8	232625	Glucose	100
16.85	207508	Glucose	100
16.9	185247	Glucose	100
16.95	165122	Glucose	100
17	148154	Glucose	100
17.05	134295	Glucose	100
17.1	123090	Glucose	100
17.15	114568	Glucose	100
17.2	108096	Glucose	100
17.25	103749	Glucose	100
17.3	101398	Glucose	100
17.35	101133	Glucose	100
17.4	103284	Glucose	100
17.45	107583	Glucose	100
17.5	114497	Glucose	100
17.55	123652	Glucose	100
17.6	134992	Glucose	100
17.65	148744	Glucose	100
17.7	163900	Glucose	100
17.75	180678	Glucose	100
17.8	196977	Glucose	100
17.85	212643	Glucose	100
17.9	226686	Glucose	100
17.95	238223	Glucose	100
18	246908	Glucose	100
18.05	252022	Glucose	100
18.1	253438	Glucose	100
18.15	251229	Glucose	100
18.2	245325	Glucose	100
18.25	236875	Glucose	100
18.3	226494	Glucose	100
18.35	215127	Glucose	100
18.4	203539	Glucose	100
18.45	192341	Glucose	100
18.5	181630	Glucose	100
18.55	171552	Glucose	100
18.6	162260	Glucose	100
18.65	153608	Glucose	100
18.7	145597	Glucose	100
18.75	138264	Glucose	100
18.8	131335	Glucose	100
18.85	124754	Glucose	100
18.9	118755	Glucose	100
18.95	113508	Glucose	100
19	108687	Glucose	100
19.05	104594	Glucose	100
19.1	100948	Glucose	100
19.15	98028	Glucose	100
19.2	95854	Glucose	100
19.25	94602	Glucose	100
19.3	94279	Glucose	100
19.35	95114	Glucose	100
19.4	97089	Glucose	100
19.45	100468	Glucose	100
19.5	104929	Glucose	100
19.55	110799	Glucose	100
19.6	117184	Glucose	100
19.65	124558	Glucose	100
19.7	131725	Glucose	100
19.75	138524	Glucose	100
19.8	144763	Glucose	100
19.85	149526	Glucose	100
19.9	152929	Glucose	100
19.95	154659	Glucose	100
20	153992	Glucose	100
20.05	151724	Glucose	100
20.1	147435	Glucose	100
20.15	142110	Glucose	100
20.2	136161	Glucose	100
20.25	130142	Glucose	100
20.3	124649	Glucose	100
20.35	119979	Glucose	100
20.4	116553	Glucose	100
20.45	114348	Glucose	100
20.5	113791	Glucose	100
20.55	114539	Glucose	100
20.6	116426	Glucose	100
20.65	119075	Glucose	100
20.7	121836	Glucose	100
20.75	124615	Glucose	100
20.8	126968	Glucose	100
20.85	128727	Glucose	100
20.9	129938	Glucose	100
20.95	130785	Glucose	100
21	131229	Glucose	100
21.05	131391	Glucose	100
21.1	131325	Glucose	100
21.15	130932	Glucose	100
21.2	130655	Glucose	100
21.25	130164	Glucose	100
21.3	129382	Glucose	100
21.35	128128	Glucose	100
21.4	126605	Glucose	100
21.45	124990	Glucose	100
21.5	123282	Glucose	100
21.55	121505	Glucose	100
21.6	119631	Glucose	100
21.65	117604	Glucose	100
21.7	115586	Glucose	100
21.75	113391	Glucose	100
21.8	111141	Glucose	100
21.85	108762	Glucose	100
21.9	106541	Glucose	100
21.95	104386	Glucose	100
22	102276	Glucose	100
22.05	100362	Glucose	100
22.1	98648	Glucose	100
22.15	97138	Glucose	100
22.2	95877	Glucose	100
22.25	95118	Glucose	100
22.3	94660	Glucose	100
22.35	94455	Glucose	100
22.4	94682	Glucose	100
22.45	95227	Glucose	100
22.5	96159	Glucose	100
22.55	97466	Glucose	100
22.6	99161	Glucose	100
22.65	100784	Glucose	100
22.7	102399	Glucose	100
22.75	103655	Glucose	100
22.8	104478	Glucose	100
22.85	104682	Glucose	100
22.9	104075	Glucose	100
22.95	102917	Glucose	100
23	101280	Glucose	100
23.05	99431	Glucose	100
23.1	97474	Glucose	100
23.15	95459	Glucose	100
23.2	93439	Glucose	100
23.25	91407	Glucose	100
23.3	89340	Glucose	100
23.35	87490	Glucose	100
23.4	85841	Glucose	100
23.45	84405	Glucose	100
23.5	83145	Glucose	100
23.55	82177	Glucose	100
23.6	81369	Glucose	100
23.65	80803	Glucose	100
23.7	80578	Glucose	100
23.75	80768	Glucose	100
23.8	81251	Glucose	100
23.85	82057	Glucose	100
23.9	83126	Glucose	100
23.95	84331	Glucose	100
24	85571	Glucose	100
24.05	86882	Glucose	100
24.1	88194	Glucose	100
24.15	89610	Glucose	100
24.2	90920	Glucose	100
24.25	92323	Glucose	100
24.3	93660	Glucose	100
24.35	94761	Glucose	100
24.4	95625	Glucose	100
24.45	96222	Glucose	100
24.5	96338	Glucose	100
24.55	95885	Glucose	100
24.6	94828	Glucose	100
24.65	93416	Glucose	100
24.7	91721	Glucose	100
24.75	90057	Glucose	100
24.8	89014	Glucose	100
24.85	88655	Glucose	100
24.9	88831	Glucose	100
24.95	89621	Glucose	100
25	90944	Glucose	100
25.05	92694	Glucose	100
25.1	94582	Glucose	100
25.15	96640	Glucose	100
25.2	98646	Glucose	100
25.25	100495	Glucose	100
25.3	102391	Glucose	100
25.35	104223	Glucose	100
25.4	106098	Glucose	100
25.45	108034	Glucose	100
25.5	110201	Glucose	100
25.55	112357	Glucose	100
25.6	114552	Glucose	100
25.65	116599	Glucose	100
25.7	118214	Glucose	100
25.75	119243	Glucose	100
25.8	119524	Glucose	100
25.85	119100	Glucose	100
25.9	117848	Glucose	100
25.95	115744	Glucose	100
26	113171	Glucose	100
26.05	110406	Glucose	100
26.1	107473	Glucose	100
26.15	104647	Glucose	100
26.2	101968	Glucose	100
26.25	99476	Glucose	100
26.3	97017	Glucose	100
26.35	94650	Glucose	100
26.4	92259	Glucose	100
26.45	89746	Glucose	100
26.5	87054	Glucose	100
26.55	84307	Glucose	100
26.6	81725	Glucose	100
26.65	79206	Glucose	100
26.7	76909	Glucose	100
26.75	74906	Glucose	100
26.8	73354	Glucose	100
26.85	72139	Glucose	100
26.9	71217	Glucose	100
26.95	70546	Glucose	100
27	70175	Glucose	100
27.05	70100	Glucose	100
27.1	70179	Glucose	100
27.15	70516	Glucose	100
27.2	71006	Glucose	100
27.25	71609	Glucose	100
27.3	72226	Glucose	100
27.35	72672	Glucose	100
27.4	73030	Glucose	100
27.45	73169	Glucose	100
27.5	73055	Glucose	100
27.55	72688	Glucose	100
27.6	72159	Glucose	100
27.65	71472	Glucose	100
27.7	70667	Glucose	100
27.75	69718	Glucose	100
27.8	68827	Glucose	100
27.85	68013	Glucose	100
27.9	67428	Glucose	100
27.95	66975	Glucose	100
28	66602	Glucose	100
28.05	66353	Glucose	100
28.1	66178	Glucose	100
28.15	66130	Glucose	100
28.2	66284	Glucose	100
28.25	66539	Glucose	100
28.3	66879	Glucose	100
28.35	67370	Glucose	100
28.4	67921	Glucose	100
28.45	68447	Glucose	100
28.5	68971	Glucose	100
28.55	69417	Glucose	100
28.6	69875	Glucose	100
28.65	70327	Glucose	100
28.7	70702	Glucose	100
28.75	71034	Glucose	100
28.8	71385	Glucose	100
28.85	71665	Glucose	100
28.9	71961	Glucose	100
28.95	72313	Glucose	100
29	72871	Glucose	100
29.05	73473	Glucose	100
29.1	74041	Glucose	100
29.15	74570	Glucose	100
29.2	75085	Glucose	100
29.25	75656	Glucose	100
29.3	76295	Glucose	100
29.35	76997	Glucose	100
29.4	77665	Glucose	100
29.45	78259	Glucose	100
29.5	78768	Glucose	100
29.55	79191	Glucose	100
29.6	79498	Glucose	100
29.65	79761	Glucose	100
29.7	79893	Glucose	100
29.75	79952	Glucose	100
29.8	79953	Glucose	100
29.85	79789	Glucose	100
29.9	79511	Glucose	100
29.95	79131	Glucose	100
30	78685	Glucose	100
30.05	78201	Glucose	100
30.1	77564	Glucose	100
30.15	76789	Glucose	100
30.2	75957	Glucose	100
30.25	75261	Glucose	100
30.3	74780	Glucose	100
30.35	74664	Glucose	100
30.4	74937	Glucose	100
30.45	75913	Glucose	100
30.5	77185	Glucose	100
30.55	78869	Glucose	100
30.6	80744	Glucose	100
30.65	82662	Glucose	100
30.7	84205	Glucose	100
30.75	85411	Glucose	100
30.8	86052	Glucose	100
30.85	85992	Glucose	100
30.9	85326	Glucose	100
30.95	84120	Glucose	100
31	82438	Glucose	100
31.05	80493	Glucose	100
31.1	78293	Glucose	100
31.15	76077	Glucose	100
31.2	73815	Glucose	100
31.25	71920	Glucose	100
31.3	70510	Glucose	100
31.35	69574	Glucose	100
31.4	69207	Glucose	100
31.45	69379	Glucose	100
31.5	70006	Glucose	100
31.55	71057	Glucose	100
31.6	72303	Glucose	100
31.65	73567	Glucose	100
31.7	74802	Glucose	100
31.75	76081	Glucose	100
31.8	77191	Glucose	100
31.85	78281	Glucose	100
31.9	79136	Glucose	100
31.95	79740	Glucose	100
32	80088	Glucose	100
32.05	80248	Glucose	100
32.1	80307	Glucose	100
32.15	80177	Glucose	100
32.2	79873	Glucose	100
32.25	79480	Glucose	100
32.3	79103	Glucose	100
32.35	78808	Glucose	100
32.4	78592	Glucose	100
32.45	78446	Glucose	100
32.5	78381	Glucose	100
32.55	78354	Glucose	100
32.6	78476	Glucose	100
32.65	78699	Glucose	100
32.7	78903	Glucose	100
32.75	79075	Glucose	100
32.8	79299	Glucose	100
32.85	79441	Glucose	100
32.9	79584	Glucose	100
32.95	79759	Glucose	100
33	79864	Glucose	100
33.05	79967	Glucose	100
33.1	79982	Glucose	100
33.15	79955	Glucose	100
33.2	79922	Glucose	100
33.25	79974	Glucose	100
33.3	80116	Glucose	100
33.35	80433	Glucose	100
33.4	80744	Glucose	100
33.45	81043	Glucose	100
33.5	81269	Glucose	100
33.55	81374	Glucose	100
33.6	81293	Glucose	100
33.65	81044	Glucose	100
33.7	80648	Glucose	100
33.75	80187	Glucose	100
33.8	79707	Glucose	100
33.85	79224	Glucose	100
33.9	78628	Glucose	100
33.95	78078	Glucose	100
34	77518	Glucose	100
34.05	76928	Glucose	100
34.1	76342	Glucose	100
34.15	75823	Glucose	100
34.2	75416	Glucose	100
34.25	75085	Glucose	100
34.3	74928	Glucose	100
34.35	74834	Glucose	100
34.4	74839	Glucose	100
34.45	75049	Glucose	100
34.5	75210	Glucose	100
34.55	75378	Glucose	100
34.6	75552	Glucose	100
34.65	75611	Glucose	100
34.7	75552	Glucose	100
34.75	75436	Glucose	100
34.8	75301	Glucose	100
34.85	75076	Glucose	100
34.9	74818	Glucose	100
34.95	74668	Glucose	100
35	74570	Glucose	100
35.05	74537	Glucose	100
35.1	74510	Glucose	100
35.15	74454	Glucose	100
35.2	74463	Glucose	100
35.25	74556	Glucose	100
35.3	74548	Glucose	100
35.35	74518	Glucose	100
35.4	74327	Glucose	100
35.45	74145	Glucose	100
35.5	73889	Glucose	100
35.55	73607	Glucose	100
35.6	73333	Glucose	100
35.65	72947	Glucose	100
35.7	72605	Glucose	100
35.75	72290	Glucose	100
35.8	71961	Glucose	100
35.85	71740	Glucose	100
35.9	71553	Glucose	100
35.95	71320	Glucose	100
36	71206	Glucose	100
36.05	71196	Glucose	100
36.1	71222	Glucose	100
36.15	71360	Glucose	100
36.2	71522	Glucose	100
36.25	71748	Glucose	100
36.3	72160	Glucose	100
36.35	72721	Glucose	100
36.4	73307	Glucose	100
36.45	73909	Glucose	100
36.5	74489	Glucose	100
36.55	74995	Glucose	100
36.6	75592	Glucose	100
36.65	76111	Glucose	100
36.7	76549	Glucose	100
36.75	77051	Glucose	100
36.8	77330	Glucose	100
36.85	77436	Glucose	100
36.9	77580	Glucose	100
36.95	77546	Glucose	100
37	77287	Glucose	100
37.05	76889	Glucose	100
37.1	76456	Glucose	100
37.15	75868	Glucose	100
37.2	75238	Glucose	100
37.25	74664	Glucose	100
37.3	74031	Glucose	100
37.35	73454	Glucose	100
37.4	72922	Glucose	100
37.45	72418	Glucose	100
37.5	72045	Glucose	100
37.55	71758	Glucose	100
37.6	71601	Glucose	100
37.65	71565	Glucose	100
37.7	71531	Glucose	100
37.75	71465	Glucose	100
37.8	71360	Glucose	100
37.85	71282	Glucose	100
37.9	71293	Glucose	100
37.95	71123	Glucose	100
38	70913	Glucose	100
38.05	70861	Glucose	100
38.1	70790	Glucose	100
38.15	70762	Glucose	100
38.2	70761	Glucose	100
38.25	70792	Glucose	100
38.3	70840	Glucose	100
38.35	70897	Glucose	100
38.4	70922	Glucose	100
38.45	70870	Glucose	100
38.5	70722	Glucose	100
38.55	70379	Glucose	100
38.6	69848	Glucose	100
38.65	69223	Glucose	100
38.7	68464	Glucose	100
38.75	67597	Glucose	100
38.8	66707	Glucose	100
38.85	65879	Glucose	100
38.9	65005	Glucose	100
38.95	64187	Glucose	100
39	63485	Glucose	100
39.05	62898	Glucose	100
39.1	62422	Glucose	100
39.15	61946	Glucose	100
39.2	61441	Glucose	100
39.25	60947	Glucose	100
39.3	60597	Glucose	100
39.35	60265	Glucose	100
39.4	59931	Glucose	100
39.45	59646	Glucose	100
39.5	59434	Glucose	100
39.55	59277	Glucose	100
39.6	59031	Glucose	100
39.65	58730	Glucose	100
39.7	58481	Glucose	100
39.75	58289	Glucose	100
39.8	58113	Glucose	100
39.85	58008	Glucose	100
39.9	57946	Glucose	100
39.95	57774	Glucose	100
40	57642	Glucose	100
40.05	57587	Glucose	100
40.1	57507	Glucose	100
40.15	57590	Glucose	100
40.2	57592	Glucose	100
40.25	57510	Glucose	100
40.3	57403	Glucose	100
40.35	57258	Glucose	100
40.4	57172	Glucose	100
40.45	57233	Glucose	100
40.5	57311	Glucose	100
40.55	57287	Glucose	100
40.6	57246	Glucose	100
40.65	57187	Glucose	100
40.7	57021	Glucose	100
40.75	56879	Glucose	100
40.8	56753	Glucose	100
40.85	56516	Glucose	100
40.9	56325	Glucose	100
40.95	56083	Glucose	100
41	55930	Glucose	100
41.05	55886	Glucose	100
41.1	55787	Glucose	100
41.15	55826	Glucose	100
41.2	55860	Glucose	100
41.25	55831	Glucose	100
41.3	55812	Glucose	100
41.35	55733	Glucose	100
41.4	55639	Glucose	100
41.45	55750	Glucose	100
41.5	55809	Glucose	100
41.55	55745	Glucose	100
41.6	55519	Glucose	100
41.65	55331	Glucose	100
41.7	55215	Glucose	100
41.75	55107	Glucose	100
41.8	55041	Glucose	100
41.85	54935	Glucose	100
41.9	54758	Glucose	100
41.95	54556	Glucose	100
42	54426	Glucose	100
42.05	54307	Glucose	100
42.1	54338	Glucose	100
42.15	54450	Glucose	100
42.2	54602	Glucose	100
42.25	54776	Glucose	100
42.3	54968	Glucose	100
42.35	55189	Glucose	100
42.4	55324	Glucose	100
42.45	55331	Glucose	100
42.5	55272	Glucose	100
42.55	55162	Glucose	100
42.6	55083	Glucose	100
42.65	55008	Glucose	100
42.7	54805	Glucose	100
42.75	54546	Glucose	100
42.8	54178	Glucose	100
42.85	53807	Glucose	100
42.9	53486	Glucose	100
42.95	53338	Glucose	100
43	53237	Glucose	100
43.05	53060	Glucose	100
43.1	52880	Glucose	100
43.15	52657	Glucose	100
43.2	52422	Glucose	100
43.25	52282	Glucose	100
43.3	52229	Glucose	100
43.35	52230	Glucose	100
43.4	52277	Glucose	100
43.45	52474	Glucose	100
43.5	52701	Glucose	100
43.55	52780	Glucose	100
43.6	52818	Glucose	100
43.65	52938	Glucose	100
43.7	53091	Glucose	100
43.75	53152	Glucose	100
43.8	53142	Glucose	100
43.85	53154	Glucose	100
43.9	53163	Glucose	100
43.95	53297	Glucose	100
44	53243	Glucose	100
44.05	53123	Glucose	100
44.1	53038	Glucose	100
44.15	52991	Glucose	100
44.2	53026	Glucose	100
44.25	53003	Glucose	100
44.3	52845	Glucose	100
44.35	52581	Glucose	100
44.4	52296	Glucose	100
44.45	52136	Glucose	100
44.5	52123	Glucose	100
44.55	52135	Glucose	100
44.6	52032	Glucose	100
44.65	52013	Glucose	100
44.7	51964	Glucose	100
44.75	51913	Glucose	100
44.8	51919	Glucose	100
44.85	51928	Glucose	100
44.9	51859	Glucose	100
44.95	51928	Glucose	100
45	51843	Glucose	100
45.05	51640	Glucose	100
45.1	51479	Glucose	100
45.15	51297	Glucose	100
45.2	50996	Glucose	100
45.25	50805	Glucose	100
45.3	50639	Glucose	100
45.35	50323	Glucose	100
45.4	49951	Glucose	100
45.45	49685	Glucose	100
45.5	49572	Glucose	100
45.55	49555	Glucose	100
45.6	49399	Glucose	100
45.65	49266	Glucose	100
45.7	49151	Glucose	100
45.75	49060	Glucose	100
45.8	48969	Glucose	100
45.85	48734	Glucose	100
45.9	48495	Glucose	100
45.95	48394	Glucose	100
46	48268	Glucose	100
46.05	48011	Glucose	100
46.1	47799	Glucose	100
46.15	47702	Glucose	100
46.2	47594	Glucose	100
46.25	47580	Glucose	100
46.3	47511	Glucose	100
46.35	47428	Glucose	100
46.4	47473	Glucose	100
46.45	47475	Glucose	100
46.5	47512	Glucose	100
46.55	47670	Glucose	100
46.6	47818	Glucose	100
46.65	47992	Glucose	100
46.7	48096	Glucose	100
46.75	48148	Glucose	100
46.8	48203	Glucose	100
46.85	48197	Glucose	100
46.9	48252	Glucose	100
46.95	48377	Glucose	100
47	48506	Glucose	100
47.05	48580	Glucose	100
47.1	48750	Glucose	100
47.15	48764	Glucose	100
47.2	48743	Glucose	100
47.25	48729	Glucose	100
47.3	48712	Glucose	100
47.35	48577	Glucose	100
47.4	48389	Glucose	100
47.45	48286	Glucose	100
47.5	48144	Glucose	100
47.55	48079	Glucose	100
47.6	47972	Glucose	100
47.65	47870	Glucose	100
47.7	47765	Glucose	100
47.75	47689	Glucose	100
47.8	47698	Glucose	100
47.85	47613	Glucose	100
47.9	47589	Glucose	100
47.95	47564	Glucose	100
48	47578	Glucose	100
48.05	47502	Glucose	100
48.1	47409	Glucose	100
48.15	47287	Glucose	100
48.2	47217	Glucose	100
48.25	47156	Glucose	100
48.3	47218	Glucose	100
48.35	47302	Glucose	100
48.4	47304	Glucose	100
48.45	47290	Glucose	100
48.5	47268	Glucose	100
48.55	47297	Glucose	100
48.6	47323	Glucose	100
48.65	47403	Glucose	100
48.7	47401	Glucose	100
48.75	47279	Glucose	100
48.8	47273	Glucose	100
48.85	47264	Glucose	100
48.9	47140	Glucose	100
48.95	47021	Glucose	100
49	46862	Glucose	100
49.05	46684	Glucose	100
49.1	46600	Glucose	100
49.15	46581	Glucose	100
49.2	46412	Glucose	100
49.25	46325	Glucose	100
49.3	46333	Glucose	100
49.35	46387	Glucose	100
49.4	46454	Glucose	100
49.45	46611	Glucose	100
49.5	46629	Glucose	100
49.55	46721	Glucose	100
49.6	46676	Glucose	100
49.65	46573	Glucose	100
49.7	46626	Glucose	100
49.75	46603	Glucose	100
49.8	46583	Glucose	100
49.85	46567	Glucose	100
49.9	46515	Glucose	100
49.95	46445	Glucose	100
50	46385	Glucose	100
50.05	46293	Glucose	100
50.1	46320	Glucose	100
50.15	46210	Glucose	100
50.2	46290	Glucose	100
50.25	46316	Glucose	100
50.3	46239	Glucose	100
50.35	46296	Glucose	100
50.4	46260	Glucose	100
50.45	46127	Glucose	100
50.5	46003	Glucose	100
50.55	45848	Glucose	100
50.6	45654	Glucose	100
50.65	45597	Glucose	100
50.7	45542	Glucose	100
50.75	45573	Glucose	100
50.8	45514	Glucose	100
50.85	45479	Glucose	100
50.9	45618	Glucose	100
50.95	45673	Glucose	100
51	45590	Glucose	100
51.05	45544	Glucose	100
51.1	45427	Glucose	100
51.15	45339	Glucose	100
51.2	45315	Glucose	100
51.25	45531	Glucose	100
51.3	45633	Glucose	100
51.35	45664	Glucose	100
51.4	45847	Glucose	100
51.45	46023	Glucose	100
51.5	46060	Glucose	100
51.55	46204	Glucose	100
51.6	46272	Glucose	100
51.65	46306	Glucose	100
51.7	46460	Glucose	100
51.75	46351	Glucose	100
51.8	46305	Glucose	100
51.85	46361	Glucose	100
51.9	46244	Glucose	100
51.95	46213	Glucose	100
52	46199	Glucose	100
52.05	46087	Glucose	100
52.1	46130	Glucose	100
52.15	46142	Glucose	100
52.2	46233	Glucose	100
52.25	46149	Glucose	100
52.3	45948	Glucose	100
52.35	45707	Glucose	100
52.4	45591	Glucose	100
52.45	45564	Glucose	100
52.5	45484	Glucose	100
52.55	45507	Glucose	100
52.6	45579	Glucose	100
52.65	45660	Glucose	100
52.7	45726	Glucose	100
52.75	45700	Glucose	100
52.8	45624	Glucose	100
52.85	45610	Glucose	100
52.9	45589	Glucose	100
52.95	45425	Glucose	100
53	45333	Glucose	100
53.05	45253	Glucose	100
53.1	45127	Glucose	100
53.15	44971	Glucose	100
53.2	44841	Glucose	100
53.25	44816	Glucose	100
53.3	44807	Glucose	100
53.35	44863	Glucose	100
53.4	44878	Glucose	100
53.45	44826	Glucose	100
53.5	44601	Glucose	100
53.55	44443	Glucose	100
53.6	44419	Glucose	100
53.65	44414	Glucose	100
53.7	44466	Glucose	100
53.75	44653	Glucose	100
53.8	44770	Glucose	100
53.85	44953	Glucose	100
53.9	44955	Glucose	100
53.95	44957	Glucose	100
54	44918	Glucose	100
54.05	44803	Glucose	100
54.1	44803	Glucose	100
54.15	44772	Glucose	100
54.2	44721	Glucose	100
54.25	44676	Glucose	100
54.3	44635	Glucose	100
54.35	44530	Glucose	100
54.4	44448	Glucose	100
54.45	44336	Glucose	100
54.5	44223	Glucose	100
54.55	44234	Glucose	100
54.6	44202	Glucose	100
54.65	44320	Glucose	100
54.7	44295	Glucose	100
54.75	44243	Glucose	100
54.8	44305	Glucose	100
54.85	44338	Glucose	100
