## Supplementary material for "Water content, transition temperature and fragility influence protection and anhydrobiotic capacity": File S7: DG.txt

4.00	60484
4.05	61121
4.10	62065
4.15	63469
4.20	65465
4.25	68255
4.30	71869
4.35	77417
4.40	84067
4.45	93092
4.50	101886
4.55	111550
4.60	118894
4.65	124626
4.70	127430
4.75	126474
4.80	124345
4.85	119808
4.90	114725
4.95	109963
5.00	107259
5.05	107971
5.10	110690
5.15	116312
5.20	123199
5.25	129610
5.30	134788
5.35	136837
5.40	136080
5.45	133605
5.50	129754
5.55	126439
5.60	122313
5.65	118761
5.70	114971
5.75	111805
5.80	109687
5.85	108613
5.90	108625
5.95	108744
6.00	109811
6.05	111753
6.10	114735
6.15	119054
6.20	125755
6.25	136136
6.30	150080
6.35	168795
6.40	189166
6.45	212705
6.50	232738
6.55	251173
6.60	262770
6.65	269095
6.70	269075
6.75	261271
6.80	249842
6.85	233364
6.90	216945
6.95	201285
7.00	187965
7.05	178755
7.10	171839
7.15	168765
7.20	167477
7.25	168648
7.30	171876
7.35	177524
7.40	187133
7.45	200186
7.50	217576
7.55	237039
7.60	256820
7.65	273324
7.70	286311
7.75	295071
7.80	300799
7.85	304022
7.90	301440
7.95	294924
8.00	283328
8.05	268962
8.10	258036
8.15	252905
8.20	256360
8.25	271417
8.30	292522
8.35	320394
8.40	347635
8.45	370309
8.50	385099
8.55	390863
8.60	386582
8.65	378919
8.70	364181
8.75	349400
8.80	335049
8.85	327872
8.90	335071
8.95	361947
9.00	426989
9.05	525212
9.10	671473
9.15	848025
9.20	1034648
9.25	1226292
9.30	1373925
9.35	1480778
9.40	1523316
9.45	1494506
9.50	1417581
9.55	1278377
9.60	1118138
9.65	926661
9.70	744061
9.75	576109
9.80	436374
9.85	327243
9.90	246907
9.95	193946
10.00	157596
10.05	136919
10.10	124345
10.15	118978
10.20	117887
10.25	119853
10.30	123533
10.35	128141
10.40	132685
10.45	136220
10.50	137852
10.55	136994
10.60	134880
10.65	130679
10.70	125672
10.75	120037
10.80	114819
10.85	110674
10.90	108200
10.95	107830
11.00	109759
11.05	114535
11.10	121824
11.15	130907
11.20	142833
11.25	155281
11.30	170311
11.35	184808
11.40	199694
11.45	211764
11.50	220558
11.55	223952
11.60	222579
11.65	216153
11.70	206116
11.75	193269
11.80	179619
11.85	165134
11.90	153106
11.95	143509
12.00	137011
12.05	133267
12.10	131474
12.15	130131
12.20	128539
12.25	126434
12.30	123771
12.35	121031
12.40	119214
12.45	119098
12.50	121943
12.55	128435
12.60	139553
12.65	154974
12.70	173738
12.75	193563
12.80	211368
12.85	226092
12.90	235164
12.95	239290
13.00	236658
13.05	228413
13.10	214279
13.15	195888
13.20	175152
13.25	155241
13.30	137068
13.35	124024
13.40	114028
13.45	108534
13.50	105525
13.55	104798
13.60	105660
13.65	107763
13.70	111002
13.75	115197
13.80	119688
13.85	124528
13.90	128748
13.95	132379
14.00	134809
14.05	135807
14.10	135122
14.15	132227
14.20	127712
14.25	122126
14.30	115547
14.35	109222
14.40	102548
14.45	96383
14.50	90498
14.55	85415
14.60	80989
14.65	77091
14.70	73885
14.75	71310
14.80	69321
14.85	68119
14.90	67840
14.95	68441
15.00	70022
15.05	72679
15.10	75705
15.15	79304
15.20	83620
15.25	88160
15.30	93479
15.35	99232
15.40	106512
15.45	114668
15.50	124800
15.55	135641
15.60	147656
15.65	160042
15.70	171925
15.75	182845
15.80	191665
15.85	198201
15.90	203166
15.95	206947
16.00	211680
16.05	218936
16.10	230583
16.15	245894
16.20	266059
16.25	287295
16.30	310255
16.35	329097
16.40	344353
16.45	351689
16.50	351320
16.55	342874
16.60	328209
16.65	306756
16.70	283779
16.75	257531
16.80	232625
16.85	207508
16.90	185247
16.95	165122
17.00	148154
17.05	134295
17.10	123090
17.15	114568
17.20	108096
17.25	103749
17.30	101398
17.35	101133
17.40	103284
17.45	107583
17.50	114497
17.55	123652
17.60	134992
17.65	148744
17.70	163900
17.75	180678
17.80	196977
17.85	212643
17.90	226686
17.95	238223
18.00	246908
18.05	252022
18.10	253438
18.15	251229
18.20	245325
18.25	236875
18.30	226494
18.35	215127
18.40	203539
18.45	192341
18.50	181630
18.55	171552
18.60	162260
18.65	153608
18.70	145597
18.75	138264
18.80	131335
18.85	124754
18.90	118755
18.95	113508
19.00	108687
19.05	104594
19.10	100948
19.15	98028
19.20	95854
19.25	94602
19.30	94279
19.35	95114
19.40	97089
19.45	100468
19.50	104929
19.55	110799
19.60	117184
19.65	124558
19.70	131725
19.75	138524
19.80	144763
19.85	149526
19.90	152929
19.95	154659
20.00	153992
20.05	151724
20.10	147435
20.15	142110
20.20	136161
20.25	130142
20.30	124649
20.35	119979
20.40	116553
20.45	114348
20.50	113791
20.55	114539
20.60	116426
20.65	119075
20.70	121836
20.75	124615
20.80	126968
20.85	128727
20.90	129938
20.95	130785
21.00	131229
21.05	131391
21.10	131325
21.15	130932
21.20	130655
21.25	130164
21.30	129382
21.35	128128
21.40	126605
21.45	124990
21.50	123282
21.55	121505
21.60	119631
21.65	117604
21.70	115586
21.75	113391
21.80	111141
21.85	108762
21.90	106541
21.95	104386
22.00	102276
22.05	100362
22.10	98648
22.15	97138
22.20	95877
22.25	95118
22.30	94660
22.35	94455
22.40	94682
22.45	95227
22.50	96159
22.55	97466
22.60	99161
22.65	100784
22.70	102399
22.75	103655
22.80	104478
22.85	104682
22.90	104075
22.95	102917
23.00	101280
23.05	99431
23.10	97474
23.15	95459
23.20	93439
23.25	91407
23.30	89340
23.35	87490
23.40	85841
23.45	84405
23.50	83145
23.55	82177
23.60	81369
23.65	80803
23.70	80578
23.75	80768
23.80	81251
23.85	82057
23.90	83126
23.95	84331
24.00	85571
24.05	86882
24.10	88194
24.15	89610
24.20	90920
24.25	92323
24.30	93660
24.35	94761
24.40	95625
24.45	96222
24.50	96338
24.55	95885
24.60	94828
24.65	93416
24.70	91721
24.75	90057
24.80	89014
24.85	88655
24.90	88831
24.95	89621
25.00	90944
25.05	92694
25.10	94582
25.15	96640
25.20	98646
25.25	100495
25.30	102391
25.35	104223
25.40	106098
25.45	108034
25.50	110201
25.55	112357
25.60	114552
25.65	116599
25.70	118214
25.75	119243
25.80	119524
25.85	119100
25.90	117848
25.95	115744
26.00	113171
26.05	110406
26.10	107473
26.15	104647
26.20	101968
26.25	99476
26.30	97017
26.35	94650
26.40	92259
26.45	89746
26.50	87054
26.55	84307
26.60	81725
26.65	79206
26.70	76909
26.75	74906
26.80	73354
26.85	72139
26.90	71217
26.95	70546
27.00	70175
27.05	70100
27.10	70179
27.15	70516
27.20	71006
27.25	71609
27.30	72226
27.35	72672
27.40	73030
27.45	73169
27.50	73055
27.55	72688
27.60	72159
27.65	71472
27.70	70667
27.75	69718
27.80	68827
27.85	68013
27.90	67428
27.95	66975
28.00	66602
28.05	66353
28.10	66178
28.15	66130
28.20	66284
28.25	66539
28.30	66879
28.35	67370
28.40	67921
28.45	68447
28.50	68971
28.55	69417
28.60	69875
28.65	70327
28.70	70702
28.75	71034
28.80	71385
28.85	71665
28.90	71961
28.95	72313
29.00	72871
29.05	73473
29.10	74041
29.15	74570
29.20	75085
29.25	75656
29.30	76295
29.35	76997
29.40	77665
29.45	78259
29.50	78768
29.55	79191
29.60	79498
29.65	79761
29.70	79893
29.75	79952
29.80	79953
29.85	79789
29.90	79511
29.95	79131
30.00	78685
30.05	78201
30.10	77564
30.15	76789
30.20	75957
30.25	75261
30.30	74780
30.35	74664
30.40	74937
30.45	75913
30.50	77185
30.55	78869
30.60	80744
30.65	82662
30.70	84205
30.75	85411
30.80	86052
30.85	85992
30.90	85326
30.95	84120
31.00	82438
31.05	80493
31.10	78293
31.15	76077
31.20	73815
31.25	71920
31.30	70510
31.35	69574
31.40	69207
31.45	69379
31.50	70006
31.55	71057
31.60	72303
31.65	73567
31.70	74802
31.75	76081
31.80	77191
31.85	78281
31.90	79136
31.95	79740
32.00	80088
32.05	80248
32.10	80307
32.15	80177
32.20	79873
32.25	79480
32.30	79103
32.35	78808
32.40	78592
32.45	78446
32.50	78381
32.55	78354
32.60	78476
32.65	78699
32.70	78903
32.75	79075
32.80	79299
32.85	79441
32.90	79584
32.95	79759
33.00	79864
33.05	79967
33.10	79982
33.15	79955
33.20	79922
33.25	79974
33.30	80116
33.35	80433
33.40	80744
33.45	81043
33.50	81269
33.55	81374
33.60	81293
33.65	81044
33.70	80648
33.75	80187
33.80	79707
33.85	79224
33.90	78628
33.95	78078
34.00	77518
34.05	76928
34.10	76342
34.15	75823
34.20	75416
34.25	75085
34.30	74928
34.35	74834
34.40	74839
34.45	75049
34.50	75210
34.55	75378
34.60	75552
34.65	75611
34.70	75552
34.75	75436
34.80	75301
34.85	75076
34.90	74818
34.95	74668
35.00	74570
35.05	74537
35.10	74510
35.15	74454
35.20	74463
35.25	74556
35.30	74548
35.35	74518
35.40	74327
35.45	74145
35.50	73889
35.55	73607
35.60	73333
35.65	72947
35.70	72605
35.75	72290
35.80	71961
35.85	71740
35.90	71553
35.95	71320
36.00	71206
36.05	71196
36.10	71222
36.15	71360
36.20	71522
36.25	71748
36.30	72160
36.35	72721
36.40	73307
36.45	73909
36.50	74489
36.55	74995
36.60	75592
36.65	76111
36.70	76549
36.75	77051
36.80	77330
36.85	77436
36.90	77580
36.95	77546
37.00	77287
37.05	76889
37.10	76456
37.15	75868
37.20	75238
37.25	74664
37.30	74031
37.35	73454
37.40	72922
37.45	72418
37.50	72045
37.55	71758
37.60	71601
37.65	71565
37.70	71531
37.75	71465
37.80	71360
37.85	71282
37.90	71293
37.95	71123
38.00	70913
38.05	70861
38.10	70790
38.15	70762
38.20	70761
38.25	70792
38.30	70840
38.35	70897
38.40	70922
38.45	70870
38.50	70722
38.55	70379
38.60	69848
38.65	69223
38.70	68464
38.75	67597
38.80	66707
38.85	65879
38.90	65005
38.95	64187
39.00	63485
39.05	62898
39.10	62422
39.15	61946
39.20	61441
39.25	60947
39.30	60597
39.35	60265
39.40	59931
39.45	59646
39.50	59434
39.55	59277
39.60	59031
39.65	58730
39.70	58481
39.75	58289
39.80	58113
39.85	58008
39.90	57946
39.95	57774
40.00	57642
40.05	57587
40.10	57507
40.15	57590
40.20	57592
40.25	57510
40.30	57403
40.35	57258
40.40	57172
40.45	57233
40.50	57311
40.55	57287
40.60	57246
40.65	57187
40.70	57021
40.75	56879
40.80	56753
40.85	56516
40.90	56325
40.95	56083
41.00	55930
41.05	55886
41.10	55787
41.15	55826
41.20	55860
41.25	55831
41.30	55812
41.35	55733
41.40	55639
41.45	55750
41.50	55809
41.55	55745
41.60	55519
41.65	55331
41.70	55215
41.75	55107
41.80	55041
41.85	54935
41.90	54758
41.95	54556
42.00	54426
42.05	54307
42.10	54338
42.15	54450
42.20	54602
42.25	54776
42.30	54968
42.35	55189
42.40	55324
42.45	55331
42.50	55272
42.55	55162
42.60	55083
42.65	55008
42.70	54805
42.75	54546
42.80	54178
42.85	53807
42.90	53486
42.95	53338
43.00	53237
43.05	53060
43.10	52880
43.15	52657
43.20	52422
43.25	52282
43.30	52229
43.35	52230
43.40	52277
43.45	52474
43.50	52701
43.55	52780
43.60	52818
43.65	52938
43.70	53091
43.75	53152
43.80	53142
43.85	53154
43.90	53163
43.95	53297
44.00	53243
44.05	53123
44.10	53038
44.15	52991
44.20	53026
44.25	53003
44.30	52845
44.35	52581
44.40	52296
44.45	52136
44.50	52123
44.55	52135
44.60	52032
44.65	52013
44.70	51964
44.75	51913
44.80	51919
44.85	51928
44.90	51859
44.95	51928
45.00	51843
45.05	51640
45.10	51479
45.15	51297
45.20	50996
45.25	50805
45.30	50639
45.35	50323
45.40	49951
45.45	49685
45.50	49572
45.55	49555
45.60	49399
45.65	49266
45.70	49151
45.75	49060
45.80	48969
45.85	48734
45.90	48495
45.95	48394
46.00	48268
46.05	48011
46.10	47799
46.15	47702
46.20	47594
46.25	47580
46.30	47511
46.35	47428
46.40	47473
46.45	47475
46.50	47512
46.55	47670
46.60	47818
46.65	47992
46.70	48096
46.75	48148
46.80	48203
46.85	48197
46.90	48252
46.95	48377
47.00	48506
47.05	48580
47.10	48750
47.15	48764
47.20	48743
47.25	48729
47.30	48712
47.35	48577
47.40	48389
47.45	48286
47.50	48144
47.55	48079
47.60	47972
47.65	47870
47.70	47765
47.75	47689
47.80	47698
47.85	47613
47.90	47589
47.95	47564
48.00	47578
48.05	47502
48.10	47409
48.15	47287
48.20	47217
48.25	47156
48.30	47218
48.35	47302
48.40	47304
48.45	47290
48.50	47268
48.55	47297
48.60	47323
48.65	47403
48.70	47401
48.75	47279
48.80	47273
48.85	47264
48.90	47140
48.95	47021
49.00	46862
49.05	46684
49.10	46600
49.15	46581
49.20	46412
49.25	46325
49.30	46333
49.35	46387
49.40	46454
49.45	46611
49.50	46629
49.55	46721
49.60	46676
49.65	46573
49.70	46626
49.75	46603
49.80	46583
49.85	46567
49.90	46515
49.95	46445
50.00	46385
50.05	46293
50.10	46320
50.15	46210
50.20	46290
50.25	46316
50.30	46239
50.35	46296
50.40	46260
50.45	46127
50.50	46003
50.55	45848
50.60	45654
50.65	45597
50.70	45542
50.75	45573
50.80	45514
50.85	45479
50.90	45618
50.95	45673
51.00	45590
51.05	45544
51.10	45427
51.15	45339
51.20	45315
51.25	45531
51.30	45633
51.35	45664
51.40	45847
51.45	46023
51.50	46060
51.55	46204
51.60	46272
51.65	46306
51.70	46460
51.75	46351
51.80	46305
51.85	46361
51.90	46244
51.95	46213
52.00	46199
52.05	46087
52.10	46130
52.15	46142
52.20	46233
52.25	46149
52.30	45948
52.35	45707
52.40	45591
52.45	45564
52.50	45484
52.55	45507
52.60	45579
52.65	45660
52.70	45726
52.75	45700
52.80	45624
52.85	45610
52.90	45589
52.95	45425
53.00	45333
53.05	45253
53.10	45127
53.15	44971
53.20	44841
53.25	44816
53.30	44807
53.35	44863
53.40	44878
53.45	44826
53.50	44601
53.55	44443
53.60	44419
53.65	44414
53.70	44466
53.75	44653
53.80	44770
53.85	44953
53.90	44955
53.95	44957
54.00	44918
54.05	44803
54.10	44803
54.15	44772
54.20	44721
54.25	44676
54.30	44635
54.35	44530
54.40	44448
54.45	44336
54.50	44223
54.55	44234
54.60	44202
54.65	44320
54.70	44295
54.75	44243
54.80	44305
54.85	44338
