## Supplementary material for "Water content, transition temperature and fragility influence protection and anhydrobiotic capacity": File S7: JFR90.xlsx

### Sheet: Sheet1
4	64066
4.05	66287
4.1	68012
4.15	69859
4.2	71269
4.25	73226
4.3	74774
4.35	76689
4.4	78578
4.45	80836
4.5	82795
4.55	84938
4.6	86631
4.65	88401
4.7	90262
4.75	92607
4.8	94814
4.85	96678
4.9	98299
4.95	100259
5	102699
5.05	105214
5.1	108028
5.15	110729
5.2	113703
5.25	115925
5.3	119174
5.35	121678
5.4	124228
5.45	126528
5.5	129024
5.55	131360
5.6	134228
5.65	136801
5.7	139829
5.75	142382
5.8	145671
5.85	148630
5.9	151607
5.95	154428
6	157223
6.05	160084
6.1	162569
6.15	165480
6.2	167724
6.25	170235
6.3	172603
6.35	175179
6.4	177770
6.45	181205
6.5	184627
6.55	188440
6.6	192013
6.65	195544
6.7	198831
6.75	201951
6.8	205291
6.85	208547
6.9	211781
6.95	214677
7	217677
7.05	220762
7.1	224132
7.15	227712
7.2	230715
7.25	233646
7.3	236879
7.35	239968
7.4	243488
7.45	246709
7.5	249828
7.55	253032
7.6	256378
7.65	259445
7.7	262536
7.75	265714
7.8	268828
7.85	271852
7.9	275189
7.95	278501
8	281457
8.05	284757
8.1	287725
8.15	291032
8.2	294075
8.25	297174
8.3	300298
8.35	303454
8.4	306290
8.45	309693
8.5	313359
8.55	316791
8.6	320153
8.65	322976
8.7	326222
8.75	329791
8.8	333644
8.85	336916
8.9	340183
8.95	343003
9	345731
9.05	348555
9.1	351780
9.15	354472
9.2	356774
9.25	359242
9.3	361883
9.35	364253
9.4	366128
9.45	368552
9.5	370307
9.55	372757
9.6	374984
9.65	377374
9.7	379187
9.75	380933
9.8	382283
9.85	383480
9.9	385150
9.95	386362
10	387410
10.05	387223
10.1	387021
10.15	386938
10.2	386681
10.25	386189
10.3	385568
10.35	384713
10.4	384133
10.45	383507
10.5	382184
10.55	380992
10.6	379665
10.65	378656
10.7	377734
10.75	376651
10.8	375586
10.85	374714
10.9	373645
10.95	371975
11	369818
11.05	367608
11.1	365411
11.15	363919
11.2	362648
11.25	360926
11.3	359492
11.35	357992
11.4	355744
11.45	353688
11.5	351630
11.55	350083
11.6	348959
11.65	348090
11.7	347201
11.75	345450
11.8	343834
11.85	341933
11.9	339938
11.95	338292
12	336718
12.05	334693
12.1	332755
12.15	330592
12.2	328452
12.25	326433
12.3	324621
12.35	322826
12.4	320834
12.45	319069
12.5	317056
12.55	315247
12.6	313326
12.65	311399
12.7	309606
12.75	307652
12.8	305776
12.85	304042
12.9	302573
12.95	300991
13	299640
13.05	297614
13.1	295527
13.15	293544
13.2	291489
13.25	289670
13.3	287866
13.35	286512
13.4	285263
13.45	283941
13.5	282766
13.55	281419
13.6	279919
13.65	278644
13.7	277203
13.75	275715
13.8	274156
13.85	272296
13.9	270646
13.95	269010
14	267639
14.05	266425
14.1	265260
14.15	264217
14.2	263540
14.25	262935
14.3	262237
14.35	261278
14.4	260059
14.45	258942
14.5	258043
14.55	257176
14.6	256313
14.65	255738
14.7	255128
14.75	254350
14.8	253707
14.85	252733
14.9	251930
14.95	251221
15	250542
15.05	249786
15.1	249162
15.15	248553
15.2	248152
15.25	247857
15.3	247192
15.35	246563
15.4	245821
15.45	244920
15.5	243844
15.55	243031
15.6	242204
15.65	241577
15.7	241014
15.75	240562
15.8	240149
15.85	239619
15.9	239216
15.95	238561
16	237791
16.05	237070
16.1	236292
16.15	235561
16.2	234987
16.25	234505
16.3	234230
16.35	233776
16.4	232960
16.45	232247
16.5	231401
16.55	230536
16.6	229938
16.65	229453
16.7	228996
16.75	228357
16.8	227818
16.85	227085
16.9	226329
16.95	225725
17	225070
17.05	224538
17.1	223865
17.15	223133
17.2	222528
17.25	221995
17.3	221551
17.35	220972
17.4	220130
17.45	219402
17.5	218674
17.55	217986
17.6	217145
17.65	216214
17.7	215461
17.75	214782
17.8	214326
17.85	213682
17.9	212926
17.95	211987
18	211217
18.05	210709
18.1	210140
18.15	209622
18.2	209107
18.25	208548
18.3	208108
18.35	207622
18.4	206904
18.45	206134
18.5	205415
18.55	204729
18.6	204143
18.65	203395
18.7	202695
18.75	202139
18.8	201567
18.85	200753
18.9	199968
18.95	199210
19	198545
19.05	197905
19.1	197035
19.15	196268
19.2	195523
19.25	194589
19.3	193638
19.35	192716
19.4	191895
19.45	191150
19.5	190425
19.55	189631
19.6	189131
19.65	188664
19.7	188194
19.75	187582
19.8	186864
19.85	186286
19.9	185453
19.95	184620
20	183838
20.05	183118
20.1	182480
20.15	181814
20.2	181003
20.25	180236
20.3	179323
20.35	178430
20.4	177715
20.45	176993
20.5	176221
20.55	175550
20.6	175083
20.65	174512
20.7	173910
20.75	173205
20.8	172457
20.85	171732
20.9	170947
20.95	170189
21	169392
21.05	168663
21.1	168021
21.15	167340
21.2	166467
21.25	165568
21.3	164777
21.35	164001
21.4	163364
21.45	162796
21.5	162172
21.55	161413
21.6	160772
21.65	160266
21.7	159926
21.75	159646
21.8	159225
21.85	158739
21.9	158335
21.95	157928
22	157459
22.05	156942
22.1	156297
22.15	155710
22.2	155171
22.25	154600
22.3	154135
22.35	153572
22.4	153076
22.45	152587
22.5	151957
22.55	151282
22.6	150639
22.65	150200
22.7	149676
22.75	149147
22.8	148644
22.85	148115
22.9	147568
22.95	147000
23	146259
23.05	145611
23.1	144964
23.15	144431
23.2	144062
23.25	143733
23.3	143437
23.35	142956
23.4	142243
23.45	141693
23.5	141059
23.55	140491
23.6	139861
23.65	139295
23.7	138879
23.75	138417
23.8	137832
23.85	137303
23.9	136758
23.95	136273
24	135805
24.05	135267
24.1	134827
24.15	134425
24.2	134003
24.25	133593
24.3	133061
24.35	132413
24.4	131765
24.45	131327
24.5	131014
24.55	130657
24.6	130366
24.65	130118
24.7	129884
24.75	129623
24.8	129353
24.85	128932
24.9	128547
24.95	128168
25	127807
25.05	127384
25.1	126860
25.15	126439
25.2	126100
25.25	125753
25.3	125496
25.35	125155
25.4	124864
25.45	124601
25.5	124292
25.55	124035
25.6	123565
25.65	123287
25.7	123124
25.75	122908
25.8	122628
25.85	122354
25.9	122098
25.95	121854
26	121608
26.05	121475
26.1	121324
26.15	121146
26.2	120902
26.25	120626
26.3	120464
26.35	120230
26.4	120067
26.45	119898
26.5	119678
26.55	119477
26.6	119316
26.65	119172
26.7	119096
26.75	118877
26.8	118635
26.85	118451
26.9	118278
26.95	118111
27	117882
27.05	117599
27.1	117419
27.15	117339
27.2	117177
27.25	116988
27.3	116773
27.35	116498
27.4	116292
27.45	116237
27.5	116104
27.55	115977
27.6	115852
27.65	115680
27.7	115584
27.75	115554
27.8	115391
27.85	115343
27.9	115385
27.95	115368
28	115184
28.05	114935
28.1	114764
28.15	114615
28.2	114442
28.25	114188
28.3	113892
28.35	113852
28.4	113844
28.45	113862
28.5	113988
28.55	113935
28.6	113946
28.65	113888
28.7	113697
28.75	113631
28.8	113571
28.85	113442
28.9	113186
28.95	112941
29	112807
29.05	112738
29.1	112580
29.15	112478
29.2	112453
29.25	112444
29.3	112358
29.35	112266
29.4	112218
29.45	112251
29.5	112275
29.55	112249
29.6	112269
29.65	112261
29.7	112276
29.75	112205
29.8	112203
29.85	112246
29.9	112214
29.95	112060
30	111917
30.05	111922
30.1	111837
30.15	111791
30.2	111842
30.25	111886
30.3	111796
30.35	111647
30.4	111482
30.45	111366
30.5	111264
30.55	111219
30.6	111185
30.65	111177
30.7	111237
30.75	111290
30.8	111417
30.85	111405
30.9	111259
30.95	111078
31	110984
31.05	111000
31.1	111042
31.15	111040
31.2	111006
31.25	110964
31.3	110841
31.35	110816
31.4	110922
31.45	110944
31.5	110940
31.55	110969
31.6	111037
31.65	111002
31.7	110936
31.75	110931
31.8	110838
31.85	110672
31.9	110574
31.95	110599
32	110643
32.05	110557
32.1	110513
32.15	110517
32.2	110386
32.25	110334
32.3	110344
32.35	110376
32.4	110320
32.45	110336
32.5	110373
32.55	110391
32.6	110318
32.65	110217
32.7	110051
32.75	109783
32.8	109563
32.85	109381
32.9	109401
32.95	109383
33	109318
33.05	109270
33.1	109222
33.15	109116
33.2	109082
33.25	108965
33.3	108913
33.35	108882
33.4	108847
33.45	108762
33.5	108699
33.55	108586
33.6	108467
33.65	108361
33.7	108217
33.75	108117
33.8	108011
33.85	107936
33.9	107749
33.95	107610
34	107547
34.05	107595
34.1	107530
34.15	107378
34.2	107095
34.25	106805
34.3	106478
34.35	106174
34.4	105929
34.45	105832
34.5	105741
34.55	105696
34.6	105569
34.65	105512
34.7	105413
34.75	105224
34.8	105086
34.85	104873
34.9	104692
34.95	104481
35	104295
35.05	104118
35.1	103902
35.15	103762
35.2	103700
35.25	103620
35.3	103504
35.35	103376
35.4	103208
35.45	103084
35.5	102936
35.55	102849
35.6	102751
35.65	102672
35.7	102404
35.75	102109
35.8	101875
35.85	101665
35.9	101643
35.95	101620
36	101540
36.05	101336
36.1	100989
36.15	100624
36.2	100349
36.25	100090
36.3	99954
36.35	99847
36.4	99812
36.45	99614
36.5	99330
36.55	98899
36.6	98484
36.65	98252
36.7	98116
36.75	98008
36.8	97792
36.85	97539
36.9	97415
36.95	97181
37	97008
37.05	96870
37.1	96612
37.15	96434
37.2	96358
37.25	96293
37.3	96070
37.35	95794
37.4	95472
37.45	95163
37.5	94882
37.55	94661
37.6	94470
37.65	94253
37.7	94050
37.75	93868
37.8	93734
37.85	93580
37.9	93319
37.95	93067
38	92914
38.05	92916
38.1	92709
38.15	92475
38.2	92233
38.25	91972
38.3	91760
38.35	91497
38.4	91327
38.45	91163
38.5	90980
38.55	90657
38.6	90341
38.65	90069
38.7	89892
38.75	89701
38.8	89439
38.85	89242
38.9	88946
38.95	88757
39	88622
39.05	88471
39.1	88134
39.15	87891
39.2	87703
39.25	87460
39.3	87333
39.35	87147
39.4	86893
39.45	86706
39.5	86343
39.55	86034
39.6	85881
39.65	85740
39.7	85584
39.75	85436
39.8	85323
39.85	85114
39.9	84764
39.95	84496
40	84308
40.05	84164
40.1	84063
40.15	83988
40.2	83686
40.25	83477
40.3	83415
40.35	83202
40.4	83055
40.45	82791
40.5	82646
40.55	82478
40.6	82299
40.65	82125
40.7	82059
40.75	81903
40.8	81705
40.85	81630
40.9	81425
40.95	81255
41	81125
41.05	80977
41.1	80758
41.15	80589
41.2	80396
41.25	80287
41.3	80163
41.35	80011
41.4	79813
41.45	79554
41.5	79358
41.55	79176
41.6	78976
41.65	78884
41.7	78746
41.75	78542
41.8	78384
41.85	78236
41.9	78112
41.95	77904
42	77628
42.05	77460
42.1	77365
42.15	77321
42.2	77159
42.25	76969
42.3	76791
42.35	76591
42.4	76395
42.45	76324
42.5	76225
42.55	76185
42.6	76189
42.65	76023
42.7	75726
42.75	75523
42.8	75341
42.85	75281
42.9	75188
42.95	75154
43	74995
43.05	74868
43.1	74771
43.15	74661
43.2	74516
43.25	74206
43.3	73969
43.35	73863
43.4	73820
43.45	73704
43.5	73618
43.55	73565
43.6	73449
43.65	73373
43.7	73367
43.75	73283
43.8	73010
43.85	72781
43.9	72618
43.95	72494
44	72325
44.05	72168
44.1	71934
44.15	71782
44.2	71810
44.25	71849
44.3	71840
44.35	71696
44.4	71447
44.45	71250
44.5	71082
44.55	70862
44.6	70632
44.65	70514
44.7	70347
44.75	70247
44.8	70198
44.85	70127
44.9	70061
44.95	69867
45	69599
45.05	69443
45.1	69416
45.15	69321
45.2	69219
45.25	69077
45.3	68895
45.35	68830
45.4	68724
45.45	68734
45.5	68734
45.55	68740
45.6	68657
45.65	68377
45.7	68142
45.75	68003
45.8	67968
45.85	67966
45.9	67946
45.95	67748
46	67516
46.05	67164
46.1	66962
46.15	66980
46.2	66944
46.25	67007
46.3	66978
46.35	66840
46.4	66704
46.45	66632
46.5	66446
46.55	66270
46.6	66243
46.65	66224
46.7	66320
46.75	66272
46.8	66272
46.85	66245
46.9	66029
46.95	65896
47	65699
47.05	65450
47.1	65307
47.15	65210
47.2	65147
47.25	65025
47.3	64821
47.35	64650
47.4	64569
47.45	64491
47.5	64466
47.55	64537
47.6	64427
47.65	64297
47.7	64250
47.75	64247
47.8	64291
47.85	64299
47.9	64289
47.95	64219
48	64078
48.05	64028
48.1	63916
48.15	63645
48.2	63302
48.25	63055
48.3	63016
48.35	62927
48.4	62813
48.45	62843
48.5	62823
48.55	62747
48.6	62772
48.65	62600
48.7	62737
48.75	62784
48.8	62633
48.85	62448
48.9	62182
48.95	61962
49	61822
49.05	61672
49.1	61452
49.15	61328
49.2	61396
49.25	61341
49.3	61440
49.35	61468
49.4	61345
49.45	61185
49.5	60994
49.55	60801
49.6	60784
49.65	60913
49.7	61049
49.75	61148
49.8	61237
49.85	61239
49.9	61043
49.95	60751
50	60438
50.05	60076
50.1	59845
50.15	59764
50.2	59772
50.25	59829
50.3	59850
50.35	59870
50.4	59655
50.45	59442
50.5	59451
50.55	59516
50.6	59607
50.65	59659
50.7	59565
50.75	59466
50.8	59358
50.85	59143
50.9	59181
50.95	59167
51	59176
51.05	59325
51.1	59428
51.15	59351
51.2	59253
51.25	59106
51.3	58956
51.35	58909
51.4	58860
51.45	58653
51.5	58640
51.55	58562
51.6	58446
51.65	58470
51.7	58274
51.75	58246
51.8	58373
51.85	58284
51.9	58359
51.95	58441
52	58472
52.05	58418
52.1	58350
52.15	58406
52.2	58371
52.25	58349
52.3	58525
52.35	58619
52.4	58504
52.45	58166
52.5	58021
52.55	57949
52.6	57730
52.65	57659
52.7	57737
52.75	57688
52.8	57656
52.85	57560
52.9	57550
52.95	57554
53	57584
53.05	57718
53.1	57710
53.15	57703
53.2	57628
53.25	57569
53.3	57599
53.35	57654
53.4	57666
53.45	57611
53.5	57446
53.55	57233
53.6	57188
53.65	57181
53.7	57207
53.75	57160
53.8	57058
53.85	56920
53.9	56794
53.95	56834
54	56963
54.05	56988
54.1	56919
54.15	57034
54.2	57128
54.25	57020
54.3	56863
54.35	56803
54.4	56599
54.45	56565
54.5	56430
54.55	56313
54.6	56200
54.65	56332
54.7	56331
54.75	56290
54.8	56290
54.85	56199
