## Supplementary material for "Water content, transition temperature and fragility influence protection and anhydrobiotic capacity": File S7: JFR100.xlsx

### Sheet: Sheet1
4	59955
4.05	61982
4.1	63303
4.15	65079
4.2	66895
4.25	69131
4.3	70853
4.35	73042
4.4	74932
4.45	77173
4.5	78954
4.55	81317
4.6	83715
4.65	85833
4.7	87346
4.75	89081
4.8	90379
4.85	91684
4.9	93409
4.95	95496
5	97808
5.05	100235
5.1	102748
5.15	105222
5.2	108260
5.25	110988
5.3	114096
5.35	116839
5.4	119971
5.45	122515
5.5	125676
5.55	128311
5.6	131556
5.65	134286
5.7	137400
5.75	140738
5.8	144244
5.85	146943
5.9	149612
5.95	152431
6	155318
6.05	158528
6.1	161657
6.15	164541
6.2	166861
6.25	169785
6.3	172398
6.35	175801
6.4	179135
6.45	182766
6.5	186200
6.55	189556
6.6	193216
6.65	196484
6.7	199668
6.75	202548
6.8	205237
6.85	208196
6.9	211014
6.95	214138
7	217921
7.05	221864
7.1	225489
7.15	228730
7.2	231852
7.25	234911
7.3	237966
7.35	240764
7.4	244080
7.45	247395
7.5	250489
7.55	253773
7.6	256970
7.65	260237
7.7	263614
7.75	266977
7.8	270247
7.85	273938
7.9	277621
7.95	281125
8	284326
8.05	287522
8.1	290614
8.15	294237
8.2	297349
8.25	300166
8.3	303000
8.35	306519
8.4	309629
8.45	313089
8.5	316783
8.55	320246
8.6	323738
8.65	326625
8.7	329497
8.75	332340
8.8	335570
8.85	338512
8.9	342123
8.95	345181
9	348155
9.05	350609
9.1	353172
9.15	355522
9.2	358102
9.25	360609
9.3	362897
9.35	365417
9.4	367243
9.45	369324
9.5	371277
9.55	373892
9.6	375422
9.65	376826
9.7	377767
9.75	378602
9.8	379067
9.85	379401
9.9	380098
9.95	380283
10	380362
10.05	380161
10.1	380203
10.15	380417
10.2	380250
10.25	379957
10.3	379468
10.35	378375
10.4	376963
10.45	375905
10.5	374449
10.55	373004
10.6	371707
10.65	370596
10.7	369374
10.75	368243
10.8	367115
10.85	365667
10.9	363920
10.95	362404
11	360839
11.05	359663
11.1	358117
11.15	356516
11.2	354536
11.25	352624
11.3	350585
11.35	349006
11.4	347304
11.45	345591
11.5	344101
11.55	342198
11.6	340077
11.65	338088
11.7	336087
11.75	334303
11.8	332420
11.85	330672
11.9	329098
11.95	327543
12	325862
12.05	324258
12.1	322592
12.15	320459
12.2	318365
12.25	316376
12.3	314517
12.35	312953
12.4	311344
12.45	309624
12.5	307804
12.55	305976
12.6	304125
12.65	302483
12.7	300837
12.75	298842
12.8	296931
12.85	294781
12.9	292712
12.95	290780
13	289078
13.05	287594
13.1	286050
13.15	284759
13.2	283118
13.25	281322
13.3	279387
13.35	277600
13.4	276087
13.45	274907
13.5	273510
13.55	272188
13.6	270737
13.65	269108
13.7	267774
13.75	266214
13.8	264513
13.85	263207
13.9	262059
13.95	260895
14	260030
14.05	259107
14.1	258204
14.15	257323
14.2	256639
14.25	255962
14.3	255193
14.35	254329
14.4	253395
14.45	252353
14.5	251231
14.55	250369
14.6	249755
14.65	249019
14.7	248454
14.75	248026
14.8	247676
14.85	247179
14.9	246741
14.95	246196
15	245596
15.05	245036
15.1	244291
15.15	243882
15.2	243735
15.25	243510
15.3	243182
15.35	242787
15.4	242073
15.45	241593
15.5	241003
15.55	240590
15.6	240347
15.65	240035
15.7	239472
15.75	239018
15.8	238510
15.85	237997
15.9	237523
15.95	237040
16	236438
16.05	236185
16.1	235725
16.15	235007
16.2	234338
16.25	233471
16.3	232482
16.35	231898
16.4	231361
16.45	230898
16.5	230405
16.55	229860
16.6	229478
16.65	229319
16.7	228919
16.75	228389
16.8	227932
16.85	227373
16.9	226658
16.95	225954
17	225209
17.05	224463
17.1	223681
17.15	223025
17.2	222587
17.25	222184
17.3	221472
17.35	220697
17.4	219932
17.45	219182
17.5	218562
17.55	217934
17.6	217245
17.65	216494
17.7	215839
17.75	214961
17.8	214222
17.85	213364
17.9	212564
17.95	211802
18	211163
18.05	210531
18.1	209914
18.15	209250
18.2	208638
18.25	207984
18.3	207378
18.35	206815
18.4	206233
18.45	205676
18.5	204901
18.55	204282
18.6	203806
18.65	203076
18.7	202285
18.75	201554
18.8	200822
18.85	200161
18.9	199418
18.95	198860
19	198228
19.05	197557
19.1	196627
19.15	195719
19.2	194927
19.25	194239
19.3	193453
19.35	192663
19.4	192045
19.45	191404
19.5	190665
19.55	189885
19.6	188967
19.65	188097
19.7	187520
19.75	186931
19.8	186322
19.85	185589
19.9	184804
19.95	184051
20	183480
20.05	182983
20.1	182191
20.15	181402
20.2	180465
20.25	179584
20.3	178904
20.35	178379
20.4	177727
20.45	176895
20.5	176148
20.55	175370
20.6	174655
20.65	173742
20.7	172849
20.75	171999
20.8	171413
20.85	170823
20.9	170059
20.95	169518
21	168934
21.05	168115
21.1	167216
21.15	166357
21.2	165549
21.25	164854
21.3	164135
21.35	163397
21.4	162669
21.45	161965
21.5	161345
21.55	160474
21.6	159683
21.65	158953
21.7	158219
21.75	157585
21.8	156972
21.85	156370
21.9	155798
21.95	155223
22	154541
22.05	153733
22.1	152873
22.15	152084
22.2	151420
22.25	150750
22.3	149994
22.35	149329
22.4	148626
22.45	147847
22.5	147139
22.55	146469
22.6	145661
22.65	144955
22.7	144310
22.75	143715
22.8	143151
22.85	142559
22.9	141922
22.95	141156
23	140292
23.05	139504
23.1	138742
23.15	138051
23.2	137452
23.25	136882
23.3	136456
23.35	136033
23.4	135562
23.45	135112
23.5	134408
23.55	133722
23.6	133103
23.65	132486
23.7	131909
23.75	131405
23.8	130932
23.85	130476
23.9	129929
23.95	129316
24	128683
24.05	127959
24.1	127366
24.15	126835
24.2	126320
24.25	125879
24.3	125473
24.35	124985
24.4	124554
24.45	124089
24.5	123686
24.55	123336
24.6	123046
24.65	122818
24.7	122441
24.75	122005
24.8	121576
24.85	121177
24.9	120788
24.95	120534
25	120225
25.05	119883
25.1	119593
25.15	119223
25.2	118769
25.25	118334
25.3	117979
25.35	117674
25.4	117456
25.45	117254
25.5	116977
25.55	116735
25.6	116454
25.65	116185
25.7	115974
25.75	115715
25.8	115545
25.85	115358
25.9	115039
25.95	114773
26	114458
26.05	114297
26.1	114157
26.15	113948
26.2	113716
26.25	113504
26.3	113229
26.35	112841
26.4	112553
26.45	112396
26.5	112227
26.55	111987
26.6	111687
26.65	111388
26.7	111162
26.75	110981
26.8	110843
26.85	110706
26.9	110631
26.95	110498
27	110228
27.05	109920
27.1	109718
27.15	109582
27.2	109405
27.25	109222
27.3	109003
27.35	108874
27.4	108769
27.45	108652
27.5	108379
27.55	108200
27.6	107945
27.65	107810
27.7	107830
27.75	107677
27.8	107524
27.85	107397
27.9	107228
27.95	107121
28	107013
28.05	106868
28.1	106767
28.15	106742
28.2	106622
28.25	106471
28.3	106350
28.35	106277
28.4	106234
28.45	106136
28.5	106001
28.55	105958
28.6	105884
28.65	105728
28.7	105458
28.75	105402
28.8	105373
28.85	105415
28.9	105347
28.95	105329
29	105325
29.05	105221
29.1	105099
29.15	105003
29.2	104831
29.25	104742
29.3	104769
29.35	104776
29.4	104791
29.45	104692
29.5	104611
29.55	104513
29.6	104407
29.65	104342
29.7	104265
29.75	104209
29.8	104238
29.85	104218
29.9	104136
29.95	104050
30	104038
30.05	104090
30.1	104042
30.15	104038
30.2	104130
30.25	104174
30.3	104136
30.35	104098
30.4	104052
30.45	104058
30.5	104163
30.55	104292
30.6	104365
30.65	104293
30.7	104162
30.75	103980
30.8	103880
30.85	103746
30.9	103657
30.95	103781
31	103834
31.05	103884
31.1	103982
31.15	103950
31.2	103979
31.25	104043
31.3	104102
31.35	104149
31.4	104153
31.45	104171
31.5	104154
31.55	104106
31.6	104103
31.65	104040
31.7	103924
31.75	103871
31.8	103831
31.85	103807
31.9	103750
31.95	103692
32	103704
32.05	103754
32.1	103814
32.15	103797
32.2	103796
32.25	103788
32.3	103648
32.35	103437
32.4	103237
32.45	103138
32.5	103060
32.55	103078
32.6	103103
32.65	103099
32.7	103105
32.75	103067
32.8	102988
32.85	102955
32.9	102868
32.95	102852
33	102846
33.05	102726
33.1	102570
33.15	102485
33.2	102497
33.25	102467
33.3	102374
33.35	102233
33.4	102089
33.45	102155
33.5	102184
33.55	102138
33.6	102040
33.65	101910
33.7	101753
33.75	101577
33.8	101515
33.85	101515
33.9	101453
33.95	101346
34	101155
34.05	100981
34.1	100812
34.15	100726
34.2	100698
34.25	100547
34.3	100444
34.35	100242
34.4	100017
34.45	99802
34.5	99739
34.55	99684
34.6	99572
34.65	99461
34.7	99374
34.75	99381
34.8	99358
34.85	99234
34.9	99023
34.95	98832
35	98661
35.05	98547
35.1	98467
35.15	98344
35.2	98169
35.25	98089
35.3	97977
35.35	97812
35.4	97715
35.45	97610
35.5	97385
35.55	97248
35.6	97123
35.65	96957
35.7	96798
35.75	96633
35.8	96505
35.85	96342
35.9	96162
35.95	95980
36	95772
36.05	95680
36.1	95589
36.15	95474
36.2	95335
36.25	95062
36.3	94828
36.35	94581
36.4	94378
36.45	94251
36.5	94118
36.55	93955
36.6	93838
36.65	93640
36.7	93546
36.75	93350
36.8	93168
36.85	93035
36.9	92899
36.95	92787
37	92657
37.05	92554
37.1	92351
37.15	92073
37.2	91789
37.25	91570
37.3	91393
37.35	91238
37.4	91064
37.45	90886
37.5	90706
37.55	90546
37.6	90443
37.65	90203
37.7	89959
37.75	89733
37.8	89585
37.85	89455
37.9	89254
37.95	89062
38	89013
38.05	88884
38.1	88619
38.15	88417
38.2	88181
38.25	87904
38.3	87763
38.35	87644
38.4	87480
38.45	87375
38.5	87265
38.55	87213
38.6	87054
38.65	86820
38.7	86645
38.75	86481
38.8	86285
38.85	86094
38.9	85949
38.95	85707
39	85402
39.05	85127
39.1	84888
39.15	84735
39.2	84650
39.25	84587
39.3	84454
39.35	84300
39.4	84092
39.45	83847
39.5	83654
39.55	83284
39.6	83041
39.65	82889
39.7	82789
39.75	82723
39.8	82707
39.85	82581
39.9	82453
39.95	82376
40	82159
40.05	81838
40.1	81629
40.15	81490
40.2	81330
40.25	81163
40.3	81000
40.35	80841
40.4	80655
40.45	80388
40.5	80165
40.55	79965
40.6	79771
40.65	79590
40.7	79456
40.75	79272
40.8	79116
40.85	78901
40.9	78726
40.95	78554
41	78361
41.05	78334
41.1	78169
41.15	78016
41.2	77848
41.25	77582
41.3	77361
41.35	77190
41.4	77033
41.45	76864
41.5	76639
41.55	76450
41.6	76300
41.65	76242
41.7	76169
41.75	76006
41.8	75907
41.85	75766
41.9	75637
41.95	75558
42	75431
42.05	75323
42.1	75213
42.15	75036
42.2	74917
42.25	74811
42.3	74711
42.35	74647
42.4	74517
42.45	74404
42.5	74265
42.55	74044
42.6	73911
42.65	73777
42.7	73575
42.75	73402
42.8	73237
42.85	73013
42.9	72801
42.95	72696
43	72563
43.05	72411
43.1	72284
43.15	72151
43.2	72135
43.25	72063
43.3	71990
43.35	71934
43.4	71759
43.45	71631
43.5	71494
43.55	71370
43.6	71262
43.65	71151
43.7	71079
43.75	70936
43.8	70729
43.85	70649
43.9	70559
43.95	70485
44	70389
44.05	70296
44.1	70233
44.15	70066
44.2	69897
44.25	69829
44.3	69631
44.35	69584
44.4	69511
44.45	69375
44.5	69346
44.55	69212
44.6	69131
44.65	69015
44.7	68912
44.75	68915
44.8	68844
44.85	68704
44.9	68565
44.95	68395
45	68215
45.05	68228
45.1	68227
45.15	68047
45.2	67780
45.25	67671
45.3	67471
45.35	67318
45.4	67284
45.45	67148
45.5	67016
45.55	66938
45.6	66907
45.65	67032
45.7	67043
45.75	66928
45.8	66874
45.85	66808
45.9	66715
45.95	66671
46	66546
46.05	66376
46.1	66257
46.15	66069
46.2	65948
46.25	65794
46.3	65612
46.35	65510
46.4	65469
46.45	65465
46.5	65447
46.55	65458
46.6	65415
46.65	65373
46.7	65251
46.75	65190
46.8	65131
46.85	65130
46.9	65023
46.95	64905
47	64846
47.05	64771
47.1	64602
47.15	64445
47.2	64194
47.25	64013
47.3	63866
47.35	63803
47.4	63904
47.45	63889
47.5	63697
47.55	63538
47.6	63571
47.65	63455
47.7	63422
47.75	63412
47.8	63285
47.85	63301
47.9	63230
47.95	63122
48	63029
48.05	62990
48.1	63104
48.15	63173
48.2	63080
48.25	62926
48.3	62774
48.35	62623
48.4	62633
48.45	62604
48.5	62434
48.55	62328
48.6	62252
48.65	62198
48.7	62102
48.75	62048
48.8	61828
48.85	61670
48.9	61544
48.95	61404
49	61334
49.05	61430
49.1	61560
49.15	61624
49.2	61695
49.25	61562
49.3	61258
49.35	61117
49.4	60976
49.45	60912
49.5	61028
49.55	61126
49.6	61082
49.65	61024
49.7	60896
49.75	60630
49.8	60404
49.85	60321
49.9	60238
49.95	60138
50	60239
50.05	60181
50.1	60035
50.15	60093
50.2	59911
50.25	59836
50.3	59703
50.35	59632
50.4	59635
50.45	59619
50.5	59576
50.55	59516
50.6	59466
50.65	59419
50.7	59282
50.75	59062
50.8	58922
50.85	58954
50.9	59062
50.95	59188
51	59298
51.05	59267
51.1	59182
51.15	59089
51.2	59125
51.25	59049
51.3	58920
51.35	58822
51.4	58724
51.45	58784
51.5	58738
51.55	58739
51.6	58849
51.65	58816
51.7	58687
51.75	58496
51.8	58553
51.85	58487
51.9	58208
51.95	58091
52	58159
52.05	57967
52.1	57985
52.15	58076
52.2	58105
52.25	58004
52.3	57795
52.35	57674
52.4	57681
52.45	57743
52.5	57624
52.55	57721
52.6	57817
52.65	57802
52.7	57893
52.75	58022
52.8	57976
52.85	57945
52.9	57925
52.95	57917
53	57852
53.05	57859
53.1	57734
53.15	57620
53.2	57651
53.25	57492
53.3	57416
53.35	57489
53.4	57542
53.45	57572
53.5	57619
53.55	57590
53.6	57452
53.65	57389
53.7	57297
53.75	57222
53.8	57167
53.85	56981
53.9	56906
53.95	56882
54	56808
54.05	56618
54.1	56660
54.15	56895
54.2	57054
54.25	56972
54.3	56917
54.35	56863
54.4	56721
54.45	56735
54.5	56703
54.55	56639
54.6	56680
54.65	56624
54.7	56516
54.75	56254
54.8	56103
54.85	56015
