## Supplementary material for "Water content, transition temperature and fragility influence protection and anhydrobiotic capacity": File S7: JFR875.xlsx

### Sheet: Sheet1
4	63492
4.05	65782
4.1	67273
4.15	68964
4.2	70532
4.25	72792
4.3	74440
4.35	76246
4.4	77415
4.45	79232
4.5	80807
4.55	82962
4.6	85122
4.65	87131
4.7	88892
4.75	90973
4.8	93018
4.85	95137
4.9	97328
4.95	98966
5	100882
5.05	103182
5.1	105530
5.15	108295
5.2	111315
5.25	113943
5.3	117196
5.35	119460
5.4	122135
5.45	124481
5.5	127511
5.55	130278
5.6	133351
5.65	136150
5.7	139320
5.75	141827
5.8	144740
5.85	146958
5.9	149520
5.95	152193
6	154952
6.05	158200
6.1	161038
6.15	164192
6.2	167093
6.25	170115
6.3	172816
6.35	176240
6.4	178653
6.45	181950
6.5	185099
6.55	188229
6.6	191693
6.65	195272
6.7	199084
6.75	203084
6.8	207251
6.85	211134
6.9	214273
6.95	217185
7	220076
7.05	223065
7.1	226902
7.15	230942
7.2	234717
7.25	238804
7.3	242614
7.35	245865
7.4	249402
7.45	252830
7.5	255965
7.55	258870
7.6	262222
7.65	265901
7.7	269325
7.75	272985
7.8	276263
7.85	279471
7.9	282612
7.95	286345
8	290099
8.05	294048
8.1	297662
8.15	301113
8.2	304611
8.25	308263
8.3	311738
8.35	315240
8.4	318771
8.45	322688
8.5	326387
8.55	329741
8.6	333199
8.65	335775
8.7	338446
8.75	341641
8.8	345247
8.85	348484
8.9	352227
8.95	355323
9	358626
9.05	361494
9.1	364814
9.15	368253
9.2	371627
9.25	375373
9.3	378410
9.35	381501
9.4	384154
9.45	387149
9.5	389495
9.55	392407
9.6	393772
9.65	395376
9.7	396782
9.75	397408
9.8	398234
9.85	399224
9.9	400338
9.95	400943
10	402070
10.05	402999
10.1	403900
10.15	403913
10.2	403277
10.25	402420
10.3	401932
10.35	400998
10.4	400147
10.45	399601
10.5	398699
10.55	397496
10.6	395728
10.65	394133
10.7	392100
10.75	390454
10.8	388981
10.85	387238
10.9	385347
10.95	383547
11	381534
11.05	379519
11.1	377427
11.15	375756
11.2	373708
11.25	371866
11.3	370080
11.35	368397
11.4	366365
11.45	364087
11.5	361842
11.55	359619
11.6	357447
11.65	355236
11.7	353447
11.75	351811
11.8	350091
11.85	348198
11.9	346046
11.95	343412
12	341051
12.05	338475
12.1	336112
12.15	334041
12.2	331905
12.25	329952
12.3	328080
12.35	325848
12.4	323523
12.45	321479
12.5	319011
12.55	316750
12.6	314647
12.65	312625
12.7	310855
12.75	309026
12.8	307452
12.85	305699
12.9	303816
12.95	302164
13	300502
13.05	298592
13.1	296697
13.15	294846
13.2	293100
13.25	291716
13.3	290117
13.35	288928
13.4	287186
13.45	285541
13.5	284061
13.55	282979
13.6	281715
13.65	280603
13.7	279244
13.75	277962
13.8	276641
13.85	274829
13.9	272935
13.95	270997
14	269671
14.05	268709
14.1	268105
14.15	267287
14.2	266102
14.25	265039
14.3	263985
14.35	263417
14.4	262858
14.45	262191
14.5	261571
14.55	260938
14.6	260307
14.65	259562
14.7	258920
14.75	258180
14.8	257247
14.85	256527
14.9	255933
14.95	255156
15	254706
15.05	254155
15.1	253717
15.15	253110
15.2	252502
15.25	251932
15.3	251251
15.35	250559
15.4	250045
15.45	249440
15.5	248900
15.55	248548
15.6	248034
15.65	247521
15.7	246969
15.75	246475
15.8	245754
15.85	245112
15.9	244415
15.95	243531
16	242747
16.05	242175
16.1	241398
16.15	240771
16.2	240210
16.25	239567
16.3	238883
16.35	238272
16.4	237585
16.45	236954
16.5	236302
16.55	235697
16.6	235330
16.65	234686
16.7	233712
16.75	232820
16.8	232368
16.85	232012
16.9	231555
16.95	231056
17	230131
17.05	229238
17.1	228597
17.15	227957
17.2	227379
17.25	226829
17.3	226280
17.35	225747
17.4	225199
17.45	224523
17.5	223625
17.55	222808
17.6	222089
17.65	221338
17.7	220809
17.75	220059
17.8	219386
17.85	218755
17.9	218045
17.95	217152
18	216399
18.05	215927
18.1	215295
18.15	214724
18.2	213927
18.25	213081
18.3	212373
18.35	211619
18.4	210951
18.45	210504
18.5	209920
18.55	209264
18.6	208500
18.65	207654
18.7	207000
18.75	206183
18.8	205376
18.85	204565
18.9	203874
18.95	203360
19	202590
19.05	201642
19.1	200712
19.15	199980
19.2	199232
19.25	198628
19.3	198037
19.35	197336
19.4	196661
19.45	195910
19.5	195194
19.55	194455
19.6	193712
19.65	192960
19.7	192315
19.75	191605
19.8	190889
19.85	190282
19.9	189563
19.95	189008
20	188324
20.05	187534
20.1	186590
20.15	185588
20.2	184601
20.25	183878
20.3	183030
20.35	182307
20.4	181706
20.45	180945
20.5	180261
20.55	179686
20.6	179168
20.65	178387
20.7	177631
20.75	176876
20.8	176202
20.85	175443
20.9	174613
20.95	174015
21	173246
21.05	172467
21.1	171776
21.15	171035
21.2	170332
21.25	169698
21.3	168888
21.35	168166
21.4	167487
21.45	166647
21.5	165965
21.55	165345
21.6	164708
21.65	164003
21.7	163324
21.75	162629
21.8	161977
21.85	161390
21.9	160694
21.95	160007
22	159330
22.05	158735
22.1	158069
22.15	157208
22.2	156488
22.25	155810
22.3	155163
22.35	154597
22.4	154017
22.45	153335
22.5	152590
22.55	151836
22.6	151156
22.65	150479
22.7	149811
22.75	149241
22.8	148680
22.85	148011
22.9	147387
22.95	146809
23	146200
23.05	145569
23.1	144897
23.15	144209
23.2	143593
23.25	143014
23.3	142475
23.35	142026
23.4	141545
23.45	140975
23.5	140314
23.55	139746
23.6	139000
23.65	138453
23.7	137939
23.75	137367
23.8	136895
23.85	136459
23.9	135993
23.95	135554
24	135018
24.05	134418
24.1	133987
24.15	133590
24.2	133112
24.25	132609
24.3	132128
24.35	131570
24.4	131153
24.45	130656
24.5	130154
24.55	129656
24.6	129195
24.65	128808
24.7	128410
24.75	127953
24.8	127620
24.85	127336
24.9	127159
24.95	126818
25	126555
25.05	126264
25.1	125944
25.15	125758
25.2	125498
25.25	125095
25.3	124810
25.35	124422
25.4	124086
25.45	123776
25.5	123418
25.55	123087
25.6	122833
25.65	122540
25.7	122247
25.75	122048
25.8	121761
25.85	121404
25.9	121146
25.95	120929
26	120666
26.05	120520
26.1	120274
26.15	120078
26.2	119790
26.25	119476
26.3	119237
26.35	119000
26.4	118746
26.45	118488
26.5	118198
26.55	117889
26.6	117510
26.65	117285
26.7	117022
26.75	116800
26.8	116708
26.85	116608
26.9	116542
26.95	116507
27	116433
27.05	116265
27.1	116051
27.15	115875
27.2	115741
27.25	115507
27.3	115270
27.35	115123
27.4	114975
27.45	114799
27.5	114628
27.55	114482
27.6	114389
27.65	114354
27.7	114273
27.75	114117
27.8	113830
27.85	113539
27.9	113270
27.95	113118
28	112990
28.05	112924
28.1	112910
28.15	112858
28.2	112684
28.25	112515
28.3	112418
28.35	112242
28.4	112054
28.45	111925
28.5	111903
28.55	111873
28.6	111814
28.65	111660
28.7	111427
28.75	111319
28.8	111280
28.85	111221
28.9	111184
28.95	111237
29	111217
29.05	111160
29.1	111073
29.15	111039
29.2	111001
29.25	110966
29.3	110957
29.35	110893
29.4	110878
29.45	110817
29.5	110642
29.55	110596
29.6	110518
29.65	110373
29.7	110300
29.75	110246
29.8	110201
29.85	110200
29.9	110163
29.95	110106
30	110099
30.05	110149
30.1	110120
30.15	110050
30.2	110029
30.25	109949
30.3	109856
30.35	109798
30.4	109817
30.45	109807
30.5	109848
30.55	109936
30.6	109967
30.65	109975
30.7	109893
30.75	109828
30.8	109734
30.85	109672
30.9	109753
30.95	109731
31	109685
31.05	109567
31.1	109483
31.15	109434
31.2	109405
31.25	109434
31.3	109388
31.35	109448
31.4	109482
31.45	109489
31.5	109423
31.55	109323
31.6	109286
31.65	109303
31.7	109319
31.75	109305
31.8	109152
31.85	109045
31.9	108952
31.95	108962
32	108942
32.05	108851
32.1	108748
32.15	108588
32.2	108599
32.25	108554
32.3	108367
32.35	108363
32.4	108365
32.45	108458
32.5	108552
32.55	108468
32.6	108242
32.65	108054
32.7	107992
32.75	107889
32.8	107730
32.85	107677
32.9	107619
32.95	107611
33	107612
33.05	107577
33.1	107613
33.15	107619
33.2	107605
33.25	107520
33.3	107394
33.35	107276
33.4	107138
33.45	107062
33.5	106860
33.55	106654
33.6	106484
33.65	106448
33.7	106411
33.75	106428
33.8	106433
33.85	106335
33.9	106178
33.95	106065
34	105874
34.05	105758
34.1	105639
34.15	105447
34.2	105383
34.25	105314
34.3	105191
34.35	105067
34.4	104925
34.45	104773
34.5	104630
34.55	104419
34.6	104176
34.65	103927
34.7	103777
34.75	103658
34.8	103689
34.85	103625
34.9	103559
34.95	103387
35	103132
35.05	102867
35.1	102547
35.15	102279
35.2	102244
35.25	102240
35.3	102173
35.35	102097
35.4	101967
35.45	101718
35.5	101612
35.55	101554
35.6	101448
35.65	101328
35.7	101247
35.75	100937
35.8	100508
35.85	100332
35.9	100176
35.95	99946
36	99673
36.05	99391
36.1	99154
36.15	99014
36.2	98975
36.25	99013
36.3	98981
36.35	98792
36.4	98533
36.45	98307
36.5	98088
36.55	97919
36.6	97794
36.65	97570
36.7	97412
36.75	97355
36.8	97153
36.85	96940
36.9	96793
36.95	96540
37	96253
37.05	95943
37.1	95765
37.15	95562
37.2	95273
37.25	95159
37.3	94935
37.35	94705
37.4	94462
37.45	94192
37.5	94103
37.55	93952
37.6	93855
37.65	93758
37.7	93484
37.75	93263
37.8	92913
37.85	92608
37.9	92404
37.95	92260
38	92051
38.05	91866
38.1	91693
38.15	91438
38.2	91197
38.25	90969
38.3	90764
38.35	90550
38.4	90342
38.45	90163
38.5	90069
38.55	89870
38.6	89772
38.65	89635
38.7	89461
38.75	89273
38.8	89103
38.85	88949
38.9	88806
38.95	88587
39	88341
39.05	88151
39.1	87817
39.15	87506
39.2	87199
39.25	86926
39.3	86703
39.35	86588
39.4	86610
39.45	86537
39.5	86362
39.55	86193
39.6	85933
39.65	85673
39.7	85437
39.75	85293
39.8	85118
39.85	84924
39.9	84665
39.95	84390
40	84226
40.05	84115
40.1	83926
40.15	83666
40.2	83409
40.25	83268
40.3	83132
40.35	82939
40.4	82725
40.45	82403
40.5	82149
40.55	81969
40.6	81875
40.65	81795
40.7	81658
40.75	81477
40.8	81369
40.85	81158
40.9	80926
40.95	80726
41	80454
41.05	80192
41.1	80043
41.15	79805
41.2	79557
41.25	79419
41.3	79379
41.35	79269
41.4	79023
41.45	78831
41.5	78682
41.55	78599
41.6	78502
41.65	78355
41.7	78218
41.75	78085
41.8	78001
41.85	77881
41.9	77701
41.95	77437
42	77119
42.05	76923
42.1	76744
42.15	76689
42.2	76603
42.25	76446
42.3	76315
42.35	76264
42.4	76179
42.45	76151
42.5	76035
42.55	75842
42.6	75742
42.65	75690
42.7	75665
42.75	75471
42.8	75287
42.85	75115
42.9	75039
42.95	74885
43	74744
43.05	74638
43.1	74353
43.15	74167
43.2	73817
43.25	73485
43.3	73284
43.35	73253
43.4	73209
43.45	73191
43.5	73132
43.55	72938
43.6	72815
43.65	72680
43.7	72624
43.75	72599
43.8	72414
43.85	72197
43.9	71909
43.95	71746
44	71659
44.05	71522
44.1	71388
44.15	71323
44.2	71137
44.25	71050
44.3	70925
44.35	70759
44.4	70597
44.45	70468
44.5	70490
44.55	70560
44.6	70524
44.65	70374
44.7	70220
44.75	70138
44.8	70147
44.85	70032
44.9	69973
44.95	70003
45	69773
45.05	69504
45.1	69336
45.15	69091
45.2	68922
45.25	68886
45.3	68794
45.35	68718
45.4	68525
45.45	68324
45.5	68316
45.55	68303
45.6	68244
45.65	68093
45.7	67890
45.75	67747
45.8	67629
45.85	67519
45.9	67550
45.95	67496
46	67303
46.05	67122
46.1	67058
46.15	67010
46.2	66798
46.25	66604
46.3	66380
46.35	66332
46.4	66296
46.45	66211
46.5	66246
46.55	66194
46.6	66143
46.65	66061
46.7	65994
46.75	65795
46.8	65605
46.85	65496
46.9	65420
46.95	65286
47	65188
47.05	65037
47.1	65050
47.15	65137
47.2	65161
47.25	65153
47.3	65085
47.35	64869
47.4	64661
47.45	64628
47.5	64385
47.55	64232
47.6	64238
47.65	64106
47.7	64038
47.75	64062
47.8	64045
47.85	63950
47.9	63947
47.95	63922
48	63891
48.05	63814
48.1	63741
48.15	63577
48.2	63512
48.25	63436
48.3	63181
48.35	62944
48.4	62692
48.45	62649
48.5	62725
48.55	62637
48.6	62631
48.65	62687
48.7	62538
48.75	62304
48.8	62042
48.85	61860
48.9	61765
48.95	61748
49	61755
49.05	61825
49.1	61790
49.15	61616
49.2	61505
49.25	61481
49.3	61294
49.35	61133
49.4	61057
49.45	61075
49.5	61092
49.55	61174
49.6	61199
49.65	61133
49.7	61028
49.75	60905
49.8	60748
49.85	60731
49.9	60723
49.95	60769
50	60814
50.05	60697
50.1	60441
50.15	60325
50.2	60237
50.25	60170
50.3	60216
50.35	60180
50.4	60197
50.45	60204
50.5	60136
50.55	60218
50.6	60117
50.65	59895
50.7	59778
50.75	59506
50.8	59371
50.85	59276
50.9	59203
50.95	59251
51	59286
51.05	59309
51.1	59321
51.15	59229
51.2	59225
51.25	59257
51.3	59105
51.35	58994
51.4	59020
51.45	59060
51.5	59019
51.55	59049
51.6	58899
51.65	58772
51.7	58674
51.75	58404
51.8	58287
51.85	58210
51.9	58195
51.95	58155
52	58174
52.05	58266
52.1	58177
52.15	58058
52.2	58199
52.25	58263
52.3	58243
52.35	58244
52.4	58288
52.45	58301
52.5	58326
52.55	58413
52.6	58322
52.65	58261
52.7	58121
52.75	58147
52.8	57951
52.85	57897
52.9	57972
52.95	57862
53	57897
53.05	57808
53.1	57621
53.15	57677
53.2	57666
53.25	57704
53.3	57817
53.35	57736
53.4	57634
53.45	57486
53.5	57507
53.55	57565
53.6	57622
53.65	57582
53.7	57604
53.75	57564
53.8	57549
53.85	57400
53.9	57193
53.95	57086
54	56882
54.05	56740
54.1	56831
54.15	56836
54.2	56938
54.25	57030
54.3	57032
54.35	57139
54.4	57170
54.45	57195
54.5	57219
54.55	57109
54.6	57014
54.65	57027
54.7	57050
54.75	57039
54.8	56910
54.85	56799
