## Supplementary material for "Water content, transition temperature and fragility influence protection and anhydrobiotic capacity": File S7: JFR925.xlsx

### Sheet: Sheet1
4	58500
4.05	60814
4.1	62414
4.15	64178
4.2	65790
4.25	67860
4.3	69620
4.35	71485
4.4	72699
4.45	74466
4.5	76188
4.55	77884
4.6	79385
4.65	81265
4.7	82839
4.75	84829
4.8	86742
4.85	89028
4.9	91764
4.95	93949
5	95978
5.05	97870
5.1	99834
5.15	102021
5.2	104710
5.25	106676
5.3	109134
5.35	111227
5.4	113725
5.45	115957
5.5	118497
5.55	121105
5.6	123980
5.65	126454
5.7	129138
5.75	131354
5.8	134180
5.85	136685
5.9	139296
5.95	141674
6	143841
6.05	146588
6.1	148920
6.15	151165
6.2	153239
6.25	155588
6.3	158404
6.35	161627
6.4	164113
6.45	166875
6.5	169102
6.55	171671
6.6	174645
6.65	177623
6.7	180699
6.75	183463
6.8	186065
6.85	189295
6.9	192175
6.95	194885
7	198059
7.05	201223
7.1	204538
7.15	207452
7.2	210298
7.25	212990
7.3	215862
7.35	218807
7.4	221577
7.45	224081
7.5	226647
7.55	229127
7.6	232204
7.65	235450
7.7	238363
7.75	241392
7.8	244450
7.85	247571
7.9	250876
7.95	253994
8	256876
8.05	260203
8.1	263627
8.15	266827
8.2	269447
8.25	272062
8.3	274671
8.35	277510
8.4	280318
8.45	283733
8.5	286656
8.55	289405
8.6	292496
8.65	295497
8.7	298945
8.75	302034
8.8	305596
8.85	308620
8.9	311437
8.95	313824
9	316519
9.05	319227
9.1	322318
9.15	325339
9.2	328496
9.25	331338
9.3	333102
9.35	334852
9.4	336333
9.45	338693
9.5	340927
9.55	343408
9.6	345360
9.65	347260
9.7	348448
9.75	349511
9.8	351111
9.85	352649
9.9	354307
9.95	355260
10	355831
10.05	355801
10.1	355948
10.15	355806
10.2	355676
10.25	355335
10.3	355469
10.35	355362
10.4	355236
10.45	355018
10.5	354307
10.55	353658
10.6	352515
10.65	351965
10.7	351246
10.75	350782
10.8	350330
10.85	349734
10.9	348562
10.95	347323
11	346125
11.05	344733
11.1	343277
11.15	342300
11.2	341334
11.25	340438
11.3	338887
11.35	337405
11.4	336098
11.45	334637
11.5	333478
11.55	332496
11.6	331216
11.65	330117
11.7	328829
11.75	327419
11.8	325942
11.85	324699
11.9	323444
11.95	322056
12	320472
12.05	318716
12.1	317139
12.15	315765
12.2	314229
12.25	312473
12.3	310443
12.35	308673
12.4	306972
12.45	305661
12.5	304306
12.55	302915
12.6	301464
12.65	300035
12.7	298243
12.75	296054
12.8	294172
12.85	292449
12.9	290820
12.95	289671
13	288602
13.05	287287
13.1	285841
13.15	284555
13.2	283160
13.25	281624
13.3	279854
13.35	278420
13.4	276913
13.45	275431
13.5	274028
13.55	272777
13.6	271251
13.65	269687
13.7	268147
13.75	266744
13.8	265854
13.85	264768
13.9	263379
13.95	262025
14	260709
14.05	259963
14.1	258948
14.15	257710
14.2	256369
14.25	255015
14.3	253855
14.35	252677
14.4	251510
14.45	250539
14.5	249345
14.55	248546
14.6	247896
14.65	247083
14.7	246368
14.75	245632
14.8	244620
14.85	243762
14.9	243097
14.95	242403
15	241776
15.05	240911
15.1	240033
15.15	239395
15.2	238747
15.25	238203
15.3	237636
15.35	237100
15.4	236508
15.45	235738
15.5	234844
15.55	234060
15.6	233413
15.65	232965
15.7	232424
15.75	231818
15.8	230958
15.85	230114
15.9	229532
15.95	228888
16	228170
16.05	227574
16.1	226850
16.15	226082
16.2	225294
16.25	224405
16.3	223700
16.35	222937
16.4	222220
16.45	221627
16.5	220903
16.55	220222
16.6	219536
16.65	218700
16.7	217847
16.75	216917
16.8	216209
16.85	215548
16.9	214903
16.95	214322
17	213674
17.05	212880
17.1	212159
17.15	211468
17.2	210755
17.25	210009
17.3	209070
17.35	208376
17.4	207948
17.45	207705
17.5	207320
17.55	206497
17.6	205605
17.65	204753
17.7	204047
17.75	203432
17.8	203062
17.85	202767
17.9	202304
17.95	201696
18	201128
18.05	200553
18.1	199973
18.15	199426
18.2	198737
18.25	197998
18.3	197260
18.35	196718
18.4	196155
18.45	195672
18.5	195062
18.55	194290
18.6	193530
18.65	192737
18.7	191833
18.75	191078
18.8	190464
18.85	190015
18.9	189395
18.95	188602
19	187857
19.05	187104
19.1	186369
19.15	185831
19.2	185150
19.25	184500
19.3	183900
19.35	183238
19.4	182556
19.45	182071
19.5	181497
19.55	180937
19.6	180147
19.65	179349
19.7	178741
19.75	178103
19.8	177402
19.85	176761
19.9	175997
19.95	175223
20	174483
20.05	173775
20.1	173131
20.15	172583
20.2	172021
20.25	171458
20.3	170869
20.35	170310
20.4	169688
20.45	169063
20.5	168388
20.55	167719
20.6	167063
20.65	166373
20.7	165805
20.75	165279
20.8	164696
20.85	163976
20.9	163176
20.95	162402
21	161619
21.05	160973
21.1	160304
21.15	159606
21.2	159046
21.25	158537
21.3	158022
21.35	157435
21.4	156736
21.45	156135
21.5	155730
21.55	155193
21.6	154570
21.65	154026
21.7	153420
21.75	152646
21.8	151811
21.85	151150
21.9	150685
21.95	150183
22	149772
22.05	149241
22.1	148664
22.15	148122
22.2	147510
22.25	146961
22.3	146447
22.35	145879
22.4	145478
22.45	144976
22.5	144501
22.55	143923
22.6	143485
22.65	143027
22.7	142473
22.75	141842
22.8	141178
22.85	140474
22.9	139843
22.95	139295
23	138795
23.05	138358
23.1	137896
23.15	137287
23.2	136731
23.25	136129
23.3	135497
23.35	134988
23.4	134416
23.45	134045
23.5	133631
23.55	133200
23.6	132672
23.65	132277
23.7	131843
23.75	131441
23.8	131139
23.85	130761
23.9	130262
23.95	129608
24	129042
24.05	128527
24.1	128075
24.15	127743
24.2	127459
24.25	127064
24.3	126655
24.35	126351
24.4	126168
24.45	125917
24.5	125575
24.55	125267
24.6	124932
24.65	124755
24.7	124496
24.75	124285
24.8	124051
24.85	123733
24.9	123546
24.95	123193
25	122869
25.05	122492
25.1	122207
25.15	121987
25.2	121660
25.25	121487
25.3	121290
25.35	121061
25.4	120816
25.45	120599
25.5	120384
25.55	120194
25.6	120030
25.65	119911
25.7	119687
25.75	119449
25.8	119246
25.85	119075
25.9	118878
25.95	118673
26	118450
26.05	118220
26.1	118036
26.15	117873
26.2	117652
26.25	117431
26.3	117246
26.35	117071
26.4	116861
26.45	116675
26.5	116420
26.55	116132
26.6	115909
26.65	115693
26.7	115538
26.75	115393
26.8	115338
26.85	115319
26.9	115254
26.95	115122
27	115002
27.05	114834
27.1	114634
27.15	114438
27.2	114300
27.25	114135
27.3	113874
27.35	113698
27.4	113569
27.45	113501
27.5	113420
27.55	113337
27.6	113247
27.65	113158
27.7	112999
27.75	112871
27.8	112697
27.85	112520
27.9	112409
27.95	112317
28	112115
28.05	111986
28.1	111895
28.15	111767
28.2	111607
28.25	111383
28.3	111265
28.35	111263
28.4	111286
28.45	111232
28.5	111144
28.55	111014
28.6	110884
28.65	110820
28.7	110737
28.75	110633
28.8	110636
28.85	110518
28.9	110397
28.95	110268
29	110123
29.05	109959
29.1	109862
29.15	109872
29.2	109984
29.25	110073
29.3	110074
29.35	110031
29.4	109957
29.45	109757
29.5	109597
29.55	109465
29.6	109363
29.65	109396
29.7	109341
29.75	109207
29.8	109102
29.85	109068
29.9	109161
29.95	109297
30	109313
30.05	109154
30.1	109034
30.15	108894
30.2	108742
30.25	108609
30.3	108472
30.35	108364
30.4	108231
30.45	108168
30.5	108160
30.55	108122
30.6	108079
30.65	108053
30.7	108097
30.75	108177
30.8	108229
30.85	108264
30.9	108197
30.95	108077
31	107913
31.05	107835
31.1	107798
31.15	107752
31.2	107760
31.25	107777
31.3	107735
31.35	107572
31.4	107533
31.45	107496
31.5	107449
31.55	107435
31.6	107333
31.65	107186
31.7	107115
31.75	107048
31.8	107010
31.85	106974
31.9	106929
31.95	106804
32	106647
32.05	106496
32.1	106345
32.15	106199
32.2	106278
32.25	106472
32.3	106489
32.35	106380
32.4	106312
32.45	106226
32.5	106068
32.55	105832
32.6	105528
32.65	105328
32.7	105260
32.75	105276
32.8	105313
32.85	105307
32.9	105218
32.95	105054
33	104947
33.05	104884
33.1	104693
33.15	104459
33.2	104313
33.25	104238
33.3	104138
33.35	104113
33.4	103983
33.45	103846
33.5	103730
33.55	103596
33.6	103556
33.65	103455
33.7	103358
33.75	103294
33.8	103178
33.85	103023
33.9	102793
33.95	102629
34	102470
34.05	102422
34.1	102296
34.15	102074
34.2	101906
34.25	101703
34.3	101615
34.35	101528
34.4	101439
34.45	101215
34.5	101037
34.55	100931
34.6	100801
34.65	100602
34.7	100412
34.75	100318
34.8	100262
34.85	100133
34.9	99929
34.95	99721
35	99570
35.05	99448
35.1	99328
35.15	99296
35.2	99224
35.25	99060
35.3	98950
35.35	98831
35.4	98653
35.45	98470
35.5	98249
35.55	98098
35.6	97907
35.65	97728
35.7	97610
35.75	97494
35.8	97318
35.85	97183
35.9	97102
35.95	96982
36	96720
36.05	96447
36.1	96181
36.15	96019
36.2	95856
36.25	95751
36.3	95603
36.35	95430
36.4	95336
36.45	95270
36.5	95099
36.55	94831
36.6	94524
36.65	94230
36.7	94043
36.75	94001
36.8	93849
36.85	93595
36.9	93454
36.95	93332
37	93238
37.05	93074
37.1	92839
37.15	92526
37.2	92251
37.25	92031
37.3	91878
37.35	91785
37.4	91487
37.45	91215
37.5	91001
37.55	90782
37.6	90739
37.65	90630
37.7	90431
37.75	90249
37.8	90043
37.85	89840
37.9	89674
37.95	89476
38	89299
38.05	89098
38.1	88907
38.15	88766
38.2	88611
38.25	88425
38.3	88275
38.35	88156
38.4	87927
38.45	87676
38.5	87455
38.55	87293
38.6	87157
38.65	86968
38.7	86865
38.75	86621
38.8	86228
38.85	85947
38.9	85738
38.95	85492
39	85267
39.05	85016
39.1	84751
39.15	84559
39.2	84355
39.25	84183
39.3	84002
39.35	83747
39.4	83571
39.45	83420
39.5	83215
39.55	83038
39.6	82844
39.65	82593
39.7	82441
39.75	82387
39.8	82220
39.85	82064
39.9	81939
39.95	81620
40	81435
40.05	81337
40.1	81163
40.15	81042
40.2	80840
40.25	80620
40.3	80479
40.35	80282
40.4	80061
40.45	79839
40.5	79652
40.55	79407
40.6	79337
40.65	79181
40.7	79056
40.75	78926
40.8	78792
40.85	78632
40.9	78398
40.95	78320
41	78267
41.05	78118
41.1	78016
41.15	77871
41.2	77780
41.25	77638
41.3	77465
41.35	77321
41.4	77082
41.45	76801
41.5	76546
41.55	76323
41.6	76178
41.65	76030
41.7	75992
41.75	75902
41.8	75772
41.85	75576
41.9	75423
41.95	75260
42	75291
42.05	75400
42.1	75437
42.15	75315
42.2	75104
42.25	74844
42.3	74607
42.35	74422
42.4	74355
42.45	74224
42.5	74083
42.55	73909
42.6	73749
42.65	73627
42.7	73420
42.75	73323
42.8	73242
42.85	73060
42.9	72836
42.95	72624
43	72578
43.05	72481
43.1	72449
43.15	72313
43.2	72221
43.25	72179
43.3	72093
43.35	72043
43.4	71901
43.45	71803
43.5	71624
43.55	71410
43.6	71132
43.65	70973
43.7	70872
43.75	70685
43.8	70651
43.85	70540
43.9	70486
43.95	70368
44	70090
44.05	69830
44.1	69559
44.15	69478
44.2	69408
44.25	69435
44.3	69486
44.35	69453
44.4	69333
44.45	69242
44.5	69106
44.55	68879
44.6	68739
44.65	68488
44.7	68322
44.75	68341
44.8	68301
44.85	68282
44.9	68255
44.95	68245
45	68252
45.05	68200
45.1	68098
45.15	67983
45.2	67891
45.25	67699
45.3	67444
45.35	67352
45.4	67159
45.45	67087
45.5	67007
45.55	66999
45.6	66995
45.65	66879
45.7	66742
45.75	66573
45.8	66435
45.85	66297
45.9	66222
45.95	66072
46	65920
46.05	65819
46.1	65664
46.15	65531
46.2	65425
46.25	65280
46.3	65158
46.35	65046
46.4	64973
46.45	64873
46.5	64754
46.55	64737
46.6	64693
46.65	64739
46.7	64722
46.75	64606
46.8	64508
46.85	64516
46.9	64351
46.95	64130
47	64046
47.05	63959
47.1	63950
47.15	63940
47.2	63913
47.25	63786
47.3	63553
47.35	63478
47.4	63369
47.45	63243
47.5	63150
47.55	63057
47.6	63034
47.65	62952
47.7	62846
47.75	62787
47.8	62658
47.85	62535
47.9	62450
47.95	62442
48	62477
48.05	62324
48.1	62181
48.15	62082
48.2	61869
48.25	61801
48.3	61764
48.35	61636
48.4	61614
48.45	61644
48.5	61647
48.55	61658
48.6	61663
48.65	61520
48.7	61390
48.75	61330
48.8	61312
48.85	61245
48.9	60972
48.95	60770
49	60707
49.05	60613
49.1	60509
49.15	60497
49.2	60400
49.25	60349
49.3	60442
49.35	60515
49.4	60501
49.45	60350
49.5	60253
49.55	60183
49.6	60049
49.65	60008
49.7	59939
49.75	59994
49.8	59908
49.85	59701
49.9	59527
49.95	59347
50	59134
50.05	59079
50.1	59281
50.15	59285
50.2	59246
50.25	59186
50.3	59107
50.35	59087
50.4	58875
50.45	58789
50.5	58739
50.55	58657
50.6	58618
50.65	58543
50.7	58558
50.75	58643
50.8	58635
50.85	58570
50.9	58423
50.95	58287
51	58235
51.05	58219
51.1	58173
51.15	58371
51.2	58476
51.25	58388
51.3	58340
51.35	58300
51.4	58314
51.45	58313
51.5	58303
51.55	58155
51.6	58027
51.65	57832
51.7	57715
51.75	57778
51.8	57867
51.85	57930
51.9	57882
51.95	57625
52	57626
52.05	57606
52.1	57508
52.15	57501
52.2	57543
52.25	57490
52.3	57416
52.35	57399
52.4	57302
52.45	57304
52.5	57334
52.55	57384
52.6	57361
52.65	57219
52.7	57184
52.75	57057
52.8	57001
52.85	56898
52.9	56804
52.95	57057
53	57267
53.05	57339
53.1	57454
53.15	57422
53.2	57083
53.25	56810
53.3	56812
53.35	56851
53.4	56856
53.45	56859
53.5	56904
53.55	56912
53.6	56914
53.65	56782
53.7	56617
53.75	56832
53.8	56789
53.85	56707
53.9	56729
53.95	56562
54	56398
54.05	56327
54.1	56191
54.15	56161
54.2	56299
54.25	56206
54.3	56198
54.35	56298
54.4	56215
54.45	56204
54.5	56282
54.55	56148
54.6	56095
54.65	56236
54.7	56407
54.75	56189
54.8	56148
54.85	56290
