## Supplementary material for "Water content, transition temperature and fragility influence protection and anhydrobiotic capacity": File S7: JFR975.xlsx

### Sheet: Sheet1
4	66413
4.05	68944
4.1	70906
4.15	73359
4.2	75431
4.25	77796
4.3	79728
4.35	81809
4.4	83488
4.45	85395
4.5	86995
4.55	89143
4.6	91109
4.65	93616
4.7	95864
4.75	98245
4.8	100407
4.85	102385
4.9	104694
4.95	106884
5	109485
5.05	112241
5.1	115124
5.15	118002
5.2	121286
5.25	124163
5.3	127439
5.35	130254
5.4	133492
5.45	136557
5.5	139701
5.55	142647
5.6	146135
5.65	149205
5.7	152864
5.75	156089
5.8	159343
5.85	162322
5.9	165727
5.95	168924
6	172091
6.05	174899
6.1	177430
6.15	180823
6.2	183850
6.25	186926
6.3	190556
6.35	194443
6.4	197859
6.45	201792
6.5	205381
6.55	209297
6.6	213117
6.65	216785
6.7	220357
6.75	224583
6.8	228347
6.85	231833
6.9	235338
6.95	238704
7	241885
7.05	244974
7.1	248117
7.15	251335
7.2	255193
7.25	259212
7.3	263508
7.35	267442
7.4	270597
7.45	274085
7.5	277902
7.55	281397
7.6	284881
7.65	288735
7.7	292559
7.75	296211
7.8	300179
7.85	303794
7.9	307231
7.95	310922
8	314695
8.05	318491
8.1	321985
8.15	325714
8.2	329185
8.25	333216
8.3	337104
8.35	340040
8.4	343430
8.45	347074
8.5	350903
8.55	355134
8.6	358913
8.65	362003
8.7	365018
8.75	367994
8.8	371633
8.85	375060
8.9	378927
8.95	382026
9	385152
9.05	388214
9.1	391602
9.15	395107
9.2	398201
9.25	401003
9.3	403539
9.35	406003
9.4	407945
9.45	410324
9.5	411848
9.55	413969
9.6	415756
9.65	417783
9.7	419154
9.75	420790
9.8	422330
9.85	423193
9.9	424062
9.95	424698
10	425358
10.05	425334
10.1	425628
10.15	425291
10.2	424612
10.25	423493
10.3	422636
10.35	421834
10.4	421136
10.45	420238
10.5	418680
10.55	417234
10.6	415617
10.65	413971
10.7	412027
10.75	410578
10.8	409320
10.85	408470
10.9	407729
10.95	406314
11	405072
11.05	403598
11.1	401607
11.15	399491
11.2	396981
11.25	394845
11.3	393120
11.35	391360
11.4	389911
11.45	388318
11.5	386258
11.55	384472
11.6	382328
11.65	380346
11.7	379000
11.75	377373
11.8	375266
11.85	373019
11.9	370902
11.95	368677
12	366722
12.05	364539
12.1	362078
12.15	359833
12.2	358065
12.25	356562
12.3	354868
12.35	353360
12.4	351446
12.45	349483
12.5	347638
12.55	345913
12.6	344116
12.65	341950
12.7	340014
12.75	338051
12.8	335925
12.85	333273
12.9	330541
12.95	328327
13	326381
13.05	324475
13.1	322815
13.15	321382
13.2	319412
13.25	317545
13.3	316068
13.35	314710
13.4	313227
13.45	312028
13.5	310282
13.55	308975
13.6	307432
13.65	306093
13.7	304735
13.75	303268
13.8	302089
13.85	300493
13.9	299095
13.95	297401
14	295596
14.05	294222
14.1	293185
14.15	292253
14.2	291343
14.25	290638
14.3	289830
14.35	288945
14.4	287971
14.45	287135
14.5	286138
14.55	285284
14.6	284522
14.65	283537
14.7	282732
14.75	282000
14.8	281164
14.85	280635
14.9	280399
14.95	279790
15	279354
15.05	278654
15.1	277659
15.15	276668
15.2	276013
15.25	275248
15.3	274806
15.35	274530
15.4	273977
15.45	273447
15.5	272846
15.55	272386
15.6	272055
15.65	271556
15.7	270851
15.75	270042
15.8	269197
15.85	268433
15.9	267797
15.95	267156
16	266562
16.05	266048
16.1	265438
16.15	264791
16.2	264212
16.25	263652
16.3	263025
16.35	262234
16.4	261143
16.45	260237
16.5	259633
16.55	259057
16.6	258454
16.65	257769
16.7	257058
16.75	256429
16.8	255869
16.85	255187
16.9	254544
16.95	253922
17	253136
17.05	252156
17.1	251203
17.15	250630
17.2	250152
17.25	249336
17.3	248407
17.35	247159
17.4	246155
17.45	245246
17.5	244458
17.55	243794
17.6	243152
17.65	242438
17.7	241667
17.75	240840
17.8	240343
17.85	239756
17.9	239018
17.95	238331
18	237584
18.05	236771
18.1	235942
18.15	234990
18.2	233990
18.25	233208
18.3	232382
18.35	231564
18.4	230759
18.45	229959
18.5	229123
18.55	228339
18.6	227721
18.65	226939
18.7	226070
18.75	225209
18.8	224177
18.85	223385
18.9	222760
18.95	222012
19	220971
19.05	220079
19.1	219143
19.15	218273
19.2	217357
19.25	216559
19.3	216005
19.35	215436
19.4	214710
19.45	213832
19.5	212803
19.55	211869
19.6	210855
19.65	209785
19.7	208843
19.75	207859
19.8	206979
19.85	206299
19.9	205740
19.95	205000
20	204137
20.05	203368
20.1	202577
20.15	201783
20.2	200940
20.25	199966
20.3	198906
20.35	197918
20.4	197269
20.45	196717
20.5	195849
20.55	194981
20.6	194191
20.65	193276
20.7	192423
20.75	191539
20.8	190616
20.85	189649
20.9	188653
20.95	187773
21	186911
21.05	186109
21.1	185379
21.15	184627
21.2	183759
21.25	183077
21.3	182256
21.35	181498
21.4	180928
21.45	180232
21.5	179503
21.55	178687
21.6	177762
21.65	176947
21.7	176181
21.75	175431
21.8	174618
21.85	173868
21.9	173197
21.95	172516
22	171779
22.05	171089
22.1	170262
22.15	169422
22.2	168520
22.25	167689
22.3	166808
22.35	165953
22.4	165201
22.45	164427
22.5	163651
22.55	162975
22.6	162295
22.65	161386
22.7	160613
22.75	159977
22.8	159188
22.85	158412
22.9	157612
22.95	156912
23	156316
23.05	155639
23.1	154946
23.15	154337
23.2	153748
23.25	153129
23.3	152471
23.35	151779
23.4	151077
23.45	150429
23.5	149751
23.55	149026
23.6	148260
23.65	147604
23.7	147070
23.75	146662
23.8	146113
23.85	145478
23.9	144758
23.95	144121
24	143489
24.05	142839
24.1	142324
24.15	141778
24.2	141183
24.25	140613
24.3	139932
24.35	139216
24.4	138712
24.45	138322
24.5	137998
24.55	137565
24.6	137215
24.65	136842
24.7	136364
24.75	135874
24.8	135518
24.85	135135
24.9	134821
24.95	134420
25	134005
25.05	133662
25.1	133349
25.15	133051
25.2	132759
25.25	132491
25.3	132290
25.35	132025
25.4	131629
25.45	131290
25.5	131041
25.55	130869
25.6	130576
25.65	130261
25.7	129959
25.75	129622
25.8	129291
25.85	129044
25.9	128768
25.95	128366
26	128036
26.05	127811
26.1	127507
26.15	127237
26.2	126957
26.25	126767
26.3	126441
26.35	126124
26.4	125965
26.45	125824
26.5	125688
26.55	125506
26.6	125315
26.65	125155
26.7	124927
26.75	124729
26.8	124531
26.85	124259
26.9	124120
26.95	123982
27	123812
27.05	123582
27.1	123262
27.15	122835
27.2	122411
27.25	122150
27.3	122004
27.35	121975
27.4	122009
27.45	121991
27.5	121799
27.55	121592
27.6	121392
27.65	121322
27.7	121288
27.75	121041
27.8	120724
27.85	120483
27.9	120285
27.95	120250
28	120272
28.05	120268
28.1	120136
28.15	119863
28.2	119644
28.25	119504
28.3	119407
28.35	119362
28.4	119274
28.45	119057
28.5	118831
28.55	118768
28.6	118724
28.65	118607
28.7	118496
28.75	118409
28.8	118325
28.85	118255
28.9	118177
28.95	118132
29	118157
29.05	118213
29.1	118224
29.15	118173
29.2	118118
29.25	118032
29.3	117924
29.35	117867
29.4	117890
29.45	117854
29.5	117697
29.55	117488
29.6	117416
29.65	117355
29.7	117356
29.75	117377
29.8	117322
29.85	117122
29.9	116987
29.95	116958
30	117004
30.05	117056
30.1	117037
30.15	117083
30.2	117075
30.25	117060
30.3	116953
30.35	116804
30.4	116807
30.45	116691
30.5	116557
30.55	116470
30.6	116437
30.65	116532
30.7	116658
30.75	116722
30.8	116818
30.85	116926
30.9	116938
30.95	116906
31	116963
31.05	116978
31.1	116868
31.15	116764
31.2	116662
31.25	116543
31.3	116435
31.35	116341
31.4	116355
31.45	116446
31.5	116549
31.55	116593
31.6	116533
31.65	116419
31.7	116281
31.75	116203
31.8	116233
31.85	116369
31.9	116291
31.95	116165
32	115996
32.05	115806
32.1	115727
32.15	115683
32.2	115591
32.25	115544
32.3	115470
32.35	115435
32.4	115368
32.45	115372
32.5	115355
32.55	115319
32.6	115289
32.65	115263
32.7	115171
32.75	115038
32.8	114959
32.85	114815
32.9	114616
32.95	114421
33	114299
33.05	114307
33.1	114369
33.15	114429
33.2	114425
33.25	114313
33.3	114240
33.35	114110
33.4	113957
33.45	113908
33.5	113781
33.55	113553
33.6	113399
33.65	113304
33.7	113239
33.75	113101
33.8	112965
33.85	112804
33.9	112767
33.95	112731
34	112652
34.05	112608
34.1	112483
34.15	112344
34.2	112169
34.25	112010
34.3	111811
34.35	111698
34.4	111595
34.45	111406
34.5	111231
34.55	111051
34.6	110902
34.65	110761
34.7	110620
34.75	110487
34.8	110325
34.85	110186
34.9	110146
34.95	110100
35	109984
35.05	109692
35.1	109463
35.15	109229
35.2	109107
35.25	109025
35.3	108852
35.35	108689
35.4	108472
35.45	108167
35.5	108008
35.55	107841
35.6	107624
35.65	107406
35.7	107210
35.75	107037
35.8	106932
35.85	106897
35.9	106830
35.95	106648
36	106470
36.05	106259
36.1	105929
36.15	105613
36.2	105427
36.25	105406
36.3	105374
36.35	105327
36.4	105327
36.45	105183
36.5	105047
36.55	104874
36.6	104691
36.65	104531
36.7	104259
36.75	103963
36.8	103653
36.85	103296
36.9	103113
36.95	102949
37	102704
37.05	102497
37.1	102178
37.15	102003
37.2	101986
37.25	101834
37.3	101602
37.35	101347
37.4	101016
37.45	100677
37.5	100425
37.55	100351
37.6	100257
37.65	100158
37.7	99935
37.75	99678
37.8	99352
37.85	98951
37.9	98669
37.95	98452
38	98229
38.05	98066
38.1	97881
38.15	97727
38.2	97545
38.25	97258
38.3	96960
38.35	96708
38.4	96486
38.45	96260
38.5	95940
38.55	95668
38.6	95485
38.65	95311
38.7	95209
38.75	95044
38.8	94812
38.85	94608
38.9	94358
38.95	94188
39	94054
39.05	93847
39.1	93561
39.15	93258
39.2	92957
39.25	92668
39.3	92492
39.35	92335
39.4	92155
39.45	91924
39.5	91607
39.55	91366
39.6	91279
39.65	91121
39.7	90951
39.75	90779
39.8	90596
39.85	90412
39.9	90187
39.95	89966
40	89619
40.05	89380
40.1	89185
40.15	89052
40.2	88838
40.25	88606
40.3	88401
40.35	88145
40.4	87933
40.45	87785
40.5	87637
40.55	87393
40.6	87140
40.65	86821
40.7	86541
40.75	86417
40.8	86271
40.85	86152
40.9	86003
40.95	85851
41	85618
41.05	85376
41.1	85215
41.15	85125
41.2	85020
41.25	84812
41.3	84642
41.35	84455
41.4	84320
41.45	84195
41.5	83980
41.55	83772
41.6	83526
41.65	83276
41.7	83072
41.75	82888
41.8	82750
41.85	82565
41.9	82435
41.95	82331
42	82119
42.05	81942
42.1	81772
42.15	81469
42.2	81350
42.25	81250
42.3	81165
42.35	81049
42.4	80924
42.45	80798
42.5	80654
42.55	80569
42.6	80362
42.65	80136
42.7	79949
42.75	79803
42.8	79636
42.85	79473
42.9	79379
42.95	79195
43	79109
43.05	78961
43.1	78713
43.15	78536
43.2	78292
43.25	78175
43.3	78172
43.35	78186
43.4	78113
43.45	77914
43.5	77820
43.55	77675
43.6	77398
43.65	77233
43.7	77108
43.75	77030
43.8	76943
43.85	76777
43.9	76583
43.95	76555
44	76416
44.05	76197
44.1	75942
44.15	75742
44.2	75581
44.25	75536
44.3	75416
44.35	75299
44.4	75193
44.45	74989
44.5	74922
44.55	74852
44.6	74711
44.65	74524
44.7	74455
44.75	74412
44.8	74262
44.85	74167
44.9	74024
44.95	73977
45	74033
45.05	73893
45.1	73585
45.15	73399
45.2	73293
45.25	73241
45.3	73280
45.35	73324
45.4	73203
45.45	73012
45.5	72863
45.55	72611
45.6	72368
45.65	72238
45.7	72115
45.75	72071
45.8	72004
45.85	71772
45.9	71581
45.95	71403
46	71191
46.05	71090
46.1	71088
46.15	71052
46.2	71054
46.25	71060
46.3	70934
46.35	70789
46.4	70614
46.45	70403
46.5	70383
46.55	70270
46.6	70197
46.65	70168
46.7	70122
46.75	70121
46.8	70044
46.85	69890
46.9	69784
46.95	69573
47	69537
47.05	69350
47.1	69139
47.15	69037
47.2	69000
47.25	68929
47.3	68710
47.35	68529
47.4	68394
47.45	68204
47.5	68056
47.55	67964
47.6	67917
47.65	67825
47.7	67843
47.75	67790
47.8	67773
47.85	67714
47.9	67469
47.95	67347
48	67377
48.05	67377
48.1	67327
48.15	67350
48.2	67317
48.25	67126
48.3	66976
48.35	66773
48.4	66530
48.45	66372
48.5	66286
48.55	66189
48.6	66175
48.65	66176
48.7	66181
48.75	66239
48.8	66254
48.85	66210
48.9	65896
48.95	65662
49	65394
49.05	65268
49.1	65170
49.15	64987
49.2	64865
49.25	64902
49.3	64996
49.35	65083
49.4	65045
49.45	64981
49.5	64849
49.55	64568
49.6	64475
49.65	64509
49.7	64452
49.75	64353
49.8	64180
49.85	64023
49.9	63661
49.95	63460
50	63370
50.05	63345
50.1	63340
50.15	63354
50.2	63304
50.25	63266
50.3	63236
50.35	63252
50.4	63126
50.45	63005
50.5	62980
50.55	62857
50.6	62652
50.65	62541
50.7	62562
50.75	62538
50.8	62531
50.85	62377
50.9	62305
50.95	62178
51	62039
51.05	62033
51.1	61930
51.15	61751
51.2	61801
51.25	61800
51.3	61802
51.35	61907
51.4	61858
51.45	61763
51.5	61863
51.55	61834
51.6	61870
51.65	61814
51.7	61528
51.75	61348
51.8	61297
51.85	61153
51.9	61260
51.95	61283
52	61343
52.05	61273
52.1	61238
52.15	61239
52.2	61164
52.25	61071
52.3	61028
52.35	60831
52.4	60639
52.45	60536
52.5	60475
52.55	60303
52.6	60279
52.65	60345
52.7	60560
52.75	60614
52.8	60621
52.85	60611
52.9	60537
52.95	60345
53	60184
53.05	60013
53.1	59865
53.15	59865
53.2	59875
53.25	59712
53.3	59521
53.35	59451
53.4	59427
53.45	59445
53.5	59459
53.55	59565
53.6	59551
53.65	59565
53.7	59685
53.75	59635
53.8	59624
53.85	59619
53.9	59428
53.95	59557
54	59666
54.05	59540
54.1	59377
54.15	59408
54.2	59378
54.25	59411
54.3	59564
54.35	59527
54.4	59466
54.45	59393
54.5	59202
54.55	58990
54.6	58979
54.65	59273
54.7	59339
54.75	59016
54.8	58681
54.85	58578
